# Contrasted gene decay in subterranean vertebrates: insights from cavefishes and fossorial mammals

**DOI:** 10.1101/2020.03.05.978213

**Authors:** Maxime Policarpo, Julien Fumey, Philippe Lafargeas, Delphine Naquin, Claude Thermes, Magali Naville, Corentin Dechaud, Jean-Nicolas Volff, Cedric Cabau, Christophe Klopp, Peter Rask Møller, Louis Bernatchez, Erik García-Machado, Sylvie Rétaux, Didier Casane

## Abstract

Evolution sometimes proceeds by loss, especially when structures and genes become dispensable after an environmental shift relaxing functional constraints. Gene decay can serve as a read-out of this evolutionary process. Animals living in the dark are outstanding models, in particular cavefishes as hundreds of species evolved independently during very different periods of time in absence of light. Here, we sought to understand some general principals on the extent and tempo of decay of several gene sets in cavefishes. The analysis of the genomes of two Cuban species belonging to the genus *Lucifuga* provides evidence for the most massive loss of eye genes reported so far in cavefishes. Comparisons with a recently-evolved cave population of *Astyanax mexicanus* and three species belonging to the tetraploid Chinese genus *Sinocyclocheilus* revealed the combined effects of the level of eye regression, time and genome ploidy on the number of eye pseudogenes. In sharp contrast, most circadian clock and pigmentation genes appeared under strong selection. In cavefishes for which complete genomes are available, the limited extent of eye gene decay and the very small number of loss of function (LoF) mutations per pseudogene suggest that eye degeneration is never very ancient, ranging from early to late Pleistocene. This is in sharp contrast with the identification of several eye pseudogenes carrying many LoF mutations in ancient fossorial mammals. Our analyses support the hypothesis that blind fishes cannot thrive more than a few millions of years in cave ecosystems.
