## Supplementary material for "Contrasted gene decay in subterranean vertebrates: insights from cavefishes and fossorial mammals": anshuiensis_vision.results.parsed_scores

ID	Substitution	MutPred2 score
Sinocyclocheilus_anshuiensis_arr3b-2	H254Y	0.251
Sinocyclocheilus_anshuiensis_arr3b-1	V11I	0.181
Sinocyclocheilus_anshuiensis_arr3b-1	D164N	0.331
Sinocyclocheilus_anshuiensis_arr3b-1	D167N	0.189
Sinocyclocheilus_anshuiensis_arr3b-1	R180H	0.531
Sinocyclocheilus_anshuiensis_arr3b-1	S306A	0.046
Sinocyclocheilus_anshuiensis_arr3b-1	K330T	0.378
Sinocyclocheilus_anshuiensis_arr3b-1	I332M	0.208
Sinocyclocheilus_anshuiensis_arr3b-1	V336A	0.399
Sinocyclocheilus_anshuiensis_arr3a-1	I64V	0.126
Sinocyclocheilus_anshuiensis_cryaa-1	G158R	0.283
Sinocyclocheilus_anshuiensis_cryaa-1	I162T	0.557
Sinocyclocheilus_anshuiensis_cryaa-1	G173S	0.116
Sinocyclocheilus_anshuiensis_cryba1b-1	F65V	0.790
Sinocyclocheilus_anshuiensis_cryba1b-1	R98C	0.714
Sinocyclocheilus_anshuiensis_cryba1b-1	N127D	0.162
Sinocyclocheilus_anshuiensis_cryba1b-2	M148T	0.434
Sinocyclocheilus_anshuiensis_cryba1l1-2	P16T	0.508
Sinocyclocheilus_anshuiensis_cryba1l1-2	Q29E	0.704
Sinocyclocheilus_anshuiensis_cryba1l1-2	L76P	0.924
Sinocyclocheilus_anshuiensis_cryba1l1-1	A60S	0.521
Sinocyclocheilus_anshuiensis_cryba2a-1	R11P	0.343
Sinocyclocheilus_anshuiensis_cryba2b-1	R11T	0.340
Sinocyclocheilus_anshuiensis_cryba2b-1	N184K	0.339
Sinocyclocheilus_anshuiensis_cryba4-2	G182V	0.884
Sinocyclocheilus_anshuiensis_cryba4-2	S192Y	0.912
Sinocyclocheilus_anshuiensis_cryba4-1	A55V	0.525
Sinocyclocheilus_anshuiensis_crybb1-1	G81S	0.856
Sinocyclocheilus_anshuiensis_crybb1l1-1	G101S	0.883
Sinocyclocheilus_anshuiensis_crybb1l1-1	H131Y	0.428
Sinocyclocheilus_anshuiensis_crybb1l2-1	K123R	0.171
Sinocyclocheilus_anshuiensis_crybb1l2-2	D15N	0.132
Sinocyclocheilus_anshuiensis_crybb1l2-2	M46L	0.228
Sinocyclocheilus_anshuiensis_crybb1l2-2	G72V	0.897
Sinocyclocheilus_anshuiensis_crybb1l2-2	C125S	0.350
Sinocyclocheilus_anshuiensis_crybb1l2-2	G164S	0.807
Sinocyclocheilus_anshuiensis_crybb1l3-2	V64I	0.424
Sinocyclocheilus_anshuiensis_crybb1l3-2	W89G	0.917
Sinocyclocheilus_anshuiensis_crybb1l3-2	M106K	0.632
Sinocyclocheilus_anshuiensis_crybb1l3-2	Q109H	0.439
Sinocyclocheilus_anshuiensis_crybb1l3-2	Y116Q	0.856
Sinocyclocheilus_anshuiensis_crybb1l3-2	T154M	0.418
Sinocyclocheilus_anshuiensis_crybb1l3-2	Y175C	0.858
Sinocyclocheilus_anshuiensis_crybgx-2	R24H	0.425
Sinocyclocheilus_anshuiensis_crybgx-2	E39K	0.832
Sinocyclocheilus_anshuiensis_crybgx-2	L57F	0.390
Sinocyclocheilus_anshuiensis_crybgx-1	G178R	0.917
Sinocyclocheilus_anshuiensis_crygm5-1	E117Q	0.437
Sinocyclocheilus_anshuiensis_crygm5-1	R122C	0.553
Sinocyclocheilus_anshuiensis_crygm5-1	E147K	0.587
Sinocyclocheilus_anshuiensis_crygm5-1	P168T	0.569
Sinocyclocheilus_anshuiensis_crygm5-2	E51D	0.528
Sinocyclocheilus_anshuiensis_crygm5-2	R122C	0.567
Sinocyclocheilus_anshuiensis_crygm5-2	F146C	0.818
Sinocyclocheilus_anshuiensis_crygm5-2	C183Y	0.813
Sinocyclocheilus_anshuiensis_crygn2-1	N148S	0.574
Sinocyclocheilus_anshuiensis_crygn2-2	R97H	0.548
Sinocyclocheilus_anshuiensis_exorh-1	R233H	0.384
Sinocyclocheilus_anshuiensis_exorh-2	P355A	0.101
Sinocyclocheilus_anshuiensis_gc2-1	A90T	0.164
Sinocyclocheilus_anshuiensis_gc2-1	P104S	0.396
Sinocyclocheilus_anshuiensis_gc2-1	Q116R	0.374
Sinocyclocheilus_anshuiensis_gc2-1	A118P	0.923
Sinocyclocheilus_anshuiensis_gc2-1	A150T	0.206
Sinocyclocheilus_anshuiensis_gc2-1	R158W	0.532
Sinocyclocheilus_anshuiensis_gc2-1	A247V	0.385
Sinocyclocheilus_anshuiensis_gc2-1	R282C	0.535
Sinocyclocheilus_anshuiensis_gc2-1	S396Y	0.813
Sinocyclocheilus_anshuiensis_gc2-1	V449M	0.476
Sinocyclocheilus_anshuiensis_gc2-1	W494L	0.705
Sinocyclocheilus_anshuiensis_gc2-1	R1053W	0.876
Sinocyclocheilus_anshuiensis_gc2-1	K1150R	0.102
Sinocyclocheilus_anshuiensis_gc2-2	W188C	0.863
Sinocyclocheilus_anshuiensis_gc2-2	T203M	0.510
Sinocyclocheilus_anshuiensis_gc2-2	L248M	0.399
Sinocyclocheilus_anshuiensis_gc2-2	V278M	0.373
Sinocyclocheilus_anshuiensis_gc2-2	R309Q	0.322
Sinocyclocheilus_anshuiensis_gc2-2	T355S	0.279
Sinocyclocheilus_anshuiensis_gc2-2	H480R	0.692
Sinocyclocheilus_anshuiensis_gc2-2	K717Q	0.497
Sinocyclocheilus_anshuiensis_gc2-2	A760T	0.816
Sinocyclocheilus_anshuiensis_gc2-2	P1127L	0.413
Sinocyclocheilus_anshuiensis_gc3-2	A92T	0.143
Sinocyclocheilus_anshuiensis_gc3-2	P245Q	0.501
Sinocyclocheilus_anshuiensis_gc3-2	R267Q	0.263
Sinocyclocheilus_anshuiensis_gc3-2	G526D	0.718
Sinocyclocheilus_anshuiensis_gc3-2	E788A	0.242
Sinocyclocheilus_anshuiensis_gc3-2	N800S	0.367
Sinocyclocheilus_anshuiensis_gc3-2	R1050N	0.649
Sinocyclocheilus_anshuiensis_gc3-2	S1095K	0.876
Sinocyclocheilus_anshuiensis_gc3-2	G1097K	0.868
Sinocyclocheilus_anshuiensis_gc3-2	L1098H	0.602
Sinocyclocheilus_anshuiensis_gc3-2	P1099T	0.701
Sinocyclocheilus_anshuiensis_gc3-2	G1159E	0.224
Sinocyclocheilus_anshuiensis_gc3-1	R5I	0.083
Sinocyclocheilus_anshuiensis_gc3-1	R12H	0.048
Sinocyclocheilus_anshuiensis_gc3-1	Q22R	0.115
Sinocyclocheilus_anshuiensis_gc3-1	A38V	0.067
Sinocyclocheilus_anshuiensis_gc3-1	H57R	0.128
Sinocyclocheilus_anshuiensis_gc3-1	C76F	0.440
Sinocyclocheilus_anshuiensis_gc3-1	M96I	0.192
Sinocyclocheilus_anshuiensis_gc3-1	A164V	0.293
Sinocyclocheilus_anshuiensis_gc3-1	R271Q	0.382
Sinocyclocheilus_anshuiensis_gc3-1	A392T	0.675
Sinocyclocheilus_anshuiensis_gc3-1	A440T	0.321
Sinocyclocheilus_anshuiensis_gc3-1	K504Q	0.405
Sinocyclocheilus_anshuiensis_gc3-1	G545D	0.435
Sinocyclocheilus_anshuiensis_gc3-1	W651L	0.548
Sinocyclocheilus_anshuiensis_gc3-1	R735K	0.159
Sinocyclocheilus_anshuiensis_gc3-1	S817F	0.837
Sinocyclocheilus_anshuiensis_gc3-1	G1164S	0.139
Sinocyclocheilus_anshuiensis__gcap1	F74V	0.884
Sinocyclocheilus_anshuiensis__gcap1	M75I	0.413
Sinocyclocheilus_anshuiensis__gcap1	R94H	0.316
Sinocyclocheilus_anshuiensis_gcap2-2	K26N	0.343
Sinocyclocheilus_anshuiensis_gcap2-2	T35N	0.323
Sinocyclocheilus_anshuiensis_gcap2-2	F74V	0.891
Sinocyclocheilus_anshuiensis_gcap4-1	D55N	0.341
Sinocyclocheilus_anshuiensis_gcap4-1	D119H	0.629
Sinocyclocheilus_anshuiensis_gcap4-1	R124H	0.247
Sinocyclocheilus_anshuiensis_gcap4-2	D70N	0.770
Sinocyclocheilus_anshuiensis_gcap5-2	G102S	0.759
Sinocyclocheilus_anshuiensis_gcap5-2	A130T	0.307
Sinocyclocheilus_anshuiensis_gcap5-1	G104S	0.904
Sinocyclocheilus_anshuiensis_gcap7-2	F34L	0.647
Sinocyclocheilus_anshuiensis_gcap7-2	R193K	0.168
Sinocyclocheilus_anshuiensis_gcap7-1	D19E	0.114
Sinocyclocheilus_anshuiensis_gcap7-1	D26G	0.254
Sinocyclocheilus_anshuiensis_gcap7-1	E200G	0.231
Sinocyclocheilus_anshuiensis_gnat2-1	E236D	0.806
Sinocyclocheilus_anshuiensis_gnat2-1	A260T	0.235
Sinocyclocheilus_anshuiensis_gnat2-2	A7S	0.124
Sinocyclocheilus_anshuiensis_gnat2-2	T297S	0.281
Sinocyclocheilus_anshuiensis_gnb1a-2	I37T	0.409
Sinocyclocheilus_anshuiensis_gnb3b-1	A168V	0.256
Sinocyclocheilus_anshuiensis_gnb3b-2	M4I	0.076
Sinocyclocheilus_anshuiensis_gnb3b-2	L262V	0.331
Sinocyclocheilus_anshuiensis_gnb3b-2	T264S	0.352
Sinocyclocheilus_anshuiensis_gngt2a-2	A40T	0.331
Sinocyclocheilus_anshuiensis_gngt2a-2	C44Y	0.558
Sinocyclocheilus_anshuiensis_grk1a-2	A146V	0.077
Sinocyclocheilus_anshuiensis_grk1a-2	P291Q	0.368
Sinocyclocheilus_anshuiensis_grk1a-2	H365N	0.558
Sinocyclocheilus_anshuiensis_grk1a-2	G401S	0.204
Sinocyclocheilus_anshuiensis_grk1a-2	R581H	0.166
Sinocyclocheilus_anshuiensis_grk1a-1	A31V	0.182
Sinocyclocheilus_anshuiensis_grk1a-1	D35G	0.348
Sinocyclocheilus_anshuiensis_grk1a-1	H142Y	0.113
Sinocyclocheilus_anshuiensis_grk1a-1	N159D	0.094
Sinocyclocheilus_anshuiensis_grk1a-1	A239S	0.424
Sinocyclocheilus_anshuiensis_grk1a-1	R443Q	0.565
Sinocyclocheilus_anshuiensis_grk1a-1	C542Y	0.387
Sinocyclocheilus_anshuiensis_grk1a-1	T561M	0.683
Sinocyclocheilus_anshuiensis_grk1a-1	I563V	0.186
Sinocyclocheilus_anshuiensis_grk1a-1	P589L	0.241
Sinocyclocheilus_anshuiensis_grk1b-2	G414R	0.939
Sinocyclocheilus_anshuiensis_grk1b-2	P448L	0.428
Sinocyclocheilus_anshuiensis_grk1b-2	N480S	0.104
Sinocyclocheilus_anshuiensis_grk1b-2	C482Y	0.533
Sinocyclocheilus_anshuiensis_grk1b-2	E484D	0.151
Sinocyclocheilus_anshuiensis_grk1b-2	E493Q	0.249
Sinocyclocheilus_anshuiensis_grk1b-2	E556G	0.599
Sinocyclocheilus_anshuiensis_grk1b-1	I4M	0.342
Sinocyclocheilus_anshuiensis_grk1b-1	Q156H	0.167
Sinocyclocheilus_anshuiensis_grk1b-1	N226S	0.133
Sinocyclocheilus_anshuiensis_grk1b-1	T302M	0.429
Sinocyclocheilus_anshuiensis_grk1b-1	I317F	0.813
Sinocyclocheilus_anshuiensis_grk1b-1	A361I	0.213
Sinocyclocheilus_anshuiensis_grk1b-1	M467I	0.130
Sinocyclocheilus_anshuiensis_grk7a-2	A137G	0.083
Sinocyclocheilus_anshuiensis_grk7a-2	K176R	0.086
Sinocyclocheilus_anshuiensis_grk7a-2	K444N	0.326
Sinocyclocheilus_anshuiensis_grk7a-1	N84S	0.133
Sinocyclocheilus_anshuiensis_grk7a-1	I285T	0.385
Sinocyclocheilus_anshuiensis_grk7a-1	P432T	0.222
Sinocyclocheilus_anshuiensis_grk7a-1	D456E	0.257
Sinocyclocheilus_anshuiensis_grk7a-1	G551S	0.159
Sinocyclocheilus_anshuiensis_grk7b-1	N46S	0.089
Sinocyclocheilus_anshuiensis_grk7b-1	E92D	0.122
Sinocyclocheilus_anshuiensis_grk7b-1	M124I	0.156
Sinocyclocheilus_anshuiensis_grk7b-1	T215A	0.826
Sinocyclocheilus_anshuiensis_grk7b-2	K43E	0.208
Sinocyclocheilus_anshuiensis_grk7b-2	C47F	0.723
Sinocyclocheilus_anshuiensis_grk7b-2	K114T	0.320
Sinocyclocheilus_anshuiensis_grk7b-2	Q211R	0.725
Sinocyclocheilus_anshuiensis_grk7b-2	T271A	0.614
Sinocyclocheilus_anshuiensis_grk7b-2	R300S	0.654
Sinocyclocheilus_anshuiensis_grk7b-2	Y304C	0.863
Sinocyclocheilus_anshuiensis_gucy2f-1	C21F	0.280
Sinocyclocheilus_anshuiensis_gucy2f-1	V321I	0.107
Sinocyclocheilus_anshuiensis_gucy2f-1	H444N	0.610
Sinocyclocheilus_anshuiensis_gucy2f-1	F592L	0.385
Sinocyclocheilus_anshuiensis_gucy2f-1	F608V	0.706
Sinocyclocheilus_anshuiensis_gucy2f-1	I785L	0.257
Sinocyclocheilus_anshuiensis_gucy2f-2	I4L	0.100
Sinocyclocheilus_anshuiensis_gucy2f-2	C20Y	0.579
Sinocyclocheilus_anshuiensis_gucy2f-2	Y272H	0.353
Sinocyclocheilus_anshuiensis_gucy2f-2	D324E	0.181
Sinocyclocheilus_anshuiensis_gucy2f-2	T466S	0.323
Sinocyclocheilus_anshuiensis_gucy2f-2	Q501K	0.418
Sinocyclocheilus_anshuiensis_gucy2f-2	R562L	0.245
Sinocyclocheilus_anshuiensis_gucy2f-2	E930D	0.565
Sinocyclocheilus_anshuiensis_gucy2f-2	T1147M	0.193
Sinocyclocheilus_anshuiensis_lws1	R83H	0.732
Sinocyclocheilus_anshuiensis_lws2	R22T	0.286
Sinocyclocheilus_anshuiensis_lws2	S65L	0.622
Sinocyclocheilus_anshuiensis_lws2	V74A	0.495
Sinocyclocheilus_anshuiensis_lws2	L278V	0.316
Sinocyclocheilus_anshuiensis_opn3-1	T29I	0.213
Sinocyclocheilus_anshuiensis_opn4m1	V48A	0.066
Sinocyclocheilus_anshuiensis_opn4m1	P52T	0.227
Sinocyclocheilus_anshuiensis_opn4m1	V57L	0.161
Sinocyclocheilus_anshuiensis_opn4m1	L58F	0.141
Sinocyclocheilus_anshuiensis_opn4m1	K59Q	0.172
Sinocyclocheilus_anshuiensis_opn4m1	R250G	0.867
Sinocyclocheilus_anshuiensis_opn4m1	H410N	0.109
Sinocyclocheilus_anshuiensis_opn4m1	S518P	0.136
Sinocyclocheilus_anshuiensis_opn4m1	T609I	0.085
Sinocyclocheilus_anshuiensis_opn4m1	H614Q	0.052
Sinocyclocheilus_anshuiensis_opn4m2-1	L177V	0.241
Sinocyclocheilus_anshuiensis_opn4m2-1	R184C	0.535
Sinocyclocheilus_anshuiensis_opn4m2-1	A290V	0.863
Sinocyclocheilus_anshuiensis_opn4m2-1	S380C	0.199
Sinocyclocheilus_anshuiensis_opn4m2-1	N437S	0.054
Sinocyclocheilus_anshuiensis_opn4m2-2	A13V	0.061
Sinocyclocheilus_anshuiensis_opn4m2-2	P58L	0.370
Sinocyclocheilus_anshuiensis_opn4m2-2	R101H	0.634
Sinocyclocheilus_anshuiensis_opn4m2-2	L111Q	0.886
Sinocyclocheilus_anshuiensis_opn4m2-2	G149S	0.914
Sinocyclocheilus_anshuiensis_opn4m2-2	R167H	0.812
Sinocyclocheilus_anshuiensis_opn4m2-2	A186T	0.711
Sinocyclocheilus_anshuiensis_opn4m2-2	G265A	0.694
Sinocyclocheilus_anshuiensis_opn4m2-2	M326I	0.420
Sinocyclocheilus_anshuiensis_opn4m2-2	R364C	0.204
Sinocyclocheilus_anshuiensis_opn4m2-2	S380F	0.257
Sinocyclocheilus_anshuiensis_opn4m2-2	R410C	0.116
Sinocyclocheilus_anshuiensis_opn4m2-2	T447M	0.044
Sinocyclocheilus_anshuiensis_opn4m2-2	K473M	0.094
Sinocyclocheilus_anshuiensis_opn4m3-1	A351P	0.880
Sinocyclocheilus_anshuiensis_opn4m3-1	S372A	0.079
Sinocyclocheilus_anshuiensis_opn4m3-1	R389H	0.100
Sinocyclocheilus_anshuiensis_opn4m3-1	D509N	0.054
Sinocyclocheilus_anshuiensis_opn4m3-1	A582V	0.044
Sinocyclocheilus_anshuiensis_opn4m3-2	A46S	0.119
Sinocyclocheilus_anshuiensis_opn4m3-2	R56G	0.805
Sinocyclocheilus_anshuiensis_opn4m3-2	S74F	0.337
Sinocyclocheilus_anshuiensis_opn4m3-2	L77P	0.788
Sinocyclocheilus_anshuiensis_opn4m3-2	L325H	0.867
Sinocyclocheilus_anshuiensis_opn4x2-1	I35T	0.666
Sinocyclocheilus_anshuiensis_opn4x2-1	T184M	0.588
Sinocyclocheilus_anshuiensis_opn4x2-1	L210V	0.559
Sinocyclocheilus_anshuiensis_opn4x2-1	Q255K	0.257
Sinocyclocheilus_anshuiensis_opn4x2-1	R436Q	0.040
Sinocyclocheilus_anshuiensis_opn4x2-1	A504D	0.079
Sinocyclocheilus_anshuiensis_opn4x2-2	R240W	0.239
Sinocyclocheilus_anshuiensis_opn4x2-2	V365F	0.079
Sinocyclocheilus_anshuiensis_opn4x1-1	A36T	0.729
Sinocyclocheilus_anshuiensis_opn4x1-1	G146R	0.400
Sinocyclocheilus_anshuiensis_opn4x1-1	V418L	0.064
Sinocyclocheilus_anshuiensis_opn4x1-1	S430P	0.200
Sinocyclocheilus_anshuiensis_opn4x1-1	G439E	0.055
Sinocyclocheilus_anshuiensis_opn4x1-1	L462H	0.140
Sinocyclocheilus_anshuiensis_opn4x1-1	P467S	0.068
Sinocyclocheilus_anshuiensis_opn4x1-1	S486L	0.176
Sinocyclocheilus_anshuiensis_opn4x1-1	Q521H	0.063
Sinocyclocheilus_anshuiensis_opn4x1-1	I546T	0.060
Sinocyclocheilus_anshuiensis_opn5-1	I58T	0.809
Sinocyclocheilus_anshuiensis_opn5-1	F162I	0.774
Sinocyclocheilus_anshuiensis_opn5-1	N321S	0.766
Sinocyclocheilus_anshuiensis_opn5-1	V327A	0.602
Sinocyclocheilus_anshuiensis_opn5-2	T67I	0.285
Sinocyclocheilus_anshuiensis_opn5-2	I100M	0.240
Sinocyclocheilus_anshuiensis_opn5-2	H165R	0.373
Sinocyclocheilus_anshuiensis_opn5-2	V263I	0.065
Sinocyclocheilus_anshuiensis_opn5-2	A278T	0.518
Sinocyclocheilus_anshuiensis_opn5-2	Q326H	0.624
Sinocyclocheilus_anshuiensis_opn5-2	C334S	0.621
Sinocyclocheilus_anshuiensis_opn5-2	F340C	0.585
Sinocyclocheilus_anshuiensis_opn6b-1	N133S	0.648
Sinocyclocheilus_anshuiensis_opn6b-1	R322Q	0.795
Sinocyclocheilus_anshuiensis_opn6b-2	R33Q	0.099
Sinocyclocheilus_anshuiensis_opn6b-2	N133S	0.643
Sinocyclocheilus_anshuiensis_opn6b-2	A327T	0.102
Sinocyclocheilus_anshuiensis_opn6b-2	D383H	0.069
Sinocyclocheilus_anshuiensis_opn6b-2	K388M	0.068
Sinocyclocheilus_anshuiensis_opn6a-1	I233V	0.118
Sinocyclocheilus_anshuiensis_opn6a-1	G247R	0.238
Sinocyclocheilus_anshuiensis_opn6a-1	R300G	0.577
Sinocyclocheilus_anshuiensis_opn6a-1	D430N	0.082
Sinocyclocheilus_anshuiensis_opn6a-2	P32S	0.259
Sinocyclocheilus_anshuiensis_opn7c-1	I230T	0.562
Sinocyclocheilus_anshuiensis_opn7c-1	A325V	0.761
Sinocyclocheilus_anshuiensis_opn7c-1	A366P	0.114
Sinocyclocheilus_anshuiensis_opn7c-1	K387T	0.065
Sinocyclocheilus_anshuiensis_opn7c-1	L501M	0.100
Sinocyclocheilus_anshuiensis_opn7c-2	V24I	0.067
Sinocyclocheilus_anshuiensis_opn7c-2	F114I	0.448
Sinocyclocheilus_anshuiensis_opn7c-2	H177D	0.721
Sinocyclocheilus_anshuiensis_opn7c-2	S308N	0.144
Sinocyclocheilus_anshuiensis_opn7c-2	R355C	0.174
Sinocyclocheilus_anshuiensis_opn7c-2	G371E	0.068
Sinocyclocheilus_anshuiensis_opn7d-1	A276V	0.311
Sinocyclocheilus_anshuiensis_opn7d-1	G481S	0.312
Sinocyclocheilus_anshuiensis_opn7d-1	S490R	0.186
Sinocyclocheilus_anshuiensis_opn7b-1	H217N	0.374
Sinocyclocheilus_anshuiensis_opn7b-1	F339I	0.599
Sinocyclocheilus_anshuiensis_opn7b-1	S377A	0.053
Sinocyclocheilus_anshuiensis_opn7b-2	L115F	0.320
Sinocyclocheilus_anshuiensis_opn7b-2	P167H	0.724
Sinocyclocheilus_anshuiensis_opn7a-2	H199Q	0.316
Sinocyclocheilus_anshuiensis_opn7a-2	R355Q	0.116
Sinocyclocheilus_anshuiensis_opn7a-2	Y373H	0.074
Sinocyclocheilus_anshuiensis_opn7a-2	R452Q	0.051
Sinocyclocheilus_anshuiensis_opn7a-1	L150M	0.272
Sinocyclocheilus_anshuiensis_opn7a-1	L334F	0.555
Sinocyclocheilus_anshuiensis_opn7a-1	R374C	0.100
Sinocyclocheilus_anshuiensis_opn7a-1	R385W	0.101
Sinocyclocheilus_anshuiensis_opn7a-1	K458R	0.083
Sinocyclocheilus_anshuiensis_opn7a-1	E468K	0.083
Sinocyclocheilus_anshuiensis_opn7a-1	K483N	0.138
Sinocyclocheilus_anshuiensis_opn7a-1	C484R	0.131
Sinocyclocheilus_anshuiensis_opn8a	Y37C	0.546
Sinocyclocheilus_anshuiensis_opn8a	R88H	0.176
Sinocyclocheilus_anshuiensis_opn8a	L111F	0.268
Sinocyclocheilus_anshuiensis_opn8a	R346H	0.165
Sinocyclocheilus_anshuiensis_opn8a	T383A	0.066
Sinocyclocheilus_anshuiensis_opn9-1	S33A	0.156
Sinocyclocheilus_anshuiensis_opn9-1	Y60C	0.710
Sinocyclocheilus_anshuiensis_opn9-1	A78S	0.609
Sinocyclocheilus_anshuiensis_opn9-1	T306V	0.307
Sinocyclocheilus_anshuiensis_opn9-1	G319R	0.690
Sinocyclocheilus_anshuiensis_opn9-1	T522M	0.096
Sinocyclocheilus_anshuiensis_opn9-1	G531W	0.108
Sinocyclocheilus_anshuiensis_opn9-1	F542L	0.039
Sinocyclocheilus_anshuiensis_opn9-2	V210I	0.223
Sinocyclocheilus_anshuiensis_opn9-2	V269L	0.506
Sinocyclocheilus_anshuiensis_opn9-2	S310P	0.662
Sinocyclocheilus_anshuiensis_opn9-2	S345T	0.071
Sinocyclocheilus_anshuiensis_opn9-2	H367D	0.103
Sinocyclocheilus_anshuiensis_opn9-2	V457I	0.075
Sinocyclocheilus_anshuiensis_opn9-2	S475T	0.048
Sinocyclocheilus_anshuiensis_opn9-2	C504G	0.192
Sinocyclocheilus_anshuiensis_parapinopsin-2-1	P88S	0.370
Sinocyclocheilus_anshuiensis_parapinopsin-2-1	V107I	0.194
Sinocyclocheilus_anshuiensis_parapinopsin-2-1	G151A	0.686
Sinocyclocheilus_anshuiensis_parapinopsin-2-1	L153V	0.307
Sinocyclocheilus_anshuiensis_parapinopsin-2-2	K24Q	0.188
Sinocyclocheilus_anshuiensis_parapinopsin-2-2	Q307K	0.885
Sinocyclocheilus_anshuiensis_parapinopsin-1-2	T52I	0.326
Sinocyclocheilus_anshuiensis_parapinopsin-1-2	Q65R	0.530
Sinocyclocheilus_anshuiensis_parapinopsin-1-2	M232I	0.158
Sinocyclocheilus_anshuiensis_parapinopsin-1-1	M27I	0.171
Sinocyclocheilus_anshuiensis_parapinopsin-1-1	A70T	0.277
Sinocyclocheilus_anshuiensis_parapinopsin-1-1	R103S	0.552
Sinocyclocheilus_anshuiensis_parapinopsin-1-1	G105E	0.867
Sinocyclocheilus_anshuiensis_parapinopsin-1-1	A117V	0.528
Sinocyclocheilus_anshuiensis_parapinopsin-1-1	R219C	0.521
Sinocyclocheilus_anshuiensis_parapinopsin-1-1	P327A	0.132
Sinocyclocheilus_anshuiensis_parapinopsin-1-1	A341V	0.034
Sinocyclocheilus_anshuiensis_parietopsin-2	Y201C	0.505
Sinocyclocheilus_anshuiensis_parietopsin-2	P269R	0.821
Sinocyclocheilus_anshuiensis_parietopsin-2	P293S	0.744
Sinocyclocheilus_anshuiensis_parietopsin-1	V113F	0.656
Sinocyclocheilus_anshuiensis_parietopsin-1	G116D	0.890
Sinocyclocheilus_anshuiensis_parietopsin-1	T129I	0.522
Sinocyclocheilus_anshuiensis_parietopsin-1	L167F	0.379
Sinocyclocheilus_anshuiensis_parietopsin-1	S335G	0.048
Sinocyclocheilus_anshuiensis_parietopsin-1	R361K	0.035
Sinocyclocheilus_anshuiensis_pde6a-2	D491V	0.433
Sinocyclocheilus_anshuiensis_pde6a-2	L497V	0.235
Sinocyclocheilus_anshuiensis_pde6a-2	S552I	0.520
Sinocyclocheilus_anshuiensis_pde6b-2	R101Q	0.398
Sinocyclocheilus_anshuiensis_pde6b-2	K492N	0.406
Sinocyclocheilus_anshuiensis_pde6b-2	L722R	0.913
Sinocyclocheilus_anshuiensis_pde6b-1	R110H	0.521
Sinocyclocheilus_anshuiensis_pde6b-1	L241F	0.723
Sinocyclocheilus_anshuiensis_pde6b-1	G344E	0.817
Sinocyclocheilus_anshuiensis_pde6b-1	I389V	0.471
Sinocyclocheilus_anshuiensis_pde6b-1	P497L	0.247
Sinocyclocheilus_anshuiensis_pde6c-1	A38T	0.101
Sinocyclocheilus_anshuiensis_pde6c-1	V116I	0.192
Sinocyclocheilus_anshuiensis_pde6c-1	V383L	0.284
Sinocyclocheilus_anshuiensis_pde6c-1	S707A	0.155
Sinocyclocheilus_anshuiensis_pde6c-2	A92T	0.758
Sinocyclocheilus_anshuiensis_pde6c-2	L271I	0.240
Sinocyclocheilus_anshuiensis_pde6c-2	D291Y	0.623
Sinocyclocheilus_anshuiensis_pde6c-2	A620T	0.122
Sinocyclocheilus_anshuiensis_pde6c-2	Q780P	0.942
Sinocyclocheilus_anshuiensis_pde6c-2	A829T	0.137
Sinocyclocheilus_anshuiensis_pde6c-2	S866P	0.686
Sinocyclocheilus_anshuiensis_pde6gb-1	F90Y	0.139
Sinocyclocheilus_anshuiensis_pde6ha-2	L93F	0.236
Sinocyclocheilus_anshuiensis_pde6ha-2	A97D	0.364
Sinocyclocheilus_anshuiensis_pde6ha-1	D95V	0.198
Sinocyclocheilus_anshuiensis_rcv2a-2	N26Y	0.211
Sinocyclocheilus_anshuiensis_rcv2a-2	S45T	0.089
Sinocyclocheilus_anshuiensis_rcv2a-1	N26H	0.101
Sinocyclocheilus_anshuiensis_rcv2a-1	R43W	0.327
Sinocyclocheilus_anshuiensis_rcv2a-1	V177I	0.108
Sinocyclocheilus_anshuiensis_rcv2a-1	K192N	0.292
Sinocyclocheilus_anshuiensis_rcv2b-1	N165K	0.625
Sinocyclocheilus_anshuiensis_rcv2b-2	V69F	0.875
Sinocyclocheilus_anshuiensis_rcv2b-2	A137V	0.188
Sinocyclocheilus_anshuiensis_rcv2b-2	D190N	0.377
Sinocyclocheilus_anshuiensis_rgr2-1	A22V	0.363
Sinocyclocheilus_anshuiensis_rgr2-1	A95G	0.210
Sinocyclocheilus_anshuiensis_rgr2-1	V157I	0.132
Sinocyclocheilus_anshuiensis_rgr2-1	H214R	0.260
Sinocyclocheilus_anshuiensis_rgr2-2	E9D	0.162
Sinocyclocheilus_anshuiensis_rgr2-2	I102V	0.146
Sinocyclocheilus_anshuiensis_rgr2-2	A113G	0.711
Sinocyclocheilus_anshuiensis_rgr1-2	R50L	0.756
Sinocyclocheilus_anshuiensis_rgr1-2	D89A	0.496
Sinocyclocheilus_anshuiensis_rgr1-2	T265A	0.279
Sinocyclocheilus_anshuiensis_rh1.2-1	V16M	0.218
Sinocyclocheilus_anshuiensis_rh1.2-1	V266L	0.272
Sinocyclocheilus_anshuiensis_rh1.2-2	T193K	0.806
Sinocyclocheilus_anshuiensis_rh1.2-2	E201K	0.768
Sinocyclocheilus_anshuiensis_rh1.2-2	R225Q	0.594
Sinocyclocheilus_anshuiensis_rh1.2-2	A272T	0.765
Sinocyclocheilus_anshuiensis_rh1.2-2	G280V	0.913
Sinocyclocheilus_anshuiensis_rh1.2-2	P291L	0.730
Sinocyclocheilus_anshuiensis_rh1.2-2	R314C	0.763
Sinocyclocheilus_anshuiensis_rh1.1-1	G224D	0.887
Sinocyclocheilus_anshuiensis_rh1.1-2	F212V	0.687
Sinocyclocheilus_anshuiensis_rh1.1-2	S345L	0.225
Sinocyclocheilus_anshuiensis_rh1.1-2	S346P	0.256
Sinocyclocheilus_anshuiensis_rh2-3	A253T	0.249
Sinocyclocheilus_anshuiensis_rh2-1	D209E	0.274
Sinocyclocheilus_anshuiensis_rh2-1	V349E	0.239
Sinocyclocheilus_anshuiensis_rh2-2	V221S	0.639
Sinocyclocheilus_anshuiensis_rh2-4	N327S	0.652
Sinocyclocheilus_anshuiensis_rh2-4	D343E	0.091
Sinocyclocheilus_anshuiensis_rpe65b-1	A64V	0.133
Sinocyclocheilus_anshuiensis_rpe65b-2	E381D	0.368
Sinocyclocheilus_anshuiensis_rpe65a-2	R61C	0.255
Sinocyclocheilus_anshuiensis_rpe65a-2	P137S	0.787
Sinocyclocheilus_anshuiensis_rpe65a-2	S229A	0.450
Sinocyclocheilus_anshuiensis_rpe65a-2	A421T	0.436
Sinocyclocheilus_anshuiensis_rpe65a-2	G458R	0.843
Sinocyclocheilus_anshuiensis_rpe65a-1	E189K	0.626
Sinocyclocheilus_anshuiensis_rpe65a-1	T190K	0.799
Sinocyclocheilus_anshuiensis_rpe65a-1	K192Q	0.322
Sinocyclocheilus_anshuiensis_rpe65a-1	P325S	0.353
Sinocyclocheilus_anshuiensis_rpe65a-1	E349V	0.858
Sinocyclocheilus_anshuiensis_rrh-1	L54V	0.626
Sinocyclocheilus_anshuiensis_rrh-1	H95Y	0.497
Sinocyclocheilus_anshuiensis_rrh-1	K247Q	0.432
Sinocyclocheilus_anshuiensis_rrh-1	C267Y	0.841
Sinocyclocheilus_anshuiensis_rrh-1	N327S	0.051
Sinocyclocheilus_anshuiensis_saga-2	D36E	0.375
Sinocyclocheilus_anshuiensis_saga-2	T66M	0.398
Sinocyclocheilus_anshuiensis_saga-2	R71W	0.607
Sinocyclocheilus_anshuiensis_saga-2	R91P	0.780
Sinocyclocheilus_anshuiensis_saga-2	G117R	0.890
Sinocyclocheilus_anshuiensis_saga-2	H148Q	0.121
Sinocyclocheilus_anshuiensis_saga-2	V183F	0.785
Sinocyclocheilus_anshuiensis_saga-2	G241D	0.327
Sinocyclocheilus_anshuiensis_saga-2	M248V	0.080
Sinocyclocheilus_anshuiensis_saga-2	S252A	0.152
Sinocyclocheilus_anshuiensis_saga-2	I270V	0.072
Sinocyclocheilus_anshuiensis_saga-2	H315N	0.248
Sinocyclocheilus_anshuiensis_saga-2	C347S	0.639
Sinocyclocheilus_anshuiensis_saga-1	L105F	0.309
Sinocyclocheilus_anshuiensis_sws1-1	S34R	0.705
Sinocyclocheilus_anshuiensis_sws1-1	M57I	0.853
Sinocyclocheilus_anshuiensis_sws1-1	V178A	0.286
Sinocyclocheilus_anshuiensis_sws1-1	P184L	0.737
Sinocyclocheilus_anshuiensis_sws1-1	S189T	0.771
Sinocyclocheilus_anshuiensis_sws1-1	F226L	0.608
Sinocyclocheilus_anshuiensis_sws1-1	I234F	0.297
Sinocyclocheilus_anshuiensis_sws1-1	A290D	0.675
Sinocyclocheilus_anshuiensis_sws1-1	A321T	0.493
Sinocyclocheilus_anshuiensis_sws1-1	C330Y	0.912
Sinocyclocheilus_anshuiensis_sws1-1	G338V	0.831
Sinocyclocheilus_anshuiensis_sws1-2	A133V	0.593
Sinocyclocheilus_anshuiensis_sws1-2	S214A	0.242
Sinocyclocheilus_anshuiensis_sws1-2	I230M	0.205
Sinocyclocheilus_anshuiensis_sws1-2	T285A	0.414
Sinocyclocheilus_anshuiensis_sws1-2	D293E	0.226
Sinocyclocheilus_anshuiensis_sws2-1	Q77K	0.445
Sinocyclocheilus_anshuiensis_sws2-2	P105L	0.209
Sinocyclocheilus_anshuiensis_sws2-2	D298G	0.278
Sinocyclocheilus_anshuiensis_tmt1a-2	K90N	0.401
Sinocyclocheilus_anshuiensis_tmt1a-2	V112G	0.745
Sinocyclocheilus_anshuiensis_tmt1a-2	F232L	0.729
Sinocyclocheilus_anshuiensis_tmt1a-2	R301C	0.359
Sinocyclocheilus_anshuiensis_tmt1a-2	R337G	0.548
Sinocyclocheilus_anshuiensis_tmt1a-1	V195F	0.628
Sinocyclocheilus_anshuiensis_tmt1a-1	S203T	0.291
Sinocyclocheilus_anshuiensis_tmt1a-1	R301H	0.239
Sinocyclocheilus_anshuiensis_tmt1b-2	N13I	0.131
Sinocyclocheilus_anshuiensis_tmt1b-2	D109G	0.732
Sinocyclocheilus_anshuiensis_tmt1b-2	M110T	0.449
Sinocyclocheilus_anshuiensis_tmt1b-2	M114K	0.630
Sinocyclocheilus_anshuiensis_tmt1b-2	G132R	0.890
Sinocyclocheilus_anshuiensis_tmt1b-2	Y162C	0.802
Sinocyclocheilus_anshuiensis_tmt1b-2	G385S	0.085
Sinocyclocheilus_anshuiensis_tmt1b-1	K90T	0.377
Sinocyclocheilus_anshuiensis_tmt1b-1	R172S	0.521
Sinocyclocheilus_anshuiensis_tmt1b-1	A222D	0.219
Sinocyclocheilus_anshuiensis_tmt1b-1	N324S	0.666
Sinocyclocheilus_anshuiensis_tmt1b-1	L326R	0.883
Sinocyclocheilus_anshuiensis_tmt2b	S27L	0.274
Sinocyclocheilus_anshuiensis_tmt2b	D32I	0.191
Sinocyclocheilus_anshuiensis_tmt2b	D38E	0.082
Sinocyclocheilus_anshuiensis_tmt2b	V72I	0.139
Sinocyclocheilus_anshuiensis_tmt2b	I90S	0.810
Sinocyclocheilus_anshuiensis_tmt2b	F131Y	0.609
Sinocyclocheilus_anshuiensis_tmt2b	G195E	0.828
Sinocyclocheilus_anshuiensis_tmt2b	R207C	0.285
Sinocyclocheilus_anshuiensis_tmt2b	S405T	0.134
Sinocyclocheilus_anshuiensis_tmt2a-1	A74V	0.258
Sinocyclocheilus_anshuiensis_tmt2a-1	S91R	0.673
Sinocyclocheilus_anshuiensis_tmt2a-1	Y214N	0.901
Sinocyclocheilus_anshuiensis_tmt2a-1	A260E	0.212
Sinocyclocheilus_anshuiensis_tmt2a-1	S276Y	0.656
Sinocyclocheilus_anshuiensis_tmt2a-2	P103N	0.540
Sinocyclocheilus_anshuiensis_tmt2a-2	G118D	0.508
Sinocyclocheilus_anshuiensis_tmt2a-2	H119L	0.543
Sinocyclocheilus_anshuiensis_tmt2a-2	L142H	0.808
Sinocyclocheilus_anshuiensis_tmt2a-2	L185F	0.666
Sinocyclocheilus_anshuiensis_tmt2a-2	S208Y	0.222
Sinocyclocheilus_anshuiensis_tmt2a-2	T211K	0.489
Sinocyclocheilus_anshuiensis_tmt2a-2	A259T	0.036
Sinocyclocheilus_anshuiensis_tmt2a-2	P302H	0.597
Sinocyclocheilus_anshuiensis_tmt2a-2	E360A	0.061
Sinocyclocheilus_anshuiensis_tmt2a-2	S373P	0.122
Sinocyclocheilus_anshuiensis_tmt2a-2	A375G	0.095
Sinocyclocheilus_anshuiensis_tmt2a-2	P379R	0.093
Sinocyclocheilus_anshuiensis_tmt3a	A10V	0.079
Sinocyclocheilus_anshuiensis_tmt3a	P213H	0.516
Sinocyclocheilus_anshuiensis_tmt3a	T266K	0.192
Sinocyclocheilus_anshuiensis_tmt3a	S267P	0.330
Sinocyclocheilus_anshuiensis_tmt3a	E273A	0.580
Sinocyclocheilus_anshuiensis_tmt3a	R386W	0.137
Sinocyclocheilus_anshuiensis_tmt3a	P438S	0.088
Sinocyclocheilus_anshuiensis_tmt3b-1	F80V	0.382
Sinocyclocheilus_anshuiensis_tmt3b-1	A223C	0.295
Sinocyclocheilus_anshuiensis_tmt3b-2	L105I	0.071
Sinocyclocheilus_anshuiensis_tmt3b-2	T173M	0.205
Sinocyclocheilus_anshuiensis_tmt3b-2	R305H	0.317
Sinocyclocheilus_anshuiensis_tmt3b-2	P407A	0.070
Sinocyclocheilus_anshuiensis_tmt3b-2	S409G	0.052
Sinocyclocheilus_anshuiensis_va2-2	A3V	0.081
Sinocyclocheilus_anshuiensis_va2-2	R155W	0.784
Sinocyclocheilus_anshuiensis_va2-2	Q348L	0.077
Sinocyclocheilus_anshuiensis_va2-1	F73L	0.551
Sinocyclocheilus_anshuiensis_va2-1	L76V	0.658
Sinocyclocheilus_anshuiensis_va2-1	R155Q	0.738
Sinocyclocheilus_anshuiensis_va2-1	S228T	0.269
Sinocyclocheilus_anshuiensis_va1-2	G5D	0.244
Sinocyclocheilus_anshuiensis_va1-2	R372C	0.136
