## Supplementary material for "Contrasted gene decay in subterranean vertebrates: insights from cavefishes and fossorial mammals": Astyanax_CF_Vision.results.parsed_scores

ID	Substitution	MutPred2 score
Astyanax_mexicanus_Cave_arr3b	E215D	0.427
Astyanax_mexicanus_Cave_cryba1b	R98H	0.560
Astyanax_mexicanus_Cave_cryba2a	M114T	0.679
Astyanax_mexicanus_Cave_cryba2a	Q137K	0.631
Astyanax_mexicanus_Cave_cryba2a	R200C	0.870
Astyanax_mexicanus_Cave_crybb1	G101V	0.944
Astyanax_mexicanus_Cave_crybb1	V168M	0.536
Astyanax_mexicanus_Cave_crybb1	G182E	0.728
Astyanax_mexicanus_Cave_crybb1l3	E41K	0.608
Astyanax_mexicanus_Cave_exorh	A42V	0.664
Astyanax_mexicanus_Cave_exorh	F56L	0.497
Astyanax_mexicanus_Cave_exorh	L57I	0.360
Astyanax_mexicanus_Cave_exorh	A82V	0.832
Astyanax_mexicanus_Cave_exorh	G158S	0.577
Astyanax_mexicanus_Cave_gc2	R3Q	0.062
Astyanax_mexicanus_Cave_gc2	V119I	0.171
Astyanax_mexicanus_Cave_gc2	Y312H	0.304
Astyanax_mexicanus_Cave_gc2	A370V	0.091
Astyanax_mexicanus_Cave_gc2	V835I	0.067
Astyanax_mexicanus_Cave_gc2	R1134C	0.125
Astyanax_mexicanus_Cave_gc3	Y192F	0.281
Astyanax_mexicanus_Cave_gc3	Y364S	0.623
Astyanax_mexicanus_Cave_gc3	D486N	0.518
Astyanax_mexicanus_Cave_gc3	E874K	0.586
Astyanax_mexicanus_Cave_gc3	D1114E	0.151
Astyanax_mexicanus_Cave_gcap4	E85G	0.426
Astyanax_mexicanus_Cave_gcap7	T13S	0.075
Astyanax_mexicanus_Cave_gngt2a	F67L	0.570
Astyanax_mexicanus_Cave_grk1b	E590Q	0.192
Astyanax_mexicanus_Cave_grk7b	A478T	0.101
Astyanax_mexicanus_Cave_grk7b	S549L	0.143
Astyanax_mexicanus_Cave_gucy2f	G420E	0.710
Astyanax_mexicanus_Cave_opn4m2	R232C	0.793
Astyanax_mexicanus_Cave_opn4m2	T485I	0.120
Astyanax_mexicanus_Cave_opn6b	Y93H	0.585
Astyanax_mexicanus_Cave_opn6b	T136M	0.490
Astyanax_mexicanus_Cave_opn6a-1	W197C	0.922
Astyanax_mexicanus_Cave_opn7b	F320I	0.545
Astyanax_mexicanus_Cave_opn7a	N309D	0.163
Astyanax_mexicanus_Cave_opn7a	M323L	0.282
Astyanax_mexicanus_Cave_opn7a	P341S	0.595
Astyanax_mexicanus_Cave_opn7a	R386G	0.106
Astyanax_mexicanus_Cave_parapinopsin-2	R103Q	0.445
Astyanax_mexicanus_Cave_pde6a	V79M	0.164
Astyanax_mexicanus_Cave_pde6c	T60S	0.060
Astyanax_mexicanus_Cave_pde6c	T117N	0.453
Astyanax_mexicanus_Cave_pde6c	F795L	0.266
Astyanax_mexicanus_Cave_rcv1a	N157S	0.188
Astyanax_mexicanus_Cave_rcv2b	S20C	0.196
Astyanax_mexicanus_Cave_rcv2b	N115K	0.817
Astyanax_mexicanus_Cave_rh1.1	P23S	0.735
Astyanax_mexicanus_Cave_rh1.1	W136C	0.918
Astyanax_mexicanus_Cave_rh1.1	Q279K	0.648
Astyanax_mexicanus_Cave_rpe65a	R476G	0.399
