## Supplementary material for "Contrasted gene decay in subterranean vertebrates: insights from cavefishes and fossorial mammals": Astyanax_mexicanus_Cave_circadian.results.parsed_scores

ID	Substitution	MutPred2 score
Astyanax_mexicanus_Cave_clock1	S139T	0.412
Astyanax_mexicanus_Cave_clock1	A437V	0.084
Astyanax_mexicanus_Cave_clock3	P973T	0.056
Astyanax_mexicanus_Cave_cry1a	R263Q	0.817
Astyanax_mexicanus_Cave_cry1b	Q289K	0.655
Astyanax_mexicanus_Cave_cry1b	S580D	0.206
Astyanax_mexicanus_Cave_cry2b	M332I	0.488
Astyanax_mexicanus_Cave_cry2b	S414C	0.381
Astyanax_mexicanus_Cave_cry3	S147N	0.222
Astyanax_mexicanus_Cave_cry3	N148S	0.296
Astyanax_mexicanus_Cave_nfil3-2	S48A	0.045
Astyanax_mexicanus_Cave_nfil3-2	R301W	0.059
Astyanax_mexicanus_Cave_nfil3-2	Q346P	0.073
Astyanax_mexicanus_Cave_nfil3-2	E347Q	0.063
Astyanax_mexicanus_Cave_nfil3-2	M348E	0.061
Astyanax_mexicanus_Cave_nfil3-2	Y415H	0.180
Astyanax_mexicanus_Cave_nfil3-2	L460F	0.036
Astyanax_mexicanus_Cave_nfil3-6	Q429K	0.180
Astyanax_mexicanus_Cave_nr1d2b	Q259H	0.097
Astyanax_mexicanus_Cave_nr1d2b	W671G	0.443
Astyanax_mexicanus_Cave_nr1d2b	A722T	0.542
Astyanax_mexicanus_Cave_nr1d2b	S831T	0.235
Astyanax_mexicanus_Cave_nr1d2b	A857P	0.397
Astyanax_mexicanus_Cave_nr1d4b	S237L	0.076
Astyanax_mexicanus_Cave_nr1d4b	E285K	0.116
Astyanax_mexicanus_Cave_nr1d4b	P620L	0.545
Astyanax_mexicanus_Cave_nr1d4a	P394R	0.323
Astyanax_mexicanus_Cave_per1b	A27V	0.031
Astyanax_mexicanus_Cave_per1b	P857M	0.095
Astyanax_mexicanus_Cave_per1b	V858T	0.069
Astyanax_mexicanus_Cave_per1b	A860V	0.050
Astyanax_mexicanus_Cave_per2	R332P	0.732
Astyanax_mexicanus_Cave_per3	M467I	0.152
Astyanax_mexicanus_Cave_per3	G524R	0.353
Astyanax_mexicanus_Cave_per3	D589E	0.074
Astyanax_mexicanus_Cave_per3	Q1401G	0.663
