## Supplementary material for "Contrasted gene decay in subterranean vertebrates: insights from cavefishes and fossorial mammals": Astyanax_mexicanus_Cave_pigment.results.parsed_results

ID	Substitution	MutPred2 score
Astyanax_mexicanus_Cave_adam17b	R1149H	0.250
Astyanax_mexicanus_Cave_adam17b	A1322S	0.112
Astyanax_mexicanus_Cave_adam17a	W19L	0.347
Astyanax_mexicanus_Cave_adam17a	L32F	0.116
Astyanax_mexicanus_Cave_adrb2b	V316L	0.048
Astyanax_mexicanus_Cave_adrb2a	S544C	0.151
Astyanax_mexicanus_Cave_ankrd27	I708M	0.069
Astyanax_mexicanus_Cave_ankrd27	E751D	0.220
Astyanax_mexicanus_Cave_ap3d1	P1258L	0.214
Astyanax_mexicanus_Cave_apc	K190N	0.450
Astyanax_mexicanus_Cave_arcn1b	I461L	0.212
Astyanax_mexicanus_Cave_atrn	G472V	0.719
Astyanax_mexicanus_Cave_atrn	A715T	0.150
Astyanax_mexicanus_Cave_bnc2	Q425K	0.131
Astyanax_mexicanus_Cave_bnc2	I689M	0.059
Astyanax_mexicanus_Cave_bnc2	S1163G	0.109
Astyanax_mexicanus_Cave_bnc2	V1191M	0.046
Astyanax_mexicanus_Cave_brsk2b	V406M	0.057
Astyanax_mexicanus_Cave_brsk2b	P608T	0.154
Astyanax_mexicanus_Cave_cd63	D125A	0.281
Astyanax_mexicanus_Cave_cd63	G137A	0.306
Astyanax_mexicanus_Cave_cd63	K150E	0.330
Astyanax_mexicanus_Cave_csf1ra	V101A	0.307
Astyanax_mexicanus_Cave_csf1ra	S205R	0.423
Astyanax_mexicanus_Cave_csf1ra	K278T	0.277
Astyanax_mexicanus_Cave_csf1ra	Q502L	0.398
Astyanax_mexicanus_Cave_csf1ra	N689S	0.285
Astyanax_mexicanus_Cave_csf1ra	A1132V	0.046
Astyanax_mexicanus_Cave_csf1rb	L8I	0.155
Astyanax_mexicanus_Cave_csf1rb	L272P	0.404
Astyanax_mexicanus_Cave_csf1rb	L624S	0.435
Astyanax_mexicanus_Cave_csf1rb	Q873R	0.152
Astyanax_mexicanus_Cave_dock7	S74P	0.336
Astyanax_mexicanus_Cave_dock7	R234H	0.201
Astyanax_mexicanus_Cave_ece1	K500N	0.573
Astyanax_mexicanus_Cave_ece2b	A258V	0.218
Astyanax_mexicanus_Cave_edn3b	T59R	0.335
Astyanax_mexicanus_Cave_edn3b	A62L	0.154
Astyanax_mexicanus_Cave_edn3b	Q63W	0.156
Astyanax_mexicanus_Cave_edn3b	F67T	0.195
Astyanax_mexicanus_Cave_edn3a	W14C	0.091
Astyanax_mexicanus_Cave_edn3a	E160K	0.329
Astyanax_mexicanus_Cave_ednrba	L279F	0.295
Astyanax_mexicanus_Cave_egfra	D1035E	0.079
Astyanax_mexicanus_Cave_egfra	P1147Q	0.548
Astyanax_mexicanus_Cave_erbb3b	D94H	0.537
Astyanax_mexicanus_Cave_erbb3b	R592G	0.367
Astyanax_mexicanus_Cave_erbb3b	L606Q	0.318
Astyanax_mexicanus_Cave_erbb3b	E1058N	0.187
Astyanax_mexicanus_Cave_erbb3b	V1065L	0.067
Astyanax_mexicanus_Cave_erbb3b	N1066E	0.147
Astyanax_mexicanus_Cave_erbb3b	L1067S	0.215
Astyanax_mexicanus_Cave_erbb3b	S1070D	0.185
Astyanax_mexicanus_Cave_erbb3b	L1306P	0.118
Astyanax_mexicanus_Cave_erbb3b	R1318K	0.066
Astyanax_mexicanus_Cave_erbb3b	I1319D	0.133
Astyanax_mexicanus_Cave_erbb3b	H1320R	0.118
Astyanax_mexicanus_Cave_erbb3b	T1321I	0.140
Astyanax_mexicanus_Cave_erbb3b	T1322H	0.132
Astyanax_mexicanus_Cave_erbb3b	Q1362Y	0.206
Astyanax_mexicanus_Cave_erbb3b	N1366K	0.140
Astyanax_mexicanus_Cave_fhl2b	E54K	0.628
Astyanax_mexicanus_Cave_fhl2a	C52R	0.945
Astyanax_mexicanus_Cave_fhl2a	L108M	0.225
Astyanax_mexicanus_Cave_foxd3	D70E	0.042
Astyanax_mexicanus_Cave_foxd3	V288M	0.078
Astyanax_mexicanus_Cave_frem2a	R502G	0.403
Astyanax_mexicanus_Cave_frem2a	N679D	0.482
Astyanax_mexicanus_Cave_gart	R188C	0.755
Astyanax_mexicanus_Cave_gart	E632A	0.575
Astyanax_mexicanus_Cave_gch2	S33N	0.077
Astyanax_mexicanus_Cave_gfpt1	Q78L	0.197
Astyanax_mexicanus_Cave_ghrb	Q678C	0.235
Astyanax_mexicanus_Cave_ghra	E41D	0.046
Astyanax_mexicanus_Cave_ghra	R220S	0.211
Astyanax_mexicanus_Cave_ghra	Q437R	0.256
Astyanax_mexicanus_Cave_ghra	T590R	0.201
Astyanax_mexicanus_Cave_ghra	A686E	0.246
Astyanax_mexicanus_Cave_gja5b	A251S	0.327
Astyanax_mexicanus_Cave_gpc3	S200L	0.317
Astyanax_mexicanus_Cave_gpnmb	V596G	0.154
Astyanax_mexicanus_Cave_gpr143	F44L	0.729
Astyanax_mexicanus_Cave_gpr161	V558I	0.018
Astyanax_mexicanus_Cave_hps3	T732M	0.117
Astyanax_mexicanus_Cave_hps6	T647M	0.042
Astyanax_mexicanus_Cave_hsd3b1	V218M	0.282
Astyanax_mexicanus_Cave_impdh1b	D294E	0.294
Astyanax_mexicanus_Cave_impdh1a	P50L	0.072
Astyanax_mexicanus_Cave_irf4b_2	S159T	0.065
Astyanax_mexicanus_Cave_itgb1b	V525G	0.585
Astyanax_mexicanus_Cave_itgb1b	C526W	0.947
Astyanax_mexicanus_Cave_itgb1b_1	N144D	0.195
Astyanax_mexicanus_Cave_itgb1b_1	E679Q	0.204
Astyanax_mexicanus_Cave_kif13a	N708K	0.451
Astyanax_mexicanus_Cave_kif13a	S1478C	0.100
Astyanax_mexicanus_Cave_kif13a	R1614P	0.178
Astyanax_mexicanus_Cave_kif13a	H1721L	0.089
Astyanax_mexicanus_Cave_kif13a	P1948T	0.105
Astyanax_mexicanus_Cave_kif13a	T1979A	0.037
Astyanax_mexicanus_Cave_kitb	V226M	0.426
Astyanax_mexicanus_Cave_kitlgb	P62L	0.421
Astyanax_mexicanus_Cave_leo1	R84C	0.063
Astyanax_mexicanus_Cave_leo1	G101D	0.070
Astyanax_mexicanus_Cave_leo1	S102N	0.067
Astyanax_mexicanus_Cave_ltk	T913I	0.367
Astyanax_mexicanus_Cave_ltk	R1043C	0.670
Astyanax_mexicanus_Cave_ltk	R1526W	0.119
Astyanax_mexicanus_Cave_ltk	E1567R	0.146
Astyanax_mexicanus_Cave_ltk	L1569P	0.307
Astyanax_mexicanus_Cave_ltk	P1570E	0.197
Astyanax_mexicanus_Cave_ltk	L1571P	0.291
Astyanax_mexicanus_Cave_ltk	V1572S	0.099
Astyanax_mexicanus_Cave_ltk	V1573I	0.038
Astyanax_mexicanus_Cave_ltk	A1574S	0.054
Astyanax_mexicanus_Cave_ltk	R1575F	0.124
Astyanax_mexicanus_Cave_ltk	S1576G	0.071
Astyanax_mexicanus_Cave_ltk	P1577A	0.105
Astyanax_mexicanus_Cave_ltk	E1578N	0.101
Astyanax_mexicanus_Cave_ltk	P1579S	0.076
Astyanax_mexicanus_Cave_ltk	I1581V	0.028
Astyanax_mexicanus_Cave_ltk	S1582N	0.044
Astyanax_mexicanus_Cave_ltk	G1584S	0.052
Astyanax_mexicanus_Cave_ltk	N1586S	0.041
Astyanax_mexicanus_Cave_ltk	S1587V	0.050
Astyanax_mexicanus_Cave_mbtps1	R754H	0.189
Astyanax_mexicanus_Cave_med12	R2149F	0.239
Astyanax_mexicanus_Cave_med12	Q2150L	0.428
Astyanax_mexicanus_Cave_med12	Q2151R	0.388
Astyanax_mexicanus_Cave_med12	A2152Q	0.214
Astyanax_mexicanus_Cave_med12	L2153Q	0.357
Astyanax_mexicanus_Cave_med12	R2154A	0.384
Astyanax_mexicanus_Cave_med12	Q2155L	0.543
Astyanax_mexicanus_Cave_med12	Q2156R	0.409
Astyanax_mexicanus_Cave_med12	Q2159V	0.473
Astyanax_mexicanus_Cave_mib2	A756G	0.505
Astyanax_mexicanus_Cave_mlpha	A454T	0.045
Astyanax_mexicanus_Cave_mycbp2	M24I	0.070
Astyanax_mexicanus_Cave_mycbp2	A169T	0.068
Astyanax_mexicanus_Cave_mycbp2	I2327M	0.065
Astyanax_mexicanus_Cave_mycbp2	R2706C	0.208
Astyanax_mexicanus_Cave_mycbp2	T2843A	0.057
Astyanax_mexicanus_Cave_mycbp2	D2894E	0.079
Astyanax_mexicanus_Cave_myo5ab	A664P	0.227
Astyanax_mexicanus_Cave_myo7ab	T329N	0.311
Astyanax_mexicanus_Cave_myo7ab	F506L	0.595
Astyanax_mexicanus_Cave_myo7ab	A904S	0.358
Astyanax_mexicanus_Cave_myo7ab	R985C	0.344
Astyanax_mexicanus_Cave_myo7aa	D1543E	0.318
Astyanax_mexicanus_Cave_nrg1	T56E	0.045
Astyanax_mexicanus_Cave_nrg1	P57E	0.102
Astyanax_mexicanus_Cave_nrg1	E58V	0.094
Astyanax_mexicanus_Cave_nrg1	T527P	0.311
Astyanax_mexicanus_Cave_nrg1	L528F	0.082
Astyanax_mexicanus_Cave_nrg1	V561L	0.032
Astyanax_mexicanus_Cave_nrg1	V567L	0.099
Astyanax_mexicanus_Cave_nrg1	A845V	0.306
Astyanax_mexicanus_Cave_oca2	R84H	0.062
Astyanax_mexicanus_Cave_oca2	M436V	0.471
Astyanax_mexicanus_Cave_oca2	P775S	0.467
Astyanax_mexicanus_Cave_oca2	N850S	0.223
Astyanax_mexicanus_Cave_pax3a	K297L	0.363
Astyanax_mexicanus_Cave_pmela	D527S	0.084
Astyanax_mexicanus_Cave_pmela	A536V	0.042
Astyanax_mexicanus_Cave_pmela	A617N	0.078
Astyanax_mexicanus_Cave_pomcb	D226N	0.116
Astyanax_mexicanus_Cave_pomca	E149D	0.162
Astyanax_mexicanus_Cave_qdpra	L132F	0.524
Astyanax_mexicanus_Cave_rab32a	S154A	0.092
Astyanax_mexicanus_Cave_rabggta	R21Q	0.127
Astyanax_mexicanus_Cave_recql4	T420K	0.084
Astyanax_mexicanus_Cave_recql4	A421T	0.061
Astyanax_mexicanus_Cave_recql4	R491Q	0.058
Astyanax_mexicanus_Cave_recql4	A791V	0.120
Astyanax_mexicanus_Cave_recql4	T1386S	0.078
Astyanax_mexicanus_Cave_ric8b	R160H	0.187
Astyanax_mexicanus_Cave_scarb2b	D162E	0.469
Astyanax_mexicanus_Cave_scarb2b	G164N	0.593
Astyanax_mexicanus_Cave_scarb2b	K168R	0.427
Astyanax_mexicanus_Cave_scarb2b	G170F	0.883
Astyanax_mexicanus_Cave_scarb2b	M173V	0.455
Astyanax_mexicanus_Cave_scarb2b	F174L	0.606
Astyanax_mexicanus_Cave_scarb2b	I206M	0.298
Astyanax_mexicanus_Cave_scarb2b	E212G	0.837
Astyanax_mexicanus_Cave_scarb2b	T416S	0.133
Astyanax_mexicanus_Cave_scarb2b	A456T	0.333
Astyanax_mexicanus_Cave_scarb2b	A468T	0.432
Astyanax_mexicanus_Cave_scg2b	L46M	0.145
Astyanax_mexicanus_Cave_scg2b	V434G	0.373
Astyanax_mexicanus_Cave_scg2a	E713D	0.108
Astyanax_mexicanus_Cave_shroom2b	I645V	0.046
Astyanax_mexicanus_Cave_shroom2b	S1238R	0.094
Astyanax_mexicanus_Cave_shroom2b	A1479P	0.095
Astyanax_mexicanus_Cave_shroom2b	R1559M	0.116
Astyanax_mexicanus_Cave_shroom2b	R1578S	0.090
Astyanax_mexicanus_Cave_slc2a11b	E23S	0.274
Astyanax_mexicanus_Cave_tfap2e	V150M	0.125
Astyanax_mexicanus_Cave_tfap2e	E354D	0.183
Astyanax_mexicanus_Cave_tpcn2	I124V	0.100
Astyanax_mexicanus_Cave_trim33	A224R	0.076
Astyanax_mexicanus_Cave_trim33	P225T	0.095
Astyanax_mexicanus_Cave_trim33	T229A	0.069
Astyanax_mexicanus_Cave_trim33	A230R	0.105
Astyanax_mexicanus_Cave_trim33	A231L	0.080
Astyanax_mexicanus_Cave_trim33	Q730H	0.225
Astyanax_mexicanus_Cave_trim33	Q1215V	0.206
Astyanax_mexicanus_Cave_trpm7	S367N	0.174
Astyanax_mexicanus_Cave_trpm7	P687L	0.238
Astyanax_mexicanus_Cave_trpm7	L1073R	0.788
Astyanax_mexicanus_Cave_trpm7	I1080V	0.289
Astyanax_mexicanus_Cave_trpm7	P1217N	0.492
Astyanax_mexicanus_Cave_trpm7	V1219M	0.142
Astyanax_mexicanus_Cave_trpm7	K1220D	0.395
Astyanax_mexicanus_Cave_trpm1b	E1829D	0.077
Astyanax_mexicanus_Cave_tyr_2	E260K	0.722
Astyanax_mexicanus_Cave_dct	S184T	0.269
Astyanax_mexicanus_Cave_dct	D378N	0.335
Astyanax_mexicanus_Cave_dct	F463Y	0.142
Astyanax_mexicanus_Cave_tyrp1b	V292I	0.077
Astyanax_mexicanus_Cave_tyrp1a	T167A	0.784
Astyanax_mexicanus_Cave_tyrp1a	E262K	0.569
Astyanax_mexicanus_Cave_tyrp1a	D424E	0.198
Astyanax_mexicanus_Cave_wnt1	V262I	0.085
Astyanax_mexicanus_Cave_xdh	K9E	0.115
Astyanax_mexicanus_Cave_xdh	A1217T	0.784
Astyanax_mexicanus_Cave_zeb2a	R552C	0.390
Astyanax_mexicanus_Cave_zeb2a	K846R	0.101
Astyanax_mexicanus_Cave_zeb2a	R847K	0.047
Astyanax_mexicanus_Cave_zeb2a	L897H	0.131
Astyanax_mexicanus_Cave_zeb2a	H898G	0.088
Astyanax_mexicanus_Cave_zeb2a	G899A	0.157
Astyanax_mexicanus_Cave_zeb2a	R924K	0.070
Astyanax_mexicanus_Cave_zeb2a	V935M	0.048
