## Supplementary material for "Contrasted gene decay in subterranean vertebrates: insights from cavefishes and fossorial mammals": Astyanax_mexicanus_Surface_circadian.results.parsed_scores

ID	Substitution	MutPred2 score
Astyanax_mexicanus_Surface_aanat1	E201K	0.400
Astyanax_mexicanus_Surface_aanat2	V190I	0.163
Astyanax_mexicanus_Surface_bmal2	A341G	0.112
Astyanax_mexicanus_Surface_clock1	T226N	0.281
Astyanax_mexicanus_Surface_clock1	E548D	0.086
Astyanax_mexicanus_Surface_clock1	A640V	0.065
Astyanax_mexicanus_Surface_clock3	T436M	0.068
Astyanax_mexicanus_Surface_cry1b	S579Q	0.104
Astyanax_mexicanus_Surface_cry1b	M639V	0.055
Astyanax_mexicanus_Surface_cry2b	M258L	0.070
Astyanax_mexicanus_Surface_cry5	L20V	0.584
Astyanax_mexicanus_Surface_cry5	S504L	0.131
Astyanax_mexicanus_Surface_dbpb	P237T	0.089
Astyanax_mexicanus_Surface_dbpb	A361S	0.116
Astyanax_mexicanus_Surface_nfil3-2	D648Y	0.097
Astyanax_mexicanus_Surface_nfil3-6	M42K	0.319
Astyanax_mexicanus_Surface_nfil3-6	V151I	0.073
Astyanax_mexicanus_Surface_nfil3-6	E435V	0.341
Astyanax_mexicanus_Surface_nr1d1	R629C	0.766
Astyanax_mexicanus_Surface_nr1d2a	M666V	0.087
Astyanax_mexicanus_Surface_nr1d2b	R547Q	0.083
Astyanax_mexicanus_Surface_nr1d4b	S244A	0.067
Astyanax_mexicanus_Surface_nr1d4b	A262T	0.089
Astyanax_mexicanus_Surface_nr1d4b	E359K	0.171
Astyanax_mexicanus_Surface_per1b	G35R	0.098
Astyanax_mexicanus_Surface_per1b	P861R	0.088
Astyanax_mexicanus_Surface_per1a	M504I	0.341
Astyanax_mexicanus_Surface_per1a	A780P	0.199
Astyanax_mexicanus_Surface_per1a	G1057D	0.226
Astyanax_mexicanus_Surface_per2	A1113T	0.151
Astyanax_mexicanus_Surface_per2	G1335S	0.083
Astyanax_mexicanus_Surface_per2	R1500H	0.222
Astyanax_mexicanus_Surface_per2	R1519K	0.067
Astyanax_mexicanus_Surface_per3	E85D	0.056
Astyanax_mexicanus_Surface_per3	S664P	0.202
Astyanax_mexicanus_Surface_rorb	A150T	0.185
Astyanax_mexicanus_Surface_rorcb	V238L	0.120
Astyanax_mexicanus_Surface_rorca	S310T	0.141
