## Supplementary material for "Contrasted gene decay in subterranean vertebrates: insights from cavefishes and fossorial mammals": Astyanax_mexicanus_Surface_pigment.results.parsed_results

ID	Substitution	MutPred2 score
Astyanax_mexicanus_Surface_adam17b	I564V	0.057
Astyanax_mexicanus_Surface_adam17b	E1010K	0.255
Astyanax_mexicanus_Surface_adam17a	L1254I	0.212
Astyanax_mexicanus_Surface_adam17a	F1271C	0.516
Astyanax_mexicanus_Surface_adrb2b	G274A	0.515
Astyanax_mexicanus_Surface_ankrd27	S509Y	0.516
Astyanax_mexicanus_Surface_ankrd27	T651N	0.219
Astyanax_mexicanus_Surface_ankrd27	S679A	0.097
Astyanax_mexicanus_Surface_ankrd27	G965D	0.377
Astyanax_mexicanus_Surface_ap1g1	E420D	0.476
Astyanax_mexicanus_Surface_ap3d1	S1189C	0.247
Astyanax_mexicanus_Surface_atrn	A446S	0.185
Astyanax_mexicanus_Surface_atrn	E694D	0.171
Astyanax_mexicanus_Surface_atrn	G893S	0.501
Astyanax_mexicanus_Surface_bcl2a	A110V	0.221
Astyanax_mexicanus_Surface_bloc1s3	V51I	0.081
Astyanax_mexicanus_Surface_bloc1s4	P232S	0.092
Astyanax_mexicanus_Surface_bloc1s4	I249V	0.097
Astyanax_mexicanus_Surface_brsk2b	S995T	0.073
Astyanax_mexicanus_Surface_brsk2a	P442L	0.178
Astyanax_mexicanus_Surface_cdh2a	I421V	0.334
Astyanax_mexicanus_Surface_cdh2b	V450A	0.386
Astyanax_mexicanus_Surface_cdh2b	A564G	0.258
Astyanax_mexicanus_Surface_chm	P222L	0.206
Astyanax_mexicanus_Surface_clcn7	E409Q	0.387
Astyanax_mexicanus_Surface_clcn7	V448M	0.286
Astyanax_mexicanus_Surface_corin	S104P	0.107
Astyanax_mexicanus_Surface_corin	S513A	0.143
Astyanax_mexicanus_Surface_corin	A1004V	0.086
Astyanax_mexicanus_Surface_corin	E1156D	0.222
Astyanax_mexicanus_Surface_creb1a	A75V	0.079
Astyanax_mexicanus_Surface_crha	L112V	0.075
Astyanax_mexicanus_Surface_csf1ra	G24E	0.592
Astyanax_mexicanus_Surface_csf1ra	E56K	0.390
Astyanax_mexicanus_Surface_csf1ra	E506Q	0.292
Astyanax_mexicanus_Surface_csf1ra	R536K	0.211
Astyanax_mexicanus_Surface_csf1ra	W693L	0.824
Astyanax_mexicanus_Surface_csf1ra	P1155S	0.230
Astyanax_mexicanus_Surface_csf1rb	S145P	0.573
Astyanax_mexicanus_Surface_csf1rb	R462Q	0.373
Astyanax_mexicanus_Surface_csf1a	L680H	0.400
Astyanax_mexicanus_Surface_csf1a	R857Q	0.031
Astyanax_mexicanus_Surface_csf1a	K1098T	0.075
Astyanax_mexicanus_Surface_ctns	L131I	0.086
Astyanax_mexicanus_Surface_ctns	K321Q	0.487
Astyanax_mexicanus_Surface_dctn1a	I409L	0.065
Astyanax_mexicanus_Surface_dctn1a	E508Q	0.142
Astyanax_mexicanus_Surface_dctn1b	M447I	0.144
Astyanax_mexicanus_Surface_dctn1b	T719K	0.176
Astyanax_mexicanus_Surface_dock7	S1892D	0.317
Astyanax_mexicanus_Surface_dock7	T1893G	0.350
Astyanax_mexicanus_Surface_dock7	E1896K	0.451
Astyanax_mexicanus_Surface_dock7	I2174T	0.539
Astyanax_mexicanus_Surface_drd2b	A297V	0.064
Astyanax_mexicanus_Surface_drd2a	A51S	0.099
Astyanax_mexicanus_Surface_dtnbp1b	V194I	0.042
Astyanax_mexicanus_Surface_dtnbp1b	V410A	0.047
Astyanax_mexicanus_Surface_dtnbp1a	A212V	0.083
Astyanax_mexicanus_Surface_ece2b	K543Q	0.270
Astyanax_mexicanus_Surface_edn3b	M8A	0.053
Astyanax_mexicanus_Surface_edn3b	A9G	0.041
Astyanax_mexicanus_Surface_edn3b	G10L	0.079
Astyanax_mexicanus_Surface_edn3b	A58D	0.114
Astyanax_mexicanus_Surface_edn3b	S60K	0.165
Astyanax_mexicanus_Surface_edn3b	S61N	0.075
Astyanax_mexicanus_Surface_edn3b	P64L	0.134
Astyanax_mexicanus_Surface_edn3b	G65Q	0.399
Astyanax_mexicanus_Surface_edn3b	D66S	0.117
Astyanax_mexicanus_Surface_edn3a	V180M	0.073
Astyanax_mexicanus_Surface_ednrbb	M20V	0.046
Astyanax_mexicanus_Surface_ednrbb	S98T	0.073
Astyanax_mexicanus_Surface_ednrbb	T99S	0.098
Astyanax_mexicanus_Surface_ednrbb	S101T	0.094
Astyanax_mexicanus_Surface_ednrbb	T102P	0.242
Astyanax_mexicanus_Surface_ednrbb	P104R	0.176
Astyanax_mexicanus_Surface_ednrbb	R110P	0.236
Astyanax_mexicanus_Surface_ednrbb	P111A	0.126
Astyanax_mexicanus_Surface_ednrbb	A112P	0.140
Astyanax_mexicanus_Surface_ednrbb	P113L	0.127
Astyanax_mexicanus_Surface_erbb3b	A197V	0.254
Astyanax_mexicanus_Surface_erbb3b	P1303V	0.226
Astyanax_mexicanus_Surface_erbb3b	H1304P	0.196
Astyanax_mexicanus_Surface_erbb3b	L1305H	0.235
Astyanax_mexicanus_Surface_fgfr2	A14Q	0.282
Astyanax_mexicanus_Surface_fgfr2	A26T	0.196
Astyanax_mexicanus_Surface_fhl2b	G251S	0.826
Astyanax_mexicanus_Surface_fig4	P888Q	0.443
Astyanax_mexicanus_Surface_foxd3	P369T	0.221
Astyanax_mexicanus_Surface_foxd3	L442F	0.261
Astyanax_mexicanus_Surface_frem2b	I688M	0.364
Astyanax_mexicanus_Surface_frem2b	A1808T	0.214
Astyanax_mexicanus_Surface_frem2b	T2251A	0.226
Astyanax_mexicanus_Surface_frem2b	V2591G	0.520
Astyanax_mexicanus_Surface_frem2a	A249T	0.109
Astyanax_mexicanus_Surface_frem2a	T847A	0.310
Astyanax_mexicanus_Surface_frem2a	V1107I	0.164
Astyanax_mexicanus_Surface_frem2a	V1893M	0.176
Astyanax_mexicanus_Surface_frem2a	P2204A	0.241
Astyanax_mexicanus_Surface_frem2a	I2925V	0.117
Astyanax_mexicanus_Surface_gart	V708I	0.071
Astyanax_mexicanus_Surface_gart	T887A	0.055
Astyanax_mexicanus_Surface_gch1	V16A	0.051
Astyanax_mexicanus_Surface_gch1	A21V	0.126
Astyanax_mexicanus_Surface_gch1	A23G	0.104
Astyanax_mexicanus_Surface_gch1	P35H	0.134
Astyanax_mexicanus_Surface_gch1	W55A	0.109
Astyanax_mexicanus_Surface_gch1	E58R	0.106
Astyanax_mexicanus_Surface_ghrb	P444H	0.136
Astyanax_mexicanus_Surface_ghrb	L669R	0.169
Astyanax_mexicanus_Surface_ghrb	Q670L	0.342
Astyanax_mexicanus_Surface_ghrb	N671Q	0.110
Astyanax_mexicanus_Surface_ghrb	P672N	0.261
Astyanax_mexicanus_Surface_ghrb	L673P	0.277
Astyanax_mexicanus_Surface_ghrb	H674L	0.265
Astyanax_mexicanus_Surface_ghrb	E675H	0.226
Astyanax_mexicanus_Surface_ghrb	Y676E	0.246
Astyanax_mexicanus_Surface_ghrb	Q677Y	0.308
Astyanax_mexicanus_Surface_ghra	S42T	0.037
Astyanax_mexicanus_Surface_ghra	Q75K	0.123
Astyanax_mexicanus_Surface_ghra	E154D	0.107
Astyanax_mexicanus_Surface_ghra	L268Q	0.322
Astyanax_mexicanus_Surface_gja5b	P289L	0.137
Astyanax_mexicanus_Surface_gja5a	V80F	0.672
Astyanax_mexicanus_Surface_gja5a	V282I	0.036
Astyanax_mexicanus_Surface_gli3	M1064I	0.185
Astyanax_mexicanus_Surface_gli3	H1098L	0.267
Astyanax_mexicanus_Surface_gli3	A1220S	0.141
Astyanax_mexicanus_Surface_gli3	R1521L	0.204
Astyanax_mexicanus_Surface_gli3	L1673S	0.338
Astyanax_mexicanus_Surface_gpc3	G209R	0.253
Astyanax_mexicanus_Surface_gpnmb	A439T	0.050
Astyanax_mexicanus_Surface_gpr161	D555V	0.190
Astyanax_mexicanus_Surface_hdac1	K464R	0.174
Astyanax_mexicanus_Surface_hps3	L298V	0.085
Astyanax_mexicanus_Surface_hps3	G328E	0.341
Astyanax_mexicanus_Surface_hps3	Q360L	0.120
Astyanax_mexicanus_Surface_hps3	L670M	0.168
Astyanax_mexicanus_Surface_hps4	H223N	0.106
Astyanax_mexicanus_Surface_hps4	Y389D	0.216
Astyanax_mexicanus_Surface_hps5	I687V	0.036
Astyanax_mexicanus_Surface_hps5	A879V	0.115
Astyanax_mexicanus_Surface_hps5	R952Q	0.114
Astyanax_mexicanus_Surface_hps5	R1170H	0.170
Astyanax_mexicanus_Surface_hsd3b1	G178A	0.592
Astyanax_mexicanus_Surface_hsd3b1	L187F	0.767
Astyanax_mexicanus_Surface_irf4b_1	S475A	0.103
Astyanax_mexicanus_Surface_irf4a	Q255P	0.661
Astyanax_mexicanus_Surface_irf4a	S337G	0.267
Astyanax_mexicanus_Surface_itgb1b_1	S460A	0.104
Astyanax_mexicanus_Surface_itgb1b_1	G681S	0.388
Astyanax_mexicanus_Surface_itgb1b_1	T804A	0.172
Astyanax_mexicanus_Surface_itgb1b_1	T805G	0.143
Astyanax_mexicanus_Surface_itgb1b_1	Q806E	0.191
Astyanax_mexicanus_Surface_itgb1b_1	R811K	0.150
Astyanax_mexicanus_Surface_itgb1a	N69S	0.249
Astyanax_mexicanus_Surface_itgb1a	H336Y	0.333
Astyanax_mexicanus_Surface_kcnj13	G55A	0.205
Astyanax_mexicanus_Surface_kif13a	A44V	0.073
Astyanax_mexicanus_Surface_kitlgb	E10K	0.069
Astyanax_mexicanus_Surface_kitlga	V246I	0.175
Astyanax_mexicanus_Surface_leo1	P188H	0.104
Astyanax_mexicanus_Surface_leo1	A189V	0.054
Astyanax_mexicanus_Surface_mbtps1	T95S	0.155
Astyanax_mexicanus_Surface_mbtps1	A603G	0.510
Astyanax_mexicanus_Surface_mbtps1	E1049D	0.221
Astyanax_mexicanus_Surface_mcoln3a	S292R	0.843
Astyanax_mexicanus_Surface_med12	I1994M	0.095
Astyanax_mexicanus_Surface_med12	Q2157V	0.625
Astyanax_mexicanus_Surface_mgrn1a	S424A	0.121
Astyanax_mexicanus_Surface_mib2	L27P	0.180
Astyanax_mexicanus_Surface_mlpha	M643T	0.083
Astyanax_mexicanus_Surface_mreg	A82E	0.238
Astyanax_mexicanus_Surface_myo5ab	S1023N	0.128
Astyanax_mexicanus_Surface_myo5ab	I1325V	0.053
Astyanax_mexicanus_Surface_myo5ab	S1381A	0.074
Astyanax_mexicanus_Surface_myo5ab	E1520K	0.169
Astyanax_mexicanus_Surface_myo5ab	I1597V	0.076
Astyanax_mexicanus_Surface_myo5ab	V1909I	0.055
Astyanax_mexicanus_Surface_myo7ab	K169R	0.186
Astyanax_mexicanus_Surface_myo7ab	D445N	0.784
Astyanax_mexicanus_Surface_myo7ab	E475Q	0.105
Astyanax_mexicanus_Surface_myo7ab	R896Q	0.394
Astyanax_mexicanus_Surface_myo7ab	T897M	0.230
Astyanax_mexicanus_Surface_myo7ab	A940V	0.286
Astyanax_mexicanus_Surface_myo7ab	I2153V	0.062
Astyanax_mexicanus_Surface_myo7aa	I838T	0.127
Astyanax_mexicanus_Surface_myo7aa	V1756I	0.084
Astyanax_mexicanus_Surface_myo7aa	A1863D	0.671
Astyanax_mexicanus_Surface_myo7aa	M1864I	0.292
Astyanax_mexicanus_Surface_myo7aa	M1865L	0.296
Astyanax_mexicanus_Surface_myo7aa	K1866L	0.584
Astyanax_mexicanus_Surface_nrg1	P495H	0.124
Astyanax_mexicanus_Surface_nrg1	T531P	0.184
Astyanax_mexicanus_Surface_oprm1	G6V	0.160
Astyanax_mexicanus_Surface_oprm1	S26A	0.065
Astyanax_mexicanus_Surface_oprm1	T53A	0.282
Astyanax_mexicanus_Surface_oprm1	V313A	0.283
Astyanax_mexicanus_Surface_pah	S438I	0.438
Astyanax_mexicanus_Surface_pax3a	N347S	0.045
Astyanax_mexicanus_Surface_pax7b	A476S	0.100
Astyanax_mexicanus_Surface_pax7a	V534M	0.140
Astyanax_mexicanus_Surface_pmelb	T401A	0.069
Astyanax_mexicanus_Surface_pmelb	L685R	0.199
Astyanax_mexicanus_Surface_pmelb	V700I	0.072
Astyanax_mexicanus_Surface_pmela	V463I	0.025
Astyanax_mexicanus_Surface_pmela	A607D	0.138
Astyanax_mexicanus_Surface_pmela	D608V	0.121
Astyanax_mexicanus_Surface_pmela	V610I	0.032
Astyanax_mexicanus_Surface_pmela	I611T	0.040
Astyanax_mexicanus_Surface_pmela	T612V	0.083
Astyanax_mexicanus_Surface_pmela	V614A	0.042
Astyanax_mexicanus_Surface_pmela	A615T	0.041
Astyanax_mexicanus_Surface_pmela	T616N	0.078
Astyanax_mexicanus_Surface_pmela	A618P	0.142
Astyanax_mexicanus_Surface_pmela	P619V	0.206
Astyanax_mexicanus_Surface_pmela	V621E	0.103
Astyanax_mexicanus_Surface_pmela	E622V	0.263
Astyanax_mexicanus_Surface_pmela	V623L	0.053
Astyanax_mexicanus_Surface_pmela	L624P	0.130
Astyanax_mexicanus_Surface_pmela	P625S	0.107
Astyanax_mexicanus_Surface_pmela	S626V	0.100
Astyanax_mexicanus_Surface_pmela	V628P	0.086
Astyanax_mexicanus_Surface_pnp4b	R38K	0.261
Astyanax_mexicanus_Surface_pts	Y134H	0.584
Astyanax_mexicanus_Surface_qdpra	V80G	0.848
Astyanax_mexicanus_Surface_rab32a	N156S	0.049
Astyanax_mexicanus_Surface_rabggta	E20G	0.382
Astyanax_mexicanus_Surface_rabggta	S57C	0.412
Astyanax_mexicanus_Surface_recql4	E562G	0.151
Astyanax_mexicanus_Surface_recql4	D1300A	0.216
Astyanax_mexicanus_Surface_ric8b	R20M	0.334
Astyanax_mexicanus_Surface_ric8b	L315R	0.547
Astyanax_mexicanus_Surface_scarb2b	P306L	0.576
Astyanax_mexicanus_Surface_scarb2b	R485C	0.485
Astyanax_mexicanus_Surface_scg2b	A260V	0.089
Astyanax_mexicanus_Surface_scg2b	T669A	0.045
Astyanax_mexicanus_Surface_scg2a	D235H	0.175
Astyanax_mexicanus_Surface_scg2a	D320E	0.037
Astyanax_mexicanus_Surface_scg2a	S321G	0.051
Astyanax_mexicanus_Surface_scg2a	V392I	0.032
Astyanax_mexicanus_Surface_scg2a	S570L	0.085
Astyanax_mexicanus_Surface_scg2a	G629D	0.238
Astyanax_mexicanus_Surface_shroom2b	G460C	0.121
Astyanax_mexicanus_Surface_shroom2b	R1439S	0.116
Astyanax_mexicanus_Surface_shroom2b	N1572S	0.035
Astyanax_mexicanus_Surface_shroom2b	K1796E	0.150
Astyanax_mexicanus_Surface_shroom2a	S1743L	0.145
Astyanax_mexicanus_Surface_slc24a4b	H104R	0.305
Astyanax_mexicanus_Surface_slc24a4a	W74R	0.202
Astyanax_mexicanus_Surface_slc24a4a	H155Q	0.185
Astyanax_mexicanus_Surface_slc24a4a	L156M	0.360
Astyanax_mexicanus_Surface_slc2a11b	E21M	0.277
Astyanax_mexicanus_Surface_slc2a11b	D22G	0.229
Astyanax_mexicanus_Surface_slc2a11b	P24A	0.178
Astyanax_mexicanus_Surface_slc2a11b	H25E	0.109
Astyanax_mexicanus_Surface_slc2a11b	V26D	0.461
Astyanax_mexicanus_Surface_slc2a11b	G120E	0.794
Astyanax_mexicanus_Surface_slc2a11a	I381L	0.324
Astyanax_mexicanus_Surface_slc45a2	A44V	0.115
Astyanax_mexicanus_Surface_smtla	W11C	0.069
Astyanax_mexicanus_Surface_smtla	L12V	0.049
Astyanax_mexicanus_Surface_snai2	V59M	0.433
Astyanax_mexicanus_Surface_sox10	P76A	0.105
Astyanax_mexicanus_Surface_sox18	S104N	0.138
Astyanax_mexicanus_Surface_sox18	P301T	0.399
Astyanax_mexicanus_Surface_sox9b	A346N	0.307
Astyanax_mexicanus_Surface_sox9b	N347A	0.548
Astyanax_mexicanus_Surface_sox9b	T429A	0.057
Astyanax_mexicanus_Surface_sox9a	R196K	0.064
Astyanax_mexicanus_Surface_spra	A248E	0.193
Astyanax_mexicanus_Surface_tfap2e	S191A	0.125
Astyanax_mexicanus_Surface_tpcn2	I545V	0.156
Astyanax_mexicanus_Surface_tpcn2	T696S	0.329
Astyanax_mexicanus_Surface_trim33	A156T	0.048
Astyanax_mexicanus_Surface_trim33	A226R	0.054
Astyanax_mexicanus_Surface_trim33	P233L	0.104
Astyanax_mexicanus_Surface_trim33	S247A	0.075
Astyanax_mexicanus_Surface_trim33	Q727H	0.223
Astyanax_mexicanus_Surface_trpm7	A1209G	0.157
Astyanax_mexicanus_Surface_trpm7	S1211T	0.141
Astyanax_mexicanus_Surface_trpm7	E1216D	0.197
Astyanax_mexicanus_Surface_trpm1b	T1840M	0.098
Astyanax_mexicanus_Surface_trpm1a	I411L	0.403
Astyanax_mexicanus_Surface_tspan10	V218A	0.226
Astyanax_mexicanus_Surface_tspan10	D243E	0.228
Astyanax_mexicanus_Surface_txndc5	C66L	0.937
Astyanax_mexicanus_Surface_tyr_2	R85Q	0.262
Astyanax_mexicanus_Surface_tyr_2	V168I	0.044
Astyanax_mexicanus_Surface_tyr_2	P367L	0.261
Astyanax_mexicanus_Surface_tyrp1b	A55T	0.056
Astyanax_mexicanus_Surface_tyrp1b	M138L	0.185
Astyanax_mexicanus_Surface_zeb2b	H995Y	0.087
Astyanax_mexicanus_Surface_zeb2b	E1349Q	0.092
Astyanax_mexicanus_Surface_zeb2a	T104A	0.185
Astyanax_mexicanus_Surface_zeb2a	P587Q	0.327
Astyanax_mexicanus_Surface_zeb2a	S818T	0.246
Astyanax_mexicanus_Surface_zeb2a	D860N	0.066
Astyanax_mexicanus_Surface_zeb2a	R908H	0.097
Astyanax_mexicanus_Surface_zeb2a	V1367L	0.053
