## Supplementary material for "Contrasted gene decay in subterranean vertebrates: insights from cavefishes and fossorial mammals": Astyanax_Surface_vision.results.parsed_scores

ID	Substitution	MutPred2 score
Astyanax_mexicanus_Surface_gc2	R249C	0.573
Astyanax_mexicanus_Surface_gc3	T7I	0.056
Astyanax_mexicanus_Surface_gc3	E788A	0.327
Astyanax_mexicanus_Surface_grk1b	G90E	0.360
Astyanax_mexicanus_Surface_grk1b	S123T	0.218
Astyanax_mexicanus_Surface_grk1b	P507T	0.798
Astyanax_mexicanus_Surface_grk7b	G5R	0.831
Astyanax_mexicanus_Surface_grk7b	C267G	0.845
Astyanax_mexicanus_Surface_grk7b	A310S	0.214
Astyanax_mexicanus_Surface_lws1	L274M	0.385
Astyanax_mexicanus_Surface_lws-g1	V74I	0.218
Astyanax_mexicanus_Surface_opn3	A182T	0.213
Astyanax_mexicanus_Surface_opn4m2	K475E	0.150
Astyanax_mexicanus_Surface_opn4m2	S491L	0.048
Astyanax_mexicanus_Surface_opn4m3	S74F	0.425
Astyanax_mexicanus_Surface_opn4m3	T602A	0.024
Astyanax_mexicanus_Surface_opn5	I232V	0.134
Astyanax_mexicanus_Surface_opn6b	R33C	0.219
Astyanax_mexicanus_Surface_opn6a-2	I42V	0.217
Astyanax_mexicanus_Surface_opn6a-1	A158N	0.125
Astyanax_mexicanus_Surface_opn7d	A155V	0.180
Astyanax_mexicanus_Surface_opn7b	Q270K	0.125
Astyanax_mexicanus_Surface_opn7b	T356M	0.115
Astyanax_mexicanus_Surface_opn7a	T504I	0.095
Astyanax_mexicanus_Surface_opn8a	S32T	0.409
Astyanax_mexicanus_Surface_opn8a	M41I	0.310
Astyanax_mexicanus_Surface_opn8a	G155A	0.261
Astyanax_mexicanus_Surface_parapinopsin-2	V41M	0.199
Astyanax_mexicanus_Surface_parapinopsin-2	R59W	0.210
Astyanax_mexicanus_Surface_parapinopsin-2	Q145H	0.446
Astyanax_mexicanus_Surface_parapinopsin-1	V350I	0.069
Astyanax_mexicanus_Surface_pde6a	S160N	0.180
Astyanax_mexicanus_Surface_pde6a	A645G	0.103
Astyanax_mexicanus_Surface_pde6c	L42I	0.073
Astyanax_mexicanus_Surface_pde6c	V74E	0.394
Astyanax_mexicanus_Surface_pde6c	P161S	0.271
Astyanax_mexicanus_Surface_rgr2	V255A	0.552
Astyanax_mexicanus_Surface_rgr1	V25M	0.371
Astyanax_mexicanus_Surface_rpe65a	L551M	0.180
Astyanax_mexicanus_Surface_tmt1a	V142I	0.256
Astyanax_mexicanus_Surface_tmt1a	L231F	0.691
Astyanax_mexicanus_Surface_tmt1a	I233F	0.607
Astyanax_mexicanus_Surface_tmt2b	I212V	0.091
Astyanax_mexicanus_Surface_tmt3b	S36A	0.035
Astyanax_mexicanus_Surface_tmt3b	G37S	0.069
