## Supplementary material for "Contrasted gene decay in subterranean vertebrates: insights from cavefishes and fossorial mammals": Brotula_barbata_circadian.results.parsed_scores

ID	Substitution	MutPred2 score
Brotula_barbata_aanat1	V7I	0.043
Brotula_barbata_aanat1	D123E	0.171
Brotula_barbata_aanat1	T127A	0.264
Brotula_barbata_aanat1	R190C	0.339
Brotula_barbata_aanat1	Q199S	0.345
Brotula_barbata_aanat1	G205A	0.617
Brotula_barbata_aanat1	L207M	0.144
Brotula_barbata_aanat1	Q233H	0.333
Brotula_barbata_aanat1	H234Y	0.145
Brotula_barbata_aanat1	D246Q	0.148
Brotula_barbata_aanat1	S249D	0.293
Brotula_barbata_aanat1	A250V	0.185
Brotula_barbata_aanat2	S13N	0.148
Brotula_barbata_aanat2	V28A	0.046
Brotula_barbata_aanat2	P185A	0.298
Brotula_barbata_aanat2	H194R	0.343
Brotula_barbata_bmal1a	T61A	0.139
Brotula_barbata_bmal1a	A203T	0.129
Brotula_barbata_bmal1a	R227K	0.182
Brotula_barbata_bmal1a	S641T	0.109
Brotula_barbata_bmal2_1	A22E	0.238
Brotula_barbata_bmal2_1	P25S	0.182
Brotula_barbata_bmal2_1	V31L	0.076
Brotula_barbata_bmal2_1	S36T	0.067
Brotula_barbata_bmal2_1	T46S	0.032
Brotula_barbata_bmal2_1	S48P	0.128
Brotula_barbata_bmal2_1	A50P	0.164
Brotula_barbata_bmal2_1	V51L	0.047
Brotula_barbata_bmal2_1	G52S	0.099
Brotula_barbata_bmal2_1	A81G	0.065
Brotula_barbata_bmal2_1	L84P	0.183
Brotula_barbata_bmal2_1	D90V	0.203
Brotula_barbata_bmal2_1	D93I	0.162
Brotula_barbata_bmal2_1	R120K	0.535
Brotula_barbata_bmal2_1	V267M	0.194
Brotula_barbata_bmal2_1	Q334H	0.229
Brotula_barbata_bmal2_1	S363P	0.244
Brotula_barbata_bmal2_1	Y452N	0.317
Brotula_barbata_bmal2_1	H487Q	0.172
Brotula_barbata_bmal2_1	V519A	0.079
Brotula_barbata_bmal2_1	N574S	0.042
Brotula_barbata_bmal2_1	S577T	0.063
Brotula_barbata_bmal2_1	S597N	0.113
Brotula_barbata_bmal2_1	T615S	0.056
Brotula_barbata_bmal2_1	E624D	0.135
Brotula_barbata_bmal2_1	S640N	0.507
Brotula_barbata_bmal2_1	E663D	0.113
Brotula_barbata_bmal2_2	A26R	0.185
Brotula_barbata_bmal2_2	L30A	0.203
Brotula_barbata_bmal2_2	E32D	0.111
Brotula_barbata_bmal2_2	Q35P	0.267
Brotula_barbata_bmal2_2	H36R	0.086
Brotula_barbata_bmal2_2	A37Q	0.092
Brotula_barbata_bmal2_2	A38G	0.075
Brotula_barbata_bmal2_2	L84Q	0.221
Brotula_barbata_bmal2_2	D85K	0.190
Brotula_barbata_bmal2_2	M88C	0.149
Brotula_barbata_bmal2_2	D89H	0.259
Brotula_barbata_bmal2_2	D90A	0.183
Brotula_barbata_bmal2_2	D91E	0.113
Brotula_barbata_bmal2_2	Q92N	0.133
Brotula_barbata_bmal2_2	S93T	0.104
Brotula_barbata_bmal2_2	S98N	0.091
Brotula_barbata_bmal2_2	E99K	0.181
Brotula_barbata_bmal2_2	Q103H	0.116
Brotula_barbata_bmal2_2	F110L	0.150
Brotula_barbata_bmal2_2	S133A	0.260
Brotula_barbata_bmal2_2	A143V	0.336
Brotula_barbata_bmal2_2	F170L	0.244
Brotula_barbata_bmal2_2	Y175N	0.827
Brotula_barbata_bmal2_2	L185V	0.488
Brotula_barbata_bmal2_2	D203A	0.845
Brotula_barbata_bmal2_2	I210V	0.075
Brotula_barbata_bmal2_2	E212Q	0.428
Brotula_barbata_bmal2_2	S221T	0.082
Brotula_barbata_bmal2_2	V223M	0.123
Brotula_barbata_bmal2_2	F231L	0.538
Brotula_barbata_bmal2_2	F233L	0.316
Brotula_barbata_bmal2_2	A248T	0.067
Brotula_barbata_bmal2_2	R254Q	0.181
Brotula_barbata_bmal2_2	R256H	0.291
Brotula_barbata_bmal2_2	V258A	0.220
Brotula_barbata_bmal2_2	A260T	0.299
Brotula_barbata_bmal2_2	V265G	0.408
Brotula_barbata_bmal2_2	L271S	0.260
Brotula_barbata_bmal2_2	V273S	0.272
Brotula_barbata_bmal2_2	H277R	0.071
Brotula_barbata_bmal2_2	E300H	0.319
Brotula_barbata_bmal2_2	Y303H	0.149
Brotula_barbata_bmal2_2	M305L	0.063
Brotula_barbata_bmal2_2	P306T	0.179
Brotula_barbata_bmal2_2	S307R	0.115
Brotula_barbata_bmal2_2	S329R	0.640
Brotula_barbata_bmal2_2	T332I	0.257
Brotula_barbata_bmal2_2	E338D	0.171
Brotula_barbata_bmal2_2	R360H	0.654
Brotula_barbata_bmal2_2	N374T	0.298
Brotula_barbata_bmal2_2	K376R	0.145
Brotula_barbata_bmal2_2	P377H	0.375
Brotula_barbata_bmal2_2	T378S	0.157
Brotula_barbata_bmal2_2	T401M	0.154
Brotula_barbata_bmal2_2	I403F	0.701
Brotula_barbata_bmal2_2	F419Y	0.415
Brotula_barbata_bmal2_2	H426Y	0.263
Brotula_barbata_bmal2_2	Q444R	0.406
Brotula_barbata_bmal2_2	S464N	0.380
Brotula_barbata_bmal2_2	V482E	0.830
Brotula_barbata_bmal2_2	K487G	0.352
Brotula_barbata_bmal2_2	S489T	0.084
Brotula_barbata_bmal2_2	P490K	0.154
Brotula_barbata_bmal2_2	G491D	0.131
Brotula_barbata_bmal2_2	A493E	0.100
Brotula_barbata_bmal2_2	D495A	0.148
Brotula_barbata_bmal2_2	D496G	0.105
Brotula_barbata_bmal2_2	Q498S	0.116
Brotula_barbata_bmal2_2	S503G	0.085
Brotula_barbata_bmal2_2	S504K	0.279
Brotula_barbata_bmal2_2	K505R	0.099
Brotula_barbata_bmal2_2	P507V	0.161
Brotula_barbata_bmal2_2	T508L	0.166
Brotula_barbata_bmal2_2	E509I	0.243
Brotula_barbata_bmal2_2	D510Q	0.119
Brotula_barbata_bmal2_2	K512T	0.174
Brotula_barbata_bmal2_2	P514R	0.199
Brotula_barbata_bmal2_2	G526S	0.190
Brotula_barbata_bmal2_2	L545F	0.265
Brotula_barbata_bmal2_2	S547T	0.119
Brotula_barbata_bmal2_2	A576T	0.056
Brotula_barbata_bmal2_2	S583T	0.088
Brotula_barbata_bmal2_2	S584E	0.179
Brotula_barbata_bmal2_2	E586R	0.157
Brotula_barbata_bmal2_2	E587Q	0.096
Brotula_barbata_bmal2_2	A588Q	0.132
Brotula_barbata_bmal2_2	A589P	0.135
Brotula_barbata_bmal2_2	S591H	0.129
Brotula_barbata_bmal2_2	S594N	0.132
Brotula_barbata_bmal2_2	Q595L	0.135
Brotula_barbata_bmal2_2	S597P	0.101
Brotula_barbata_bmal2_2	S598G	0.093
Brotula_barbata_bmal2_2	A605K	0.258
Brotula_barbata_bmal2_2	G607V	0.248
Brotula_barbata_bmal2_2	T608K	0.167
Brotula_barbata_bmal2_2	S610V	0.211
Brotula_barbata_bmal2_2	A611Q	0.085
Brotula_barbata_bmal2_2	A612H	0.103
Brotula_barbata_bmal2_2	P613L	0.189
Brotula_barbata_bmal2_2	E614N	0.160
Brotula_barbata_bmal2_2	G623L	0.488
Brotula_barbata_bmal2_2	E624S	0.390
Brotula_barbata_bmal2_2	S626I	0.335
Brotula_barbata_bmal2_2	Q627S	0.711
Brotula_barbata_bmal2_2	L630M	0.119
Brotula_barbata_bmal2_2	V634M	0.188
Brotula_barbata_bmal2_2	S639T	0.346
Brotula_barbata_bmal2_2	M661R	0.804
Brotula_barbata_bmal2_2	G662C	0.896
Brotula_barbata_bmal2_2	H671P	0.194
Brotula_barbata_bmal2_2	L674F	0.500
Brotula_barbata_clock1	L27F	0.208
Brotula_barbata_clock1	P105A	0.263
Brotula_barbata_clock1	T129N	0.618
Brotula_barbata_clock1	N229K	0.541
Brotula_barbata_clock1	D249E	0.258
Brotula_barbata_clock1	I254V	0.063
Brotula_barbata_clock1	E392G	0.433
Brotula_barbata_clock1	I402M	0.079
Brotula_barbata_clock1	T403A	0.088
Brotula_barbata_clock1	Q409L	0.170
Brotula_barbata_clock1	D430N	0.110
Brotula_barbata_clock1	H431Q	0.139
Brotula_barbata_clock1	S456P	0.328
Brotula_barbata_clock1	S475T	0.073
Brotula_barbata_clock1	N501T	0.090
Brotula_barbata_clock1	A503V	0.110
Brotula_barbata_clock1	M506L	0.067
Brotula_barbata_clock1	Q514P	0.427
Brotula_barbata_clock1	P517Q	0.218
Brotula_barbata_clock1	Q518V	0.290
Brotula_barbata_clock1	M533V	0.082
Brotula_barbata_clock1	S538T	0.132
Brotula_barbata_clock1	R569Q	0.091
Brotula_barbata_clock1	N595S	0.063
Brotula_barbata_clock1	Q603P	0.398
Brotula_barbata_clock1	A607N	0.096
Brotula_barbata_clock1	Q627H	0.257
Brotula_barbata_clock1	Q633K	0.157
Brotula_barbata_clock1	A645T	0.055
Brotula_barbata_clock1	V646I	0.027
Brotula_barbata_clock1	P648S	0.062
Brotula_barbata_clock1	P649H	0.108
Brotula_barbata_clock1	S650P	0.098
Brotula_barbata_clock1	L677M	0.063
Brotula_barbata_clock1	P688Q	0.142
Brotula_barbata_clock1	T718N	0.108
Brotula_barbata_clock1	G719V	0.356
Brotula_barbata_clock1	Q752P	0.535
Brotula_barbata_clock1	A754T	0.423
Brotula_barbata_clock1	T781S	0.051
Brotula_barbata_clock1	Q791P	0.139
Brotula_barbata_clock1	A799D	0.115
Brotula_barbata_clock1	Q802G	0.115
Brotula_barbata_clock1	S803Q	0.057
Brotula_barbata_clock1	A805Q	0.052
Brotula_barbata_clock1	G837T	0.221
Brotula_barbata_clock1	T857N	0.129
Brotula_barbata_clock1	A861N	0.151
Brotula_barbata_clock1	Q867L	0.084
Brotula_barbata_clock1	Q879K	0.135
Brotula_barbata_clock1	Q885K	0.097
Brotula_barbata_clock1	Q891H	0.059
Brotula_barbata_clock2	A42L	0.245
Brotula_barbata_clock2	K43L	0.440
Brotula_barbata_clock2	E103D	0.139
Brotula_barbata_clock2	R108K	0.141
Brotula_barbata_clock2	V134I	0.202
Brotula_barbata_clock2	G175A	0.184
Brotula_barbata_clock2	K276Q	0.294
Brotula_barbata_clock2	D286N	0.298
Brotula_barbata_clock2	E392D	0.413
Brotula_barbata_clock2	E404Q	0.156
Brotula_barbata_clock2	H445P	0.409
Brotula_barbata_clock2	Q476P	0.466
Brotula_barbata_clock2	A478T	0.074
Brotula_barbata_clock2	A488S	0.079
Brotula_barbata_clock2	L491H	0.274
Brotula_barbata_clock2	S494G	0.123
Brotula_barbata_clock2	N498V	0.147
Brotula_barbata_clock2	R502S	0.085
Brotula_barbata_clock2	Q503P	0.190
Brotula_barbata_clock2	N504G	0.137
Brotula_barbata_clock2	S505L	0.207
Brotula_barbata_clock2	F506Y	0.092
Brotula_barbata_clock2	D507T	0.141
Brotula_barbata_clock2	I509T	0.071
Brotula_barbata_clock2	P510H	0.190
Brotula_barbata_clock2	Q511S	0.152
Brotula_barbata_clock2	M512R	0.201
Brotula_barbata_clock2	S513T	0.051
Brotula_barbata_clock2	L514H	0.135
Brotula_barbata_clock2	P515V	0.150
Brotula_barbata_clock2	P518D	0.161
Brotula_barbata_clock2	T519V	0.069
Brotula_barbata_clock2	S536H	0.193
Brotula_barbata_clock2	Q537G	0.218
Brotula_barbata_clock2	M538L	0.068
Brotula_barbata_clock2	Q539N	0.338
Brotula_barbata_clock2	S540C	0.169
Brotula_barbata_clock2	S541P	0.262
Brotula_barbata_clock2	M542T	0.162
Brotula_barbata_clock2	Y543L	0.226
Brotula_barbata_clock2	Q544S	0.325
Brotula_barbata_clock2	L545F	0.085
Brotula_barbata_clock2	Q546S	0.228
Brotula_barbata_clock2	Q547S	0.167
Brotula_barbata_clock2	K584R	0.132
Brotula_barbata_clock2	L587F	0.147
Brotula_barbata_clock2	Q612P	0.383
Brotula_barbata_clock2	S641G	0.070
Brotula_barbata_clock2	P656S	0.108
Brotula_barbata_clock2	L689P	0.283
Brotula_barbata_clock2	A690V	0.038
Brotula_barbata_clock2	Q694A	0.226
Brotula_barbata_clock2	V703M	0.045
Brotula_barbata_clock2	H706N	0.103
Brotula_barbata_clock2	P727S	0.152
Brotula_barbata_clock2	Q729P	0.505
Brotula_barbata_clock2	A736S	0.067
Brotula_barbata_clock2	T741S	0.094
Brotula_barbata_clock2	N743S	0.107
Brotula_barbata_clock2	Q750N	0.632
Brotula_barbata_clock2	T769S	0.065
Brotula_barbata_clock2	P772S	0.158
Brotula_barbata_clock2	T785A	0.065
Brotula_barbata_clock2	A792G	0.178
Brotula_barbata_clock2	P866S	0.064
Brotula_barbata_clock2	T871A	0.067
Brotula_barbata_clock2	P882Q	0.149
Brotula_barbata_clock2	T909S	0.047
Brotula_barbata_clock2	S911G	0.090
Brotula_barbata_clock3	M14I	0.065
Brotula_barbata_clock3	T15K	0.154
Brotula_barbata_clock3	S17I	0.168
Brotula_barbata_clock3	L18S	0.144
Brotula_barbata_clock3	R19M	0.234
Brotula_barbata_clock3	V163I	0.077
Brotula_barbata_clock3	S182T	0.080
Brotula_barbata_clock3	I183V	0.039
Brotula_barbata_clock3	N184T	0.123
Brotula_barbata_clock3	E274D	0.212
Brotula_barbata_clock3	P298S	0.379
Brotula_barbata_clock3	Q389H	0.299
Brotula_barbata_clock3	V508Q	0.163
Brotula_barbata_clock3	T509Q	0.177
Brotula_barbata_clock3	P510Q	0.209
Brotula_barbata_clock3	G511Q	0.295
Brotula_barbata_clock3	M512Q	0.112
Brotula_barbata_clock3	I513Q	0.195
Brotula_barbata_clock3	P561S	0.210
Brotula_barbata_clock3	M594L	0.093
Brotula_barbata_clock3	V638M	0.099
Brotula_barbata_clock3	A661T	0.164
Brotula_barbata_clock3	S676T	0.122
Brotula_barbata_clock3	T678A	0.104
Brotula_barbata_clock3	P689T	0.146
Brotula_barbata_clock3	T700A	0.066
Brotula_barbata_clock3	A702T	0.053
Brotula_barbata_clock3	S710E	0.170
Brotula_barbata_clock3	K712N	0.118
Brotula_barbata_clock3	Q714E	0.154
Brotula_barbata_clock3	P715L	0.117
Brotula_barbata_clock3	Q716L	0.098
Brotula_barbata_clock3	T906A	0.067
Brotula_barbata_clock3	Q912P	0.081
Brotula_barbata_clock3	Q939R	0.119
Brotula_barbata_cry1a	L69I	0.166
Brotula_barbata_cry1a	A120S	0.178
Brotula_barbata_cry1a	T155N	0.197
Brotula_barbata_cry1a	E161D	0.161
Brotula_barbata_cry1a	E173A	0.191
Brotula_barbata_cry1a	T179S	0.079
Brotula_barbata_cry1a	S194T	0.095
Brotula_barbata_cry1a	S206T	0.167
Brotula_barbata_cry1a	E310D	0.508
Brotula_barbata_cry1a	R334N	0.699
Brotula_barbata_cry1a	Y443F	0.363
Brotula_barbata_cry1a	S453A	0.177
Brotula_barbata_cry1a	S530Q	0.077
Brotula_barbata_cry1a	A537P	0.120
Brotula_barbata_cry1a	E538G	0.095
Brotula_barbata_cry1a	A540G	0.065
Brotula_barbata_cry1a	Y552T	0.113
Brotula_barbata_cry1a	Q553V	0.131
Brotula_barbata_cry1a	M554R	0.157
Brotula_barbata_cry1a	A556G	0.049
Brotula_barbata_cry1a	H557S	0.079
Brotula_barbata_cry1a	Q571N	0.144
Brotula_barbata_cry1a	G572P	0.109
Brotula_barbata_cry1a	D573Q	0.136
Brotula_barbata_cry1a	W574M	0.136
Brotula_barbata_cry1a	Q575K	0.139
Brotula_barbata_cry1a	S576P	0.311
Brotula_barbata_cry1a	S577K	0.258
Brotula_barbata_cry1a	I578S	0.344
Brotula_barbata_cry1a	M579G	0.151
Brotula_barbata_cry1a	A580S	0.057
Brotula_barbata_cry1a	Y590Q	0.507
Brotula_barbata_cry1a	P591I	0.202
Brotula_barbata_cry1a	Q592L	0.240
Brotula_barbata_cry1a	D594K	0.324
Brotula_barbata_cry1a	Q595Y	0.246
Brotula_barbata_cry1a	Q596S	0.209
Brotula_barbata_cry1a	A597T	0.035
Brotula_barbata_cry1a	S598V	0.137
Brotula_barbata_cry1a	S600Y	0.198
Brotula_barbata_cry1a	H602N	0.107
Brotula_barbata_cry1a	Q603N	0.267
Brotula_barbata_cry1a	Q604N	0.232
Brotula_barbata_cry1a	G605V	0.273
Brotula_barbata_cry1a	G609M	0.399
Brotula_barbata_cry1a	G610E	0.292
Brotula_barbata_cry1a	G611R	0.419
Brotula_barbata_cry1a	S612P	0.280
Brotula_barbata_cry1a	M613H	0.178
Brotula_barbata_cry1a	C615V	0.488
Brotula_barbata_cry1a	Y616K	0.591
Brotula_barbata_cry1a	T617F	0.180
Brotula_barbata_cry1a	Q618G	0.394
Brotula_barbata_cry1a	Q619K	0.258
Brotula_barbata_cry1a	T620V	0.167
Brotula_barbata_cry1a	Q621D	0.446
Brotula_barbata_cry1a	I623K	0.650
Brotula_barbata_cry1a	S624K	0.122
Brotula_barbata_cry1a	Q626K	0.054
Brotula_barbata_cry1a	V627K	0.151
Brotula_barbata_cry1a	Q629T	0.281
Brotula_barbata_cry1a	Q630A	0.258
Brotula_barbata_cry1a	G631R	0.158
Brotula_barbata_cry1a	K632E	0.104
Brotula_barbata_cry1a	G633E	0.084
Brotula_barbata_cry1a	H634K	0.272
Brotula_barbata_cry1a	H635K	0.316
Brotula_barbata_cry1a	S636K	0.109
Brotula_barbata_cry1a	S637A	0.085
Brotula_barbata_cry1a	I638L	0.115
Brotula_barbata_cry1a	I639L	0.105
Brotula_barbata_cry1a	Q640E	0.183
Brotula_barbata_cry1a	Q641R	0.195
Brotula_barbata_cry1a	T689V	0.477
Brotula_barbata_cry1a	S690L	0.235
Brotula_barbata_cry1a	G691R	0.321
Brotula_barbata_cry1a	K692N	0.457
Brotula_barbata_cry1a	P694V	0.362
Brotula_barbata_cry1a	E696D	0.229
Brotula_barbata_cry1a	D697H	0.353
Brotula_barbata_cry1a	S698Q	0.163
Brotula_barbata_cry1a	G699R	0.593
Brotula_barbata_cry1a	N700G	0.098
Brotula_barbata_cry1a	A701S	0.045
Brotula_barbata_cry1a	T702K	0.070
Brotula_barbata_cry1a	G703A	0.092
Brotula_barbata_cry1a	I706T	0.248
Brotula_barbata_cry1a	Q707T	0.278
Brotula_barbata_cry1a	Q709G	0.286
Brotula_barbata_cry1a	S710A	0.130
Brotula_barbata_cry1a	S711K	0.182
Brotula_barbata_cry1a	R712G	0.187
Brotula_barbata_cry1b	D23E	0.225
Brotula_barbata_cry1b	T30S	0.125
Brotula_barbata_cry1b	P146S	0.697
Brotula_barbata_cry1b	R159H	0.239
Brotula_barbata_cry1b	A162P	0.134
Brotula_barbata_cry1b	A172Y	0.200
Brotula_barbata_cry1b	S183G	0.130
Brotula_barbata_cry1b	L205M	0.157
Brotula_barbata_cry1b	R220K	0.596
Brotula_barbata_cry1b	L286S	0.708
Brotula_barbata_cry1b	D321E	0.150
Brotula_barbata_cry1b	H334Q	0.238
Brotula_barbata_cry1b	R420K	0.226
Brotula_barbata_cry1b	Y443H	0.623
Brotula_barbata_cry2a	A39S	0.207
Brotula_barbata_cry2a	T41K	0.267
Brotula_barbata_cry2a	I87V	0.087
Brotula_barbata_cry2a	I151V	0.059
Brotula_barbata_cry2a	G156N	0.390
Brotula_barbata_cry2a	L187M	0.089
Brotula_barbata_cry2a	V195I	0.036
Brotula_barbata_cry3	V7G	0.317
Brotula_barbata_cry3	V130I	0.098
Brotula_barbata_cry3	I142V	0.106
Brotula_barbata_cry3	M173V	0.080
Brotula_barbata_cry3	E207A	0.413
Brotula_barbata_cry3	I243L	0.143
Brotula_barbata_cry3	R283H	0.077
Brotula_barbata_cry3	R343Q	0.420
Brotula_barbata_cry3	V463I	0.071
Brotula_barbata_cry3	A534G	0.040
Brotula_barbata_cry3	T604H	0.044
Brotula_barbata_cry3	P605T	0.050
Brotula_barbata_cry3	K609S	0.047
Brotula_barbata_cry3	P610V	0.046
Brotula_barbata_cry3	S612A	0.035
Brotula_barbata_cry3	P613A	0.035
Brotula_barbata_cry3	P615V	0.045
Brotula_barbata_cry3	S616T	0.027
Brotula_barbata_cry3	P618T	0.058
Brotula_barbata_cry3	S620R	0.066
Brotula_barbata_cry3	S622G	0.039
Brotula_barbata_cry3	K644D	0.094
Brotula_barbata_cry3	R645T	0.139
Brotula_barbata_cry3	R647V	0.143
Brotula_barbata_cry3	P648I	0.099
Brotula_barbata_cry3	S649F	0.123
Brotula_barbata_cry3	K650R	0.043
Brotula_barbata_cry3	L651F	0.056
Brotula_barbata_cry3	R652G	0.110
Brotula_barbata_cry3	K654H	0.067
Brotula_barbata_cry3	Q658S	0.052
Brotula_barbata_cry3	R659S	0.053
Brotula_barbata_cry3	R661F	0.070
Brotula_barbata_cry3	V662K	0.059
Brotula_barbata_cry3	Q663L	0.068
Brotula_barbata_cry3	V665N	0.081
Brotula_barbata_cry3	A668R	0.098
Brotula_barbata_cry3	A670T	0.033
Brotula_barbata_cry3	M671F	0.033
Brotula_barbata_cry3	E672Q	0.048
Brotula_barbata_cry3	Q676E	0.054
Brotula_barbata_cry3	K680T	0.144
Brotula_barbata_cry3	Q681E	0.050
Brotula_barbata_cry5	R31K	0.202
Brotula_barbata_cry5	L36F	0.434
Brotula_barbata_cry5	L46I	0.156
Brotula_barbata_cry5	T50D	0.502
Brotula_barbata_cry5	R72K	0.252
Brotula_barbata_cry5	K73E	0.335
Brotula_barbata_cry5	K91E	0.223
Brotula_barbata_cry5	L101I	0.231
Brotula_barbata_cry5	K116G	0.588
Brotula_barbata_cry5	I130F	0.340
Brotula_barbata_cry5	K132R	0.291
Brotula_barbata_cry5	I133V	0.056
Brotula_barbata_cry5	I140V	0.134
Brotula_barbata_cry5	P167A	0.203
Brotula_barbata_cry5	P171A	0.269
Brotula_barbata_cry5	M177T	0.090
Brotula_barbata_cry5	D182G	0.127
Brotula_barbata_cry5	V183L	0.081
Brotula_barbata_cry5	C187F	0.237
Brotula_barbata_cry5	E202G	0.482
Brotula_barbata_cry5	T234P	0.347
Brotula_barbata_cry5	S239K	0.275
Brotula_barbata_cry5	S249A	0.088
Brotula_barbata_cry5	I261L	0.090
Brotula_barbata_cry5	E277D	0.227
Brotula_barbata_cry5	Q280R	0.196
Brotula_barbata_cry5	P309S	0.818
Brotula_barbata_cry5	P318A	0.406
Brotula_barbata_cry5	K471E	0.469
Brotula_barbata_cry5	D503N	0.093
Brotula_barbata_cry5	S504A	0.073
Brotula_barbata_cry5	K505Q	0.107
Brotula_barbata_cry5	N509K	0.063
Brotula_barbata_cry5	E514D	0.080
Brotula_barbata_cry5	V523A	0.069
Brotula_barbata_cry5	A530G	0.093
Brotula_barbata_cry5	R532K	0.107
Brotula_barbata_cry-dash	L40I	0.300
Brotula_barbata_cry-dash	N95D	0.080
Brotula_barbata_cry-dash	S124T	0.239
Brotula_barbata_cry-dash	E132N	0.506
Brotula_barbata_cry-dash	K143T	0.329
Brotula_barbata_cry-dash	D147N	0.128
Brotula_barbata_cry-dash	K187N	0.422
Brotula_barbata_cry-dash	T191S	0.093
Brotula_barbata_cry-dash	Q192R	0.209
Brotula_barbata_cry-dash	F199I	0.256
Brotula_barbata_cry-dash	L208V	0.129
Brotula_barbata_cry-dash	V243Q	0.295
Brotula_barbata_cry-dash	S253T	0.125
Brotula_barbata_cry-dash	H261Q	0.195
Brotula_barbata_cry-dash	S327N	0.476
Brotula_barbata_cry-dash	L336M	0.536
Brotula_barbata_cry-dash	K342R	0.334
Brotula_barbata_cry-dash	A345G	0.676
Brotula_barbata_cry-dash	V346L	0.343
Brotula_barbata_cry-dash	R351K	0.330
Brotula_barbata_cry-dash	K356Q	0.438
Brotula_barbata_cry-dash	R379Q	0.361
Brotula_barbata_cry-dash	L428M	0.241
Brotula_barbata_cry-dash	I430V	0.184
Brotula_barbata_cry-dash	I447V	0.133
Brotula_barbata_cry-dash	V477I	0.174
Brotula_barbata_cry-dash	Q481K	0.251
Brotula_barbata_cry-dash	R484A	0.458
Brotula_barbata_cry-dash	V488A	0.450
Brotula_barbata_cry-dash	S502H	0.129
Brotula_barbata_cry-dash	A504T	0.084
Brotula_barbata_cry-dash	L512V	0.311
Brotula_barbata_cry-dash	T518L	0.260
Brotula_barbata_cry-dash	T522V	0.311
Brotula_barbata_cry-dash	I530M	0.193
Brotula_barbata_cry-dash	G543R	0.209
Brotula_barbata_cry-dash	K545Q	0.162
Brotula_barbata_cry-dash	P549A	0.088
Brotula_barbata_cry-dash	P553A	0.170
Brotula_barbata_cry-dash	K569R	0.142
Brotula_barbata_dbpb	T34S	0.081
Brotula_barbata_dbpb	L38M	0.076
Brotula_barbata_dbpb	S82A	0.068
Brotula_barbata_dbpb	M83I	0.055
Brotula_barbata_dbpb	G87N	0.321
Brotula_barbata_dbpb	N95S	0.092
Brotula_barbata_dbpb	T196N	0.104
Brotula_barbata_dbpb	S219N	0.083
Brotula_barbata_dbpb	S230G	0.095
Brotula_barbata_dbpb	S274A	0.062
Brotula_barbata_dbpb	A278D	0.348
Brotula_barbata_dbpb	S282G	0.127
Brotula_barbata_dbpb	S325T	0.252
Brotula_barbata_dbpb	Y354F	0.174
Brotula_barbata_nfil3	S24N	0.164
Brotula_barbata_nfil3	T60A	0.085
Brotula_barbata_nfil3	T61A	0.095
Brotula_barbata_nfil3	A136T	0.095
Brotula_barbata_nfil3	F156L	0.086
Brotula_barbata_nfil3	S160R	0.100
Brotula_barbata_nfil3	G162D	0.105
Brotula_barbata_nfil3	C164F	0.097
Brotula_barbata_nfil3	S195A	0.062
Brotula_barbata_nfil3	G196R	0.092
Brotula_barbata_nfil3	T208S	0.052
Brotula_barbata_nfil3	I209V	0.035
Brotula_barbata_nfil3	T212N	0.112
Brotula_barbata_nfil3	A221E	0.149
Brotula_barbata_nfil3	Y249H	0.368
Brotula_barbata_nfil3	T259A	0.044
Brotula_barbata_nfil3	A312T	0.063
Brotula_barbata_nfil3	S331A	0.100
Brotula_barbata_nfil3	I339L	0.201
Brotula_barbata_nfil3	I344V	0.081
Brotula_barbata_nfil3	E356D	0.092
Brotula_barbata_nfil3	P364S	0.318
Brotula_barbata_nfil3	N366D	0.033
Brotula_barbata_nfil3	Y373S	0.148
Brotula_barbata_nfil3	D379G	0.080
Brotula_barbata_nfil3	T396N	0.334
Brotula_barbata_nfil3	S411T	0.045
Brotula_barbata_nfil3	R415K	0.023
Brotula_barbata_nfil3	T421H	0.085
Brotula_barbata_nfil3	K436Q	0.083
Brotula_barbata_nfil3	D440G	0.286
Brotula_barbata_nfil3	D443E	0.202
Brotula_barbata_nfil3	L454M	0.114
Brotula_barbata_nfil3	K466E	0.092
Brotula_barbata_nfil3	K471E	0.458
Brotula_barbata_nfil3	R472G	0.483
Brotula_barbata_nfil3	L473P	0.805
Brotula_barbata_nfil3	T488I	0.063
Brotula_barbata_nfil3-2	T18S	0.039
Brotula_barbata_nfil3-2	L22I	0.054
Brotula_barbata_nfil3-2	T26S	0.046
Brotula_barbata_nfil3-2	L32P	0.232
Brotula_barbata_nfil3-2	P33H	0.108
Brotula_barbata_nfil3-2	G37E	0.099
Brotula_barbata_nfil3-2	I48V	0.038
Brotula_barbata_nfil3-2	S177G	0.056
Brotula_barbata_nfil3-2	D196E	0.038
Brotula_barbata_nfil3-2	V202A	0.045
Brotula_barbata_nfil3-2	M260L	0.061
Brotula_barbata_nfil3-2	H281Q	0.041
Brotula_barbata_nfil3-2	S282C	0.051
Brotula_barbata_nfil3-2	H292Q	0.034
Brotula_barbata_nfil3-2	V312L	0.038
Brotula_barbata_nfil3-2	A315T	0.058
Brotula_barbata_nfil3-2	H318P	0.123
Brotula_barbata_nfil3-2	S340P	0.332
Brotula_barbata_nfil3-2	A342D	0.054
Brotula_barbata_nfil3-2	P345S	0.034
Brotula_barbata_nfil3-2	Q351H	0.038
Brotula_barbata_nfil3-2	T363S	0.031
Brotula_barbata_nfil3-2	A365G	0.042
Brotula_barbata_nfil3-2	S366G	0.039
Brotula_barbata_nfil3-2	Q370H	0.050
Brotula_barbata_nfil3-2	I375A	0.054
Brotula_barbata_nfil3-2	T376A	0.036
Brotula_barbata_nfil3-2	S379A	0.041
Brotula_barbata_nfil3-2	T380A	0.034
Brotula_barbata_nfil3-2	K388E	0.065
Brotula_barbata_nfil3-2	P399R	0.081
Brotula_barbata_nfil3-2	E408D	0.054
Brotula_barbata_nfil3-2	V417A	0.068
Brotula_barbata_nfil3-2	G418S	0.053
Brotula_barbata_nfil3-2	H425L	0.045
Brotula_barbata_nfil3-2	S428V	0.052
Brotula_barbata_nfil3-2	D443E	0.032
Brotula_barbata_nfil3-2	H453P	0.130
Brotula_barbata_nfil3-2	Q457G	0.083
Brotula_barbata_nfil3-2	N481K	0.082
Brotula_barbata_nfil3-2	E482D	0.065
Brotula_barbata_nfil3-2	Y485C	0.331
Brotula_barbata_nfil3-2	T493V	0.040
Brotula_barbata_nfil3-2	D495E	0.046
Brotula_barbata_nfil3-2	A510T	0.084
Brotula_barbata_nfil3-2	D514E	0.040
Brotula_barbata_nfil3-2	N531S	0.046
Brotula_barbata_nfil3-2	Q532R	0.083
Brotula_barbata_nfil3-2	N533Y	0.087
Brotula_barbata_nfil3-2	P541A	0.025
Brotula_barbata_nfil3-2	T555I	0.058
Brotula_barbata_nfil3-2	S630F	0.052
Brotula_barbata_nfil3-2	V640L	0.041
Brotula_barbata_nfil3-2	E648D	0.114
Brotula_barbata_nfil3-2	T654A	0.138
Brotula_barbata_nfil3-2	R664G	0.495
Brotula_barbata_nr1d1	S54T	0.158
Brotula_barbata_nr1d1	S73C	0.159
Brotula_barbata_nr1d1	L80S	0.142
Brotula_barbata_nr1d1	S106G	0.115
Brotula_barbata_nr1d1	S108A	0.092
Brotula_barbata_nr1d1	S109G	0.063
Brotula_barbata_nr1d1	A110E	0.121
Brotula_barbata_nr1d1	S111D	0.090
Brotula_barbata_nr1d1	P143L	0.097
Brotula_barbata_nr1d1	I208T	0.179
Brotula_barbata_nr1d1	Q261E	0.119
Brotula_barbata_nr1d1	S273P	0.440
Brotula_barbata_nr1d1	P293L	0.071
Brotula_barbata_nr1d1	G294V	0.227
Brotula_barbata_nr1d1	Q303S	0.108
Brotula_barbata_nr1d1	P308A	0.130
Brotula_barbata_nr1d1	A310P	0.138
Brotula_barbata_nr1d1	P311S	0.079
Brotula_barbata_nr1d1	A318L	0.090
Brotula_barbata_nr1d1	A320Q	0.111
Brotula_barbata_nr1d1	P328S	0.100
Brotula_barbata_nr1d1	S339C	0.147
Brotula_barbata_nr1d1	S341P	0.376
Brotula_barbata_nr1d1	P344L	0.121
Brotula_barbata_nr1d1	S348T	0.114
Brotula_barbata_nr1d1	P349L	0.134
Brotula_barbata_nr1d1	G350A	0.080
Brotula_barbata_nr1d1	S356N	0.134
Brotula_barbata_nr1d1	P379S	0.123
Brotula_barbata_nr1d1	G394T	0.353
Brotula_barbata_nr1d1	P397H	0.360
Brotula_barbata_nr1d1	L412I	0.131
Brotula_barbata_nr1d1	H417Q	0.247
Brotula_barbata_nr1d1	G425S	0.118
Brotula_barbata_nr1d1	H426L	0.321
Brotula_barbata_nr1d1	P430A	0.187
Brotula_barbata_nr1d1	N434S	0.064
Brotula_barbata_nr1d1	G435D	0.234
Brotula_barbata_nr1d1	R436S	0.206
Brotula_barbata_nr1d1	H440Q	0.190
Brotula_barbata_nr1d1	N463H	0.181
Brotula_barbata_nr1d1	N464H	0.308
Brotula_barbata_nr1d1	N465D	0.400
Brotula_barbata_nr1d1	I473M	0.059
Brotula_barbata_nr1d1	G475E	0.280
Brotula_barbata_nr1d1	E480D	0.174
Brotula_barbata_nr1d1	K489N	0.253
Brotula_barbata_nr1d1	R490H	0.188
Brotula_barbata_nr1d1	I493T	0.190
Brotula_barbata_nr1d1	V494I	0.080
Brotula_barbata_nr1d1	P507S	0.111
Brotula_barbata_nr1d1	Q512P	0.606
Brotula_barbata_nr1d1	V569I	0.200
Brotula_barbata_nr1d1	E586V	0.529
Brotula_barbata_nr1d1	R588K	0.106
Brotula_barbata_nr1d1	D601E	0.213
Brotula_barbata_nr1d1	E610D	0.143
Brotula_barbata_nr1d1	N612T	0.113
Brotula_barbata_nr1d1	S613T	0.117
Brotula_barbata_nr1d1	A648H	0.645
Brotula_barbata_nr1d1	L649F	0.598
Brotula_barbata_nr1d1	R650N	0.287
Brotula_barbata_nr1d1	S651N	0.150
Brotula_barbata_nr1d1	L652Y	0.397
Brotula_barbata_nr1d1	V653H	0.632
Brotula_barbata_nr1d1	P667A	0.092
Brotula_barbata_nr1d1	V669L	0.053
Brotula_barbata_nr1d2a	P237Q	0.107
Brotula_barbata_nr1d2a	T247A	0.034
Brotula_barbata_nr1d2a	H281Y	0.060
Brotula_barbata_nr1d2a	M435I	0.041
Brotula_barbata_nr1d2a	E436D	0.055
Brotula_barbata_nr1d2a	S438N	0.062
Brotula_barbata_nr1d2a	P439S	0.097
Brotula_barbata_nr1d2a	N441S	0.065
Brotula_barbata_nr1d2a	S450T	0.111
Brotula_barbata_nr1d2a	S453A	0.051
Brotula_barbata_nr1d2a	C463R	0.093
Brotula_barbata_nr1d2a	V480M	0.033
Brotula_barbata_nr1d2a	A495S	0.034
Brotula_barbata_nr1d2a	M507L	0.101
Brotula_barbata_nr1d2a	R509G	0.335
Brotula_barbata_nr1d2a	A514T	0.068
Brotula_barbata_nr1d2a	T662S	0.094
Brotula_barbata_nr1d2a	H663R	0.225
Brotula_barbata_nr1d2a	T664P	0.291
Brotula_barbata_nr1d2a	S665Q	0.285
Brotula_barbata_nr1d2a	T670S	0.142
Brotula_barbata_nr1d2a	A680S	0.169
Brotula_barbata_nr1d2a	H697Q	0.090
Brotula_barbata_nr1d2b	S218Q	0.213
Brotula_barbata_nr1d2b	G247S	0.080
Brotula_barbata_nr1d2b	A270V	0.059
Brotula_barbata_nr1d2b	P275G	0.085
Brotula_barbata_nr1d2b	Q288P	0.174
Brotula_barbata_nr1d2b	T290N	0.061
Brotula_barbata_nr1d2b	T409S	0.063
Brotula_barbata_nr1d2b	S412Q	0.094
Brotula_barbata_nr1d2b	Q415P	0.367
Brotula_barbata_nr1d2b	N416V	0.082
Brotula_barbata_nr1d2b	P417A	0.074
Brotula_barbata_nr1d2b	L418K	0.174
Brotula_barbata_nr1d2b	H419P	0.144
Brotula_barbata_nr1d2b	A433P	0.098
Brotula_barbata_nr1d2b	E437D	0.054
Brotula_barbata_nr1d2b	S439R	0.106
Brotula_barbata_nr1d2b	P447S	0.076
Brotula_barbata_nr1d2b	S472G	0.064
Brotula_barbata_nr1d2b	T479S	0.042
Brotula_barbata_nr1d2b	Q512R	0.223
Brotula_barbata_nr1d2b	I516V	0.063
Brotula_barbata_nr1d2b	S522N	0.076
Brotula_barbata_nr1d2b	S523H	0.119
Brotula_barbata_nr1d2b	A528D	0.109
Brotula_barbata_nr1d2b	G540S	0.132
Brotula_barbata_nr1d2b	S544A	0.060
Brotula_barbata_nr1d2b	S546A	0.065
Brotula_barbata_nr1d2b	S547N	0.215
Brotula_barbata_nr1d2b	A549T	0.104
Brotula_barbata_nr1d2b	E557M	0.366
Brotula_barbata_nr1d2b	A574D	0.310
Brotula_barbata_nr1d2b	P588L	0.164
Brotula_barbata_nr1d2b	V590Q	0.266
Brotula_barbata_nr1d2b	Q591G	0.247
Brotula_barbata_nr1d2b	Q592N	0.222
Brotula_barbata_nr1d2b	A593T	0.081
Brotula_barbata_nr1d2b	N594L	0.340
Brotula_barbata_nr1d2b	P643S	0.114
Brotula_barbata_nr1d2b	H647Q	0.188
Brotula_barbata_nr1d2b	S649L	0.160
Brotula_barbata_nr1d2b	V650S	0.331
Brotula_barbata_nr1d2b	Q654N	0.285
Brotula_barbata_nr1d2b	A660E	0.196
Brotula_barbata_nr1d2b	L661M	0.075
Brotula_barbata_nr1d2b	S669A	0.096
Brotula_barbata_nr1d2b	H691Y	0.110
Brotula_barbata_nr1d2b	H697Q	0.070
Brotula_barbata_nr1d2b	I826L	0.185
Brotula_barbata_nr1d2b	N828Q	0.506
Brotula_barbata_nr1d2b	I858V	0.080
Brotula_barbata_nr1d4a	M1V	0.279
Brotula_barbata_nr1d4a	R85P	0.409
Brotula_barbata_nr1d4a	P110S	0.139
Brotula_barbata_nr1d4a	A111V	0.074
Brotula_barbata_nr1d4a	D249Q	0.095
Brotula_barbata_nr1d4a	A250G	0.049
Brotula_barbata_nr1d4a	G266S	0.090
Brotula_barbata_nr1d4a	I268V	0.036
Brotula_barbata_nr1d4a	V277A	0.095
Brotula_barbata_nr1d4a	N278H	0.090
Brotula_barbata_nr1d4a	S279G	0.067
Brotula_barbata_nr1d4a	N318Q	0.186
Brotula_barbata_nr1d4a	S319E	0.192
Brotula_barbata_nr1d4a	T320A	0.096
Brotula_barbata_nr1d4a	S322L	0.146
Brotula_barbata_nr1d4a	Q324H	0.223
Brotula_barbata_nr1d4a	S327N	0.119
Brotula_barbata_nr1d4a	P328Q	0.177
Brotula_barbata_nr1d4a	Q329P	0.349
Brotula_barbata_nr1d4a	H330Q	0.141
Brotula_barbata_nr1d4a	Q331R	0.126
Brotula_barbata_nr1d4a	A332H	0.141
Brotula_barbata_nr1d4a	H333Q	0.084
Brotula_barbata_nr1d4a	Q336S	0.159
Brotula_barbata_nr1d4a	S344P	0.141
Brotula_barbata_nr1d4a	T345A	0.058
Brotula_barbata_nr1d4a	Q346R	0.142
Brotula_barbata_nr1d4a	T362A	0.096
Brotula_barbata_nr1d4a	H363R	0.146
Brotula_barbata_nr1d4a	S370N	0.148
Brotula_barbata_nr1d4a	S375T	0.131
Brotula_barbata_nr1d4a	N378S	0.124
Brotula_barbata_nr1d4a	N397I	0.208
Brotula_barbata_nr1d4a	Q408R	0.125
Brotula_barbata_nr1d4a	N415S	0.075
Brotula_barbata_nr1d4a	Q424H	0.158
Brotula_barbata_nr1d4a	A544S	0.158
Brotula_barbata_nr1d4b	S4L	0.323
Brotula_barbata_nr1d4b	S21N	0.111
Brotula_barbata_nr1d4b	S95C	0.301
Brotula_barbata_nr1d4b	T102A	0.126
Brotula_barbata_nr1d4b	R248G	0.185
Brotula_barbata_nr1d4b	T250S	0.055
Brotula_barbata_nr1d4b	S252P	0.087
Brotula_barbata_nr1d4b	S278G	0.075
Brotula_barbata_nr1d4b	N280H	0.075
Brotula_barbata_nr1d4b	S281C	0.125
Brotula_barbata_nr1d4b	S284N	0.068
Brotula_barbata_nr1d4b	E286N	0.140
Brotula_barbata_nr1d4b	A288T	0.075
Brotula_barbata_nr1d4b	A289T	0.072
Brotula_barbata_nr1d4b	Q329R	0.087
Brotula_barbata_nr1d4b	S331T	0.073
Brotula_barbata_nr1d4b	P334T	0.179
Brotula_barbata_nr1d4b	Q335K	0.183
Brotula_barbata_nr1d4b	A344T	0.066
Brotula_barbata_nr1d4b	Q351H	0.204
Brotula_barbata_nr1d4b	S352N	0.133
Brotula_barbata_nr1d4b	S357P	0.243
Brotula_barbata_nr1d4b	A361P	0.180
Brotula_barbata_nr1d4b	D382N	0.186
Brotula_barbata_nr1d4b	R385C	0.232
Brotula_barbata_nr1d4b	N397S	0.074
Brotula_barbata_nr1d4b	D399G	0.234
Brotula_barbata_nr1d4b	N402S	0.059
Brotula_barbata_nr1d4b	G403T	0.300
Brotula_barbata_nr1d4b	A409S	0.063
Brotula_barbata_nr1d4b	S416G	0.184
Brotula_barbata_nr1d4b	S423P	0.367
Brotula_barbata_nr1d4b	Q424H	0.109
Brotula_barbata_nr1d4b	P436S	0.162
Brotula_barbata_nr1d4b	A447T	0.092
Brotula_barbata_nr1d4b	E454D	0.118
Brotula_barbata_nr1d4b	A535T	0.329
Brotula_barbata_nr1d4b	M583V	0.062
Brotula_barbata_nr1d4b	R595H	0.156
Brotula_barbata_nr1d4b	T602S	0.174
Brotula_barbata_nr1d4b	R605C	0.449
Brotula_barbata_nr1d4b	T609S	0.098
Brotula_barbata_nr1d4b	S610A	0.101
Brotula_barbata_nr1d4b	R618H	0.317
Brotula_barbata_nr1d4b	R623C	0.637
Brotula_barbata_nr1d4b	N627S	0.120
Brotula_barbata_per1b	E150D	0.067
Brotula_barbata_per1b	G219A	0.267
Brotula_barbata_per1b	S222G	0.213
Brotula_barbata_per1b	M284I	0.369
Brotula_barbata_per1b	L303V	0.130
Brotula_barbata_per1b	M315V	0.179
Brotula_barbata_per1b	S339P	0.189
Brotula_barbata_per1b	V351I	0.048
Brotula_barbata_per1b	T354I	0.244
Brotula_barbata_per1b	S358P	0.809
Brotula_barbata_per1b	Q369R	0.452
Brotula_barbata_per1b	G371S	0.186
Brotula_barbata_per1b	P422A	0.292
Brotula_barbata_per1b	V523I	0.063
Brotula_barbata_per1b	A543T	0.060
Brotula_barbata_per1b	V548S	0.102
Brotula_barbata_per1b	V553I	0.038
Brotula_barbata_per1b	A604T	0.071
Brotula_barbata_per1b	N661S	0.091
Brotula_barbata_per1b	N672S	0.068
Brotula_barbata_per1b	R680K	0.071
Brotula_barbata_per1b	T687S	0.099
Brotula_barbata_per1b	T705P	0.377
Brotula_barbata_per1b	A742T	0.044
Brotula_barbata_per1b	A754T	0.055
Brotula_barbata_per1b	N757A	0.108
Brotula_barbata_per1b	E783K	0.124
Brotula_barbata_per1b	P784A	0.066
Brotula_barbata_per1b	A800V	0.049
Brotula_barbata_per1b	V802I	0.036
Brotula_barbata_per1b	D825E	0.043
Brotula_barbata_per1b	I826F	0.110
Brotula_barbata_per1b	V827A	0.063
Brotula_barbata_per1b	M828S	0.087
Brotula_barbata_per1b	E894I	0.234
Brotula_barbata_per1b	G910A	0.086
Brotula_barbata_per1b	R959H	0.074
Brotula_barbata_per1b	T985A	0.077
Brotula_barbata_per1b	G986T	0.154
Brotula_barbata_per1b	L1000P	0.167
Brotula_barbata_per1b	H1009Q	0.054
Brotula_barbata_per1b	S1020R	0.049
Brotula_barbata_per1b	S1023I	0.048
Brotula_barbata_per1b	D1025N	0.050
Brotula_barbata_per1b	G1029T	0.098
Brotula_barbata_per1b	P1034T	0.091
Brotula_barbata_per1b	L1035I	0.039
Brotula_barbata_per1b	A1070T	0.066
Brotula_barbata_per1b	P1088Q	0.208
Brotula_barbata_per1b	M1089L	0.063
Brotula_barbata_per1b	D1095E	0.083
Brotula_barbata_per1b	P1202L	0.366
Brotula_barbata_per1b	I1210F	0.245
Brotula_barbata_per1b	P1215A	0.213
Brotula_barbata_per1b	A1226T	0.084
Brotula_barbata_per1b	T1261A	0.035
Brotula_barbata_per1b	A1307G	0.140
Brotula_barbata_per1b	A1311T	0.073
Brotula_barbata_per1b	T1312A	0.093
Brotula_barbata_per1b	G1327V	0.106
Brotula_barbata_per1b	G1332V	0.098
Brotula_barbata_per1b	S1334N	0.069
Brotula_barbata_per1b	S1340N	0.055
Brotula_barbata_per1b	A1344T	0.044
Brotula_barbata_per1b	G1351V	0.059
Brotula_barbata_per1b	E1352N	0.065
Brotula_barbata_per1b	A1353T	0.029
Brotula_barbata_per1b	N1354Q	0.052
Brotula_barbata_per1b	E1355T	0.120
Brotula_barbata_per1b	S1357F	0.113
Brotula_barbata_per1b	Q1359I	0.173
Brotula_barbata_per1b	D1360N	0.129
Brotula_barbata_per1b	S1417W	0.251
Brotula_barbata_per1b	G1418S	0.062
Brotula_barbata_per1b	T1419S	0.050
Brotula_barbata_per1b	S1450G	0.069
Brotula_barbata_per1b	S1525G	0.123
Brotula_barbata_per1b	T1546A	0.486
Brotula_barbata_per1b	T1577S	0.042
Brotula_barbata_per1b	K1583M	0.141
Brotula_barbata_per1b	Q1588L	0.089
Brotula_barbata_per1b	T1591A	0.066
Brotula_barbata_per1b	D1605E	0.030
Brotula_barbata_per1b	E1636G	0.154
Brotula_barbata_per1b	Q1642H	0.077
Brotula_barbata_per1b	E1646Q	0.105
Brotula_barbata_per1b	S1650G	0.068
Brotula_barbata_per2	S70G	0.100
Brotula_barbata_per2	P77A	0.077
Brotula_barbata_per2	P99T	0.110
Brotula_barbata_per2	R107C	0.066
Brotula_barbata_per2	H149N	0.063
Brotula_barbata_per2	T152A	0.040
Brotula_barbata_per2	T215N	0.158
Brotula_barbata_per2	L219V	0.136
Brotula_barbata_per2	A232T	0.143
Brotula_barbata_per2	T242S	0.047
Brotula_barbata_per2	I269T	0.094
Brotula_barbata_per2	V318I	0.161
Brotula_barbata_per2	V334I	0.198
Brotula_barbata_per2	T345S	0.219
Brotula_barbata_per2	R360H	0.166
Brotula_barbata_per2	C367Y	0.366
Brotula_barbata_per2	C393S	0.246
Brotula_barbata_per2	G395D	0.455
Brotula_barbata_per2	P481Q	0.453
Brotula_barbata_per2	V482I	0.092
Brotula_barbata_per2	N489S	0.096
Brotula_barbata_per2	S567T	0.073
Brotula_barbata_per2	G570A	0.070
Brotula_barbata_per2	M575T	0.089
Brotula_barbata_per2	A597T	0.073
Brotula_barbata_per2	H614F	0.110
Brotula_barbata_per2	M617P	0.065
Brotula_barbata_per2	T619A	0.052
Brotula_barbata_per2	N626D	0.085
Brotula_barbata_per2	G630E	0.091
Brotula_barbata_per2	M633L	0.062
Brotula_barbata_per2	S641G	0.054
Brotula_barbata_per2	G642Q	0.202
Brotula_barbata_per2	A644S	0.056
Brotula_barbata_per2	Q651H	0.097
Brotula_barbata_per2	I657V	0.032
Brotula_barbata_per2	K670R	0.074
Brotula_barbata_per2	S672T	0.065
Brotula_barbata_per2	I674G	0.102
Brotula_barbata_per2	S688N	0.064
Brotula_barbata_per2	N702K	0.182
Brotula_barbata_per2	V703S	0.121
Brotula_barbata_per2	G707R	0.145
Brotula_barbata_per2	V708L	0.088
Brotula_barbata_per2	T710A	0.073
Brotula_barbata_per2	E712G	0.232
Brotula_barbata_per2	S713G	0.137
Brotula_barbata_per2	T722S	0.046
Brotula_barbata_per2	N724S	0.053
Brotula_barbata_per2	C747F	0.885
Brotula_barbata_per2	I751V	0.059
Brotula_barbata_per2	T776S	0.043
Brotula_barbata_per2	S778N	0.063
Brotula_barbata_per2	S810G	0.076
Brotula_barbata_per2	A813T	0.072
Brotula_barbata_per2	L821M	0.121
Brotula_barbata_per2	G866S	0.064
Brotula_barbata_per2	S878I	0.094
Brotula_barbata_per2	S894F	0.083
Brotula_barbata_per2	G925N	0.164
Brotula_barbata_per2	A931G	0.079
Brotula_barbata_per2	N932D	0.063
Brotula_barbata_per2	V949G	0.154
Brotula_barbata_per2	C955G	0.305
Brotula_barbata_per2	G958A	0.163
Brotula_barbata_per2	G960P	0.146
Brotula_barbata_per2	P961G	0.218
Brotula_barbata_per2	S979L	0.165
Brotula_barbata_per2	K980R	0.128
Brotula_barbata_per2	K983R	0.148
Brotula_barbata_per2	I985V	0.034
Brotula_barbata_per2	T991A	0.071
Brotula_barbata_per2	H997N	0.094
Brotula_barbata_per2	Q1000H	0.091
Brotula_barbata_per2	L1003M	0.081
Brotula_barbata_per2	P1008V	0.339
Brotula_barbata_per2	H1010Q	0.078
Brotula_barbata_per2	I1052M	0.083
Brotula_barbata_per2	R1055S	0.183
Brotula_barbata_per2	D1066N	0.215
Brotula_barbata_per2	G1069D	0.425
Brotula_barbata_per2	A1081P	0.256
Brotula_barbata_per2	P1083T	0.483
Brotula_barbata_per2	S1085G	0.257
Brotula_barbata_per2	A1086T	0.179
Brotula_barbata_per2	M1105V	0.160
Brotula_barbata_per2	V1108M	0.177
Brotula_barbata_per2	Q1121H	0.240
Brotula_barbata_per2	T1124P	0.190
Brotula_barbata_per2	F1134Y	0.099
Brotula_barbata_per2	G1135V	0.183
Brotula_barbata_per2	A1144T	0.054
Brotula_barbata_per2	F1146Y	0.112
Brotula_barbata_per2	P1150Q	0.134
Brotula_barbata_per2	P1151S	0.075
Brotula_barbata_per2	N1155Y	0.116
Brotula_barbata_per2	F1166C	0.234
Brotula_barbata_per2	A1173P	0.225
Brotula_barbata_per2	F1175L	0.096
Brotula_barbata_per2	P1180T	0.168
Brotula_barbata_per2	T1190M	0.058
Brotula_barbata_per2	A1193V	0.063
Brotula_barbata_per2	S1206A	0.064
Brotula_barbata_per2	V1212L	0.050
Brotula_barbata_per2	H1217Q	0.054
Brotula_barbata_per2	V1252S	0.060
Brotula_barbata_per2	A1259V	0.100
Brotula_barbata_per2	S1263G	0.085
Brotula_barbata_per2	G1265P	0.341
Brotula_barbata_per2	Q1266G	0.268
Brotula_barbata_per2	N1268K	0.127
Brotula_barbata_per2	T1269C	0.087
Brotula_barbata_per2	G1277A	0.085
Brotula_barbata_per2	E1286D	0.085
Brotula_barbata_per2	V1290G	0.118
Brotula_barbata_per2	S1291C	0.125
Brotula_barbata_per2	P1292S	0.114
Brotula_barbata_per2	Q1328E	0.150
Brotula_barbata_per2	A1329G	0.081
Brotula_barbata_per2	A1340V	0.207
Brotula_barbata_per2	G1373R	0.108
Brotula_barbata_per2	S1411T	0.044
Brotula_barbata_per2	N1412A	0.058
Brotula_barbata_per2	N1413S	0.028
Brotula_barbata_per2	S1421R	0.347
Brotula_barbata_per2	S1422D	0.456
Brotula_barbata_per2	S1444N	0.069
Brotula_barbata_per2	H1459D	0.449
Brotula_barbata_per2	F1460L	0.273
Brotula_barbata_per2	V1465C	0.569
Brotula_barbata_per2	L1466T	0.609
Brotula_barbata_per2	M1470T	0.513
Brotula_barbata_per2	M1474T	0.773
Brotula_barbata_per2	T1477A	0.662
Brotula_barbata_per2	E1479D	0.581
Brotula_barbata_per2	V1489A	0.226
Brotula_barbata_per2	R1500K	0.190
Brotula_barbata_per2	S1509T	0.061
Brotula_barbata_per2	R1518K	0.056
Brotula_barbata_per2	I1522T	0.148
Brotula_barbata_per2	E1523A	0.220
Brotula_barbata_per2	V1541I	0.094
Brotula_barbata_per2	S1549A	0.050
Brotula_barbata_per2	A1551S	0.074
Brotula_barbata_per2	A1552T	0.114
Brotula_barbata_per2	T1553P	0.122
Brotula_barbata_per2	A1555T	0.061
Brotula_barbata_per2	E1576D	0.039
Brotula_barbata_per2	S1578A	0.036
Brotula_barbata_per2	C1579V	0.090
Brotula_barbata_per2	Q1580S	0.109
Brotula_barbata_per2	R1581S	0.090
Brotula_barbata_per2	R1582Q	0.040
Brotula_barbata_per2	S1583R	0.067
Brotula_barbata_per2	V1594M	0.023
Brotula_barbata_per2	R1596T	0.059
Brotula_barbata_per2	S1600G	0.028
Brotula_barbata_per3	M193I	0.062
Brotula_barbata_per3	I194V	0.030
Brotula_barbata_per3	T251S	0.109
Brotula_barbata_per3	L267Q	0.438
Brotula_barbata_per3	V275M	0.569
Brotula_barbata_per3	S280T	0.185
Brotula_barbata_per3	R283C	0.560
Brotula_barbata_per3	P292S	0.272
Brotula_barbata_per3	E343Q	0.208
Brotula_barbata_per3	I354M	0.317
Brotula_barbata_per3	R360H	0.264
Brotula_barbata_per3	S383N	0.189
Brotula_barbata_per3	I495V	0.119
Brotula_barbata_per3	R534P	0.265
Brotula_barbata_per3	S535T	0.102
Brotula_barbata_per3	T542N	0.140
Brotula_barbata_per3	G665S	0.080
Brotula_barbata_per3	T691S	0.145
Brotula_barbata_per3	A720T	0.056
Brotula_barbata_per3	G721R	0.147
Brotula_barbata_per3	D724E	0.086
Brotula_barbata_per3	A728T	0.074
Brotula_barbata_per3	V732G	0.133
Brotula_barbata_per3	V733M	0.057
Brotula_barbata_per3	G747S	0.077
Brotula_barbata_per3	A809T	0.039
Brotula_barbata_per3	R891M	0.172
Brotula_barbata_per3	R937H	0.149
Brotula_barbata_per3	D940N	0.076
Brotula_barbata_per3	M959I	0.082
Brotula_barbata_per3	V961A	0.100
Brotula_barbata_per3	P962H	0.250
Brotula_barbata_per3	Y963F	0.104
Brotula_barbata_per3	S964N	0.113
Brotula_barbata_per3	P968S	0.458
Brotula_barbata_per3	V969L	0.108
Brotula_barbata_per3	P972S	0.227
Brotula_barbata_per3	P976H	0.385
Brotula_barbata_per3	A1024S	0.090
Brotula_barbata_per3	Y1058F	0.239
Brotula_barbata_per3	V1083L	0.174
Brotula_barbata_per3	P1085A	0.234
Brotula_barbata_per3	V1091M	0.093
Brotula_barbata_per3	L1092V	0.080
Brotula_barbata_per3	P1113S	0.155
Brotula_barbata_per3	Q1118K	0.176
Brotula_barbata_per3	A1121V	0.075
Brotula_barbata_per3	T1127S	0.048
Brotula_barbata_per3	S1154F	0.074
Brotula_barbata_per3	A1161T	0.040
Brotula_barbata_per3	H1200Y	0.093
Brotula_barbata_per3	Q1207K	0.080
Brotula_barbata_per3	A1209V	0.040
Brotula_barbata_per3	E1220V	0.235
Brotula_barbata_per3	S1312G	0.118
Brotula_barbata_per3	R1365C	0.246
Brotula_barbata_per3	I1394V	0.080
Brotula_barbata_rorab	K92Q	0.724
Brotula_barbata_rorab	L132V	0.431
Brotula_barbata_rorab	K160R	0.101
Brotula_barbata_rorab	Q168S	0.188
Brotula_barbata_rorab	H171G	0.231
Brotula_barbata_rorab	Q172G	0.391
Brotula_barbata_rorab	M212R	0.591
Brotula_barbata_rorab	D213G	0.591
Brotula_barbata_rorab	S216G	0.136
Brotula_barbata_rorab	P217G	0.459
Brotula_barbata_rorab	G232D	0.508
Brotula_barbata_rorab	D233G	0.601
Brotula_barbata_rorab	I243L	0.109
Brotula_barbata_rorab	L262P	0.619
Brotula_barbata_rorab	N269E	0.271
Brotula_barbata_rorab	P273T	0.310
Brotula_barbata_rorab	C275R	0.666
Brotula_barbata_rorab	D281E	0.178
Brotula_barbata_rorab	V286T	0.295
Brotula_barbata_rorab	M288T	0.177
Brotula_barbata_rorab	A289V	0.101
Brotula_barbata_rorab	H293S	0.165
Brotula_barbata_rorab	A295V	0.166
Brotula_barbata_rorab	I298V	0.063
Brotula_barbata_rorab	Y308F	0.207
Brotula_barbata_rorab	M316R	0.442
Brotula_barbata_rorab	S320N	0.171
Brotula_barbata_rorab	F321I	0.317
Brotula_barbata_rorab	L322Q	0.347
Brotula_barbata_rorab	V326L	0.128
Brotula_barbata_rorab	C387S	0.713
Brotula_barbata_rorab	N394S	0.376
Brotula_barbata_rorab	T396V	0.713
Brotula_barbata_rorab	G413D	0.701
Brotula_barbata_rorab	K426R	0.127
Brotula_barbata_rorab	S427T	0.138
Brotula_barbata_rorab	A449T	0.181
Brotula_barbata_rorab	V458Y	0.240
Brotula_barbata_rorab	V460I	0.103
Brotula_barbata_rorab	E461D	0.218
Brotula_barbata_roraa	S193N	0.109
Brotula_barbata_rorb	S218T	0.200
Brotula_barbata_rorcb	G118D	0.195
Brotula_barbata_rorcb	G200C	0.446
Brotula_barbata_rorcb	A201G	0.128
Brotula_barbata_rorcb	S220L	0.172
Brotula_barbata_rorcb	L221S	0.272
Brotula_barbata_rorcb	A236P	0.233
Brotula_barbata_rorcb	Q243E	0.240
Brotula_barbata_rorcb	T249M	0.166
Brotula_barbata_rorcb	R302K	0.266
Brotula_barbata_rorcb	T314A	0.242
Brotula_barbata_rorcb	V316I	0.123
Brotula_barbata_rorcb	V381I	0.202
Brotula_barbata_rorcb	S394P	0.451
