## Supplementary material for "Contrasted gene decay in subterranean vertebrates: insights from cavefishes and fossorial mammals": Brotula_barbata_vision.results.parsed_scores

ID	Substitution	MutPred2 score
Brotula_barbata_arr3b	K27Q	0.658
Brotula_barbata_arr3b	V31I	0.196
Brotula_barbata_arr3b	H33K	0.838
Brotula_barbata_arr3b	E75D	0.540
Brotula_barbata_arr3b	I93L	0.175
Brotula_barbata_arr3b	D102E	0.108
Brotula_barbata_arr3b	T107S	0.139
Brotula_barbata_arr3b	Q120L	0.376
Brotula_barbata_arr3b	P123A	0.451
Brotula_barbata_arr3b	T130N	0.201
Brotula_barbata_arr3b	N143S	0.112
Brotula_barbata_arr3b	A191T	0.131
Brotula_barbata_arr3b	N192S	0.116
Brotula_barbata_arr3b	P195A	0.212
Brotula_barbata_arr3b	I201V	0.055
Brotula_barbata_arr3b	S242A	0.209
Brotula_barbata_arr3b	S251T	0.333
Brotula_barbata_arr3b	V253I	0.131
Brotula_barbata_arr3b	S263T	0.316
Brotula_barbata_arr3b	S264F	0.361
Brotula_barbata_arr3b	V271I	0.203
Brotula_barbata_arr3b	I292L	0.128
Brotula_barbata_arr3b	T293I	0.376
Brotula_barbata_arr3b	S326E	0.108
Brotula_barbata_arr3b	G327A	0.384
Brotula_barbata_arr3b	Q333L	0.524
Brotula_barbata_arr3b	G349S	0.326
Brotula_barbata_arr3b	I383Q	0.161
Brotula_barbata_arr3a	A9S	0.139
Brotula_barbata_arr3a	K13R	0.424
Brotula_barbata_arr3a	N18S	0.435
Brotula_barbata_arr3a	A20Q	0.311
Brotula_barbata_arr3a	F57L	0.127
Brotula_barbata_arr3a	G58R	0.278
Brotula_barbata_arr3a	D59G	0.198
Brotula_barbata_arr3a	L83V	0.285
Brotula_barbata_arr3a	E91N	0.481
Brotula_barbata_arr3a	I93V	0.056
Brotula_barbata_arr3a	I95L	0.248
Brotula_barbata_arr3a	A108D	0.368
Brotula_barbata_arr3a	T112V	0.207
Brotula_barbata_arr3a	E127Q	0.414
Brotula_barbata_arr3a	S137C	0.312
Brotula_barbata_arr3a	N143G	0.213
Brotula_barbata_arr3a	K145R	0.120
Brotula_barbata_arr3a	T157V	0.259
Brotula_barbata_arr3a	E162D	0.175
Brotula_barbata_arr3a	E171G	0.467
Brotula_barbata_arr3a	I183V	0.265
Brotula_barbata_arr3a	I201L	0.176
Brotula_barbata_arr3a	C202T	0.355
Brotula_barbata_arr3a	G204A	0.293
Brotula_barbata_arr3a	M207L	0.180
Brotula_barbata_arr3a	S230P	0.292
Brotula_barbata_arr3a	K234Q	0.467
Brotula_barbata_arr3a	E240D	0.294
Brotula_barbata_cryaa	A40T	0.208
Brotula_barbata_cryaa	N55S	0.231
Brotula_barbata_cryaa	Y77F	0.208
Brotula_barbata_cryaa	E87D	0.433
Brotula_barbata_cryaa	K102R	0.551
Brotula_barbata_cryaa	R122H	0.336
Brotula_barbata_cryaa	S126N	0.079
Brotula_barbata_cryaa	T135N	0.279
Brotula_barbata_cryaa	S137N	0.691
Brotula_barbata_cryaa	T138A	0.100
Brotula_barbata_cryaa	T145V	0.193
Brotula_barbata_cryaa	T150P	0.176
Brotula_barbata_cryaa	G152V	0.311
Brotula_barbata_cryaa	S155G	0.111
Brotula_barbata_cryaa	G156A	0.140
Brotula_barbata_cryaa	R157H	0.070
Brotula_barbata_cryaa	R166H	0.107
Brotula_barbata_cryaa	D167E	0.062
Brotula_barbata_cryaa	A172V	0.043
Brotula_barbata_cryba1l1	M4I	0.110
Brotula_barbata_cryba1l1	C32Y	0.416
Brotula_barbata_cryba1l1	F101L	0.508
Brotula_barbata_cryba1l1	Q110M	0.410
Brotula_barbata_cryba4	M93L	0.170
Brotula_barbata_crybb1	T13A	0.048
Brotula_barbata_crybb1	I124V	0.264
Brotula_barbata_crybb1	R222K	0.497
Brotula_barbata_crybb1	S229T	0.201
Brotula_barbata_crybb1l1	S29G	0.112
Brotula_barbata_crybb1l1	S32A	0.083
Brotula_barbata_crybb1l1	R125K	0.173
Brotula_barbata_crybb1l1	M169V	0.312
Brotula_barbata_crybb1l2	S8P	0.089
Brotula_barbata_crybb1l2	S10T	0.056
Brotula_barbata_crybb1l2	S12T	0.080
Brotula_barbata_crybb1l2	T18A	0.121
Brotula_barbata_crybb1l2	M24T	0.258
Brotula_barbata_crybb1l2	M27P	0.399
Brotula_barbata_crybb1l2	M29I	0.245
Brotula_barbata_crybb1l2	Y35F	0.369
Brotula_barbata_crybb1l2	N50S	0.064
Brotula_barbata_crybb1l2	I159V	0.297
Brotula_barbata_crybb1l2	N162S	0.255
Brotula_barbata_crybb1l2	L181M	0.337
Brotula_barbata_crybb1l2	Y186F	0.446
Brotula_barbata_crybb1l2	A191V	0.201
Brotula_barbata_crybb1l2	C196W	0.710
Brotula_barbata_crybb1l3	M16I	0.249
Brotula_barbata_crybb1l3	N70S	0.294
Brotula_barbata_crybb1l3	L71F	0.132
Brotula_barbata_crybb1l3	L98F	0.520
Brotula_barbata_crybb1l3	Y116F	0.321
Brotula_barbata_crybb1l3	T119N	0.357
Brotula_barbata_crybb1l3	A146G	0.348
Brotula_barbata_crybb1l3	H184N	0.509
Brotula_barbata_crybgx	C101S	0.301
Brotula_barbata_crybgx	R126K	0.234
Brotula_barbata_crybgx	L164V	0.419
Brotula_barbata_crygn2	C104P	0.550
Brotula_barbata_exorh	V75I	0.058
Brotula_barbata_exorh	V87I	0.639
Brotula_barbata_exorh	T92V	0.724
Brotula_barbata_exorh	Y96F	0.609
Brotula_barbata_exorh	T108I	0.576
Brotula_barbata_exorh	T144V	0.609
Brotula_barbata_exorh	I154L	0.592
Brotula_barbata_exorh	F159L	0.831
Brotula_barbata_exorh	T166S	0.227
Brotula_barbata_exorh	A169T	0.403
Brotula_barbata_exorh	F173V	0.343
Brotula_barbata_exorh	I211V	0.115
Brotula_barbata_exorh	G226S	0.804
Brotula_barbata_exorh	R313K	0.188
Brotula_barbata_exorh	K342R	0.107
Brotula_barbata_exorh	S349A	0.075
Brotula_barbata_gc2	F8M	0.221
Brotula_barbata_gc2	T9E	0.124
Brotula_barbata_gc2	S10C	0.169
Brotula_barbata_gc2	L11E	0.339
Brotula_barbata_gc2	P12N	0.222
Brotula_barbata_gc2	Q13L	0.162
Brotula_barbata_gc2	K17V	0.188
Brotula_barbata_gc2	P44L	0.140
Brotula_barbata_gc2	S45A	0.055
Brotula_barbata_gc2	L46F	0.121
Brotula_barbata_gc2	C51Q	0.255
Brotula_barbata_gc2	L63H	0.277
Brotula_barbata_gc2	L72T	0.675
Brotula_barbata_gc2	L74W	0.882
Brotula_barbata_gc2	L75C	0.637
Brotula_barbata_gc2	A76R	0.576
Brotula_barbata_gc2	L78V	0.315
Brotula_barbata_gc2	C80R	0.732
Brotula_barbata_gc2	L83M	0.313
Brotula_barbata_gc2	P84R	0.510
Brotula_barbata_gc2	C85G	0.452
Brotula_barbata_gc2	P86L	0.312
Brotula_barbata_gc2	A87P	0.545
Brotula_barbata_gc2	Q88S	0.510
Brotula_barbata_gc2	A89G	0.412
Brotula_barbata_gc2	L110R	0.744
Brotula_barbata_gc2	N112D	0.284
Brotula_barbata_gc2	V119I	0.179
Brotula_barbata_gc2	N120S	0.171
Brotula_barbata_gc2	A132T	0.205
Brotula_barbata_gc2	A148G	0.517
Brotula_barbata_gc2	E150D	0.348
Brotula_barbata_gc2	F155L	0.430
Brotula_barbata_gc2	S160T	0.410
Brotula_barbata_gc2	A166T	0.236
Brotula_barbata_gc2	V185L	0.426
Brotula_barbata_gc2	P209T	0.481
Brotula_barbata_gc2	W213L	0.395
Brotula_barbata_gc2	H226R	0.189
Brotula_barbata_gc2	S232A	0.225
Brotula_barbata_gc2	T242S	0.108
Brotula_barbata_gc2	I268A	0.478
Brotula_barbata_gc2	R270K	0.318
Brotula_barbata_gc2	I281L	0.344
Brotula_barbata_gc2	V284I	0.318
Brotula_barbata_gc2	A297T	0.175
Brotula_barbata_gc2	I311T	0.279
Brotula_barbata_gc2	R330L	0.504
Brotula_barbata_gc2	R369A	0.433
Brotula_barbata_gc2	E373D	0.465
Brotula_barbata_gc2	R374T	0.539
Brotula_barbata_gc2	A378G	0.431
Brotula_barbata_gc2	A406D	0.521
Brotula_barbata_gc2	R408Q	0.421
Brotula_barbata_gc2	E412K	0.591
Brotula_barbata_gc2	L419V	0.626
Brotula_barbata_gc2	H422R	0.514
Brotula_barbata_gc2	G439S	0.358
Brotula_barbata_gc2	I449V	0.207
Brotula_barbata_gc2	E468K	0.689
Brotula_barbata_gc2	G470D	0.511
Brotula_barbata_gc2	V472M	0.512
Brotula_barbata_gc2	R488W	0.558
Brotula_barbata_gc2	S492P	0.544
Brotula_barbata_gc2	P497Q	0.699
Brotula_barbata_gc2	L512M	0.280
Brotula_barbata_gc2	L514T	0.791
Brotula_barbata_gc2	S517N	0.593
Brotula_barbata_gc2	A531V	0.567
Brotula_barbata_gc2	I540V	0.194
Brotula_barbata_gc2	R547K	0.242
Brotula_barbata_gc2	N550D	0.421
Brotula_barbata_gc2	D574E	0.088
Brotula_barbata_gc2	S576G	0.141
Brotula_barbata_gc2	S584T	0.070
Brotula_barbata_gc2	S585C	0.175
Brotula_barbata_gc2	R590H	0.115
Brotula_barbata_gc2	L592I	0.075
Brotula_barbata_gc2	V598A	0.153
Brotula_barbata_gc2	A604P	0.537
Brotula_barbata_gc2	Y606H	0.427
Brotula_barbata_gc2	S609T	0.310
Brotula_barbata_gc2	V612I	0.244
Brotula_barbata_gc2	E615Q	0.396
Brotula_barbata_gc2	M643I	0.505
Brotula_barbata_gc2	M646I	0.352
Brotula_barbata_gc2	G674S	0.796
Brotula_barbata_gc2	E677D	0.290
Brotula_barbata_gc2	D678N	0.733
Brotula_barbata_gc2	H708N	0.288
Brotula_barbata_gc2	R709K	0.300
Brotula_barbata_gc2	V711M	0.412
Brotula_barbata_gc2	R719S	0.220
Brotula_barbata_gc2	G735M	0.941
Brotula_barbata_gc2	N737S	0.248
Brotula_barbata_gc2	T767N	0.287
Brotula_barbata_gc2	H773Y	0.168
Brotula_barbata_gc2	Q776P	0.733
Brotula_barbata_gc2	P777L	0.451
Brotula_barbata_gc2	V792I	0.192
Brotula_barbata_gc2	D801E	0.327
Brotula_barbata_gc2	E812D	0.500
Brotula_barbata_gc2	I817V	0.066
Brotula_barbata_gc2	K819R	0.143
Brotula_barbata_gc2	Q839L	0.465
Brotula_barbata_gc2	N846T	0.233
Brotula_barbata_gc2	D850E	0.178
Brotula_barbata_gc2	D856E	0.210
Brotula_barbata_gc2	D860N	0.265
Brotula_barbata_gc2	I901V	0.050
Brotula_barbata_gc2	P916A	0.197
Brotula_barbata_gc2	S917C	0.391
Brotula_barbata_gc2	K923M	0.491
Brotula_barbata_gc2	H932Y	0.313
Brotula_barbata_gc2	L968V	0.316
Brotula_barbata_gc2	P1041S	0.618
Brotula_barbata_gc2	Q1080E	0.384
Brotula_barbata_gc2	E1088D	0.304
Brotula_barbata_gc2	G1107A	0.849
Brotula_barbata_gc2	I1108S	0.493
Brotula_barbata_gc2	R1117K	0.162
Brotula_barbata_gc2	S1132P	0.102
Brotula_barbata_gc3	Q20P	0.120
Brotula_barbata_gc3	Q22T	0.104
Brotula_barbata_gc3	Q40S	0.100
Brotula_barbata_gc3	P41S	0.095
Brotula_barbata_gc3	A42L	0.075
Brotula_barbata_gc3	S44Q	0.106
Brotula_barbata_gc3	K45S	0.095
Brotula_barbata_gc3	P46A	0.074
Brotula_barbata_gc3	P52S	0.118
Brotula_barbata_gc3	M70L	0.140
Brotula_barbata_gc3	L104V	0.235
Brotula_barbata_gc3	T110I	0.288
Brotula_barbata_gc3	H118R	0.286
Brotula_barbata_gc3	K121Q	0.364
Brotula_barbata_gc3	V130I	0.226
Brotula_barbata_gc3	K135T	0.643
Brotula_barbata_gc3	K170R	0.412
Brotula_barbata_gc3	T174A	0.242
Brotula_barbata_gc3	N185S	0.096
Brotula_barbata_gc3	E188D	0.174
Brotula_barbata_gc3	R214H	0.301
Brotula_barbata_gc3	I221V	0.153
Brotula_barbata_gc3	E223D	0.405
Brotula_barbata_gc3	H254N	0.304
Brotula_barbata_gc3	R260L	0.500
Brotula_barbata_gc3	Q291K	0.525
Brotula_barbata_gc3	M297V	0.376
Brotula_barbata_gc3	K321E	0.490
Brotula_barbata_gc3	H324Y	0.464
Brotula_barbata_gc3	G349E	0.477
Brotula_barbata_gc3	E350K	0.476
Brotula_barbata_gc3	Y354F	0.280
Brotula_barbata_gc3	E355K	0.421
Brotula_barbata_gc3	T370V	0.373
Brotula_barbata_gc3	A398V	0.331
Brotula_barbata_gc3	D408K	0.638
Brotula_barbata_gc3	E414T	0.787
Brotula_barbata_gc3	M435L	0.236
Brotula_barbata_gc3	Q436L	0.729
Brotula_barbata_gc3	S449P	0.740
Brotula_barbata_gc3	P460H	0.473
Brotula_barbata_gc3	N463T	0.321
Brotula_barbata_gc3	T466I	0.359
Brotula_barbata_gc3	A496T	0.381
Brotula_barbata_gc3	S498T	0.367
Brotula_barbata_gc3	S503T	0.236
Brotula_barbata_gc3	K504G	0.625
Brotula_barbata_gc3	G505R	0.541
Brotula_barbata_gc3	T508P	0.464
Brotula_barbata_gc3	F512L	0.579
Brotula_barbata_gc3	F518L	0.452
Brotula_barbata_gc3	V520A	0.378
Brotula_barbata_gc3	F529L	0.470
Brotula_barbata_gc3	H531Q	0.578
Brotula_barbata_gc3	L532F	0.527
Brotula_barbata_gc3	R535A	0.538
Brotula_barbata_gc3	R536Q	0.365
Brotula_barbata_gc3	F544L	0.315
Brotula_barbata_gc3	A553G	0.270
Brotula_barbata_gc3	T555S	0.276
Brotula_barbata_gc3	M582T	0.198
Brotula_barbata_gc3	P591S	0.169
Brotula_barbata_gc3	R592C	0.236
Brotula_barbata_gc3	I601L	0.131
Brotula_barbata_gc3	V610I	0.086
Brotula_barbata_gc3	G660K	0.513
Brotula_barbata_gc3	T664S	0.119
Brotula_barbata_gc3	I700V	0.244
Brotula_barbata_gc3	I706T	0.260
Brotula_barbata_gc3	L730F	0.830
Brotula_barbata_gc3	E784V	0.423
Brotula_barbata_gc3	P801V	0.588
Brotula_barbata_gc3	S802D	0.290
Brotula_barbata_gc3	K805R	0.203
Brotula_barbata_gc3	P810Q	0.428
Brotula_barbata_gc3	S817A	0.253
Brotula_barbata_gc3	K832R	0.305
Brotula_barbata_gc3	D863E	0.083
Brotula_barbata_gc3	V867I	0.154
Brotula_barbata_gc3	P880L	0.820
Brotula_barbata_gc3	S994T	0.217
Brotula_barbata_gc3	L995H	0.783
Brotula_barbata_gc3	N1027K	0.532
Brotula_barbata_gc3	K1058R	0.215
Brotula_barbata_gc3	S1097G	0.095
Brotula_barbata_gc3	K1147L	0.552
Brotula_barbata_gc3	V1152I	0.058
Brotula_barbata_gc3	S1161C	0.218
Brotula_barbata_gc3	S1166G	0.183
Brotula_barbata_gcap1	S6T	0.122
Brotula_barbata_gcap1	C9S	0.165
Brotula_barbata_gcap1	R62K	0.619
Brotula_barbata_gcap1	Y71T	0.572
Brotula_barbata_gcap1	M75L	0.264
Brotula_barbata_gcap1	N126T	0.314
Brotula_barbata_gcap1	S128N	0.206
Brotula_barbata_gcap1	E135D	0.363
Brotula_barbata_gcap1	V158L	0.288
Brotula_barbata_gcap1	A159D	0.322
Brotula_barbata_gcap1	D166E	0.161
Brotula_barbata_gcap1	D186E	0.096
Brotula_barbata_gcap3	H7Q	0.226
Brotula_barbata_gcap3	S8P	0.478
Brotula_barbata_gcap3	N10S	0.170
Brotula_barbata_gcap3	M43I	0.091
Brotula_barbata_gcap3	V60I	0.650
Brotula_barbata_gcap3	I72M	0.766
Brotula_barbata_gcap3	I134T	0.134
Brotula_barbata_gcap3	I137S	0.433
Brotula_barbata_gcap3	E141D	0.440
Brotula_barbata_gcap3	L145I	0.235
Brotula_barbata_gcap3	G154R	0.446
Brotula_barbata_gcap3	D175A	0.399
Brotula_barbata_gcap3	N185T	0.442
Brotula_barbata_gcap3	K192N	0.125
Brotula_barbata_gcap5	T6E	0.396
Brotula_barbata_gcap5	E10D	0.075
Brotula_barbata_gcap5	Q19E	0.233
Brotula_barbata_gcap5	F35Y	0.304
Brotula_barbata_gcap5	N52D	0.224
Brotula_barbata_gcap5	S60A	0.178
Brotula_barbata_gcap5	G85A	0.808
Brotula_barbata_gcap5	A124I	0.280
Brotula_barbata_gcap5	Q126H	0.294
Brotula_barbata_gcap5	S129T	0.081
Brotula_barbata_gcap5	I158V	0.082
Brotula_barbata_gcap5	S171C	0.343
Brotula_barbata_gcap5	K180R	0.114
Brotula_barbata_gcap5	M186K	0.143
Brotula_barbata_gcap5	K188N	0.132
Brotula_barbata_gcap7	N16G	0.064
Brotula_barbata_gcap7	D19E	0.127
Brotula_barbata_gcap7	K20R	0.106
Brotula_barbata_gcap7	N26D	0.151
Brotula_barbata_gcap7	M84L	0.288
Brotula_barbata_gcap7	L94F	0.512
Brotula_barbata_gcap7	C116S	0.647
Brotula_barbata_gcap7	K127R	0.326
Brotula_barbata_gcap7	T141M	0.138
Brotula_barbata_gcap7	K159H	0.381
Brotula_barbata_gcap7	V178L	0.211
Brotula_barbata_gcap7	E180D	0.201
Brotula_barbata_gcap7	L193H	0.322
Brotula_barbata_gnat1	Q79H	0.786
Brotula_barbata_gnat1	A83S	0.641
Brotula_barbata_gnat1	N92S	0.151
Brotula_barbata_gnat2	E141D	0.204
Brotula_barbata_gnat2	N291D	0.136
Brotula_barbata_gnat2	P295S	0.271
Brotula_barbata_gnat2	D299E	0.127
Brotula_barbata_gnat2	T307S	0.149
Brotula_barbata_gnb3a	M4I	0.095
Brotula_barbata_gnb3a	Q6D	0.332
Brotula_barbata_gnb3a	D12E	0.084
Brotula_barbata_gnb3a	A24E	0.223
Brotula_barbata_gnb3a	A34T	0.200
Brotula_barbata_gnb3a	I37V	0.114
Brotula_barbata_gnb3a	G41P	0.355
Brotula_barbata_gnb3a	M45L	0.149
Brotula_barbata_gnb3a	A105S	0.475
Brotula_barbata_gnb3a	A192G	0.558
Brotula_barbata_gnb3a	K198T	0.496
Brotula_barbata_gnb3a	G224A	0.263
Brotula_barbata_gnb3a	I256M	0.370
Brotula_barbata_gnb3a	T323A	0.182
Brotula_barbata_gnb3b	V179I	0.094
Brotula_barbata_gnb3b	I180V	0.095
Brotula_barbata_gnb3b	P195S	0.585
Brotula_barbata_gnb3b	A218T	0.127
Brotula_barbata_gnb3b	C249T	0.423
Brotula_barbata_gnb3b	G264C	0.566
Brotula_barbata_gnb3b	M281R	0.589
Brotula_barbata_gngt2b	P32T	0.261
Brotula_barbata_gngt2b	S37G	0.349
Brotula_barbata_gngt1	N23T	0.431
Brotula_barbata_gngt1	I27N	0.517
Brotula_barbata_grk1a	Q77R	0.101
Brotula_barbata_grk1a	E81N	0.434
Brotula_barbata_grk1a	E98D	0.213
Brotula_barbata_grk1a	I114V	0.162
Brotula_barbata_grk1a	L115M	0.226
Brotula_barbata_grk1a	A146V	0.093
Brotula_barbata_grk1a	E152D	0.289
Brotula_barbata_grk1a	Y236N	0.543
Brotula_barbata_grk1a	T263S	0.375
Brotula_barbata_grk1a	V270I	0.369
Brotula_barbata_grk1a	M421I	0.310
Brotula_barbata_grk1a	E457D	0.259
Brotula_barbata_grk1a	G480D	0.700
Brotula_barbata_grk1a	I494L	0.383
Brotula_barbata_grk1a	P505T	0.406
Brotula_barbata_grk1a	D540T	0.698
Brotula_barbata_grk1a	S551P	0.777
Brotula_barbata_grk1a	T597C	0.208
Brotula_barbata_grk1b	M53L	0.058
Brotula_barbata_grk1b	A55S	0.105
Brotula_barbata_grk1b	I57T	0.431
Brotula_barbata_grk1b	D62N	0.192
Brotula_barbata_grk1b	S64N	0.348
Brotula_barbata_grk1b	H86L	0.332
Brotula_barbata_grk1b	A89V	0.363
Brotula_barbata_grk1b	K94R	0.146
Brotula_barbata_grk1b	S125F	0.297
Brotula_barbata_grk1b	I135V	0.042
Brotula_barbata_grk1b	Y142F	0.107
Brotula_barbata_grk1b	A167T	0.134
Brotula_barbata_grk1b	V179I	0.063
Brotula_barbata_grk1b	C299S	0.512
Brotula_barbata_grk1b	T407S	0.114
Brotula_barbata_grk1b	T441A	0.249
Brotula_barbata_grk1b	K457R	0.108
Brotula_barbata_grk1b	I462F	0.525
Brotula_barbata_grk1b	L485I	0.106
Brotula_barbata_grk1b	Q488L	0.682
Brotula_barbata_grk1b	E556D	0.300
Brotula_barbata_grk7a	K43R	0.177
Brotula_barbata_grk7a	A52T	0.106
Brotula_barbata_grk7a	D74N	0.535
Brotula_barbata_grk7a	D92E	0.129
Brotula_barbata_grk7a	A103T	0.082
Brotula_barbata_grk7a	I112T	0.425
Brotula_barbata_grk7a	Y115F	0.246
Brotula_barbata_grk7a	E146A	0.189
Brotula_barbata_grk7a	D167E	0.160
Brotula_barbata_grk7a	K279R	0.555
Brotula_barbata_grk7a	V321I	0.278
Brotula_barbata_grk7a	V418T	0.393
Brotula_barbata_grk7a	D446E	0.152
Brotula_barbata_grk7a	M451V	0.299
Brotula_barbata_grk7a	G494D	0.519
Brotula_barbata_grk7a	E513D	0.227
Brotula_barbata_grk7a	E548D	0.153
Brotula_barbata_grk7a	C549N	0.258
Brotula_barbata_grk7a	A550K	0.110
Brotula_barbata_grk7a	G551V	0.195
Brotula_barbata_grk7a	G552L	0.382
Brotula_barbata_grk7a	L553I	0.069
Brotula_barbata_grk7a	K559F	0.406
Brotula_barbata_grk7a	S561T	0.340
Brotula_barbata_grk7a	G562F	0.497
Brotula_barbata_grk7a	T563S	0.209
Brotula_barbata_grk7a	C564D	0.807
Brotula_barbata_grk7a	I565V	0.196
Brotula_barbata_grk7a	L566R	0.759
Brotula_barbata_gucy2f	I4M	0.089
Brotula_barbata_gucy2f	L8V	0.079
Brotula_barbata_gucy2f	G10R	0.280
Brotula_barbata_gucy2f	H18R	0.106
Brotula_barbata_gucy2f	H28A	0.252
Brotula_barbata_gucy2f	L33P	0.465
Brotula_barbata_gucy2f	F35L	0.228
Brotula_barbata_gucy2f	N37I	0.263
Brotula_barbata_gucy2f	F38C	0.322
Brotula_barbata_gucy2f	V42L	0.092
Brotula_barbata_gucy2f	G45E	0.408
Brotula_barbata_gucy2f	G61A	0.829
Brotula_barbata_gucy2f	L63I	0.412
Brotula_barbata_gucy2f	S86N	0.197
Brotula_barbata_gucy2f	D99N	0.287
Brotula_barbata_gucy2f	M100I	0.312
Brotula_barbata_gucy2f	T103I	0.413
Brotula_barbata_gucy2f	I104V	0.116
Brotula_barbata_gucy2f	K113R	0.194
Brotula_barbata_gucy2f	Y121H	0.432
Brotula_barbata_gucy2f	E122K	0.482
Brotula_barbata_gucy2f	M124V	0.278
Brotula_barbata_gucy2f	K145S	0.546
Brotula_barbata_gucy2f	N146S	0.437
Brotula_barbata_gucy2f	G155S	0.676
Brotula_barbata_gucy2f	A171S	0.301
Brotula_barbata_gucy2f	V194A	0.201
Brotula_barbata_gucy2f	S208A	0.128
Brotula_barbata_gucy2f	N212S	0.290
Brotula_barbata_gucy2f	L219I	0.132
Brotula_barbata_gucy2f	G222A	0.408
Brotula_barbata_gucy2f	I229L	0.192
Brotula_barbata_gucy2f	E233D	0.334
Brotula_barbata_gucy2f	R236K	0.216
Brotula_barbata_gucy2f	R239K	0.228
Brotula_barbata_gucy2f	A243S	0.138
Brotula_barbata_gucy2f	A244S	0.170
Brotula_barbata_gucy2f	I250V	0.242
Brotula_barbata_gucy2f	I259V	0.168
Brotula_barbata_gucy2f	E262D	0.447
Brotula_barbata_gucy2f	A265G	0.467
Brotula_barbata_gucy2f	T266V	0.476
Brotula_barbata_gucy2f	Q272K	0.544
Brotula_barbata_gucy2f	M274L	0.199
Brotula_barbata_gucy2f	T288A	0.507
Brotula_barbata_gucy2f	V293L	0.200
Brotula_barbata_gucy2f	T296S	0.183
Brotula_barbata_gucy2f	F301A	0.679
Brotula_barbata_gucy2f	Q304L	0.616
Brotula_barbata_gucy2f	N306D	0.294
Brotula_barbata_gucy2f	P325E	0.325
Brotula_barbata_gucy2f	L326S	0.266
Brotula_barbata_gucy2f	F332L	0.511
Brotula_barbata_gucy2f	M334A	0.291
Brotula_barbata_gucy2f	A344G	0.198
Brotula_barbata_gucy2f	H369N	0.389
Brotula_barbata_gucy2f	S403P	0.702
Brotula_barbata_gucy2f	G404A	0.466
Brotula_barbata_gucy2f	D406V	0.837
Brotula_barbata_gucy2f	N410G	0.749
Brotula_barbata_gucy2f	T435R	0.571
Brotula_barbata_gucy2f	D460E	0.533
Brotula_barbata_gucy2f	N462D	0.396
Brotula_barbata_gucy2f	T466E	0.549
Brotula_barbata_gucy2f	Y473H	0.588
Brotula_barbata_gucy2f	V477A	0.501
Brotula_barbata_gucy2f	L499F	0.439
Brotula_barbata_gucy2f	S546T	0.140
Brotula_barbata_gucy2f	D561E	0.159
Brotula_barbata_gucy2f	M569I	0.136
Brotula_barbata_gucy2f	Q596H	0.269
Brotula_barbata_gucy2f	H638Y	0.422
Brotula_barbata_gucy2f	S640T	0.349
Brotula_barbata_gucy2f	P719Q	0.252
Brotula_barbata_gucy2f	A737G	0.705
Brotula_barbata_gucy2f	N747C	0.279
Brotula_barbata_gucy2f	Y753H	0.511
Brotula_barbata_gucy2f	P780T	0.281
Brotula_barbata_gucy2f	L837I	0.112
Brotula_barbata_gucy2f	M1054L	0.159
Brotula_barbata_gucy2f	S1055T	0.431
Brotula_barbata_gucy2f	K1058Q	0.221
Brotula_barbata_gucy2f	E1103Q	0.179
Brotula_barbata_gucy2f	E1148D	0.235
Brotula_barbata_gucy2f	L1153I	0.131
Brotula_barbata_gucy2f	Q1160H	0.192
Brotula_barbata_opn3	T26S	0.051
Brotula_barbata_opn3	T36I	0.320
Brotula_barbata_opn3	I53L	0.362
Brotula_barbata_opn3	L54C	0.587
Brotula_barbata_opn3	F58Y	0.395
Brotula_barbata_opn3	N85H	0.329
Brotula_barbata_opn3	I92L	0.169
Brotula_barbata_opn3	K93R	0.135
Brotula_barbata_opn3	P141S	0.427
Brotula_barbata_opn3	L194I	0.208
Brotula_barbata_opn3	I233V	0.044
Brotula_barbata_opn3	K234R	0.158
Brotula_barbata_opn3	S251F	0.550
Brotula_barbata_opn3	L255F	0.514
Brotula_barbata_opn3	T278M	0.230
Brotula_barbata_opn3	I321V	0.054
Brotula_barbata_opn3	R348S	0.197
Brotula_barbata_opn3	V376I	0.041
Brotula_barbata_opn3	K384Q	0.145
Brotula_barbata_opn3	N387S	0.045
Brotula_barbata_opn3	A388T	0.049
Brotula_barbata_opn4m3	G4R	0.060
Brotula_barbata_opn4m3	A27E	0.206
Brotula_barbata_opn4m3	S48A	0.126
Brotula_barbata_opn4m3	V49G	0.340
Brotula_barbata_opn4m3	M51T	0.409
Brotula_barbata_opn4m3	A78V	0.217
Brotula_barbata_opn4m3	M84V	0.229
Brotula_barbata_opn4m3	M106V	0.543
Brotula_barbata_opn4m3	L117F	0.670
Brotula_barbata_opn4m3	T286N	0.096
Brotula_barbata_opn4m3	I293M	0.097
Brotula_barbata_opn4m3	D335N	0.514
Brotula_barbata_opn4m3	M336T	0.184
Brotula_barbata_opn4m3	T338S	0.409
Brotula_barbata_opn4m3	S372A	0.078
Brotula_barbata_opn4m3	M383L	0.141
Brotula_barbata_opn4m3	C386G	0.427
Brotula_barbata_opn4m3	A421T	0.060
Brotula_barbata_opn4m3	P434L	0.106
Brotula_barbata_opn4m3	D441E	0.080
Brotula_barbata_opn4m3	M442K	0.186
Brotula_barbata_opn4m3	T448M	0.047
Brotula_barbata_opn4m3	T451I	0.074
Brotula_barbata_opn4m3	Q460P	0.239
Brotula_barbata_opn4m3	A466V	0.037
Brotula_barbata_opn4m3	A469G	0.078
Brotula_barbata_opn4m3	T480R	0.155
Brotula_barbata_opn4m3	L483W	0.188
Brotula_barbata_opn4m3	E484K	0.094
Brotula_barbata_opn4m3	R485K	0.050
Brotula_barbata_opn4m3	T486N	0.165
Brotula_barbata_opn4m3	R501L	0.065
Brotula_barbata_opn4m3	T506I	0.067
Brotula_barbata_opn4m3	A516L	0.065
Brotula_barbata_opn4m3	S532G	0.054
Brotula_barbata_opn4m3	S537L	0.063
Brotula_barbata_opn4m3	T540K	0.098
Brotula_barbata_opn4m3	I547S	0.586
Brotula_barbata_opn4m3	V549I	0.034
Brotula_barbata_opn4m3	M558T	0.052
Brotula_barbata_opn4m3	N559H	0.042
Brotula_barbata_opn4m3	S563G	0.031
Brotula_barbata_opn4m3	H565Q	0.070
Brotula_barbata_opn4x2	E12D	0.138
Brotula_barbata_opn4x2	Q17P	0.662
Brotula_barbata_opn4x2	S23T	0.143
Brotula_barbata_opn4x2	F40L	0.264
Brotula_barbata_opn4x2	L44M	0.234
Brotula_barbata_opn4x2	T48M	0.276
Brotula_barbata_opn4x2	S59C	0.334
Brotula_barbata_opn4x2	M72V	0.307
Brotula_barbata_opn4x2	V99I	0.194
Brotula_barbata_opn4x2	A140T	0.351
Brotula_barbata_opn4x2	H142Y	0.183
Brotula_barbata_opn4x2	M151T	0.395
Brotula_barbata_opn4x2	S228G	0.221
Brotula_barbata_opn4x2	K255R	0.176
Brotula_barbata_opn4x2	E332Q	0.192
Brotula_barbata_opn4x2	R338G	0.118
Brotula_barbata_opn4x2	S341T	0.088
Brotula_barbata_opn4x2	T343S	0.053
Brotula_barbata_opn4x2	A344T	0.047
Brotula_barbata_opn4x2	F358I	0.097
Brotula_barbata_opn4x2	T374N	0.082
Brotula_barbata_opn4x1	M16V	0.249
Brotula_barbata_opn4x1	V31A	0.354
Brotula_barbata_opn4x1	V41L	0.277
Brotula_barbata_opn4x1	Y55F	0.523
Brotula_barbata_opn4x1	I83T	0.529
Brotula_barbata_opn4x1	I132V	0.299
Brotula_barbata_opn4x1	I141T	0.308
Brotula_barbata_opn4x1	F150L	0.292
Brotula_barbata_opn4x1	L218W	0.654
Brotula_barbata_opn4x1	V238L	0.270
Brotula_barbata_opn4x1	N297S	0.272
Brotula_barbata_opn5	A167V	0.792
Brotula_barbata_opn5	I227V	0.092
Brotula_barbata_opn5	C261G	0.357
Brotula_barbata_opn5	K267R	0.359
Brotula_barbata_opn5	V272M	0.518
Brotula_barbata_opn5	S305A	0.196
Brotula_barbata_opn5	V327I	0.107
Brotula_barbata_opn5	D329N	0.238
Brotula_barbata_opn5	A335T	0.456
Brotula_barbata_opn5	S337A	0.114
Brotula_barbata_opn5	L340P	0.760
Brotula_barbata_opn5	K341N	0.368
Brotula_barbata_opn5	L343W	0.652
Brotula_barbata_opn5	R347K	0.141
Brotula_barbata_opn5	H348Y	0.183
Brotula_barbata_opn5	R350T	0.200
Brotula_barbata_opn6a	M3I	0.160
Brotula_barbata_opn6a	L4T	0.247
Brotula_barbata_opn6a	K5L	0.283
Brotula_barbata_opn6a	N6K	0.209
Brotula_barbata_opn6a	P11H	0.304
Brotula_barbata_opn6a	D31E	0.057
Brotula_barbata_opn6a	I61M	0.300
Brotula_barbata_opn6a	S69A	0.086
Brotula_barbata_opn6a	N150H	0.396
Brotula_barbata_opn6a	T156I	0.627
Brotula_barbata_opn6a	F172C	0.539
Brotula_barbata_opn6a	S244T	0.113
Brotula_barbata_opn6a	D251E	0.063
Brotula_barbata_opn6a	K255T	0.507
Brotula_barbata_opn6a	T335M	0.093
Brotula_barbata_opn6a	N338S	0.054
Brotula_barbata_opn6a	A341L	0.128
Brotula_barbata_opn6a	A366I	0.067
Brotula_barbata_opn6a	A368V	0.038
Brotula_barbata_opn6a	A382T	0.040
Brotula_barbata_opn6a	A395V	0.049
Brotula_barbata_opn6a	L398G	0.094
Brotula_barbata_opn6a	P401A	0.084
Brotula_barbata_opn6a	P422T	0.043
Brotula_barbata_opn6a	V426D	0.131
Brotula_barbata_opn6a	V431G	0.118
Brotula_barbata_opn7d	A13T	0.166
Brotula_barbata_opn7d	D15E	0.099
Brotula_barbata_opn7d	I27V	0.115
Brotula_barbata_opn7d	C73G	0.085
Brotula_barbata_opn7d	I74L	0.103
Brotula_barbata_opn7d	I78T	0.126
Brotula_barbata_opn7d	I82T	0.255
Brotula_barbata_opn7d	I106V	0.150
Brotula_barbata_opn7d	L118M	0.257
Brotula_barbata_opn7d	I134T	0.592
Brotula_barbata_opn7d	P167I	0.862
Brotula_barbata_opn7d	H169R	0.392
Brotula_barbata_opn7d	F173I	0.787
Brotula_barbata_opn7d	S175T	0.186
Brotula_barbata_opn7d	S204T	0.208
Brotula_barbata_opn7d	P219A	0.209
Brotula_barbata_opn7d	H221R	0.178
Brotula_barbata_opn7d	L246V	0.252
Brotula_barbata_opn7d	F250L	0.265
Brotula_barbata_opn7d	T273S	0.090
Brotula_barbata_opn7d	I280L	0.405
Brotula_barbata_opn7d	Q312K	0.579
Brotula_barbata_opn7d	S352C	0.186
Brotula_barbata_opn7d	R355Q	0.118
Brotula_barbata_opn7d	Q356R	0.155
Brotula_barbata_opn7d	R360S	0.107
Brotula_barbata_opn7d	G361V	0.104
Brotula_barbata_opn7d	E369Q	0.047
Brotula_barbata_opn7d	Q372E	0.043
Brotula_barbata_opn7d	S375V	0.059
Brotula_barbata_opn7d	Q376E	0.053
Brotula_barbata_opn7d	K387R	0.054
Brotula_barbata_opn7d	T393K	0.114
Brotula_barbata_opn7d	E415D	0.084
Brotula_barbata_opn7d	D423E	0.058
Brotula_barbata_opn7d	A425V	0.070
Brotula_barbata_opn7d	T429M	0.048
Brotula_barbata_opn7d	A494G	0.062
Brotula_barbata_opn7d	P496A	0.115
Brotula_barbata_opn7d	D499A	0.163
Brotula_barbata_opn7b	D30N	0.208
Brotula_barbata_opn7b	V185I	0.171
Brotula_barbata_opn7b	V194I	0.139
Brotula_barbata_opn7b	E221A	0.336
Brotula_barbata_opn7b	N222S	0.122
Brotula_barbata_opn7b	V239F	0.623
Brotula_barbata_opn7b	N309D	0.194
Brotula_barbata_opn7b	D312E	0.228
Brotula_barbata_opn7b	P315L	0.820
Brotula_barbata_opn7b	V351M	0.186
Brotula_barbata_opn7b	R356K	0.094
Brotula_barbata_opn7b	S377T	0.047
Brotula_barbata_opn7b	R386P	0.163
Brotula_barbata_opn7b	L399V	0.034
Brotula_barbata_opn7b	S421A	0.056
Brotula_barbata_opn7b	R424S	0.098
Brotula_barbata_opn7b	C427Y	0.242
Brotula_barbata_opn7b	E429G	0.113
Brotula_barbata_opn7b	L478F	0.184
Brotula_barbata_opn7b	E495D	0.124
Brotula_barbata_opn7a	K18D	0.416
Brotula_barbata_opn7a	H24L	0.643
Brotula_barbata_opn7a	T82A	0.472
Brotula_barbata_opn7a	V86I	0.161
Brotula_barbata_opn7a	L93F	0.607
Brotula_barbata_opn7a	F124I	0.610
Brotula_barbata_opn7a	Y125H	0.424
Brotula_barbata_opn7a	T133A	0.330
Brotula_barbata_opn7a	S136T	0.444
Brotula_barbata_opn7a	M158L	0.216
Brotula_barbata_opn7a	N171K	0.560
Brotula_barbata_opn7a	N174T	0.255
Brotula_barbata_opn7a	F176Y	0.338
Brotula_barbata_opn7a	H177C	0.731
Brotula_barbata_opn7a	L180V	0.446
Brotula_barbata_opn7a	L181S	0.644
Brotula_barbata_opn7a	A183G	0.486
Brotula_barbata_opn7a	C184G	0.418
Brotula_barbata_opn7a	A185V	0.301
Brotula_barbata_opn7a	S195A	0.183
Brotula_barbata_opn7a	Q221E	0.320
Brotula_barbata_opn7a	H222R	0.309
Brotula_barbata_opn7a	F235L	0.701
Brotula_barbata_opn7a	V243L	0.406
Brotula_barbata_opn7a	I244M	0.548
Brotula_barbata_opn7a	T254R	0.766
Brotula_barbata_opn7a	R259S	0.357
Brotula_barbata_opn7a	K260R	0.121
Brotula_barbata_opn7a	I279V	0.078
Brotula_barbata_opn7a	L283V	0.457
Brotula_barbata_opn8b	V76L	0.148
Brotula_barbata_opn8b	I83T	0.515
Brotula_barbata_opn8b	F86C	0.331
Brotula_barbata_opn8b	R88K	0.107
Brotula_barbata_opn8b	S123N	0.233
Brotula_barbata_opn8b	V134A	0.335
Brotula_barbata_opn8b	A139V	0.571
Brotula_barbata_opn8b	M149A	0.726
Brotula_barbata_opn8b	K171S	0.314
Brotula_barbata_opn8b	S173Y	0.167
Brotula_barbata_opn8b	V174L	0.102
Brotula_barbata_opn8b	S175P	0.612
Brotula_barbata_opn8b	K177D	0.425
Brotula_barbata_opn8b	K178Y	0.486
Brotula_barbata_opn8b	V179L	0.317
Brotula_barbata_opn8b	K180H	0.477
Brotula_barbata_opn8b	V181C	0.330
Brotula_barbata_opn8b	C183P	0.781
Brotula_barbata_opn8c	P11Y	0.328
Brotula_barbata_opn8c	S14F	0.222
Brotula_barbata_opn8c	G20E	0.144
Brotula_barbata_opn8c	V24L	0.072
Brotula_barbata_opn8c	A26V	0.162
Brotula_barbata_opn8c	T28A	0.099
Brotula_barbata_opn8c	I68V	0.238
Brotula_barbata_opn8c	S74A	0.317
Brotula_barbata_opn8c	V83L	0.366
Brotula_barbata_opn8c	L97M	0.162
Brotula_barbata_opn8c	V104I	0.224
Brotula_barbata_opn8c	E129K	0.634
Brotula_barbata_opn8c	V131I	0.103
Brotula_barbata_opn8c	I142T	0.451
Brotula_barbata_opn8c	C164Y	0.613
Brotula_barbata_opn8c	W173R	0.517
Brotula_barbata_opn8c	R180Q	0.231
Brotula_barbata_opn8c	I231L	0.423
Brotula_barbata_opn8c	C236F	0.382
Brotula_barbata_opn8c	V240L	0.211
Brotula_barbata_opn8c	V242L	0.100
Brotula_barbata_opn8c	L244V	0.158
Brotula_barbata_opn8c	N272K	0.151
Brotula_barbata_opn8c	A276T	0.221
Brotula_barbata_opn8c	M282V	0.163
Brotula_barbata_opn8c	A300V	0.286
Brotula_barbata_opn8c	Q313E	0.471
Brotula_barbata_opn8c	L329I	0.242
Brotula_barbata_opn8c	T348A	0.347
Brotula_barbata_opn8c	E352D	0.310
Brotula_barbata_opn8c	L356M	0.131
Brotula_barbata_opn8c	L360F	0.504
Brotula_barbata_opn8c	C363Y	0.463
Brotula_barbata_opn8c	S368T	0.086
Brotula_barbata_opn8c	H374R	0.071
Brotula_barbata_opn8c	S377T	0.061
Brotula_barbata_opn8c	A381I	0.070
Brotula_barbata_opn8c	H383Y	0.049
Brotula_barbata_opn8c	Q390H	0.088
Brotula_barbata_opn8c	G393A	0.104
Brotula_barbata_opn8c	G395K	0.092
Brotula_barbata_opn8c	K398F	0.190
Brotula_barbata_opn8c	S399G	0.067
Brotula_barbata_opn8c	L402M	0.059
Brotula_barbata_opn8c	S403A	0.097
Brotula_barbata_opn8c	K404R	0.055
Brotula_barbata_opn8c	T407G	0.114
Brotula_barbata_opn8c	H408K	0.096
Brotula_barbata_opn8c	S409N	0.058
Brotula_barbata_opn8c	R410K	0.065
Brotula_barbata_opn8c	K412R	0.056
Brotula_barbata_opn8c	S415G	0.089
Brotula_barbata_opn8c	N417K	0.123
Brotula_barbata_opn8c	K421R	0.066
Brotula_barbata_opn8c	V425I	0.052
Brotula_barbata_opn8c	F428V	0.139
Brotula_barbata_opn8c	I429Y	0.083
Brotula_barbata_opn8c	P430S	0.065
Brotula_barbata_opn8c	A431C	0.095
Brotula_barbata_opn8c	R432W	0.068
Brotula_barbata_opn8c	E433G	0.107
Brotula_barbata_opn8c	T440P	0.220
Brotula_barbata_opn8c	D444Y	0.118
Brotula_barbata_opn8c	S445N	0.079
Brotula_barbata_opn8c	N446K	0.046
Brotula_barbata_opn8c	R447P	0.115
Brotula_barbata_opn8c	A448V	0.068
Brotula_barbata_opn8c	F451S	0.098
Brotula_barbata_opn8c	G454R	0.165
Brotula_barbata_parapinopsin-1	A9G	0.126
Brotula_barbata_parapinopsin-1	S11H	0.122
Brotula_barbata_parapinopsin-1	A12G	0.112
Brotula_barbata_parapinopsin-1	S15L	0.129
Brotula_barbata_parapinopsin-1	I16T	0.118
Brotula_barbata_parapinopsin-1	S18F	0.153
Brotula_barbata_parapinopsin-1	V22I	0.050
Brotula_barbata_parapinopsin-1	N23D	0.238
Brotula_barbata_parapinopsin-1	T24P	0.427
Brotula_barbata_parapinopsin-1	R29Q	0.189
Brotula_barbata_parapinopsin-1	V76I	0.302
Brotula_barbata_parapinopsin-1	T90S	0.246
Brotula_barbata_parapinopsin-1	S93T	0.114
Brotula_barbata_parapinopsin-1	L108I	0.237
Brotula_barbata_parapinopsin-1	S120G	0.112
Brotula_barbata_parapinopsin-1	V126I	0.200
Brotula_barbata_parapinopsin-1	I133V	0.170
Brotula_barbata_parapinopsin-1	H188S	0.781
Brotula_barbata_parapinopsin-1	V214L	0.396
Brotula_barbata_parapinopsin-1	V215I	0.275
Brotula_barbata_parapinopsin-1	Q226R	0.265
Brotula_barbata_parapinopsin-1	A235T	0.076
Brotula_barbata_parapinopsin-1	N239H	0.131
Brotula_barbata_parapinopsin-1	A264T	0.295
Brotula_barbata_parapinopsin-1	I270M	0.349
Brotula_barbata_parapinopsin-1	I271V	0.094
Brotula_barbata_parapinopsin-1	I282V	0.076
Brotula_barbata_parapinopsin-1	A283M	0.404
Brotula_barbata_parapinopsin-1	G310Q	0.809
Brotula_barbata_parapinopsin-1	W320C	0.531
Brotula_barbata_parapinopsin-1	P327A	0.073
Brotula_barbata_parapinopsin-1	E336A	0.088
Brotula_barbata_parapinopsin-1	T339N	0.093
Brotula_barbata_parapinopsin-1	N345D	0.041
Brotula_barbata_parapinopsin-1	S347N	0.041
Brotula_barbata_parapinopsin-1	R353K	0.024
Brotula_barbata_parapinopsin-1	S355N	0.035
Brotula_barbata_parietopsin	T13V	0.475
Brotula_barbata_parietopsin	S16T	0.152
Brotula_barbata_parietopsin	A17P	0.504
Brotula_barbata_parietopsin	L22E	0.555
Brotula_barbata_parietopsin	Q23M	0.238
Brotula_barbata_parietopsin	T24A	0.069
Brotula_barbata_parietopsin	V51I	0.061
Brotula_barbata_parietopsin	S53T	0.318
Brotula_barbata_parietopsin	H72R	0.322
Brotula_barbata_parietopsin	N75T	0.578
Brotula_barbata_parietopsin	H109N	0.457
Brotula_barbata_parietopsin	T110S	0.245
Brotula_barbata_parietopsin	L150M	0.276
Brotula_barbata_parietopsin	M152L	0.206
Brotula_barbata_parietopsin	R153Q	0.318
Brotula_barbata_parietopsin	V157T	0.454
Brotula_barbata_parietopsin	F161C	0.872
Brotula_barbata_parietopsin	F165Y	0.636
Brotula_barbata_parietopsin	F168I	0.525
Brotula_barbata_parietopsin	T172A	0.301
Brotula_barbata_parietopsin	Q186H	0.534
Brotula_barbata_parietopsin	S202T	0.750
Brotula_barbata_parietopsin	V209L	0.448
Brotula_barbata_parietopsin	I214L	0.362
Brotula_barbata_parietopsin	T217V	0.284
Brotula_barbata_parietopsin	L226V	0.185
Brotula_barbata_parietopsin	Q243N	0.103
Brotula_barbata_parietopsin	K247A	0.221
Brotula_barbata_parietopsin	L257Q	0.747
Brotula_barbata_parietopsin	L268F	0.391
Brotula_barbata_parietopsin	V272A	0.235
Brotula_barbata_parietopsin	V275L	0.312
Brotula_barbata_parietopsin	V279L	0.167
Brotula_barbata_parietopsin	S311A	0.550
Brotula_barbata_parietopsin	S334A	0.073
Brotula_barbata_parietopsin	S335A	0.063
Brotula_barbata_parietopsin	K339N	0.121
Brotula_barbata_parietopsin	H341N	0.048
Brotula_barbata_parietopsin	K348N	0.061
Brotula_barbata_parietopsin	T349K	0.051
Brotula_barbata_parietopsin	P350L	0.095
Brotula_barbata_parietopsin	V358M	0.038
Brotula_barbata_parietopsin	Q359R	0.038
Brotula_barbata_parietopsin	R361K	0.038
Brotula_barbata_pde6a	Q11K	0.095
Brotula_barbata_pde6a	E18D	0.107
Brotula_barbata_pde6a	V26I	0.058
Brotula_barbata_pde6a	T43A	0.109
Brotula_barbata_pde6a	I47T	0.203
Brotula_barbata_pde6a	E52N	0.398
Brotula_barbata_pde6a	T54S	0.068
Brotula_barbata_pde6a	I61V	0.057
Brotula_barbata_pde6a	E124D	0.233
Brotula_barbata_pde6a	P128Q	0.346
Brotula_barbata_pde6a	D130E	0.324
Brotula_barbata_pde6a	M151L	0.201
Brotula_barbata_pde6a	V152L	0.269
Brotula_barbata_pde6a	D156N	0.417
Brotula_barbata_pde6a	T158A	0.178
Brotula_barbata_pde6b	G2S	0.216
Brotula_barbata_pde6b	K21S	0.239
Brotula_barbata_pde6b	K26N	0.248
Brotula_barbata_pde6b	A30G	0.072
Brotula_barbata_pde6b	F48Y	0.143
Brotula_barbata_pde6b	E50D	0.172
Brotula_barbata_pde6b	I84V	0.104
Brotula_barbata_pde6b	G105A	0.242
Brotula_barbata_pde6b	N113D	0.237
Brotula_barbata_pde6b	S149L	0.386
Brotula_barbata_pde6b	S163P	0.358
Brotula_barbata_pde6b	A204P	0.519
Brotula_barbata_pde6b	E205D	0.343
Brotula_barbata_pde6b	L211S	0.404
Brotula_barbata_pde6b	Q238M	0.389
Brotula_barbata_pde6b	P299A	0.217
Brotula_barbata_pde6b	F354Y	0.485
Brotula_barbata_pde6b	A361T	0.680
Brotula_barbata_pde6b	E484D	0.266
Brotula_barbata_pde6b	K499P	0.609
Brotula_barbata_pde6b	F501L	0.445
Brotula_barbata_pde6b	F511L	0.551
Brotula_barbata_pde6b	S644T	0.242
Brotula_barbata_pde6b	V656A	0.393
Brotula_barbata_pde6b	S738L	0.312
Brotula_barbata_pde6b	I826M	0.110
Brotula_barbata_pde6b	E829Q	0.185
Brotula_barbata_pde6b	K830N	0.277
Brotula_barbata_pde6b	A831P	0.225
Brotula_barbata_pde6b	E834V	0.244
Brotula_barbata_pde6b	A839D	0.210
Brotula_barbata_pde6b	A840G	0.102
Brotula_barbata_pde6b	A842P	0.227
Brotula_barbata_pde6b	A846P	0.206
Brotula_barbata_pde6c	T34A	0.110
Brotula_barbata_pde6c	V53I	0.055
Brotula_barbata_pde6c	Q60E	0.168
Brotula_barbata_pde6c	T72S	0.093
Brotula_barbata_pde6c	A78V	0.208
Brotula_barbata_pde6c	I99T	0.622
Brotula_barbata_pde6c	A110S	0.250
Brotula_barbata_pde6c	N153F	0.604
Brotula_barbata_pde6c	S155A	0.145
Brotula_barbata_pde6c	N177C	0.722
Brotula_barbata_pde6c	L179I	0.551
Brotula_barbata_pde6c	D202G	0.324
Brotula_barbata_pde6c	S207G	0.184
Brotula_barbata_pde6c	L213N	0.630
Brotula_barbata_pde6c	L271I	0.284
Brotula_barbata_pde6c	E286D	0.370
Brotula_barbata_pde6c	P294A	0.364
Brotula_barbata_pde6c	I314V	0.114
Brotula_barbata_pde6c	K383T	0.529
Brotula_barbata_pde6c	R448N	0.621
Brotula_barbata_pde6c	K461T	0.432
Brotula_barbata_pde6c	A465S	0.114
Brotula_barbata_pde6c	E466D	0.475
Brotula_barbata_pde6c	E475A	0.416
Brotula_barbata_pde6c	D504E	0.317
Brotula_barbata_pde6c	K625R	0.177
Brotula_barbata_pde6c	D691E	0.222
Brotula_barbata_pde6c	E694V	0.529
Brotula_barbata_pde6c	A697P	0.223
Brotula_barbata_pde6c	E699D	0.194
Brotula_barbata_pde6c	I703V	0.063
Brotula_barbata_pde6c	P710A	0.375
Brotula_barbata_pde6c	D761E	0.401
Brotula_barbata_pde6c	D774E	0.556
Brotula_barbata_pde6c	A796G	0.372
Brotula_barbata_pde6c	R797K	0.167
Brotula_barbata_pde6c	K836R	0.116
Brotula_barbata_pde6c	D862T	0.279
Brotula_barbata_pde6c	G864N	0.326
Brotula_barbata_pde6c	K865N	0.418
Brotula_barbata_pde6c	S866E	0.584
Brotula_barbata_pde6c	K867T	0.500
Brotula_barbata_pde6c	T868N	0.524
Brotula_barbata_pde6gb	E20D	0.101
Brotula_barbata_pde6gb	L21M	0.048
Brotula_barbata_pde6ga	N18I	0.173
Brotula_barbata_pde6ga	S19D	0.056
Brotula_barbata_pde6ga	A20N	0.051
Brotula_barbata_pde6ga	P21S	0.077
Brotula_barbata_pde6ga	P22F	0.176
Brotula_barbata_pde6ga	A23S	0.041
Brotula_barbata_pde6ga	G24P	0.062
Brotula_barbata_pde6ga	A26T	0.032
Brotula_barbata_pde6ga	L27K	0.147
Brotula_barbata_pde6ga	G28E	0.058
Brotula_barbata_pde6ga	P29M	0.066
Brotula_barbata_pde6ga	G32D	0.059
Brotula_barbata_pde6ga	S33A	0.032
Brotula_barbata_pde6ga	T34A	0.031
Brotula_barbata_pde6ga	A35V	0.038
Brotula_barbata_pde6ga	G36A	0.092
Brotula_barbata_pde6ga	P37T	0.122
Brotula_barbata_pde6ga	T38P	0.091
Brotula_barbata_pde6ga	T39A	0.048
Brotula_barbata_pde6ga	P40D	0.133
Brotula_barbata_pde6ga	G43A	0.108
Brotula_barbata_pde6ga	Q51A	0.111
Brotula_barbata_pde6ga	I104V	0.078
Brotula_barbata_pde6ha	P16A	0.069
Brotula_barbata_pde6ha	K39R	0.021
Brotula_barbata_pde6ha	T50A	0.067
Brotula_barbata_rcv1a	A77S	0.165
Brotula_barbata_rcv1a	N120C	0.670
Brotula_barbata_rcv1a	D144G	0.701
Brotula_barbata_rcv2b	G7S	0.097
Brotula_barbata_rcv2b	V9M	0.133
Brotula_barbata_rcv2b	K46R	0.157
Brotula_barbata_rcv2b	E48D	0.284
Brotula_barbata_rcv2b	S121A	0.317
Brotula_barbata_rcv2b	V123L	0.805
Brotula_barbata_rcv2b	E140S	0.489
Brotula_barbata_rcv2b	D154N	0.327
Brotula_barbata_rcv2b	G163K	0.630
Brotula_barbata_rcv2b	I168V	0.175
Brotula_barbata_rcv2b	E190Q	0.333
Brotula_barbata_rcv2b	L192V	0.217
Brotula_barbata_rcv2a	K163R	0.429
Brotula_barbata_rgr2	L24F	0.534
Brotula_barbata_rgr2	I38V	0.210
Brotula_barbata_rgr2	S42A	0.144
Brotula_barbata_rgr2	K47R	0.286
Brotula_barbata_rgr2	N59S	0.679
Brotula_barbata_rgr2	L62V	0.164
Brotula_barbata_rgr2	S66G	0.132
Brotula_barbata_rgr2	I100T	0.357
Brotula_barbata_rgr2	Q119N	0.621
Brotula_barbata_rgr2	I132V	0.147
Brotula_barbata_rgr2	S136I	0.403
Brotula_barbata_rgr2	R164G	0.490
Brotula_barbata_rgr2	M192T	0.257
Brotula_barbata_rgr2	A195S	0.242
Brotula_barbata_rgr2	V247M	0.211
Brotula_barbata_rgr2	V255M	0.369
Brotula_barbata_rgr2	H284Y	0.606
Brotula_barbata_rgr2	Q289H	0.281
Brotula_barbata_rgr1	I65M	0.169
Brotula_barbata_rgr1	A71S	0.355
Brotula_barbata_rgr1	A75G	0.400
Brotula_barbata_rgr1	H107Q	0.585
Brotula_barbata_rgr1	T142C	0.538
Brotula_barbata_rgr1	L188F	0.350
Brotula_barbata_rgr1	L195M	0.469
Brotula_barbata_rgr1	P219T	0.225
Brotula_barbata_rgr1	L236V	0.202
Brotula_barbata_rgr1	V268A	0.294
Brotula_barbata_rh1	T17S	0.399
Brotula_barbata_rh1	E25D	0.407
Brotula_barbata_rh1	I63L	0.342
Brotula_barbata_rh1	V159T	0.602
Brotula_barbata_rh1	I162L	0.380
Brotula_barbata_rh1	L165S	0.627
Brotula_barbata_rh1	I209V	0.153
Brotula_barbata_rh1	V263I	0.190
Brotula_barbata_rh1	E282D	0.428
Brotula_barbata_rh1	H315N	0.574
Brotula_barbata_rh1	F328L	0.395
Brotula_barbata_rh1	T337A	0.117
Brotula_barbata_rh1	S346A	0.092
Brotula_barbata_rh2	I105T	0.506
Brotula_barbata_rh2	M108I	0.486
Brotula_barbata_rh2	A164V	0.523
Brotula_barbata_rh2	L206M	0.235
Brotula_barbata_rh2	F229G	0.689
Brotula_barbata_rh2	I267F	0.817
Brotula_barbata_rh2	F283Y	0.541
Brotula_barbata_rh2	T296S	0.180
Brotula_barbata_rh2	M321L	0.609
Brotula_barbata_rh2-2	M45F	0.353
Brotula_barbata_rh2-2	I217M	0.631
Brotula_barbata_rh2-2	V221I	0.225
Brotula_barbata_rh2-2	A294S	0.184
Brotula_barbata_rh2-2	S331G	0.500
Brotula_barbata_rpe65b	L88M	0.555
Brotula_barbata_rpe65b	Y108F	0.255
Brotula_barbata_rpe65b	Y179F	0.236
Brotula_barbata_rpe65b	K192E	0.460
Brotula_barbata_rpe65b	K242T	0.550
Brotula_barbata_rpe65b	V254I	0.090
Brotula_barbata_rpe65b	L264F	0.308
Brotula_barbata_rpe65b	N277D	0.495
Brotula_barbata_rpe65b	I299L	0.247
Brotula_barbata_rpe65b	D306K	0.717
Brotula_barbata_rpe65b	T313S	0.138
Brotula_barbata_rpe65b	M329L	0.116
Brotula_barbata_rpe65b	Q351D	0.261
Brotula_barbata_rpe65b	E365D	0.415
Brotula_barbata_rpe65b	Y368F	0.347
Brotula_barbata_rpe65b	K377R	0.251
Brotula_barbata_rpe65b	Q378E	0.532
Brotula_barbata_rpe65b	K385R	0.318
Brotula_barbata_rpe65b	I404L	0.258
Brotula_barbata_rpe65b	G441E	0.436
Brotula_barbata_rpe65a	A51S	0.103
Brotula_barbata_rpe65a	F108Y	0.262
Brotula_barbata_rpe65a	K242T	0.604
Brotula_barbata_rpe65a	I299V	0.146
Brotula_barbata_rpe65a	S313A	0.121
Brotula_barbata_rpe65a	I329L	0.177
Brotula_barbata_rpe65a	I354V	0.238
Brotula_barbata_rpe65a	N452H	0.535
Brotula_barbata_rpe65a	V478I	0.279
Brotula_barbata_rrh	G7I	0.334
Brotula_barbata_rrh	D9E	0.183
Brotula_barbata_rrh	S10P	0.571
Brotula_barbata_rrh	I14V	0.056
Brotula_barbata_rrh	A19D	0.174
Brotula_barbata_rrh	A37G	0.595
Brotula_barbata_rrh	I45V	0.114
Brotula_barbata_rrh	F60Y	0.303
Brotula_barbata_rrh	E62D	0.225
Brotula_barbata_rrh	T133A	0.682
Brotula_barbata_rrh	R146Q	0.487
Brotula_barbata_rrh	N149K	0.431
Brotula_barbata_rrh	I167V	0.147
Brotula_barbata_rrh	V221A	0.153
Brotula_barbata_rrh	R224Q	0.361
Brotula_barbata_rrh	I235V	0.042
Brotula_barbata_rrh	I254V	0.272
Brotula_barbata_rrh	M265V	0.193
Brotula_barbata_rrh	P281A	0.265
Brotula_barbata_rrh	I303V	0.385
Brotula_barbata_rrh	T320S	0.155
Brotula_barbata_sagb	S21M	0.240
Brotula_barbata_sagb	I47L	0.510
Brotula_barbata_sagb	Y94F	0.264
Brotula_barbata_sagb	K102Q	0.148
Brotula_barbata_sagb	K107R	0.122
Brotula_barbata_sagb	A143S	0.090
Brotula_barbata_sagb	S152N	0.116
Brotula_barbata_saga	S10N	0.131
Brotula_barbata_saga	I16M	0.132
Brotula_barbata_saga	G23C	0.543
Brotula_barbata_saga	V35G	0.401
Brotula_barbata_saga	S37C	0.243
Brotula_barbata_saga	D39E	0.191
Brotula_barbata_saga	I47V	0.121
Brotula_barbata_saga	I80V	0.137
Brotula_barbata_saga	S89A	0.180
Brotula_barbata_saga	T108S	0.183
Brotula_barbata_saga	F134L	0.260
Brotula_barbata_saga	L147M	0.281
Brotula_barbata_saga	N152S	0.097
Brotula_barbata_saga	H158K	0.400
Brotula_barbata_saga	V177I	0.050
Brotula_barbata_saga	V262I	0.262
Brotula_barbata_saga	L263Y	0.882
Brotula_barbata_saga	Y264F	0.157
Brotula_barbata_saga	N266H	0.267
Brotula_barbata_saga	D267I	0.643
Brotula_barbata_saga	S268Q	0.206
Brotula_barbata_saga	Y269F	0.227
Brotula_barbata_saga	V270I	0.092
Brotula_barbata_saga	K271V	0.466
Brotula_barbata_saga	S272C	0.252
Brotula_barbata_saga	A274S	0.322
Brotula_barbata_saga	L294I	0.278
Brotula_barbata_saga	T318N	0.342
Brotula_barbata_saga	A321C	0.665
Brotula_barbata_saga	S322P	0.825
Brotula_barbata_saga	S323R	0.657
Brotula_barbata_sws2	P8L	0.163
Brotula_barbata_sws2	E17D	0.429
Brotula_barbata_sws2	F36Y	0.283
Brotula_barbata_sws2	I72V	0.222
Brotula_barbata_sws2	F105L	0.396
Brotula_barbata_sws2	V109I	0.198
Brotula_barbata_sws2	R114K	0.370
Brotula_barbata_sws2	V143M	0.680
Brotula_barbata_sws2	V144I	0.158
Brotula_barbata_sws2	T160A	0.243
Brotula_barbata_sws2	N164K	0.537
Brotula_barbata_sws2	A168F	0.877
Brotula_barbata_sws2	A171M	0.772
Brotula_barbata_sws2	L172M	0.343
Brotula_barbata_sws2	A179C	0.719
Brotula_barbata_sws2	Y212F	0.302
Brotula_barbata_sws2	S231C	0.242
Brotula_barbata_sws2	F242I	0.389
Brotula_barbata_sws2	M273V	0.444
Brotula_barbata_sws2	W279Y	0.852
Brotula_barbata_sws2	V289I	0.133
Brotula_barbata_sws2	K333Q	0.443
Brotula_barbata_sws2	M337I	0.631
Brotula_barbata_tmt1b	Q9L	0.181
Brotula_barbata_tmt1b	A10S	0.082
Brotula_barbata_tmt1b	G47Q	0.183
Brotula_barbata_tmt1b	P55S	0.130
Brotula_barbata_tmt1b	F78V	0.683
Brotula_barbata_tmt1b	V83T	0.356
Brotula_barbata_tmt1b	K90T	0.365
Brotula_barbata_tmt1b	V98A	0.332
Brotula_barbata_tmt1b	M110L	0.097
Brotula_barbata_tmt1b	D160E	0.072
Brotula_barbata_tmt1b	H173P	0.442
Brotula_barbata_tmt1b	T186S	0.472
Brotula_barbata_tmt1b	A219V	0.320
Brotula_barbata_tmt1b	Q223E	0.321
Brotula_barbata_tmt1b	V240I	0.083
Brotula_barbata_tmt1b	S248C	0.438
Brotula_barbata_tmt1b	T279S	0.635
Brotula_barbata_tmt1b	V292I	0.178
Brotula_barbata_tmt1b	L330I	0.493
Brotula_barbata_tmt1b	N341K	0.515
Brotula_barbata_tmt1b	D346H	0.360
Brotula_barbata_tmt1b	H347Q	0.168
Brotula_barbata_tmt1b	W348G	0.340
Brotula_barbata_tmt1b	S349I	0.168
Brotula_barbata_tmt1b	M357L	0.061
Brotula_barbata_tmt1b	K361R	0.131
Brotula_barbata_tmt1b	V371A	0.157
Brotula_barbata_tmt1b	A377S	0.098
Brotula_barbata_tmt1b	L382P	0.251
Brotula_barbata_tmt1b	A383V	0.065
Brotula_barbata_tmt1b	S388A	0.030
Brotula_barbata_tmt1b	T400I	0.063
Brotula_barbata_tmt1b	T403K	0.067
Brotula_barbata_tmt1b	H405V	0.061
Brotula_barbata_tmt1b	Q407L	0.062
Brotula_barbata_tmt1b	P408R	0.057
Brotula_barbata_tmt1b	H410F	0.033
Brotula_barbata_tmt1b	L411S	0.069
Brotula_barbata_tmt1b	T412A	0.040
Brotula_barbata_tmt1a	L18F	0.095
Brotula_barbata_tmt1a	A35L	0.152
Brotula_barbata_tmt1a	D37P	0.170
Brotula_barbata_tmt1a	E39D	0.098
Brotula_barbata_tmt1a	D42G	0.158
Brotula_barbata_tmt1a	M74L	0.218
Brotula_barbata_tmt1a	I152T	0.798
Brotula_barbata_tmt1a	A173V	0.182
Brotula_barbata_tmt1a	Y176F	0.223
Brotula_barbata_tmt1a	P222L	0.389
Brotula_barbata_tmt1a	V244I	0.174
Brotula_barbata_tmt1a	S248C	0.538
Brotula_barbata_tmt1a	Q256R	0.250
Brotula_barbata_tmt1a	R267H	0.301
Brotula_barbata_tmt1a	H271R	0.304
Brotula_barbata_tmt1a	I305V	0.169
Brotula_barbata_tmt1a	A309T	0.435
Brotula_barbata_tmt1a	K346Q	0.223
Brotula_barbata_tmt1a	R348G	0.179
Brotula_barbata_tmt1a	H354Q	0.065
Brotula_barbata_tmt1a	T363V	0.048
Brotula_barbata_tmt1a	R369K	0.043
Brotula_barbata_tmt1a	S373T	0.029
Brotula_barbata_tmt1a	I376P	0.046
Brotula_barbata_tmt1a	A377H	0.086
Brotula_barbata_tmt1a	A385S	0.040
Brotula_barbata_tmt1a	N388S	0.023
Brotula_barbata_tmt1a	E394D	0.055
Brotula_barbata_tmt1a	T397F	0.061
Brotula_barbata_tmt1a	G398N	0.087
Brotula_barbata_tmt1a	T400P	0.102
Brotula_barbata_tmt2b	V6G	0.169
Brotula_barbata_tmt2b	G8V	0.220
Brotula_barbata_tmt2b	F11S	0.237
Brotula_barbata_tmt2b	T13K	0.173
Brotula_barbata_tmt2b	S21L	0.112
Brotula_barbata_tmt2b	A25P	0.315
Brotula_barbata_tmt2b	A27L	0.224
Brotula_barbata_tmt2b	A38H	0.170
Brotula_barbata_tmt2b	S45P	0.075
Brotula_barbata_tmt2b	N65G	0.209
Brotula_barbata_tmt2b	F67G	0.748
Brotula_barbata_tmt2b	L68M	0.431
Brotula_barbata_tmt2b	K75R	0.155
Brotula_barbata_tmt2b	L85V	0.291
Brotula_barbata_tmt2b	I86L	0.420
Brotula_barbata_tmt2b	L92F	0.407
Brotula_barbata_tmt2b	I95A	0.626
Brotula_barbata_tmt2b	G112R	0.781
Brotula_barbata_tmt2b	H119Q	0.378
Brotula_barbata_tmt2b	I133V	0.353
Brotula_barbata_tmt2b	T149I	0.494
Brotula_barbata_tmt2b	C154R	0.663
Brotula_barbata_tmt2b	L168W	0.849
Brotula_barbata_tmt2b	F179L	0.374
Brotula_barbata_tmt2b	L216V	0.388
Brotula_barbata_tmt2b	L228V	0.225
Brotula_barbata_tmt2b	Y232S	0.738
Brotula_barbata_tmt2b	V244D	0.649
Brotula_barbata_tmt2b	S245T	0.141
Brotula_barbata_tmt2b	S251Y	0.278
Brotula_barbata_tmt2b	I255V	0.029
Brotula_barbata_tmt2b	I267V	0.067
Brotula_barbata_tmt2b	S273F	0.749
Brotula_barbata_tmt2b	Y278F	0.129
Brotula_barbata_tmt2b	M283L	0.111
Brotula_barbata_tmt2b	L299Q	0.497
Brotula_barbata_tmt2b	I310V	0.088
Brotula_barbata_tmt3a	M170V	0.472
Brotula_barbata_tmt3a	N220D	0.177
Brotula_barbata_va2	T28E	0.156
Brotula_barbata_va2	I37L	0.182
Brotula_barbata_va2	A107S	0.217
Brotula_barbata_va2	V119I	0.266
Brotula_barbata_va2	V162G	0.670
Brotula_barbata_va2	E295Y	0.375
Brotula_barbata_va2	R299T	0.406
Brotula_barbata_va2	A312T	0.255
Brotula_barbata_va2	M337T	0.147
Brotula_barbata_va2	T340N	0.171
Brotula_barbata_va2	I355L	0.065
Brotula_barbata_va2	T378P	0.125
Brotula_barbata_va2	S383A	0.063
Brotula_barbata_va2	P393E	0.038
Brotula_barbata_va2	S399A	0.061
Brotula_barbata_va2	L403H	0.252
