## Supplementary material for "Contrasted gene decay in subterranean vertebrates: insights from cavefishes and fossorial mammals": Danio_rerio_circadian.results.parsed_scores

ID	Substitution	MutPred2 score
Danio_rerio_aanat1	M35A	0.073
Danio_rerio_aanat1	A37V	0.049
Danio_rerio_aanat1	T62A	0.173
Danio_rerio_aanat1	T127A	0.283
Danio_rerio_aanat1	T203I	0.383
Danio_rerio_aanat1	M222V	0.284
Danio_rerio_aanat2	S79V	0.355
Danio_rerio_aanat2	T117S	0.185
Danio_rerio_bmal1b	D40E	0.065
Danio_rerio_bmal1b	T48S	0.053
Danio_rerio_bmal1b	P49T	0.153
Danio_rerio_bmal1b	Y53F	0.093
Danio_rerio_bmal1b	T54N	0.085
Danio_rerio_bmal1b	Q65E	0.258
Danio_rerio_bmal1b	Q129P	0.169
Danio_rerio_bmal1b	V133A	0.064
Danio_rerio_bmal1b	I144M	0.068
Danio_rerio_bmal1b	R227K	0.168
Danio_rerio_bmal1b	P333S	0.213
Danio_rerio_bmal1b	L334M	0.127
Danio_rerio_bmal1b	M419V	0.222
Danio_rerio_bmal1b	N492H	0.228
Danio_rerio_bmal1b	L536V	0.076
Danio_rerio_bmal1b	Y543F	0.081
Danio_rerio_bmal1b	T547S	0.055
Danio_rerio_bmal1b	G560A	0.142
Danio_rerio_bmal1b	I574L	0.102
Danio_rerio_bmal1b	Q597H	0.221
Danio_rerio_bmal1b	T615S	0.065
Danio_rerio_bmal1b	G627A	0.110
Danio_rerio_bmal1b	G628A	0.122
Danio_rerio_bmal1b	I631M	0.077
Danio_rerio_bmal1b	M644L	0.055
Danio_rerio_bmal1b	V645G	0.163
Danio_rerio_bmal1b	N687S	0.439
Danio_rerio_bmal1a	D139E	0.083
Danio_rerio_bmal1a	N490S	0.110
Danio_rerio_bmal1a	S546T	0.050
Danio_rerio_bmal1a	T570I	0.156
Danio_rerio_bmal2	A10S	0.086
Danio_rerio_bmal2	K25N	0.103
Danio_rerio_bmal2	A29V	0.060
Danio_rerio_bmal2	V39A	0.052
Danio_rerio_bmal2	T51S	0.054
Danio_rerio_bmal2	G52S	0.122
Danio_rerio_bmal2	M53L	0.060
Danio_rerio_bmal2	P75L	0.101
Danio_rerio_bmal2	T78M	0.076
Danio_rerio_bmal2	Q92A	0.121
Danio_rerio_bmal2	V110I	0.045
Danio_rerio_bmal2	I217T	0.346
Danio_rerio_bmal2	A275S	0.083
Danio_rerio_bmal2	V295I	0.108
Danio_rerio_bmal2	G336A	0.440
Danio_rerio_bmal2	V358M	0.358
Danio_rerio_bmal2	D429E	0.110
Danio_rerio_bmal2	Y452S	0.288
Danio_rerio_bmal2	T457N	0.613
Danio_rerio_bmal2	I483V	0.091
Danio_rerio_bmal2	S497A	0.077
Danio_rerio_bmal2	T611S	0.051
Danio_rerio_bmal2	A612T	0.055
Danio_rerio_bmal2	E614D	0.147
Danio_rerio_bmal2	G624A	0.409
Danio_rerio_bmal2	D666N	0.432
Danio_rerio_ck1da	S30T	0.288
Danio_rerio_ck1da	V31T	0.297
Danio_rerio_ck1da	A297G	0.224
Danio_rerio_ck1da	N298A	0.311
Danio_rerio_ck1da	E307D	0.133
Danio_rerio_ck1da	L315I	0.070
Danio_rerio_ck1da	H317Q	0.148
Danio_rerio_ck1da	N320I	0.174
Danio_rerio_ck1da	A322L	0.172
Danio_rerio_ck1da	A323P	0.164
Danio_rerio_ck1da	G325V	0.208
Danio_rerio_ck1da	I326M	0.072
Danio_rerio_ck1da	M327L	0.061
Danio_rerio_ck1da	S329T	0.079
Danio_rerio_ck1da	P344A	0.100
Danio_rerio_ck1da	T345P	0.256
Danio_rerio_ck1da	T350D	0.081
Danio_rerio_ck1da	I384V	0.046
Danio_rerio_ck1da	T395C	0.090
Danio_rerio_ck1da	M398I	0.059
Danio_rerio_ck1da	L404H	0.137
Danio_rerio_ck1db	E305D	0.122
Danio_rerio_clock1	K43R	0.242
Danio_rerio_clock1	P245H	0.348
Danio_rerio_clock1	M246A	0.227
Danio_rerio_clock1	N497T	0.103
Danio_rerio_clock1	A503G	0.091
Danio_rerio_clock1	P520T	0.102
Danio_rerio_clock1	P523A	0.105
Danio_rerio_clock1	S524T	0.079
Danio_rerio_clock1	D566E	0.075
Danio_rerio_clock1	G590S	0.130
Danio_rerio_clock1	G597S	0.107
Danio_rerio_clock1	G605S	0.087
Danio_rerio_clock1	S610T	0.050
Danio_rerio_clock1	A613T	0.040
Danio_rerio_clock1	G624A	0.119
Danio_rerio_clock1	S625T	0.060
Danio_rerio_clock1	G629S	0.087
Danio_rerio_clock1	T635S	0.069
Danio_rerio_clock1	G636S	0.125
Danio_rerio_clock1	A648T	0.043
Danio_rerio_clock1	P649A	0.065
Danio_rerio_clock1	P650V	0.097
Danio_rerio_clock1	S660T	0.057
Danio_rerio_clock1	S661T	0.062
Danio_rerio_clock1	T664N	0.086
Danio_rerio_clock1	S674T	0.044
Danio_rerio_clock1	A703T	0.163
Danio_rerio_clock1	P742Q	0.179
Danio_rerio_clock1	A781P	0.157
Danio_rerio_clock1	Q795A	0.102
Danio_rerio_clock1	E796D	0.071
Danio_rerio_clock1	A799T	0.037
Danio_rerio_clock1	Q800H	0.080
Danio_rerio_clock1	S803A	0.054
Danio_rerio_clock1	T808A	0.071
Danio_rerio_clock1	G809A	0.111
Danio_rerio_clock1	A817N	0.076
Danio_rerio_clock1	A822T	0.039
Danio_rerio_clock1	G837S	0.064
Danio_rerio_clock1	A841T	0.034
Danio_rerio_clock1	A859T	0.056
Danio_rerio_clock1	A860T	0.080
Danio_rerio_clock1	Q868L	0.082
Danio_rerio_clock1	L869H	0.090
Danio_rerio_clock1	Q907H	0.072
Danio_rerio_clock1	D933E	0.056
Danio_rerio_clock1	A937P	0.074
Danio_rerio_clock2	G175A	0.184
Danio_rerio_clock2	E176D	0.222
Danio_rerio_clock2	P190S	0.114
Danio_rerio_clock2	A192T	0.090
Danio_rerio_clock2	L209I	0.240
Danio_rerio_clock2	E246D	0.273
Danio_rerio_clock2	L257I	0.092
Danio_rerio_clock2	V270A	0.199
Danio_rerio_clock2	S437N	0.145
Danio_rerio_clock2	S489N	0.090
Danio_rerio_clock2	P492T	0.196
Danio_rerio_clock2	S494T	0.082
Danio_rerio_clock2	S496T	0.075
Danio_rerio_clock2	T537A	0.107
Danio_rerio_clock2	R544S	0.123
Danio_rerio_clock2	S607G	0.109
Danio_rerio_clock2	L620P	0.298
Danio_rerio_clock2	S641N	0.098
Danio_rerio_clock2	E676L	0.121
Danio_rerio_clock2	S679N	0.054
Danio_rerio_clock2	A683T	0.033
Danio_rerio_clock2	T692A	0.081
Danio_rerio_clock2	T728S	0.097
Danio_rerio_clock2	H740N	0.185
Danio_rerio_clock2	P764Q	0.161
Danio_rerio_clock2	A770P	0.124
Danio_rerio_clock2	S776T	0.059
Danio_rerio_clock2	D787E	0.114
Danio_rerio_clock2	A828T	0.040
Danio_rerio_clock2	A838V	0.060
Danio_rerio_clock2	S862G	0.033
Danio_rerio_clock2	A863T	0.036
Danio_rerio_clock2	Q903H	0.059
Danio_rerio_clock3	H87N	0.409
Danio_rerio_clock3	I90N	0.642
Danio_rerio_clock3	E98D	0.395
Danio_rerio_clock3	T114S	0.241
Danio_rerio_clock3	I126L	0.538
Danio_rerio_clock3	N133Y	0.480
Danio_rerio_clock3	V153M	0.129
Danio_rerio_clock3	G164V	0.284
Danio_rerio_clock3	E165D	0.093
Danio_rerio_clock3	E167G	0.397
Danio_rerio_clock3	H176Q	0.205
Danio_rerio_clock3	A232K	0.500
Danio_rerio_clock3	V253L	0.229
Danio_rerio_clock3	Q389R	0.243
Danio_rerio_clock3	S414T	0.057
Danio_rerio_clock3	T418N	0.179
Danio_rerio_clock3	E423K	0.176
Danio_rerio_clock3	N430D	0.105
Danio_rerio_clock3	R442H	0.083
Danio_rerio_clock3	V449I	0.043
Danio_rerio_clock3	Q462H	0.146
Danio_rerio_clock3	T467S	0.064
Danio_rerio_clock3	P468S	0.134
Danio_rerio_clock3	T482I	0.155
Danio_rerio_clock3	G508D	0.216
Danio_rerio_clock3	Q557H	0.307
Danio_rerio_clock3	Q565P	0.590
Danio_rerio_clock3	Q619P	0.436
Danio_rerio_clock3	Q630P	0.367
Danio_rerio_clock3	Q631A	0.324
Danio_rerio_clock3	S632Q	0.220
Danio_rerio_clock3	L636P	0.274
Danio_rerio_clock3	Q639L	0.454
Danio_rerio_clock3	T650N	0.287
Danio_rerio_clock3	V655I	0.046
Danio_rerio_clock3	A657T	0.149
Danio_rerio_clock3	T660A	0.118
Danio_rerio_clock3	G661S	0.293
Danio_rerio_clock3	T687S	0.061
Danio_rerio_clock3	A699T	0.041
Danio_rerio_clock3	Q726L	0.099
Danio_rerio_clock3	G728S	0.069
Danio_rerio_clock3	H734C	0.147
Danio_rerio_clock3	S757N	0.297
Danio_rerio_clock3	N764S	0.050
Danio_rerio_clock3	G766A	0.186
Danio_rerio_clock3	T806S	0.273
Danio_rerio_clock3	A820T	0.106
Danio_rerio_clock3	A832T	0.034
Danio_rerio_clock3	S839P	0.078
Danio_rerio_clock3	T854Q	0.064
Danio_rerio_clock3	Q864S	0.222
Danio_rerio_clock3	P865T	0.082
Danio_rerio_clock3	S883P	0.105
Danio_rerio_clock3	G900S	0.140
Danio_rerio_clock3	Q969H	0.052
Danio_rerio_clock3	T978A	0.054
Danio_rerio_clock3	T986A	0.039
Danio_rerio_cry1a	Q26L	0.368
Danio_rerio_cry1a	T94N	0.376
Danio_rerio_cry1a	G417S	0.245
Danio_rerio_cry1a	K468M	0.583
Danio_rerio_cry1a	Q536K	0.049
Danio_rerio_cry1a	V540M	0.029
Danio_rerio_cry1a	A546T	0.047
Danio_rerio_cry1a	P602T	0.068
Danio_rerio_cry1a	P603S	0.056
Danio_rerio_cry1a	S610N	0.056
Danio_rerio_cry1a	S620A	0.072
Danio_rerio_cry1a	S624T	0.047
Danio_rerio_cry1a	T638I	0.135
Danio_rerio_cry1a	A701T	0.054
Danio_rerio_cry1a	G703V	0.115
Danio_rerio_cry1a	S710C	0.077
Danio_rerio_cry1b	I6V	0.260
Danio_rerio_cry1b	T30N	0.182
Danio_rerio_cry1b	N50S	0.633
Danio_rerio_cry1b	T94S	0.149
Danio_rerio_cry1b	K114R	0.244
Danio_rerio_cry1b	L141F	0.191
Danio_rerio_cry1b	V174I	0.040
Danio_rerio_cry1b	A179S	0.060
Danio_rerio_cry1b	S207T	0.156
Danio_rerio_cry1b	V281T	0.254
Danio_rerio_cry1b	P283S	0.445
Danio_rerio_cry1b	R334Q	0.387
Danio_rerio_cry1b	I457V	0.061
Danio_rerio_cry1b	V504I	0.068
Danio_rerio_cry1b	T509A	0.092
Danio_rerio_cry1b	G512E	0.153
Danio_rerio_cry1b	G514S	0.099
Danio_rerio_cry1b	P553T	0.067
Danio_rerio_cry1b	S554L	0.035
Danio_rerio_cry1b	P572S	0.042
Danio_rerio_cry1b	S575P	0.058
Danio_rerio_cry1b	T578A	0.036
Danio_rerio_cry1b	D593G	0.079
Danio_rerio_cry1b	S596L	0.041
Danio_rerio_cry1b	S619T	0.035
Danio_rerio_cry1b	G633V	0.124
Danio_rerio_cry1b	T636M	0.049
Danio_rerio_cry1b	S637T	0.037
Danio_rerio_cry1b	T638A	0.053
Danio_rerio_cry1b	L639F	0.058
Danio_rerio_cry1b	S695G	0.104
Danio_rerio_cry1b	A699T	0.063
Danio_rerio_cry1b	S700T	0.036
Danio_rerio_cry1b	S702F	0.053
Danio_rerio_cry1b	A703P	0.118
Danio_rerio_cry1b	H709N	0.090
Danio_rerio_cry1b	S711G	0.083
Danio_rerio_cry1b	N712I	0.088
Danio_rerio_cry2b	I17V	0.250
Danio_rerio_cry2b	V36L	0.130
Danio_rerio_cry2b	R37N	0.362
Danio_rerio_cry2b	C69S	0.250
Danio_rerio_cry2b	N93D	0.088
Danio_rerio_cry2b	Y111F	0.214
Danio_rerio_cry2b	S129C	0.269
Danio_rerio_cry2b	P159S	0.631
Danio_rerio_cry2b	E177D	0.117
Danio_rerio_cry2b	E181A	0.141
Danio_rerio_cry2b	P182S	0.242
Danio_rerio_cry2b	L183P	0.132
Danio_rerio_cry2b	S184D	0.120
Danio_rerio_cry2b	E186G	0.320
Danio_rerio_cry2b	L187M	0.114
Danio_rerio_cry2b	V195I	0.037
Danio_rerio_cry2b	M232K	0.402
Danio_rerio_cry2b	T247V	0.106
Danio_rerio_cry2b	S260A	0.078
Danio_rerio_cry2b	L264M	0.101
Danio_rerio_cry2b	Y290C	0.725
Danio_rerio_cry2b	E294Q	0.274
Danio_rerio_cry2b	A303M	0.160
Danio_rerio_cry2b	S304N	0.156
Danio_rerio_cry2b	L313I	0.307
Danio_rerio_cry2b	P347A	0.236
Danio_rerio_cry2b	T368M	0.707
Danio_rerio_cry2b	D494H	0.418
Danio_rerio_cry2b	R498L	0.504
Danio_rerio_cry2b	V558A	0.057
Danio_rerio_cry2b	G559A	0.099
Danio_rerio_cry2b	V560A	0.060
Danio_rerio_cry2b	E585V	0.135
Danio_rerio_cry2b	A586N	0.104
Danio_rerio_cry2b	Q587R	0.100
Danio_rerio_cry2b	A590M	0.097
Danio_rerio_cry2b	R597K	0.069
Danio_rerio_cry2b	S600N	0.062
Danio_rerio_cry2b	G601D	0.125
Danio_rerio_cry2b	T632P	0.116
Danio_rerio_cry2b	D645E	0.042
Danio_rerio_cry2b	D650N	0.054
Danio_rerio_cry2b	L676V	0.044
Danio_rerio_cry2b	G681V	0.155
Danio_rerio_cry2b	R691K	0.163
Danio_rerio_cry2b	R693G	0.142
Danio_rerio_cry2b	G699C	0.086
Danio_rerio_cry2b	H701R	0.027
Danio_rerio_cry2b	D704N	0.048
Danio_rerio_cry2b	D720N	0.043
Danio_rerio_cry2b	S734T	0.061
Danio_rerio_cry2a	I87V	0.086
Danio_rerio_cry2a	I139T	0.133
Danio_rerio_cry2a	T186S	0.065
Danio_rerio_cry2a	S590G	0.060
Danio_rerio_cry2a	Q621H	0.085
Danio_rerio_cry2a	S679K	0.058
Danio_rerio_cry2a	H724Y	0.044
Danio_rerio_cry3	R193H	0.178
Danio_rerio_cry3	K205R	0.141
Danio_rerio_cry3	S211L	0.293
Danio_rerio_cry3	T244S	0.161
Danio_rerio_cry3	A245G	0.385
Danio_rerio_cry3	A250P	0.223
Danio_rerio_cry3	E275D	0.259
Danio_rerio_cry3	T533S	0.067
Danio_rerio_cry3	A534T	0.059
Danio_rerio_cry3	Q589L	0.058
Danio_rerio_cry3	P603S	0.072
Danio_rerio_cry3	T604I	0.046
Danio_rerio_cry3	S605T	0.037
Danio_rerio_cry3	N612L	0.065
Danio_rerio_cry3	P615S	0.019
Danio_rerio_cry3	T617S	0.030
Danio_rerio_cry3	A627S	0.038
Danio_rerio_cry3	A628T	0.095
Danio_rerio_cry3	P629S	0.108
Danio_rerio_cry3	G638V	0.096
Danio_rerio_cry3	A639P	0.142
Danio_rerio_cry3	G646V	0.158
Danio_rerio_cry3	G650E	0.040
Danio_rerio_cry3	L651T	0.076
Danio_rerio_cry3	S660T	0.035
Danio_rerio_cry3	K669R	0.027
Danio_rerio_cry3	V671L	0.054
Danio_rerio_cry3	Q673L	0.068
Danio_rerio_cry3	T677M	0.033
Danio_rerio_cry5	S10T	0.337
Danio_rerio_cry5	N48K	0.369
Danio_rerio_cry5	K95Q	0.278
Danio_rerio_cry5	I130T	0.316
Danio_rerio_cry5	P151T	0.788
Danio_rerio_cry5	V156I	0.097
Danio_rerio_cry5	F158L	0.682
Danio_rerio_cry5	I165M	0.129
Danio_rerio_cry5	P167H	0.239
Danio_rerio_cry5	V172I	0.066
Danio_rerio_cry5	K177N	0.181
Danio_rerio_cry5	K181R	0.103
Danio_rerio_cry5	S187L	0.088
Danio_rerio_cry5	E189D	0.105
Danio_rerio_cry5	D214H	0.448
Danio_rerio_cry5	Q232E	0.203
Danio_rerio_cry5	A235N	0.427
Danio_rerio_cry5	Q244K	0.306
Danio_rerio_cry5	K283T	0.478
Danio_rerio_cry5	P318S	0.479
Danio_rerio_cry5	A394S	0.783
Danio_rerio_cry5	A411T	0.739
Danio_rerio_cry5	P447S	0.674
Danio_rerio_cry5	A448T	0.143
Danio_rerio_cry5	E479D	0.183
Danio_rerio_cry5	Q489L	0.457
Danio_rerio_cry5	L523K	0.264
Danio_rerio_cry5	D524E	0.079
Danio_rerio_cry5	E527Q	0.113
Danio_rerio_cry-dash	F73Y	0.413
Danio_rerio_cry-dash	T96L	0.240
Danio_rerio_cry-dash	R100H	0.241
Danio_rerio_cry-dash	S116C	0.149
Danio_rerio_cry-dash	D117E	0.084
Danio_rerio_cry-dash	A127T	0.291
Danio_rerio_cry-dash	K143E	0.278
Danio_rerio_cry-dash	D147E	0.083
Danio_rerio_cry-dash	K155R	0.125
Danio_rerio_cry-dash	L208P	0.416
Danio_rerio_cry-dash	L210S	0.137
Danio_rerio_cry-dash	E223D	0.159
Danio_rerio_cry-dash	G224S	0.138
Danio_rerio_cry-dash	Y288F	0.336
Danio_rerio_cry-dash	A320V	0.211
Danio_rerio_cry-dash	H354Y	0.482
Danio_rerio_cry-dash	K366N	0.372
Danio_rerio_cry-dash	L371M	0.198
Danio_rerio_cry-dash	N373D	0.168
Danio_rerio_cry-dash	E514Q	0.203
Danio_rerio_cry-dash	S518C	0.310
Danio_rerio_cry-dash	P539S	0.267
Danio_rerio_cry-dash	A541S	0.080
Danio_rerio_cry-dash	P553A	0.135
Danio_rerio_cry-dash	N573H	0.116
Danio_rerio_dbpa	L8I	0.061
Danio_rerio_dbpa	S43N	0.073
Danio_rerio_dbpa	S46T	0.197
Danio_rerio_dbpa	V89G	0.214
Danio_rerio_dbpa	T98V	0.116
Danio_rerio_dbpa	P230Q	0.138
Danio_rerio_dbpa	S307C	0.283
Danio_rerio_dbpb	I27S	0.122
Danio_rerio_dbpb	G31V	0.105
Danio_rerio_dbpb	S32T	0.032
Danio_rerio_dbpb	L33H	0.206
Danio_rerio_dbpb	A42G	0.075
Danio_rerio_dbpb	G54C	0.119
Danio_rerio_dbpb	S62G	0.076
Danio_rerio_dbpb	D68E	0.044
Danio_rerio_dbpb	S79G	0.033
Danio_rerio_dbpb	G109N	0.189
Danio_rerio_dbpb	S112N	0.336
Danio_rerio_dbpb	S152N	0.060
Danio_rerio_dbpb	T197A	0.071
Danio_rerio_dbpb	S204A	0.095
Danio_rerio_dbpb	A223S	0.047
Danio_rerio_dbpb	I260A	0.102
Danio_rerio_dbpb	A261T	0.049
Danio_rerio_dbpb	M266L	0.048
Danio_rerio_dbpb	R294H	0.134
Danio_rerio_dbpb	E299D	0.077
Danio_rerio_dbpb	D316E	0.063
Danio_rerio_nfil3	S22P	0.533
Danio_rerio_nfil3	M54L	0.048
Danio_rerio_nfil3	K143N	0.126
Danio_rerio_nfil3	I157M	0.061
Danio_rerio_nfil3	G164D	0.157
Danio_rerio_nfil3	E169D	0.078
Danio_rerio_nfil3	T212S	0.033
Danio_rerio_nfil3	D229E	0.092
Danio_rerio_nfil3	V231I	0.042
Danio_rerio_nfil3	S248N	0.068
Danio_rerio_nfil3	Y249F	0.154
Danio_rerio_nfil3	G282N	0.053
Danio_rerio_nfil3	S295T	0.055
Danio_rerio_nfil3	A297S	0.043
Danio_rerio_nfil3	A312S	0.061
Danio_rerio_nfil3	I365V	0.038
Danio_rerio_nfil3	C372R	0.129
Danio_rerio_nfil3	Y378C	0.090
Danio_rerio_nfil3	Q404R	0.054
Danio_rerio_nfil3	K410E	0.056
Danio_rerio_nfil3	C421Y	0.106
Danio_rerio_nfil3	N423Y	0.206
Danio_rerio_nfil3	K442E	0.177
Danio_rerio_nfil3	A461E	0.451
Danio_rerio_nfil3	S469C	0.400
Danio_rerio_nfil3	T475S	0.087
Danio_rerio_nfil3	L495S	0.142
Danio_rerio_nfil3-2	S5N	0.057
Danio_rerio_nfil3-2	S14N	0.035
Danio_rerio_nfil3-2	A15S	0.035
Danio_rerio_nfil3-2	K17E	0.052
Danio_rerio_nfil3-2	T18N	0.041
Danio_rerio_nfil3-2	N38I	0.151
Danio_rerio_nfil3-2	M104L	0.163
Danio_rerio_nfil3-2	G144S	0.034
Danio_rerio_nfil3-2	G148R	0.060
Danio_rerio_nfil3-2	G152S	0.065
Danio_rerio_nfil3-2	S162G	0.071
Danio_rerio_nfil3-2	P166S	0.054
Danio_rerio_nfil3-2	I182L	0.063
Danio_rerio_nfil3-2	T189A	0.032
Danio_rerio_nfil3-2	Q191H	0.076
Danio_rerio_nfil3-2	H198N	0.081
Danio_rerio_nfil3-2	N242S	0.029
Danio_rerio_nfil3-2	S243N	0.084
Danio_rerio_nfil3-2	T246S	0.039
Danio_rerio_nfil3-2	I248M	0.081
Danio_rerio_nfil3-2	I256L	0.077
Danio_rerio_nfil3-2	Q273L	0.060
Danio_rerio_nfil3-2	H274R	0.061
Danio_rerio_nfil3-2	F276I	0.060
Danio_rerio_nfil3-2	A282T	0.025
Danio_rerio_nfil3-2	R301L	0.040
Danio_rerio_nfil3-2	I306A	0.058
Danio_rerio_nfil3-2	V315A	0.022
Danio_rerio_nfil3-2	A316N	0.080
Danio_rerio_nfil3-2	L328S	0.120
Danio_rerio_nfil3-2	S333I	0.273
Danio_rerio_nfil3-2	E342D	0.036
Danio_rerio_nfil3-2	M343I	0.026
Danio_rerio_nfil3-2	L368F	0.045
Danio_rerio_nfil3-2	P380E	0.037
Danio_rerio_nfil3-2	K381Q	0.045
Danio_rerio_nfil3-2	L383R	0.158
Danio_rerio_nfil3-2	A384S	0.025
Danio_rerio_nfil3-2	E385L	0.161
Danio_rerio_nfil3-2	K393R	0.079
Danio_rerio_nfil3-2	T394P	0.176
Danio_rerio_nfil3-2	L395F	0.082
Danio_rerio_nfil3-2	P399S	0.055
Danio_rerio_nfil3-2	Y402C	0.137
Danio_rerio_nfil3-2	G405D	0.114
Danio_rerio_nfil3-2	P429S	0.044
Danio_rerio_nfil3-2	V431I	0.024
Danio_rerio_nfil3-2	D432N	0.034
Danio_rerio_nfil3-2	L439Q	0.142
Danio_rerio_nfil3-2	M440I	0.035
Danio_rerio_nfil3-2	E443G	0.063
Danio_rerio_nfil3-2	G445A	0.043
Danio_rerio_nfil3-2	M451E	0.038
Danio_rerio_nfil3-2	S461P	0.057
Danio_rerio_nfil3-2	N462T	0.050
Danio_rerio_nfil3-2	L465R	0.203
Danio_rerio_nfil3-2	R480S	0.089
Danio_rerio_nfil3-2	Y485F	0.114
Danio_rerio_nfil3-2	T496S	0.028
Danio_rerio_nfil3-2	S499T	0.071
Danio_rerio_nfil3-2	N601H	0.030
Danio_rerio_nfil3-2	C636S	0.119
Danio_rerio_nfil3-2	Q638K	0.112
Danio_rerio_nfil3-2	T642V	0.038
Danio_rerio_nfil3-2	K651R	0.061
Danio_rerio_nfil3-2	R657H	0.122
Danio_rerio_nfil3-4	R11Q	0.083
Danio_rerio_nfil3-4	V12M	0.068
Danio_rerio_nfil3-4	M13R	0.220
Danio_rerio_nfil3-4	E15D	0.061
Danio_rerio_nfil3-4	P16H	0.143
Danio_rerio_nfil3-4	A26S	0.046
Danio_rerio_nfil3-4	S29M	0.103
Danio_rerio_nfil3-4	G33A	0.147
Danio_rerio_nfil3-4	T51M	0.085
Danio_rerio_nfil3-4	V76M	0.118
Danio_rerio_nfil3-4	K99R	0.132
Danio_rerio_nfil3-4	Y102C	0.392
Danio_rerio_nfil3-4	L104M	0.114
Danio_rerio_nfil3-4	P113S	0.124
Danio_rerio_nfil3-4	R116S	0.127
Danio_rerio_nfil3-4	Y139S	0.236
Danio_rerio_nfil3-4	A148T	0.065
Danio_rerio_nfil3-4	Q156K	0.151
Danio_rerio_nfil3-4	A157S	0.050
Danio_rerio_nfil3-4	V159I	0.046
Danio_rerio_nfil3-4	D195E	0.070
Danio_rerio_nfil3-4	L199V	0.088
Danio_rerio_nfil3-4	S206P	0.326
Danio_rerio_nfil3-4	S209T	0.140
Danio_rerio_nfil3-4	H216Q	0.116
Danio_rerio_nfil3-4	T218S	0.055
Danio_rerio_nfil3-4	A220P	0.148
Danio_rerio_nfil3-4	A221T	0.053
Danio_rerio_nfil3-4	A222T	0.074
Danio_rerio_nfil3-4	S223T	0.136
Danio_rerio_nfil3-4	Q235H	0.082
Danio_rerio_nfil3-4	T271S	0.066
Danio_rerio_nfil3-4	R292F	0.141
Danio_rerio_nfil3-4	R296G	0.105
Danio_rerio_nfil3-4	A356V	0.041
Danio_rerio_nfil3-4	M358L	0.054
Danio_rerio_nfil3-6	T74V	0.098
Danio_rerio_nfil3-6	N78S	0.070
Danio_rerio_nfil3-6	L82A	0.222
Danio_rerio_nfil3-6	E96D	0.104
Danio_rerio_nfil3-6	A129T	0.450
Danio_rerio_nfil3-6	T167S	0.072
Danio_rerio_nfil3-6	P176Q	0.153
Danio_rerio_nfil3-6	G197S	0.066
Danio_rerio_nfil3-6	Q200H	0.126
Danio_rerio_nfil3-6	A201T	0.052
Danio_rerio_nfil3-6	Q218P	0.385
Danio_rerio_nfil3-6	G220S	0.087
Danio_rerio_nfil3-6	A227T	0.047
Danio_rerio_nfil3-6	G270C	0.220
Danio_rerio_nfil3-6	A280S	0.069
Danio_rerio_nfil3-6	V282L	0.074
Danio_rerio_nfil3-6	T288V	0.054
Danio_rerio_nfil3-6	H290N	0.119
Danio_rerio_nfil3-6	V291H	0.104
Danio_rerio_nfil3-6	S292N	0.065
Danio_rerio_nfil3-6	S294P	0.115
Danio_rerio_nfil3-6	N296T	0.089
Danio_rerio_nfil3-6	M298L	0.039
Danio_rerio_nfil3-6	V301M	0.054
Danio_rerio_nfil3-6	E323D	0.133
Danio_rerio_nfil3-6	D330E	0.044
Danio_rerio_nfil3-6	P332L	0.085
Danio_rerio_nfil3-6	D334E	0.057
Danio_rerio_nfil3-6	P338A	0.175
Danio_rerio_nfil3-6	V339A	0.066
Danio_rerio_nfil3-6	L340I	0.046
Danio_rerio_nfil3-6	G344N	0.076
Danio_rerio_nfil3-6	P348A	0.117
Danio_rerio_nfil3-6	L357Y	0.226
Danio_rerio_nfil3-6	T362H	0.103
Danio_rerio_nfil3-6	Q380H	0.133
Danio_rerio_nfil3-6	M392I	0.077
Danio_rerio_nfil3-6	P393Q	0.183
Danio_rerio_nfil3-6	P394Q	0.144
Danio_rerio_nfil3-6	R402V	0.117
Danio_rerio_nfil3-6	P414A	0.051
Danio_rerio_nr1d1	L72M	0.047
Danio_rerio_nr1d1	S276P	0.125
Danio_rerio_nr1d1	S284T	0.117
Danio_rerio_nr1d1	W285S	0.332
Danio_rerio_nr1d1	A286S	0.103
Danio_rerio_nr1d1	T287S	0.077
Danio_rerio_nr1d1	P289S	0.134
Danio_rerio_nr1d1	I309V	0.036
Danio_rerio_nr1d1	P311Q	0.096
Danio_rerio_nr1d1	P316S	0.131
Danio_rerio_nr1d1	S328T	0.083
Danio_rerio_nr1d1	P331L	0.082
Danio_rerio_nr1d1	S337P	0.149
Danio_rerio_nr1d1	S341T	0.088
Danio_rerio_nr1d1	S346T	0.109
Danio_rerio_nr1d1	P385S	0.096
Danio_rerio_nr1d1	A386P	0.180
Danio_rerio_nr1d1	G392S	0.104
Danio_rerio_nr1d1	Q398R	0.222
Danio_rerio_nr1d1	S400N	0.186
Danio_rerio_nr1d1	P432Q	0.296
Danio_rerio_nr1d1	P433Q	0.222
Danio_rerio_nr1d1	G436S	0.216
Danio_rerio_nr1d1	A444T	0.074
Danio_rerio_nr1d1	G446E	0.089
Danio_rerio_nr1d1	Q447K	0.235
Danio_rerio_nr1d1	G458S	0.139
Danio_rerio_nr1d1	F467Y	0.088
Danio_rerio_nr1d1	G468S	0.076
Danio_rerio_nr1d1	V469I	0.046
Danio_rerio_nr1d1	S473G	0.124
Danio_rerio_nr1d1	S479A	0.117
Danio_rerio_nr1d1	R490H	0.262
Danio_rerio_nr1d1	T580A	0.219
Danio_rerio_nr1d1	A608S	0.076
Danio_rerio_nr1d1	N669T	0.117
Danio_rerio_nr1d2a	T219A	0.081
Danio_rerio_nr1d2a	N246A	0.100
Danio_rerio_nr1d2a	S259T	0.060
Danio_rerio_nr1d2a	P261A	0.091
Danio_rerio_nr1d2a	T277I	0.078
Danio_rerio_nr1d2a	A278S	0.046
Danio_rerio_nr1d2a	L281M	0.061
Danio_rerio_nr1d2a	A291T	0.041
Danio_rerio_nr1d2a	A298N	0.176
Danio_rerio_nr1d2a	A437V	0.051
Danio_rerio_nr1d2a	S469E	0.067
Danio_rerio_nr1d2a	V479L	0.054
Danio_rerio_nr1d2a	S514R	0.211
Danio_rerio_nr1d2a	A516S	0.066
Danio_rerio_nr1d2a	E519A	0.188
Danio_rerio_nr1d2a	T520S	0.047
Danio_rerio_nr1d2a	L521V	0.095
Danio_rerio_nr1d2a	S523P	0.213
Danio_rerio_nr1d2a	S525A	0.041
Danio_rerio_nr1d2a	P531R	0.125
Danio_rerio_nr1d2a	P532E	0.100
Danio_rerio_nr1d2a	R559M	0.154
Danio_rerio_nr1d2a	E560Q	0.181
Danio_rerio_nr1d2a	N563R	0.428
Danio_rerio_nr1d2a	W565S	0.347
Danio_rerio_nr1d2a	N566D	0.183
Danio_rerio_nr1d2a	N567C	0.140
Danio_rerio_nr1d2a	S568Q	0.148
Danio_rerio_nr1d2a	T569N	0.184
Danio_rerio_nr1d2a	A570T	0.089
Danio_rerio_nr1d2a	P577Q	0.150
Danio_rerio_nr1d2a	T579A	0.060
Danio_rerio_nr1d2a	H641Q	0.181
Danio_rerio_nr1d2a	T643I	0.161
Danio_rerio_nr1d2a	G644R	0.262
Danio_rerio_nr1d2a	Y645L	0.330
Danio_rerio_nr1d2a	T648E	0.189
Danio_rerio_nr1d2a	Q650M	0.267
Danio_rerio_nr1d2a	H652Y	0.143
Danio_rerio_nr1d2a	S656N	0.096
Danio_rerio_nr1d2a	A657M	0.211
Danio_rerio_nr1d2a	T675E	0.249
Danio_rerio_nr1d2a	G680A	0.441
Danio_rerio_nr1d2a	P696A	0.098
Danio_rerio_nr1d2a	K698R	0.083
Danio_rerio_nr1d2a	I703V	0.068
Danio_rerio_nr1d2a	K709R	0.169
Danio_rerio_nr1d2a	D731E	0.092
Danio_rerio_nr1d2a	K764Q	0.439
Danio_rerio_nr1d2a	E765Q	0.442
Danio_rerio_nr1d2a	T769S	0.359
Danio_rerio_nr1d2a	L771M	0.352
Danio_rerio_nr1d2a	E807D	0.201
Danio_rerio_nr1d2a	S830V	0.175
Danio_rerio_nr1d2a	T838S	0.110
Danio_rerio_nr1d2a	A856S	0.101
Danio_rerio_nr1d2a	A857S	0.062
Danio_rerio_nr1d2b	Y249F	0.037
Danio_rerio_nr1d2b	A259T	0.039
Danio_rerio_nr1d2b	R264G	0.078
Danio_rerio_nr1d2b	A266T	0.046
Danio_rerio_nr1d2b	A276H	0.094
Danio_rerio_nr1d2b	Q280H	0.075
Danio_rerio_nr1d2b	R284P	0.202
Danio_rerio_nr1d2b	S288G	0.048
Danio_rerio_nr1d2b	T291A	0.049
Danio_rerio_nr1d2b	P294L	0.118
Danio_rerio_nr1d2b	A296S	0.055
Danio_rerio_nr1d2b	A297T	0.059
Danio_rerio_nr1d2b	P417S	0.102
Danio_rerio_nr1d2b	Q432D	0.148
Danio_rerio_nr1d2b	T433G	0.147
Danio_rerio_nr1d2b	S434T	0.063
Danio_rerio_nr1d2b	A435S	0.055
Danio_rerio_nr1d2b	A438G	0.082
Danio_rerio_nr1d2b	G444T	0.142
Danio_rerio_nr1d2b	P531L	0.182
Danio_rerio_nr1d2b	W562L	0.474
Danio_rerio_nr1d2b	P578Q	0.151
Danio_rerio_nr1d2b	A587G	0.083
Danio_rerio_nr1d2b	S625N	0.122
Danio_rerio_nr1d2b	A628R	0.147
Danio_rerio_nr1d2b	S649T	0.164
Danio_rerio_nr1d2b	N658H	0.220
Danio_rerio_nr1d2b	S667I	0.224
Danio_rerio_nr1d2b	A675P	0.353
Danio_rerio_nr1d2b	T767K	0.718
Danio_rerio_nr1d2b	M784L	0.154
Danio_rerio_nr1d4b	G10S	0.558
Danio_rerio_nr1d4b	S75G	0.091
Danio_rerio_nr1d4b	T96N	0.130
Danio_rerio_nr1d4b	S123T	0.136
Danio_rerio_nr1d4b	N243G	0.075
Danio_rerio_nr1d4b	A262S	0.065
Danio_rerio_nr1d4b	A267V	0.148
Danio_rerio_nr1d4b	L288Q	0.170
Danio_rerio_nr1d4b	I291V	0.054
Danio_rerio_nr1d4b	N292D	0.080
Danio_rerio_nr1d4b	N299E	0.192
Danio_rerio_nr1d4b	N302V	0.306
Danio_rerio_nr1d4b	N326H	0.120
Danio_rerio_nr1d4b	I328M	0.064
Danio_rerio_nr1d4b	S334V	0.118
Danio_rerio_nr1d4b	S341N	0.080
Danio_rerio_nr1d4b	P345A	0.110
Danio_rerio_nr1d4b	I352V	0.041
Danio_rerio_nr1d4b	H371Q	0.150
Danio_rerio_nr1d4b	D372N	0.149
Danio_rerio_nr1d4b	M381L	0.067
Danio_rerio_nr1d4b	S384G	0.096
Danio_rerio_nr1d4b	S407T	0.078
Danio_rerio_nr1d4b	S412T	0.099
Danio_rerio_nr1d4b	Q426T	0.265
Danio_rerio_nr1d4b	T427Q	0.168
Danio_rerio_nr1d4b	P452S	0.109
Danio_rerio_nr1d4b	D514N	0.333
Danio_rerio_nr1d4b	A531S	0.149
Danio_rerio_nr1d4b	S532Y	0.654
Danio_rerio_nr1d4a	N18S	0.032
Danio_rerio_nr1d4a	A21S	0.028
Danio_rerio_nr1d4a	L64F	0.201
Danio_rerio_nr1d4a	S69N	0.088
Danio_rerio_nr1d4a	T79S	0.046
Danio_rerio_nr1d4a	P81N	0.152
Danio_rerio_nr1d4a	S100P	0.186
Danio_rerio_nr1d4a	P247Q	0.115
Danio_rerio_nr1d4a	S289N	0.096
Danio_rerio_nr1d4a	S308I	0.199
Danio_rerio_nr1d4a	F323Y	0.135
Danio_rerio_nr1d4a	A352T	0.090
Danio_rerio_nr1d4a	T359S	0.064
Danio_rerio_nr1d4a	A360G	0.095
Danio_rerio_nr1d4a	P362V	0.311
Danio_rerio_nr1d4a	A367S	0.090
Danio_rerio_nr1d4a	S370T	0.133
Danio_rerio_nr1d4a	D372E	0.173
Danio_rerio_nr1d4a	S404N	0.056
Danio_rerio_nr1d4a	D413H	0.139
Danio_rerio_nr1d4a	N415S	0.047
Danio_rerio_nr1d4a	A418T	0.071
Danio_rerio_nr1d4a	G420S	0.099
Danio_rerio_nr1d4a	E422Q	0.111
Danio_rerio_nr1d4a	Q426P	0.385
Danio_rerio_nr1d4a	T519S	0.435
Danio_rerio_nr1d4a	V531G	0.516
Danio_rerio_nr1d4a	V584L	0.104
Danio_rerio_nr1d4a	V601I	0.094
Danio_rerio_nr1d4a	T602N	0.300
Danio_rerio_nr1d4a	R605H	0.109
Danio_rerio_nr1d4a	P613S	0.182
Danio_rerio_per1b	T14A	0.039
Danio_rerio_per1b	R16S	0.054
Danio_rerio_per1b	V21I	0.027
Danio_rerio_per1b	V55E	0.067
Danio_rerio_per1b	N56S	0.025
Danio_rerio_per1b	T59S	0.027
Danio_rerio_per1b	V66L	0.053
Danio_rerio_per1b	D80G	0.045
Danio_rerio_per1b	T86V	0.046
Danio_rerio_per1b	E112Q	0.096
Danio_rerio_per1b	N115S	0.040
Danio_rerio_per1b	G139A	0.056
Danio_rerio_per1b	C141G	0.177
Danio_rerio_per1b	L142M	0.067
Danio_rerio_per1b	S283T	0.352
Danio_rerio_per1b	K310R	0.286
Danio_rerio_per1b	P339A	0.257
Danio_rerio_per1b	V351M	0.071
Danio_rerio_per1b	D352E	0.138
Danio_rerio_per1b	I367V	0.099
Danio_rerio_per1b	G371S	0.563
Danio_rerio_per1b	Y399F	0.168
Danio_rerio_per1b	P422L	0.217
Danio_rerio_per1b	L436V	0.187
Danio_rerio_per1b	P470H	0.363
Danio_rerio_per1b	L502M	0.325
Danio_rerio_per1b	L540P	0.340
Danio_rerio_per1b	T548A	0.057
Danio_rerio_per1b	S570C	0.134
Danio_rerio_per1b	A584P	0.225
Danio_rerio_per1b	S642N	0.102
Danio_rerio_per1b	E649D	0.183
Danio_rerio_per1b	Q668K	0.088
Danio_rerio_per1b	E671Q	0.076
Danio_rerio_per1b	P678V	0.105
Danio_rerio_per1b	G679C	0.112
Danio_rerio_per1b	G680R	0.065
Danio_rerio_per1b	G683V	0.055
Danio_rerio_per1b	S685C	0.076
Danio_rerio_per1b	Y707F	0.137
Danio_rerio_per1b	D753E	0.046
Danio_rerio_per1b	E782D	0.060
Danio_rerio_per1b	E783D	0.069
Danio_rerio_per1b	T785A	0.036
Danio_rerio_per1b	S794N	0.061
Danio_rerio_per1b	A861T	0.064
Danio_rerio_per1b	A867V	0.050
Danio_rerio_per1b	A872F	0.093
Danio_rerio_per1b	T875M	0.062
Danio_rerio_per1b	P882L	0.087
Danio_rerio_per1b	G911A	0.118
Danio_rerio_per1b	G913A	0.121
Danio_rerio_per1b	R941G	0.623
Danio_rerio_per1b	A964P	0.304
Danio_rerio_per1b	T965N	0.091
Danio_rerio_per1b	A969S	0.074
Danio_rerio_per1b	R1012C	0.051
Danio_rerio_per1b	S1023I	0.086
Danio_rerio_per1b	D1034G	0.098
Danio_rerio_per1b	A1046T	0.056
Danio_rerio_per1b	S1064N	0.138
Danio_rerio_per1b	P1068Q	0.346
Danio_rerio_per1b	G1072T	0.382
Danio_rerio_per1b	L1085I	0.061
Danio_rerio_per1b	T1098S	0.070
Danio_rerio_per1b	N1138S	0.057
Danio_rerio_per1b	M1139V	0.106
Danio_rerio_per1b	P1202A	0.206
Danio_rerio_per1b	P1215A	0.154
Danio_rerio_per1b	T1227M	0.061
Danio_rerio_per1b	A1228G	0.066
Danio_rerio_per1b	V1236I	0.028
Danio_rerio_per1b	P1237Q	0.238
Danio_rerio_per1b	V1240I	0.037
Danio_rerio_per1b	P1241Q	0.147
Danio_rerio_per1b	Q1254H	0.127
Danio_rerio_per1b	A1261N	0.100
Danio_rerio_per1b	E1347T	0.111
Danio_rerio_per1b	H1426N	0.132
Danio_rerio_per1b	G1448E	0.059
Danio_rerio_per1b	T1546A	0.383
Danio_rerio_per1b	A1559T	0.064
Danio_rerio_per1b	E1575A	0.127
Danio_rerio_per1b	T1577A	0.036
Danio_rerio_per1b	H1586Q	0.032
Danio_rerio_per1b	Q1588P	0.221
Danio_rerio_per1b	A1589T	0.043
Danio_rerio_per1b	A1592V	0.097
Danio_rerio_per1b	E1599D	0.036
Danio_rerio_per1b	A1604G	0.033
Danio_rerio_per1b	C1605Q	0.088
Danio_rerio_per1b	K1609N	0.052
Danio_rerio_per1b	Q1611T	0.074
Danio_rerio_per1b	E1612C	0.096
Danio_rerio_per1b	V1613K	0.047
Danio_rerio_per1b	D1616N	0.066
Danio_rerio_per1b	M1620T	0.056
Danio_rerio_per1b	S1622A	0.032
Danio_rerio_per1b	M1633L	0.026
Danio_rerio_per1b	V1639M	0.027
Danio_rerio_per1b	L1651H	0.060
Danio_rerio_per1a	I8L	0.046
Danio_rerio_per1a	R11G	0.076
Danio_rerio_per1a	D13N	0.085
Danio_rerio_per1a	S64T	0.050
Danio_rerio_per1a	A65N	0.062
Danio_rerio_per1a	A66E	0.075
Danio_rerio_per1a	P69Q	0.080
Danio_rerio_per1a	D91G	0.075
Danio_rerio_per1a	H96Q	0.059
Danio_rerio_per1a	N100I	0.103
Danio_rerio_per1a	A103T	0.049
Danio_rerio_per1a	S107N	0.111
Danio_rerio_per1a	E108D	0.065
Danio_rerio_per1a	H110R	0.081
Danio_rerio_per1a	M111L	0.028
Danio_rerio_per1a	R113H	0.034
Danio_rerio_per1a	E114G	0.098
Danio_rerio_per1a	H133L	0.067
Danio_rerio_per1a	N134H	0.075
Danio_rerio_per1a	Q180H	0.054
Danio_rerio_per1a	P181S	0.053
Danio_rerio_per1a	S187N	0.058
Danio_rerio_per1a	A203V	0.083
Danio_rerio_per1a	R210H	0.110
Danio_rerio_per1a	P308A	0.252
Danio_rerio_per1a	V315L	0.195
Danio_rerio_per1a	C335S	0.324
Danio_rerio_per1a	T347S	0.048
Danio_rerio_per1a	D370N	0.224
Danio_rerio_per1a	Y376H	0.404
Danio_rerio_per1a	I462V	0.062
Danio_rerio_per1a	G544E	0.060
Danio_rerio_per1a	V546M	0.049
Danio_rerio_per1a	R547K	0.045
Danio_rerio_per1a	V563F	0.570
Danio_rerio_per1a	H569Y	0.132
Danio_rerio_per1a	A570G	0.140
Danio_rerio_per1a	S602G	0.171
Danio_rerio_per1a	A613T	0.057
Danio_rerio_per1a	S660G	0.085
Danio_rerio_per1a	N677K	0.151
Danio_rerio_per1a	E688D	0.154
Danio_rerio_per1a	I705M	0.080
Danio_rerio_per1a	V706I	0.063
Danio_rerio_per1a	I719V	0.100
Danio_rerio_per1a	E759Q	0.061
Danio_rerio_per1a	I826A	0.198
Danio_rerio_per1a	A828H	0.119
Danio_rerio_per1a	N913S	0.099
Danio_rerio_per1a	Q957P	0.165
Danio_rerio_per1a	H960C	0.063
Danio_rerio_per1a	T966I	0.060
Danio_rerio_per1a	S984T	0.083
Danio_rerio_per1a	L1000Q	0.138
Danio_rerio_per1a	T1008I	0.039
Danio_rerio_per1a	D1010N	0.058
Danio_rerio_per1a	S1011N	0.040
Danio_rerio_per1a	P1012T	0.077
Danio_rerio_per1a	S1020P	0.093
Danio_rerio_per1a	G1021I	0.120
Danio_rerio_per1a	S1025G	0.054
Danio_rerio_per1a	A1034Q	0.075
Danio_rerio_per1a	L1041F	0.053
Danio_rerio_per1a	T1050N	0.264
Danio_rerio_per1a	P1053A	0.120
Danio_rerio_per1a	S1061N	0.155
Danio_rerio_per1a	T1063A	0.066
Danio_rerio_per1a	M1066G	0.221
Danio_rerio_per1a	G1072S	0.179
Danio_rerio_per1a	P1075T	0.320
Danio_rerio_per1a	I1079T	0.106
Danio_rerio_per1a	P1088T	0.223
Danio_rerio_per1a	A1098T	0.098
Danio_rerio_per1a	M1111A	0.190
Danio_rerio_per1a	L1129M	0.257
Danio_rerio_per1a	P1142S	0.119
Danio_rerio_per1a	G1152N	0.113
Danio_rerio_per1a	P1161S	0.106
Danio_rerio_per1a	L1162F	0.065
Danio_rerio_per1a	S1168P	0.100
Danio_rerio_per1a	V1174M	0.048
Danio_rerio_per1a	G1175S	0.068
Danio_rerio_per1a	S1178M	0.243
Danio_rerio_per1a	N1187Y	0.292
Danio_rerio_per1a	P1210Y	0.231
Danio_rerio_per1a	L1211Q	0.160
Danio_rerio_per1a	F1212L	0.086
Danio_rerio_per1a	T1213N	0.113
Danio_rerio_per1a	P1215S	0.176
Danio_rerio_per1a	T1237V	0.054
Danio_rerio_per1a	V1240T	0.095
Danio_rerio_per1a	Q1258P	0.079
Danio_rerio_per1a	E1266D	0.096
Danio_rerio_per1a	T1298A	0.043
Danio_rerio_per1a	H1441Q	0.056
Danio_rerio_per1a	V1484I	0.282
Danio_rerio_per1a	R1495K	0.121
Danio_rerio_per1a	E1496D	0.233
Danio_rerio_per1a	S1556T	0.053
Danio_rerio_per1a	S1571N	0.150
Danio_rerio_per1a	M1572V	0.059
Danio_rerio_per1a	Q1583E	0.059
Danio_rerio_per1a	A1617L	0.042
Danio_rerio_per2	E3K	0.121
Danio_rerio_per2	S5L	0.100
Danio_rerio_per2	E37G	0.058
Danio_rerio_per2	A39I	0.063
Danio_rerio_per2	G67A	0.044
Danio_rerio_per2	P93R	0.130
Danio_rerio_per2	A97T	0.038
Danio_rerio_per2	P99G	0.135
Danio_rerio_per2	S102T	0.033
Danio_rerio_per2	A106S	0.032
Danio_rerio_per2	E166V	0.127
Danio_rerio_per2	E371D	0.083
Danio_rerio_per2	G395A	0.352
Danio_rerio_per2	V493T	0.386
Danio_rerio_per2	Y504C	0.130
Danio_rerio_per2	S574C	0.112
Danio_rerio_per2	E581D	0.323
Danio_rerio_per2	Q636H	0.105
Danio_rerio_per2	G641I	0.112
Danio_rerio_per2	R643K	0.047
Danio_rerio_per2	Q665L	0.372
Danio_rerio_per2	L685V	0.052
Danio_rerio_per2	P710Q	0.184
Danio_rerio_per2	G775N	0.080
Danio_rerio_per2	E777D	0.060
Danio_rerio_per2	G791A	0.051
Danio_rerio_per2	N795E	0.063
Danio_rerio_per2	P797S	0.052
Danio_rerio_per2	S801T	0.046
Danio_rerio_per2	E872D	0.084
Danio_rerio_per2	G874V	0.083
Danio_rerio_per2	H888Q	0.087
Danio_rerio_per2	Q957A	0.222
Danio_rerio_per2	A968T	0.102
Danio_rerio_per2	I982V	0.035
Danio_rerio_per2	P1004A	0.160
Danio_rerio_per2	P1005H	0.162
Danio_rerio_per2	A1058P	0.306
Danio_rerio_per2	L1060M	0.109
Danio_rerio_per2	S1061P	0.291
Danio_rerio_per2	S1070A	0.054
Danio_rerio_per2	Q1071P	0.318
Danio_rerio_per2	I1105V	0.052
Danio_rerio_per2	G1112S	0.160
Danio_rerio_per2	P1117A	0.188
Danio_rerio_per2	S1126P	0.169
Danio_rerio_per2	P1135T	0.228
Danio_rerio_per2	S1138G	0.084
Danio_rerio_per2	A1141T	0.072
Danio_rerio_per2	P1162S	0.094
Danio_rerio_per2	T1167S	0.061
Danio_rerio_per2	P1171S	0.100
Danio_rerio_per2	T1173P	0.175
Danio_rerio_per2	P1174T	0.122
Danio_rerio_per2	P1178Q	0.163
Danio_rerio_per2	E1189D	0.129
Danio_rerio_per2	P1193A	0.133
Danio_rerio_per2	E1253D	0.100
Danio_rerio_per2	S1257N	0.075
Danio_rerio_per2	Q1266L	0.144
Danio_rerio_per2	A1267N	0.178
Danio_rerio_per2	S1271T	0.092
Danio_rerio_per2	S1272G	0.103
Danio_rerio_per2	T1279V	0.100
Danio_rerio_per2	G1281A	0.064
Danio_rerio_per2	T1285P	0.180
Danio_rerio_per2	D1286V	0.309
Danio_rerio_per2	G1376R	0.068
Danio_rerio_per2	G1395E	0.101
Danio_rerio_per2	T1399K	0.100
Danio_rerio_per2	A1451V	0.075
Danio_rerio_per2	R1497W	0.247
Danio_rerio_per2	E1515D	0.100
Danio_rerio_per2	E1523D	0.109
Danio_rerio_per2	V1539I	0.067
Danio_rerio_per2	V1543M	0.385
Danio_rerio_per2	V1548L	0.063
Danio_rerio_per2	T1552A	0.050
Danio_rerio_per2	T1554N	0.128
Danio_rerio_per2	E1556D	0.097
Danio_rerio_per2	T1572A	0.022
Danio_rerio_per2	S1574N	0.026
Danio_rerio_per2	P1580A	0.052
Danio_rerio_per2	S1582N	0.052
Danio_rerio_per2	N1583S	0.019
Danio_rerio_per2	S1585E	0.034
Danio_rerio_per2	E1587Q	0.038
Danio_rerio_per2	T1591P	0.030
Danio_rerio_per3	E22Q	0.039
Danio_rerio_per3	S29P	0.055
Danio_rerio_per3	S30D	0.097
Danio_rerio_per3	K31I	0.092
Danio_rerio_per3	R32H	0.036
Danio_rerio_per3	A33T	0.032
Danio_rerio_per3	S50N	0.035
Danio_rerio_per3	G51I	0.069
Danio_rerio_per3	G61A	0.057
Danio_rerio_per3	R72I	0.146
Danio_rerio_per3	S80R	0.080
Danio_rerio_per3	A82S	0.052
Danio_rerio_per3	G106T	0.224
Danio_rerio_per3	D108T	0.130
Danio_rerio_per3	G127H	0.178
Danio_rerio_per3	G128H	0.091
Danio_rerio_per3	S129H	0.110
Danio_rerio_per3	R130H	0.048
Danio_rerio_per3	A136S	0.032
Danio_rerio_per3	A166T	0.069
Danio_rerio_per3	S178G	0.051
Danio_rerio_per3	H183T	0.094
Danio_rerio_per3	Q187H	0.079
Danio_rerio_per3	Q194H	0.198
Danio_rerio_per3	N220H	0.135
Danio_rerio_per3	E245D	0.157
Danio_rerio_per3	I261F	0.258
Danio_rerio_per3	T272S	0.255
Danio_rerio_per3	L310M	0.275
Danio_rerio_per3	P330S	0.526
Danio_rerio_per3	V333L	0.199
Danio_rerio_per3	E363D	0.402
Danio_rerio_per3	L472V	0.088
Danio_rerio_per3	E538D	0.123
Danio_rerio_per3	Y554H	0.247
Danio_rerio_per3	P602T	0.196
Danio_rerio_per3	D625E	0.067
Danio_rerio_per3	R628K	0.100
Danio_rerio_per3	P632A	0.154
Danio_rerio_per3	A641G	0.128
Danio_rerio_per3	P646A	0.112
Danio_rerio_per3	N647S	0.056
Danio_rerio_per3	T648S	0.052
Danio_rerio_per3	Q650H	0.162
Danio_rerio_per3	G651D	0.191
Danio_rerio_per3	E664K	0.180
Danio_rerio_per3	S699C	0.088
Danio_rerio_per3	A705T	0.046
Danio_rerio_per3	E735D	0.091
Danio_rerio_per3	G738R	0.108
Danio_rerio_per3	T816A	0.039
Danio_rerio_per3	R820S	0.098
Danio_rerio_per3	P823H	0.112
Danio_rerio_per3	S824D	0.082
Danio_rerio_per3	S826G	0.084
Danio_rerio_per3	A831S	0.058
Danio_rerio_per3	V838L	0.057
Danio_rerio_per3	L865V	0.150
Danio_rerio_per3	M880N	0.056
Danio_rerio_per3	P892Q	0.088
Danio_rerio_per3	G923C	0.100
Danio_rerio_per3	G937A	0.134
Danio_rerio_per3	T976N	0.149
Danio_rerio_per3	V977I	0.052
Danio_rerio_per3	V978I	0.039
Danio_rerio_per3	M997V	0.079
Danio_rerio_per3	V998M	0.107
Danio_rerio_per3	V999L	0.122
Danio_rerio_per3	Y1070F	0.186
Danio_rerio_per3	G1075P	0.170
Danio_rerio_per3	V1086M	0.079
Danio_rerio_per3	P1087A	0.173
Danio_rerio_per3	F1098Y	0.101
Danio_rerio_per3	M1100I	0.070
Danio_rerio_per3	G1110T	0.178
Danio_rerio_per3	H1114A	0.101
Danio_rerio_per3	G1115E	0.075
Danio_rerio_per3	S1116A	0.040
Danio_rerio_per3	S1118L	0.061
Danio_rerio_per3	P1122N	0.179
Danio_rerio_per3	P1123L	0.094
Danio_rerio_per3	G1124E	0.082
Danio_rerio_per3	S1126A	0.059
Danio_rerio_per3	V1127G	0.155
Danio_rerio_per3	T1128V	0.069
Danio_rerio_per3	V1147P	0.039
Danio_rerio_per3	A1152E	0.074
Danio_rerio_per3	T1190S	0.061
Danio_rerio_per3	N1194T	0.102
Danio_rerio_per3	G1197N	0.232
Danio_rerio_per3	P1201A	0.106
Danio_rerio_per3	E1202D	0.082
Danio_rerio_per3	A1209T	0.038
Danio_rerio_per3	A1211T	0.058
Danio_rerio_per3	P1218R	0.292
Danio_rerio_per3	S1221C	0.119
Danio_rerio_per3	N1223H	0.125
Danio_rerio_per3	T1313A	0.041
Danio_rerio_per3	T1321S	0.077
Danio_rerio_per3	T1322G	0.207
Danio_rerio_per3	N1329D	0.097
Danio_rerio_per3	M1344L	0.683
Danio_rerio_per3	P1350S	0.101
Danio_rerio_per3	L1365I	0.042
Danio_rerio_per3	Q1376S	0.110
Danio_rerio_per3	H1390Q	0.066
Danio_rerio_per3	H1392N	0.110
Danio_rerio_per3	M1409I	0.049
Danio_rerio_per3	G1412N	0.114
Danio_rerio_per3	E1414K	0.086
Danio_rerio_per3	S1429I	0.062
Danio_rerio_per3	T1438P	0.063
Danio_rerio_per3	D1440E	0.021
Danio_rerio_per3	N1444D	0.047
Danio_rerio_roraa	S328N	0.221
Danio_rerio_rorab	V8E	0.114
Danio_rerio_rorab	A10V	0.067
Danio_rerio_rorab	D19G	0.080
Danio_rerio_rorab	L29P	0.067
Danio_rerio_rorab	A33P	0.065
Danio_rerio_rorab	A58G	0.066
Danio_rerio_rorab	E168D	0.092
Danio_rerio_rorab	E169D	0.089
Danio_rerio_rorab	V171T	0.115
Danio_rerio_rorab	T175S	0.066
Danio_rerio_rorab	G178N	0.125
Danio_rerio_rorab	R179Q	0.063
Danio_rerio_rorab	P181S	0.128
Danio_rerio_rorab	P183A	0.097
Danio_rerio_rorab	T198S	0.088
Danio_rerio_rorab	N199S	0.079
Danio_rerio_rorab	L204I	0.066
Danio_rerio_rorab	P217Q	0.247
Danio_rerio_rorab	S282A	0.156
Danio_rerio_rorab	D288H	0.279
Danio_rerio_rorab	N289D	0.112
Danio_rerio_rorab	M303L	0.134
Danio_rerio_rorab	T324S	0.093
Danio_rerio_rorab	D325N	0.161
Danio_rerio_rorab	D327E	0.179
Danio_rerio_rorab	Q479K	0.409
Danio_rerio_rorab	A486T	0.102
Danio_rerio_rorab	T508A	0.121
Danio_rerio_rorab	T516M	0.260
Danio_rerio_rorab	V547I	0.024
Danio_rerio_rorab	I553M	0.032
Danio_rerio_rorab	S556A	0.041
Danio_rerio_rorab	S562P	0.027
Danio_rerio_rorab	Q563A	0.036
Danio_rerio_rorab	S564T	0.037
Danio_rerio_rorab	A566C	0.105
Danio_rerio_rorab	T567P	0.089
Danio_rerio_rorab	E568N	0.085
Danio_rerio_rorab	R569G	0.041
Danio_rerio_rorab	E570T	0.059
Danio_rerio_rorab	R571V	0.058
Danio_rerio_rorb	M189I	0.131
Danio_rerio_rorb	A350T	0.355
Danio_rerio_rorcb	E107D	0.178
Danio_rerio_rorcb	G117T	0.172
Danio_rerio_rorcb	E139D	0.072
Danio_rerio_rorcb	G142E	0.104
Danio_rerio_rorcb	E143D	0.099
Danio_rerio_rorcb	D144G	0.158
Danio_rerio_rorcb	S145A	0.057
Danio_rerio_rorcb	T193A	0.158
Danio_rerio_rorcb	G198S	0.170
Danio_rerio_rorcb	G199S	0.258
Danio_rerio_rorcb	G201T	0.530
Danio_rerio_rorcb	S205G	0.141
Danio_rerio_rorcb	N223S	0.131
Danio_rerio_rorcb	E237D	0.121
Danio_rerio_rorcb	Q247I	0.601
Danio_rerio_rorcb	I248M	0.138
Danio_rerio_rorcb	L249P	0.646
Danio_rerio_rorcb	P250D	0.409
Danio_rerio_rorcb	E251N	0.360
Danio_rerio_rorcb	S253R	0.419
Danio_rerio_rorcb	L266I	0.128
Danio_rerio_rorcb	L303H	0.804
Danio_rerio_rorcb	N306S	0.248
Danio_rerio_rorcb	H332Q	0.350
Danio_rerio_rorcb	D352E	0.240
Danio_rerio_rorcb	F430Y	0.433
Danio_rerio_rorcb	T471I	0.137
Danio_rerio_rorca	L54I	0.116
Danio_rerio_rorca	V124I	0.045
Danio_rerio_rorca	P125S	0.133
Danio_rerio_rorca	A128T	0.078
Danio_rerio_rorca	V141A	0.071
Danio_rerio_rorca	G201S	0.321
Danio_rerio_rorca	S203N	0.250
Danio_rerio_rorca	P229S	0.133
Danio_rerio_rorca	S236G	0.098
Danio_rerio_rorca	T238V	0.200
Danio_rerio_rorca	Q247M	0.373
Danio_rerio_rorca	T248S	0.185
Danio_rerio_rorca	L249P	0.572
Danio_rerio_rorca	Y255F	0.203
Danio_rerio_rorca	L261I	0.083
Danio_rerio_rorca	V286I	0.115
Danio_rerio_rorca	S321P	0.747
Danio_rerio_rorca	M325L	0.153
Danio_rerio_rorca	H332Q	0.227
Danio_rerio_rorca	I333L	0.217
Danio_rerio_rorca	C354S	0.328
Danio_rerio_rorca	C463Y	0.272
Danio_rerio_rorca	A469V	0.170
Danio_rerio_rorca	P470H	0.287
