## Supplementary material for "Contrasted gene decay in subterranean vertebrates: insights from cavefishes and fossorial mammals": grahami_vision.results.parsed_scores

ID	Substitution	MutPred2 score
Sinocyclocheilus_grahami_arr3b-2	M109I	0.185
Sinocyclocheilus_grahami_arr3b-2	E192Q	0.310
Sinocyclocheilus_grahami_arr3b-2	A264V	0.305
Sinocyclocheilus_grahami_arr3b-2	A282G	0.175
Sinocyclocheilus_grahami_arr3b-2	V370I	0.044
Sinocyclocheilus_grahami_arr3b-1	L77M	0.391
Sinocyclocheilus_grahami_arr3b-1	M109I	0.157
Sinocyclocheilus_grahami_arr3b-1	I159T	0.463
Sinocyclocheilus_grahami_arr3b-1	N202H	0.218
Sinocyclocheilus_grahami_arr3a-1	K145T	0.226
Sinocyclocheilus_grahami_arr3a-1	A297S	0.122
Sinocyclocheilus_grahami_arr3a-2	V182I	0.201
Sinocyclocheilus_grahami_arr3a-2	T251A	0.198
Sinocyclocheilus_grahami_cryaa-1	D109N	0.364
Sinocyclocheilus_grahami_cryba1b-2	R121K	0.455
Sinocyclocheilus_grahami_cryba1b-1	Y101H	0.260
Sinocyclocheilus_grahami_cryba1b-1	V125M	0.328
Sinocyclocheilus_grahami_cryba1l1-1	V62L	0.679
Sinocyclocheilus_grahami_cryba2a-1	G12E	0.318
Sinocyclocheilus_grahami_cryba2b-1	R11K	0.197
Sinocyclocheilus_grahami_cryba2b-1	R125H	0.387
Sinocyclocheilus_grahami_cryba2b-2	R125S	0.630
Sinocyclocheilus_grahami_cryba4-2	Q68H	0.810
Sinocyclocheilus_grahami_cryba4-1	S95A	0.529
Sinocyclocheilus_grahami_crybb1-2	A15T	0.064
Sinocyclocheilus_grahami_crybb1-2	M63T	0.329
Sinocyclocheilus_grahami_crybb1-2	V65I	0.100
Sinocyclocheilus_grahami_crybb1-2	L98M	0.483
Sinocyclocheilus_grahami_crybb1l1-2	K17R	0.072
Sinocyclocheilus_grahami_crybb1l2-1	T21I	0.207
Sinocyclocheilus_grahami_crybb1l2-1	E26K	0.230
Sinocyclocheilus_grahami_crybb1l3	E41Q	0.411
Sinocyclocheilus_grahami_crybgx-2	P9L	0.735
Sinocyclocheilus_grahami_crygm5-1	R36H	0.626
Sinocyclocheilus_grahami_crygm5-1	H124N	0.393
Sinocyclocheilus_grahami_crygm5-1	S130C	0.795
Sinocyclocheilus_grahami_crygm5-2	S18N	0.362
Sinocyclocheilus_grahami_crygm5-2	H36Y	0.535
Sinocyclocheilus_grahami_crygm5-2	C37Y	0.861
Sinocyclocheilus_grahami_crygm5-2	D115N	0.751
Sinocyclocheilus_grahami_crygm5-2	G148S	0.797
Sinocyclocheilus_grahami_crygm5-2	R178C	0.834
Sinocyclocheilus_grahami_crygm5-2	S182P	0.701
Sinocyclocheilus_grahami_exorh-1	V288I	0.183
Sinocyclocheilus_grahami_exorh-1	V306A	0.598
Sinocyclocheilus_grahami_exorh-2	K327N	0.690
Sinocyclocheilus_grahami_exorh-2	E333A	0.334
Sinocyclocheilus_grahami_gc2-1	D986E	0.658
Sinocyclocheilus_grahami_gc2-1	R1001Q	0.283
Sinocyclocheilus_grahami_gc2-1	A1003S	0.671
Sinocyclocheilus_grahami_gc2-1	A1004V	0.308
Sinocyclocheilus_grahami_gc2-1	M1022I	0.165
Sinocyclocheilus_grahami_gc2-1	V1030D	0.848
Sinocyclocheilus_grahami_gc2-1	I1032P	0.863
Sinocyclocheilus_grahami_gc2-1	R1033L	0.906
Sinocyclocheilus_grahami_gc2-1	I1034T	0.795
Sinocyclocheilus_grahami_gc2-1	A1148T	0.144
Sinocyclocheilus_grahami_gc2-2	R2L	0.097
Sinocyclocheilus_grahami_gc2-2	H193Q	0.340
Sinocyclocheilus_grahami_gc2-2	K382N	0.422
Sinocyclocheilus_grahami_gc2-2	Q436H	0.425
Sinocyclocheilus_grahami_gc2-2	T444M	0.282
Sinocyclocheilus_grahami_gc2-2	I585T	0.173
Sinocyclocheilus_grahami_gc2-2	Y606F	0.204
Sinocyclocheilus_grahami_gc2-2	D856E	0.220
Sinocyclocheilus_grahami_gc2-2	P916T	0.312
Sinocyclocheilus_grahami_gc2-2	G999E	0.880
Sinocyclocheilus_grahami_gc3-2	A223V	0.354
Sinocyclocheilus_grahami_gc3-2	E268K	0.599
Sinocyclocheilus_grahami_gc3-2	T269S	0.244
Sinocyclocheilus_grahami_gc3-2	D270Q	0.627
Sinocyclocheilus_grahami_gc3-2	T702M	0.446
Sinocyclocheilus_grahami_gc3-2	Q790K	0.359
Sinocyclocheilus_grahami_gc3-2	E883K	0.311
Sinocyclocheilus_grahami_gc3-2	R1050T	0.697
Sinocyclocheilus_grahami_gc3-1	L11F	0.075
Sinocyclocheilus_grahami_gc3-1	R29Q	0.055
Sinocyclocheilus_grahami_gc3-1	H57C	0.134
Sinocyclocheilus_grahami_gc3-1	R107Q	0.176
Sinocyclocheilus_grahami_gc3-1	F153L	0.627
Sinocyclocheilus_grahami_gc3-1	I673V	0.069
Sinocyclocheilus_grahami_gc3-1	K676Q	0.284
Sinocyclocheilus_grahami_gc3-1	T808M	0.505
Sinocyclocheilus_grahami_gc3-1	Y809F	0.279
Sinocyclocheilus_grahami_gcap2-1	M38R	0.430
Sinocyclocheilus_grahami_gcap2-2	A196D	0.770
Sinocyclocheilus_grahami_gcap3-2	E198V	0.405
Sinocyclocheilus_grahami_gcap4-1	K185N	0.149
Sinocyclocheilus_grahami_gcap4-2	M63T	0.307
Sinocyclocheilus_grahami_gcap4-2	E85G	0.426
Sinocyclocheilus_grahami_gcap5-2	Q19K	0.326
Sinocyclocheilus_grahami_gcap5-2	I185S	0.158
Sinocyclocheilus_grahami_gcap7-2	V22L	0.158
Sinocyclocheilus_grahami_gcap7-2	D61Y	0.602
Sinocyclocheilus_grahami_gcap7-2	K201T	0.231
Sinocyclocheilus_grahami_gcap7-1	G11C	0.178
Sinocyclocheilus_grahami_gcap7-1	R36I	0.398
Sinocyclocheilus_grahami_gcap7-1	P39L	0.802
Sinocyclocheilus_grahami_gcap7-1	R77S	0.496
Sinocyclocheilus_grahami_gcap7-1	D149Y	0.830
Sinocyclocheilus_grahami_gnat1-2	I70V	0.122
Sinocyclocheilus_grahami_gnat1-2	M78L	0.376
Sinocyclocheilus_grahami_gnat1-2	A99H	0.259
Sinocyclocheilus_grahami_gnat1-2	A100R	0.175
Sinocyclocheilus_grahami_gnat1-2	V168D	0.813
Sinocyclocheilus_grahami_gnat1-2	L194I	0.466
Sinocyclocheilus_grahami_gnat1-2	R206H	0.827
Sinocyclocheilus_grahami_gnat1-2	P294T	0.784
Sinocyclocheilus_grahami_gnat1-2	R319P	0.609
Sinocyclocheilus_grahami_gnat1-2	G358S	0.811
Sinocyclocheilus_grahami_gnat1-1	S124A	0.107
Sinocyclocheilus_grahami_gnat2-1	E289D	0.485
Sinocyclocheilus_grahami_gnat2-1	T307A	0.138
Sinocyclocheilus_grahami_gnat2-2	S71T	0.159
Sinocyclocheilus_grahami_gnat2-2	Y146F	0.482
Sinocyclocheilus_grahami_gnat2-2	T307A	0.141
Sinocyclocheilus_grahami_gnb1b-1	T185S	0.154
Sinocyclocheilus_grahami_gnb3a-2	I286V	0.298
Sinocyclocheilus_grahami_gnb3b-3	N67F	0.509
Sinocyclocheilus_grahami_gnb3b-3	G323E	0.434
Sinocyclocheilus_grahami_gnb3b-1	S264C	0.424
Sinocyclocheilus_grahami_gnb3b-2	E157D	0.220
Sinocyclocheilus_grahami_gnb3b-2	M281I	0.161
Sinocyclocheilus_grahami_gngt1	K30T	0.412
Sinocyclocheilus_grahami_grk1a-2	D148N	0.130
Sinocyclocheilus_grahami_grk1a-2	A215G	0.191
Sinocyclocheilus_grahami_grk1a-2	F541L	0.472
Sinocyclocheilus_grahami_grk1a-1	I96V	0.062
Sinocyclocheilus_grahami_grk1a-1	R214K	0.159
Sinocyclocheilus_grahami_grk1b	I96V	0.065
Sinocyclocheilus_grahami_grk1b	A134T	0.121
Sinocyclocheilus_grahami_grk1b	T190A	0.209
Sinocyclocheilus_grahami_grk7a-2	A49T	0.087
Sinocyclocheilus_grahami_grk7a-2	S52T	0.072
Sinocyclocheilus_grahami_grk7a-2	S122I	0.229
Sinocyclocheilus_grahami_grk7a-2	S525C	0.665
Sinocyclocheilus_grahami_grk7a-1	C62S	0.762
Sinocyclocheilus_grahami_grk7a-1	R108H	0.281
Sinocyclocheilus_grahami_grk7a-1	A137T	0.056
Sinocyclocheilus_grahami_grk7a-1	V351I	0.060
Sinocyclocheilus_grahami_grk7a-1	A393T	0.169
Sinocyclocheilus_grahami_grk7a-1	P422S	0.186
Sinocyclocheilus_grahami_grk7b-1	G162E	0.355
Sinocyclocheilus_grahami_grk7b-1	G400V	0.399
Sinocyclocheilus_grahami_grk7b-1	A409T	0.090
Sinocyclocheilus_grahami_grk7b-1	Q459L	0.619
Sinocyclocheilus_grahami_grk7b-1	D498N	0.239
Sinocyclocheilus_grahami_grk7b-1	G536R	0.566
Sinocyclocheilus_grahami_grk7b-2	L7R	0.918
Sinocyclocheilus_grahami_grk7b-2	H37C	0.126
Sinocyclocheilus_grahami_grk7b-2	S98T	0.113
Sinocyclocheilus_grahami_grk7b-2	Y126N	0.384
Sinocyclocheilus_grahami_grk7b-2	E206K	0.756
Sinocyclocheilus_grahami_grk7b-2	T215M	0.775
Sinocyclocheilus_grahami_grk7b-2	G536V	0.623
Sinocyclocheilus_grahami_gucy2f-1	S17N	0.117
Sinocyclocheilus_grahami_gucy2f-1	M151L	0.361
Sinocyclocheilus_grahami_gucy2f-1	E262V	0.717
Sinocyclocheilus_grahami_gucy2f-1	A374T	0.297
Sinocyclocheilus_grahami_gucy2f-1	L742I	0.356
Sinocyclocheilus_grahami_gucy2f-1	P745H	0.552
Sinocyclocheilus_grahami_gucy2f-2	S301F	0.268
Sinocyclocheilus_grahami_gucy2f-2	I321M	0.232
Sinocyclocheilus_grahami_gucy2f-2	A371T	0.256
Sinocyclocheilus_grahami_gucy2f-2	R388S	0.746
Sinocyclocheilus_grahami_gucy2f-2	T416S	0.353
Sinocyclocheilus_grahami_gucy2f-2	A713T	0.143
Sinocyclocheilus_grahami_gucy2f-2	D827E	0.186
Sinocyclocheilus_grahami_gucy2f-2	I911L	0.656
Sinocyclocheilus_grahami_gucy2f-2	S1092T	0.133
Sinocyclocheilus_grahami_lws2	R15K	0.109
Sinocyclocheilus_grahami_opn3-1	V37I	0.130
Sinocyclocheilus_grahami_opn3-1	I392T	0.155
Sinocyclocheilus_grahami_opn3-2	N2S	0.216
Sinocyclocheilus_grahami_opn3-2	N85H	0.384
Sinocyclocheilus_grahami_opn3-2	I328V	0.034
Sinocyclocheilus_grahami_opn3-2	R349H	0.052
Sinocyclocheilus_grahami_opn4m1-1	S31R	0.299
Sinocyclocheilus_grahami_opn4m1-1	N289H	0.423
Sinocyclocheilus_grahami_opn4m1-1	I295M	0.181
Sinocyclocheilus_grahami_opn4m1-1	T341A	0.491
Sinocyclocheilus_grahami_opn4m1-1	A351T	0.301
Sinocyclocheilus_grahami_opn4m1-1	S561P	0.053
Sinocyclocheilus_grahami_opn4m1-1	A578T	0.076
Sinocyclocheilus_grahami_opn4m1-1	S580R	0.099
Sinocyclocheilus_grahami_opn4m1-2	S6R	0.158
Sinocyclocheilus_grahami_opn4m1-2	K14R	0.036
Sinocyclocheilus_grahami_opn4m1-2	N39S	0.135
Sinocyclocheilus_grahami_opn4m1-2	V48L	0.118
Sinocyclocheilus_grahami_opn4m1-2	G159S	0.854
Sinocyclocheilus_grahami_opn4m1-2	S287G	0.382
Sinocyclocheilus_grahami_opn4m1-2	I295F	0.594
Sinocyclocheilus_grahami_opn4m1-2	R433Y	0.096
Sinocyclocheilus_grahami_opn4m1-2	I523N	0.180
Sinocyclocheilus_grahami_opn4m1-2	G536D	0.119
Sinocyclocheilus_grahami_opn4m2-1	P42S	0.499
Sinocyclocheilus_grahami_opn4m2-1	G179D	0.578
Sinocyclocheilus_grahami_opn4m2-1	A357S	0.204
Sinocyclocheilus_grahami_opn4m2-1	A404G	0.083
Sinocyclocheilus_grahami_opn4m2-1	T440K	0.084
Sinocyclocheilus_grahami_opn4m3-1	S35I	0.182
Sinocyclocheilus_grahami_opn4m3-1	L39P	0.740
Sinocyclocheilus_grahami_opn4m3-1	P58T	0.299
Sinocyclocheilus_grahami_opn4m3-1	M84I	0.279
Sinocyclocheilus_grahami_opn4m3-1	A488T	0.076
Sinocyclocheilus_grahami_opn4m3-2	A46P	0.181
Sinocyclocheilus_grahami_opn4m3-2	F169I	0.700
Sinocyclocheilus_grahami_opn4m3-2	R389H	0.082
Sinocyclocheilus_grahami_opn4m3-2	R539S	0.055
Sinocyclocheilus_grahami_opn4x2-1	I21L	0.425
Sinocyclocheilus_grahami_opn4x2-1	E239K	0.112
Sinocyclocheilus_grahami_opn4x2-1	T349N	0.066
Sinocyclocheilus_grahami_opn4x2-1	S372T	0.037
Sinocyclocheilus_grahami_opn4x2-2	S182T	0.509
Sinocyclocheilus_grahami_opn4x2-2	C183Y	0.926
Sinocyclocheilus_grahami_opn4x2-2	R240Q	0.152
Sinocyclocheilus_grahami_opn4x2-2	S311F	0.721
Sinocyclocheilus_grahami_opn4x2-2	D346H	0.112
Sinocyclocheilus_grahami_opn4x2-2	T382K	0.099
Sinocyclocheilus_grahami_opn4x1-1	R64Q	0.560
Sinocyclocheilus_grahami_opn4x1-1	Q368R	0.250
Sinocyclocheilus_grahami_opn4x1-1	Q420R	0.080
Sinocyclocheilus_grahami_opn4x1-1	R435K	0.044
Sinocyclocheilus_grahami_opn4x1-1	T540A	0.038
Sinocyclocheilus_grahami_opn4x1-2	K24E	0.623
Sinocyclocheilus_grahami_opn4x1-2	D29G	0.665
Sinocyclocheilus_grahami_opn4x1-2	G146R	0.405
Sinocyclocheilus_grahami_opn4x1-2	A193V	0.279
Sinocyclocheilus_grahami_opn4x1-2	K240N	0.672
Sinocyclocheilus_grahami_opn4x1-2	L250F	0.129
Sinocyclocheilus_grahami_opn4x1-2	I322V	0.127
Sinocyclocheilus_grahami_opn4x1-2	D347E	0.100
Sinocyclocheilus_grahami_opn4x1-2	R371Q	0.068
Sinocyclocheilus_grahami_opn4x1-2	F380L	0.063
Sinocyclocheilus_grahami_opn4x1-2	D523E	0.074
Sinocyclocheilus_grahami_opn4x1-2	S548V	0.174
Sinocyclocheilus_grahami_opn5-1	Q215K	0.504
Sinocyclocheilus_grahami_opn5-1	G231S	0.324
Sinocyclocheilus_grahami_opn5-1	C330F	0.641
Sinocyclocheilus_grahami_opn5-2	L36H	0.653
Sinocyclocheilus_grahami_opn5-2	V110L	0.530
Sinocyclocheilus_grahami_opn5-2	H155Y	0.463
Sinocyclocheilus_grahami_opn5-2	F242I	0.402
Sinocyclocheilus_grahami_opn5-2	N369K	0.047
Sinocyclocheilus_grahami_opn6b-1	D4E	0.079
Sinocyclocheilus_grahami_opn6b-1	C147H	0.841
Sinocyclocheilus_grahami_opn6b-1	Q148P	0.646
Sinocyclocheilus_grahami_opn6b-1	P372S	0.034
Sinocyclocheilus_grahami_opn7c-1	N103S	0.830
Sinocyclocheilus_grahami_opn7c-1	S220A	0.195
Sinocyclocheilus_grahami_opn7c-1	A276T	0.221
Sinocyclocheilus_grahami_opn7c-1	A309P	0.245
Sinocyclocheilus_grahami_opn7c-1	R375Q	0.041
Sinocyclocheilus_grahami_opn7c-1	S431N	0.082
Sinocyclocheilus_grahami_opn7c-1	Q472L	0.089
Sinocyclocheilus_grahami_opn7c-1	A475V	0.079
Sinocyclocheilus_grahami_opn7c-2	G79E	0.759
Sinocyclocheilus_grahami_opn7c-2	L104M	0.686
Sinocyclocheilus_grahami_opn7c-2	D108E	0.815
Sinocyclocheilus_grahami_opn7c-2	V191F	0.409
Sinocyclocheilus_grahami_opn7c-2	S227A	0.631
Sinocyclocheilus_grahami_opn7c-2	A274T	0.046
Sinocyclocheilus_grahami_opn7c-2	I354L	0.064
Sinocyclocheilus_grahami_opn7c-2	C360F	0.215
Sinocyclocheilus_grahami_opn7c-2	C410Y	0.320
Sinocyclocheilus_grahami_opn7c-2	S431N	0.116
Sinocyclocheilus_grahami_opn7c-2	R476H	0.095
Sinocyclocheilus_grahami_opn7d-2	A155T	0.546
Sinocyclocheilus_grahami_opn7d-2	I323T	0.611
Sinocyclocheilus_grahami_opn7d-2	L395I	0.045
Sinocyclocheilus_grahami_opn7d-2	L500F	0.048
Sinocyclocheilus_grahami_opn7d-1	I316V	0.172
Sinocyclocheilus_grahami_opn7d-1	D374H	0.097
Sinocyclocheilus_grahami_opn7d-1	Y484C	0.234
Sinocyclocheilus_grahami_opn7d-1	D499H	0.330
Sinocyclocheilus_grahami_opn7b-1	I46V	0.060
Sinocyclocheilus_grahami_opn7b-1	F173L	0.569
Sinocyclocheilus_grahami_opn7b-1	V253M	0.113
Sinocyclocheilus_grahami_opn7b-1	R413H	0.081
Sinocyclocheilus_grahami_opn7b-1	Q472R	0.156
Sinocyclocheilus_grahami_opn7b-2	A123V	0.369
Sinocyclocheilus_grahami_opn7a-2	Q24K	0.664
Sinocyclocheilus_grahami_opn7a-2	H221Q	0.179
Sinocyclocheilus_grahami_opn7a-2	A235V	0.167
Sinocyclocheilus_grahami_opn7a-2	T249S	0.251
Sinocyclocheilus_grahami_opn7a-2	R387Q	0.115
Sinocyclocheilus_grahami_opn7a-2	G397R	0.187
Sinocyclocheilus_grahami_opn7a-2	R426C	0.124
Sinocyclocheilus_grahami_opn7a-2	P498S	0.322
Sinocyclocheilus_grahami_opn7a-2	H500Q	0.144
Sinocyclocheilus_grahami_opn7a-2	G501S	0.101
Sinocyclocheilus_grahami_opn7a-1	Q11R	0.261
Sinocyclocheilus_grahami_opn7a-1	L13M	0.083
Sinocyclocheilus_grahami_opn7a-1	M111L	0.753
Sinocyclocheilus_grahami_opn7a-1	S464I	0.044
Sinocyclocheilus_grahami_opn7a-1	M467V	0.047
Sinocyclocheilus_grahami_opn7a-1	I487T	0.114
Sinocyclocheilus_grahami_opn7a-1	A499V	0.071
Sinocyclocheilus_grahami_opn8b-1	P208S	0.749
Sinocyclocheilus_grahami_opn8b-1	R218K	0.298
Sinocyclocheilus_grahami_opn8a-2	T86V	0.509
Sinocyclocheilus_grahami_opn8a-2	L182M	0.227
Sinocyclocheilus_grahami_opn8a-2	F209Y	0.422
Sinocyclocheilus_grahami_opn8a-2	H312N	0.191
Sinocyclocheilus_grahami_opn8a-2	A377T	0.066
Sinocyclocheilus_grahami_opn9-1	A69V	0.214
Sinocyclocheilus_grahami_opn9-1	P471S	0.085
Sinocyclocheilus_grahami_opn9-1	R501K	0.074
Sinocyclocheilus_grahami_opn9-1	D506G	0.087
Sinocyclocheilus_grahami_opn9-1	T508R	0.155
Sinocyclocheilus_grahami_opn9-1	T524V	0.126
Sinocyclocheilus_grahami_opn9-1	E533A	0.042
Sinocyclocheilus_grahami_opn9-2	I170S	0.590
Sinocyclocheilus_grahami_opn9-2	A246T	0.107
Sinocyclocheilus_grahami_opn9-2	T312A	0.136
Sinocyclocheilus_grahami_opn9-2	H360P	0.100
Sinocyclocheilus_grahami_opn9-2	V396S	0.207
Sinocyclocheilus_grahami_opn9-2	L550S	0.074
Sinocyclocheilus_grahami_parapinopsin-2-2	F7V	0.377
Sinocyclocheilus_grahami_parapinopsin-2-2	V48M	0.233
Sinocyclocheilus_grahami_parapinopsin-2-2	C106G	0.930
Sinocyclocheilus_grahami_parapinopsin-2-2	G117V	0.919
Sinocyclocheilus_grahami_parapinopsin-2-2	V129L	0.312
Sinocyclocheilus_grahami_parapinopsin-2-2	G184R	0.908
Sinocyclocheilus_grahami_parapinopsin-2-2	S189N	0.401
Sinocyclocheilus_grahami_parapinopsin-2-2	W219C	0.469
Sinocyclocheilus_grahami_parapinopsin-2-2	T237M	0.312
Sinocyclocheilus_grahami_parapinopsin-2-2	P274H	0.428
Sinocyclocheilus_grahami_parapinopsin-2-2	V276I	0.059
Sinocyclocheilus_grahami_parietopsin-2	T16M	0.213
Sinocyclocheilus_grahami_parietopsin-2	T216S	0.159
Sinocyclocheilus_grahami_parietopsin-2	A262T	0.719
Sinocyclocheilus_grahami_parietopsin-2	H332N	0.088
Sinocyclocheilus_grahami_parietopsin-1	I78V	0.176
Sinocyclocheilus_grahami_pde6a-1	Y494C	0.325
Sinocyclocheilus_grahami_pde6a-1	N653S	0.101
Sinocyclocheilus_grahami_pde6a-1	S698N	0.137
Sinocyclocheilus_grahami_pde6a-2	V167L	0.252
Sinocyclocheilus_grahami_pde6a-2	M193I	0.410
Sinocyclocheilus_grahami_pde6a-2	K198N	0.670
Sinocyclocheilus_grahami_pde6a-2	Q240H	0.376
Sinocyclocheilus_grahami_pde6a-2	D282G	0.874
Sinocyclocheilus_grahami_pde6a-2	V433L	0.330
Sinocyclocheilus_grahami_pde6a-2	D437H	0.542
Sinocyclocheilus_grahami_pde6a-2	I492N	0.611
Sinocyclocheilus_grahami_pde6a-2	L518F	0.406
Sinocyclocheilus_grahami_pde6a-2	V545A	0.293
Sinocyclocheilus_grahami_pde6a-2	V569L	0.743
Sinocyclocheilus_grahami_pde6a-2	M578V	0.251
Sinocyclocheilus_grahami_pde6a-2	R584C	0.337
Sinocyclocheilus_grahami_pde6a-2	T608I	0.586
Sinocyclocheilus_grahami_pde6a-2	L620R	0.895
Sinocyclocheilus_grahami_pde6b-2	M36V	0.130
Sinocyclocheilus_grahami_pde6b-2	S644T	0.259
Sinocyclocheilus_grahami_pde6b-2	A841T	0.086
Sinocyclocheilus_grahami_pde6b-1	N117H	0.403
Sinocyclocheilus_grahami_pde6b-1	V453L	0.214
Sinocyclocheilus_grahami_pde6b-1	I467V	0.129
Sinocyclocheilus_grahami_pde6b-1	D512V	0.570
Sinocyclocheilus_grahami_pde6b-1	S644T	0.216
Sinocyclocheilus_grahami_pde6b-1	A841T	0.122
Sinocyclocheilus_grahami_pde6c-1	M178I	0.208
Sinocyclocheilus_grahami_pde6c-1	L243Q	0.905
Sinocyclocheilus_grahami_pde6c-1	Q272L	0.634
Sinocyclocheilus_grahami_pde6c-1	M457I	0.275
Sinocyclocheilus_grahami_pde6c-2	A34T	0.118
Sinocyclocheilus_grahami_pde6c-2	T137S	0.358
Sinocyclocheilus_grahami_pde6c-2	L243Q	0.876
Sinocyclocheilus_grahami_pde6c-2	F428L	0.855
Sinocyclocheilus_grahami_pde6c-2	R448K	0.484
Sinocyclocheilus_grahami_pde6c-2	A620G	0.108
Sinocyclocheilus_grahami_pde6c-2	A825V	0.196
Sinocyclocheilus_grahami_pde6ga-1	S24V	0.057
Sinocyclocheilus_grahami_pde6ga-2	G38S	0.060
Sinocyclocheilus_grahami_pde6ha-1	K54R	0.113
Sinocyclocheilus_grahami_rcv1a-2	K162M	0.633
Sinocyclocheilus_grahami_rcv2b-1	A106V	0.846
Sinocyclocheilus_grahami_rcv2b-1	N132D	0.237
Sinocyclocheilus_grahami_rcv2b-2	Q48K	0.199
Sinocyclocheilus_grahami_rcv2b-2	T75A	0.228
Sinocyclocheilus_grahami_rcv2b-2	S147G	0.173
Sinocyclocheilus_grahami_rgr2	G280E	0.606
Sinocyclocheilus_grahami_rgr1-1	V73I	0.110
Sinocyclocheilus_grahami_rgr1-2	S59G	0.459
Sinocyclocheilus_grahami_rh1.2-1	V19E	0.793
Sinocyclocheilus_grahami_rh1.2-1	E343D	0.089
Sinocyclocheilus_grahami_rh1.2-1	T344I	0.057
Sinocyclocheilus_grahami_rh1.2-2	C39S	0.502
Sinocyclocheilus_grahami_rh1.2-2	A42V	0.540
Sinocyclocheilus_grahami_rh1.2-2	I54T	0.522
Sinocyclocheilus_grahami_rh1.2-2	Y60N	0.814
Sinocyclocheilus_grahami_rh1.2-2	A124T	0.628
Sinocyclocheilus_grahami_rh1.2-2	K145R	0.500
Sinocyclocheilus_grahami_rh1.2-2	A153T	0.770
Sinocyclocheilus_grahami_rh1.2-2	F155Y	0.580
Sinocyclocheilus_grahami_rh1.2-2	S186L	0.870
Sinocyclocheilus_grahami_rh1.2-2	P215H	0.735
Sinocyclocheilus_grahami_rh1.2-2	Q236E	0.432
Sinocyclocheilus_grahami_rh1.2-2	A269G	0.697
Sinocyclocheilus_grahami_rh1.2-2	I275T	0.704
Sinocyclocheilus_grahami_rh1.2-2	C323R	0.834
Sinocyclocheilus_grahami_rh1.2-2	P327S	0.557
Sinocyclocheilus_grahami_rh1.2-2	A354T	0.034
Sinocyclocheilus_grahami_rh2-3	I20V	0.231
Sinocyclocheilus_grahami_rh2-3	V221I	0.196
Sinocyclocheilus_grahami_rh2-3	I225M	0.205
Sinocyclocheilus_grahami_rh2-2	F33L	0.650
Sinocyclocheilus_grahami_rh2-2	M69V	0.282
Sinocyclocheilus_grahami_rh2-2	G110S	0.808
Sinocyclocheilus_grahami_rh2-2	H161Y	0.786
Sinocyclocheilus_grahami_rh2-2	A164V	0.540
Sinocyclocheilus_grahami_rh2-2	A173T	0.754
Sinocyclocheilus_grahami_rh2-2	R237Q	0.477
Sinocyclocheilus_grahami_rh2-4	S93A	0.361
Sinocyclocheilus_grahami_rh2-4	C97F	0.521
Sinocyclocheilus_grahami_rpe65b-2	R389S	0.513
Sinocyclocheilus_grahami_rpe65b-2	S430N	0.197
Sinocyclocheilus_grahami_rpe65b-2	V473I	0.161
Sinocyclocheilus_grahami_rpe65a-2	V80A	0.526
Sinocyclocheilus_grahami_rpe65a-2	T555I	0.500
Sinocyclocheilus_grahami_rpe65a-1	V30A	0.211
Sinocyclocheilus_grahami_rpe65a-1	V80A	0.487
Sinocyclocheilus_grahami_rpe65a-1	Y86F	0.333
Sinocyclocheilus_grahami_rpe65a-1	F111Y	0.389
Sinocyclocheilus_grahami_rpe65a-1	H289N	0.421
Sinocyclocheilus_grahami_rpe65a-1	I516L	0.290
Sinocyclocheilus_grahami_rrh-2	R64C	0.807
Sinocyclocheilus_grahami_rrh-2	V200A	0.581
Sinocyclocheilus_grahami_rrh-2	S234G	0.083
Sinocyclocheilus_grahami_rrh-2	M248L	0.667
Sinocyclocheilus_grahami_rrh-2	T325P	0.124
Sinocyclocheilus_grahami_saga-2	R158H	0.209
Sinocyclocheilus_grahami_saga-2	C159L	0.585
Sinocyclocheilus_grahami_saga-2	A160F	0.585
Sinocyclocheilus_grahami_saga-2	V161I	0.128
Sinocyclocheilus_grahami_saga-2	E162Y	0.634
Sinocyclocheilus_grahami_saga-2	E164Q	0.507
Sinocyclocheilus_grahami_saga-2	T227M	0.212
Sinocyclocheilus_grahami_saga-2	I234M	0.665
Sinocyclocheilus_grahami_saga-2	T279M	0.143
Sinocyclocheilus_grahami_saga-2	N300H	0.257
Sinocyclocheilus_grahami_saga-1	N235K	0.392
Sinocyclocheilus_grahami_saga-1	P439T	0.171
Sinocyclocheilus_grahami_sws1-1	A55S	0.604
Sinocyclocheilus_grahami_sws1-1	A69T	0.326
Sinocyclocheilus_grahami_sws1-1	M76I	0.256
Sinocyclocheilus_grahami_sws1-1	L81I	0.430
Sinocyclocheilus_grahami_sws1-1	F97L	0.168
Sinocyclocheilus_grahami_sws1-1	G347C	0.228
Sinocyclocheilus_grahami_sws1-2	V71I	0.232
Sinocyclocheilus_grahami_sws1-2	I176M	0.242
Sinocyclocheilus_grahami_sws1-2	T224S	0.338
Sinocyclocheilus_grahami_sws1-2	T231L	0.369
Sinocyclocheilus_grahami_sws1-2	I234T	0.293
Sinocyclocheilus_grahami_sws1-2	V269I	0.338
Sinocyclocheilus_grahami_sws1-2	N296H	0.341
Sinocyclocheilus_grahami_sws2-1	P24S	0.095
Sinocyclocheilus_grahami_sws2-2	S66L	0.338
Sinocyclocheilus_grahami_sws2-2	A95S	0.548
Sinocyclocheilus_grahami_sws2-2	I101V	0.115
Sinocyclocheilus_grahami_sws2-2	S107L	0.283
Sinocyclocheilus_grahami_sws2-2	I125V	0.451
Sinocyclocheilus_grahami_sws2-2	S178L	0.177
Sinocyclocheilus_grahami_sws2-2	M234I	0.160
Sinocyclocheilus_grahami_sws2-2	S284I	0.800
Sinocyclocheilus_grahami_sws2-2	L287V	0.546
Sinocyclocheilus_grahami_sws2-2	T313V	0.492
Sinocyclocheilus_grahami_sws2-2	V321I	0.211
Sinocyclocheilus_grahami_tmt1a-2	V75I	0.056
Sinocyclocheilus_grahami_tmt1a-2	L251I	0.259
Sinocyclocheilus_grahami_tmt1a-2	I260V	0.066
Sinocyclocheilus_grahami_tmt1a-2	V376M	0.073
Sinocyclocheilus_grahami_tmt1a-1	S34P	0.224
Sinocyclocheilus_grahami_tmt1a-1	D38N	0.054
Sinocyclocheilus_grahami_tmt1a-1	S163N	0.361
Sinocyclocheilus_grahami_tmt1a-1	P196L	0.796
Sinocyclocheilus_grahami_tmt1a-1	G404S	0.048
Sinocyclocheilus_grahami_tmt1b-2	V83I	0.114
Sinocyclocheilus_grahami_tmt1b-2	H134L	0.297
Sinocyclocheilus_grahami_tmt1b-2	T166M	0.488
Sinocyclocheilus_grahami_tmt1b-2	T400S	0.049
Sinocyclocheilus_grahami_tmt1b-1	Y14D	0.317
Sinocyclocheilus_grahami_tmt1b-1	M18T	0.165
Sinocyclocheilus_grahami_tmt1b-1	H134N	0.351
Sinocyclocheilus_grahami_tmt1b-1	G258N	0.279
Sinocyclocheilus_grahami_tmt2b-2	N13Y	0.282
Sinocyclocheilus_grahami_tmt2b-2	S17T	0.039
Sinocyclocheilus_grahami_tmt2b-2	V72I	0.124
Sinocyclocheilus_grahami_tmt2b-2	M137I	0.348
Sinocyclocheilus_grahami_tmt2b-2	A149T	0.159
Sinocyclocheilus_grahami_tmt2b-2	R154C	0.503
Sinocyclocheilus_grahami_tmt2b-2	T181A	0.267
Sinocyclocheilus_grahami_tmt2b-2	S210N	0.063
Sinocyclocheilus_grahami_tmt2b-2	F239C	0.198
Sinocyclocheilus_grahami_tmt2b-2	V272I	0.322
Sinocyclocheilus_grahami_tmt2b-2	E343D	0.137
Sinocyclocheilus_grahami_tmt2b-2	S345P	0.120
Sinocyclocheilus_grahami_tmt2b-2	I346F	0.069
Sinocyclocheilus_grahami_tmt2b-2	P351H	0.067
Sinocyclocheilus_grahami_tmt2b-2	T392G	0.101
Sinocyclocheilus_grahami_tmt2b-2	P396S	0.051
Sinocyclocheilus_grahami_tmt2b-2	S405A	0.115
Sinocyclocheilus_grahami_tmt2b-1	D38G	0.263
Sinocyclocheilus_grahami_tmt2b-1	A149T	0.163
Sinocyclocheilus_grahami_tmt2b-1	L227I	0.322
Sinocyclocheilus_grahami_tmt2b-1	T273M	0.616
Sinocyclocheilus_grahami_tmt2b-1	V306M	0.174
Sinocyclocheilus_grahami_tmt2a-1	A336T	0.169
Sinocyclocheilus_grahami_tmt2a-1	A346L	0.085
Sinocyclocheilus_grahami_tmt2a-1	R394K	0.065
Sinocyclocheilus_grahami_tmt2a-2	S189N	0.654
Sinocyclocheilus_grahami_tmt2a-2	Y214C	0.843
Sinocyclocheilus_grahami_tmt2a-2	V267M	0.525
Sinocyclocheilus_grahami_tmt2a-2	H278Y	0.329
Sinocyclocheilus_grahami_tmt3a-2	L149F	0.696
Sinocyclocheilus_grahami_tmt3a-2	I281T	0.718
Sinocyclocheilus_grahami_tmt3b-1	F80L	0.190
Sinocyclocheilus_grahami_tmt3b-1	L105H	0.594
Sinocyclocheilus_grahami_tmt3b-1	A395T	0.038
Sinocyclocheilus_grahami_tmt3b-1	H401R	0.053
Sinocyclocheilus_grahami_tmt3b-2	F76I	0.605
Sinocyclocheilus_grahami_tmt3b-2	M245T	0.148
Sinocyclocheilus_grahami_tmt3b-2	L255I	0.198
Sinocyclocheilus_grahami_tmt3b-2	P421T	0.148
Sinocyclocheilus_grahami_va2-2	P2S	0.240
Sinocyclocheilus_grahami_va2-2	I84V	0.337
Sinocyclocheilus_grahami_va2-2	N184S	0.057
Sinocyclocheilus_grahami_va2-2	E389G	0.057
Sinocyclocheilus_grahami_va2-1	A6T	0.156
Sinocyclocheilus_grahami_va2-1	H362N	0.085
Sinocyclocheilus_grahami_va1-2	H13Y	0.100
Sinocyclocheilus_grahami_va1-2	L89V	0.171
Sinocyclocheilus_grahami_va1-1	S29A	0.118
Sinocyclocheilus_grahami_va1-1	G35A	0.400
Sinocyclocheilus_grahami_va1-1	G344R	0.097
