## Supplementary material for "Contrasted gene decay in subterranean vertebrates: insights from cavefishes and fossorial mammals": Lucifuga_dentata_circadian.results.parsed_scores

ID	Substitution	MutPred2 score
Lucifuga_dentata_aanat1	V39A	0.045
Lucifuga_dentata_aanat1	S79L	0.373
Lucifuga_dentata_aanat1	E128K	0.384
Lucifuga_dentata_aanat1	G218S	0.602
Lucifuga_dentata_bmal1a	T636M	0.129
Lucifuga_dentata_bmal2_1	T378I	0.427
Lucifuga_dentata_bmal2_1	A576T	0.051
Lucifuga_dentata_bmal2_2	S248F	0.347
Lucifuga_dentata_bmal2_2	T357M	0.291
Lucifuga_dentata_ck1db	N403G	0.082
Lucifuga_dentata_ck1db	S404L	0.169
Lucifuga_dentata_ck1db	I405T	0.053
Lucifuga_dentata_ck1db	C407A	0.123
Lucifuga_dentata_ck1db	E408G	0.099
Lucifuga_dentata_ck1db	H409L	0.179
Lucifuga_dentata_ck1db	A411P	0.192
Lucifuga_dentata_ck1db	K412V	0.148
Lucifuga_dentata_clock1	A171T	0.243
Lucifuga_dentata_clock1	L200V	0.284
Lucifuga_dentata_clock1	F247C	0.415
Lucifuga_dentata_clock1	R465S	0.121
Lucifuga_dentata_clock1	N629T	0.108
Lucifuga_dentata_clock1	Q797H	0.097
Lucifuga_dentata_clock3	R439H	0.148
Lucifuga_dentata_clock3	T700A	0.058
Lucifuga_dentata_clock3	Q927R	0.225
Lucifuga_dentata_cry1a	R127H	0.289
Lucifuga_dentata_cry1a	I444T	0.781
Lucifuga_dentata_cry1b	R127Q	0.278
Lucifuga_dentata_cry1b	V180I	0.045
Lucifuga_dentata_cry1b	P193L	0.797
Lucifuga_dentata_cry1b	T215M	0.251
Lucifuga_dentata_cry1b	K277N	0.365
Lucifuga_dentata_cry1b	V361A	0.830
Lucifuga_dentata_cry1b	E452K	0.356
Lucifuga_dentata_cry2a	Y508H	0.893
Lucifuga_dentata_cry5	P288L	0.487
Lucifuga_dentata_cry5	R339W	0.732
Lucifuga_dentata_cry5	N511S	0.055
Lucifuga_dentata_cry5	A530T	0.060
Lucifuga_dentata_cry-dash	V114A	0.253
Lucifuga_dentata_cry-dash	R144K	0.152
Lucifuga_dentata_cry-dash	T162L	0.453
Lucifuga_dentata_cry-dash	I175T	0.325
Lucifuga_dentata_cry-dash	V195I	0.054
Lucifuga_dentata_cry-dash	A222V	0.095
Lucifuga_dentata_cry-dash	E233G	0.269
Lucifuga_dentata_cry-dash	A234C	0.110
Lucifuga_dentata_cry-dash	V243E	0.257
Lucifuga_dentata_cry-dash	N388T	0.870
Lucifuga_dentata_cry-dash	E391Q	0.589
Lucifuga_dentata_cry-dash	D463A	0.384
Lucifuga_dentata_cry-dash	D465E	0.213
Lucifuga_dentata_cry-dash	M484V	0.229
Lucifuga_dentata_nfil3	A221K	0.131
Lucifuga_dentata_nfil3	I351T	0.090
Lucifuga_dentata_nfil3-2	G151R	0.092
Lucifuga_dentata_nfil3-2	P301T	0.029
Lucifuga_dentata_nfil3-2	D443G	0.041
Lucifuga_dentata_nr1d1	R360C	0.269
Lucifuga_dentata_nr1d1	P672A	0.144
Lucifuga_dentata_nr1d1	R699H	0.284
Lucifuga_dentata_nr1d2a	S282L	0.099
Lucifuga_dentata_nr1d2a	K897R	0.055
Lucifuga_dentata_nr1d2b	S235A	0.105
Lucifuga_dentata_nr1d2b	G291V	0.098
Lucifuga_dentata_nr1d2b	A433T	0.060
Lucifuga_dentata_nr1d2b	A561T	0.065
Lucifuga_dentata_nr1d2b	D736N	0.370
Lucifuga_dentata_nr1d2b	G772S	0.162
Lucifuga_dentata_nr1d4a	E69Q	0.112
Lucifuga_dentata_nr1d4a	T126S	0.102
Lucifuga_dentata_nr1d4a	R604H	0.158
Lucifuga_dentata_nr1d4b	A101T	0.119
Lucifuga_dentata_nr1d4b	V247A	0.065
Lucifuga_dentata_nr1d4b	G283S	0.082
Lucifuga_dentata_nr1d4b	R595C	0.270
Lucifuga_dentata_nr1d4b	R618H	0.355
Lucifuga_dentata_per1b	S67F	0.058
Lucifuga_dentata_per1b	Q312K	0.202
Lucifuga_dentata_per1b	E558K	0.400
Lucifuga_dentata_per1b	R592H	0.052
Lucifuga_dentata_per1b	A742T	0.048
Lucifuga_dentata_per1b	P876L	0.104
Lucifuga_dentata_per1b	S1006A	0.086
Lucifuga_dentata_per1b	S1032A	0.055
Lucifuga_dentata_per1b	P1083L	0.216
Lucifuga_dentata_per1b	L1129S	0.626
Lucifuga_dentata_per1b	A1200T	0.070
Lucifuga_dentata_per1b	R1249C	0.188
Lucifuga_dentata_per1b	R1295W	0.146
Lucifuga_dentata_per1b	A1299D	0.217
Lucifuga_dentata_per1b	G1387V	0.182
Lucifuga_dentata_per1b	R1443H	0.073
Lucifuga_dentata_per1b	R1500H	0.231
Lucifuga_dentata_per1b	A1596V	0.028
Lucifuga_dentata_per1b	E1604D	0.037
Lucifuga_dentata_per2	A43V	0.035
Lucifuga_dentata_per2	G90S	0.198
Lucifuga_dentata_per2	P99S	0.082
Lucifuga_dentata_per2	G148S	0.087
Lucifuga_dentata_per2	T763A	0.085
Lucifuga_dentata_per2	S979P	0.289
Lucifuga_dentata_per2	P1141L	0.253
Lucifuga_dentata_per2	G1179D	0.174
Lucifuga_dentata_per2	E1249V	0.133
Lucifuga_dentata_per2	A1259V	0.077
Lucifuga_dentata_per2	S1261L	0.077
Lucifuga_dentata_per2	G1363V	0.123
Lucifuga_dentata_per2	S1411R	0.110
Lucifuga_dentata_per2	A1554E	0.309
Lucifuga_dentata_per2	L1597H	0.202
Lucifuga_dentata_per2_2	R36D	0.067
Lucifuga_dentata_per2_2	A37R	0.084
Lucifuga_dentata_per2_2	K237M	0.181
Lucifuga_dentata_per2_2	A427V	0.195
Lucifuga_dentata_per2_2	E522K	0.565
Lucifuga_dentata_per2_2	A926T	0.080
Lucifuga_dentata_per2_2	T935M	0.099
Lucifuga_dentata_per2_2	P952L	0.081
Lucifuga_dentata_per2_2	G1106A	0.191
Lucifuga_dentata_per2_2	Q1107Y	0.390
Lucifuga_dentata_per2_2	P1209L	0.353
Lucifuga_dentata_per2_2	D1446A	0.126
Lucifuga_dentata_per2_2	G1450K	0.220
Lucifuga_dentata_per2_2	G1451T	0.170
Lucifuga_dentata_per2_2	S1452R	0.124
Lucifuga_dentata_per2_2	E1453S	0.263
Lucifuga_dentata_per2_2	G1454D	0.149
Lucifuga_dentata_per2_2	D1478N	0.560
Lucifuga_dentata_per3	K201R	0.178
Lucifuga_dentata_per3	N224S	0.071
Lucifuga_dentata_per3	M240L	0.284
Lucifuga_dentata_per3	A250P	0.390
Lucifuga_dentata_per3	T604A	0.175
Lucifuga_dentata_per3	P719A	0.090
Lucifuga_dentata_per3	M880V	0.044
Lucifuga_dentata_per3	R911H	0.128
Lucifuga_dentata_per3	R937C	0.183
Lucifuga_dentata_per3	A1110S	0.128
Lucifuga_dentata_per3	Q1122H	0.140
Lucifuga_dentata_per3	N1216S	0.059
Lucifuga_dentata_rorab	V408I	0.102
Lucifuga_dentata_rorcb	E323K	0.585
Lucifuga_dentata_rorcb	N389S	0.211
Lucifuga_dentata_rorcb	P524A	0.126
Lucifuga_dentata_rorca	N41S	0.060
Lucifuga_dentata_rorca	E139K	0.143
Lucifuga_dentata_rorca	R151H	0.121
Lucifuga_dentata_rorca	V410M	0.234
Lucifuga_dentata_rorca	T444M	0.074
Lucifuga_dentata_rorca	V501I	0.071
