## Supplementary material for "Contrasted gene decay in subterranean vertebrates: insights from cavefishes and fossorial mammals": Lucifuga_dentata_pigment.results.parsed_results

ID	Substitution	MutPred2 score
Lucifuga_dentata_adamts20	I6V	0.057
Lucifuga_dentata_adamts20	G224M	0.121
Lucifuga_dentata_adamts20	A284T	0.842
Lucifuga_dentata_adamts20	A307S	0.524
Lucifuga_dentata_adamts20	V352I	0.070
Lucifuga_dentata_adamts20	N862S	0.273
Lucifuga_dentata_adamts20	V1176A	0.194
Lucifuga_dentata_adamts20	L1225S	0.333
Lucifuga_dentata_adamts20	R1454H	0.280
Lucifuga_dentata_adamts20	G1556D	0.824
Lucifuga_dentata_adamts20	H1654Y	0.218
Lucifuga_dentata_adam17b	Q1282R	0.271
Lucifuga_dentata_adam17b	R1312Q	0.152
Lucifuga_dentata_adam17b	A1328T	0.054
Lucifuga_dentata_adam17b	G1336S	0.115
Lucifuga_dentata_adam17a	V178I	0.045
Lucifuga_dentata_adam17a	R352K	0.083
Lucifuga_dentata_adam17a	K375T	0.209
Lucifuga_dentata_adam17a	V419A	0.103
Lucifuga_dentata_adam17a	R1330W	0.146
Lucifuga_dentata_adam17a	S1479L	0.328
Lucifuga_dentata_adrb2b	V30E	0.368
Lucifuga_dentata_adrb2b	S31H	0.207
Lucifuga_dentata_adrb2b	A32V	0.055
Lucifuga_dentata_adrb2b	N33S	0.047
Lucifuga_dentata_adrb2b	Q34A	0.141
Lucifuga_dentata_adrb2b	S35N	0.033
Lucifuga_dentata_adrb2b	A205V	0.299
Lucifuga_dentata_adrb2b	R441H	0.403
Lucifuga_dentata_ankrd27	V159M	0.222
Lucifuga_dentata_ankrd27	A290T	0.411
Lucifuga_dentata_ankrd27	S317F	0.383
Lucifuga_dentata_ankrd27	R352C	0.360
Lucifuga_dentata_ankrd27	R355K	0.266
Lucifuga_dentata_ankrd27	S398F	0.265
Lucifuga_dentata_ankrd27	E443K	0.488
Lucifuga_dentata_ankrd27	A453T	0.169
Lucifuga_dentata_ankrd27	P546L	0.348
Lucifuga_dentata_ankrd27	R679C	0.197
Lucifuga_dentata_ankrd27	E757V	0.571
Lucifuga_dentata_ankrd27	A959V	0.231
Lucifuga_dentata_ankrd27	S1001L	0.505
Lucifuga_dentata_ankrd27	S1017L	0.341
Lucifuga_dentata_ap1g1	A710T	0.171
Lucifuga_dentata_ap1g1	V818I	0.113
Lucifuga_dentata_ap3b1	G21D	0.179
Lucifuga_dentata_ap3b1	D24E	0.053
Lucifuga_dentata_ap3b1	Q25H	0.156
Lucifuga_dentata_ap3d1	P896S	0.107
Lucifuga_dentata_ap3d1	A928S	0.106
Lucifuga_dentata_ap3d1	V930A	0.108
Lucifuga_dentata_ap3d1	T1151S	0.186
Lucifuga_dentata_arcn1a	T19A	0.109
Lucifuga_dentata_arcn1a	H342Q	0.191
Lucifuga_dentata_atrn	D353E	0.164
Lucifuga_dentata_atrn	I364V	0.127
Lucifuga_dentata_atrn	A404V	0.192
Lucifuga_dentata_atrn	V427A	0.631
Lucifuga_dentata_bloc1s2	P4S	0.264
Lucifuga_dentata_bloc1s3	D141N	0.261
Lucifuga_dentata_bloc1s3	V210A	0.053
Lucifuga_dentata_bloc1s4	D105H	0.178
Lucifuga_dentata_bloc1s4	P165S	0.537
Lucifuga_dentata_bloc1s6	R125K	0.073
Lucifuga_dentata_brsk2a	R390H	0.117
Lucifuga_dentata_brsk2a	S458T	0.061
Lucifuga_dentata_brsk2a	T500A	0.055
Lucifuga_dentata_brsk2a	T510S	0.084
Lucifuga_dentata_brsk2a	A563T	0.060
Lucifuga_dentata_brsk2a	P595L	0.159
Lucifuga_dentata_cd63	V71I	0.204
Lucifuga_dentata_cd63	R164K	0.324
Lucifuga_dentata_cdh2_2	V344L	0.410
Lucifuga_dentata_cdh2_1	S94N	0.243
Lucifuga_dentata_clcn7	S155G	0.326
Lucifuga_dentata_clcn7	F310L	0.277
Lucifuga_dentata_clcn7	I690V	0.071
Lucifuga_dentata_corin	I78V	0.033
Lucifuga_dentata_corin	S133P	0.080
Lucifuga_dentata_corin	Q298H	0.631
Lucifuga_dentata_corin	S311A	0.086
Lucifuga_dentata_corin	P312T	0.158
Lucifuga_dentata_corin	T336A	0.078
Lucifuga_dentata_corin	E389D	0.492
Lucifuga_dentata_corin	H445L	0.569
Lucifuga_dentata_corin	G500D	0.131
Lucifuga_dentata_corin	G656R	0.176
Lucifuga_dentata_corin	A742E	0.640
Lucifuga_dentata_corin	E820K	0.462
Lucifuga_dentata_corin	G861R	0.481
Lucifuga_dentata_creb1b	T232A	0.134
Lucifuga_dentata_crhb	L57V	0.035
Lucifuga_dentata_crhb	Q58P	0.370
Lucifuga_dentata_csf1ra	D46E	0.122
Lucifuga_dentata_csf1ra	V82I	0.087
Lucifuga_dentata_csf1ra	R83H	0.191
Lucifuga_dentata_csf1ra	R89H	0.219
Lucifuga_dentata_csf1ra	R187Q	0.307
Lucifuga_dentata_csf1ra	K278E	0.243
Lucifuga_dentata_csf1ra	I296V	0.186
Lucifuga_dentata_csf1ra	G311S	0.471
Lucifuga_dentata_csf1ra	R433Q	0.268
Lucifuga_dentata_csf1ra	A739G	0.094
Lucifuga_dentata_csf1ra	V815I	0.106
Lucifuga_dentata_csf1ra	M820R	0.461
Lucifuga_dentata_csf1ra	S883P	0.506
Lucifuga_dentata_csf1ra	P895L	0.161
Lucifuga_dentata_csf1ra	T1077M	0.121
Lucifuga_dentata_csf1ra	V1115M	0.083
Lucifuga_dentata_csf1ra	C1165Y	0.672
Lucifuga_dentata_csf1b	H185R	0.145
Lucifuga_dentata_csf1b	R269Q	0.191
Lucifuga_dentata_csf1b	H454Y	0.268
Lucifuga_dentata_csf1b	G681D	0.450
Lucifuga_dentata_ctns	R126T	0.274
Lucifuga_dentata_ctns	T251A	0.148
Lucifuga_dentata_ctns	V424A	0.293
Lucifuga_dentata_dctn2	N423H	0.075
Lucifuga_dentata_dctn2	V969A	0.136
Lucifuga_dentata_dctn1a	Q170N	0.088
Lucifuga_dentata_dctn1a	A597T	0.109
Lucifuga_dentata_dctn1a	T749I	0.188
Lucifuga_dentata_dctn1a	P792S	0.113
Lucifuga_dentata_dctn1a	T812P	0.223
Lucifuga_dentata_dctn1a	S953C	0.197
Lucifuga_dentata_dctn1a	S1146F	0.187
Lucifuga_dentata_dctn1a	S1285N	0.097
Lucifuga_dentata_dctn1a	D1291E	0.082
Lucifuga_dentata_dctn1a	V1302I	0.056
Lucifuga_dentata_dctn1b	T74M	0.514
Lucifuga_dentata_dctn1b	P200Q	0.098
Lucifuga_dentata_dctn1b	S201C	0.096
Lucifuga_dentata_dctn1b	R202V	0.139
Lucifuga_dentata_dctn1b	A304V	0.078
Lucifuga_dentata_dctn1b	K697R	0.135
Lucifuga_dentata_dctn1b	A1131V	0.149
Lucifuga_dentata_dock7	P85H	0.327
Lucifuga_dentata_dock7	I647V	0.096
Lucifuga_dentata_dock7	Q660H	0.258
Lucifuga_dentata_ece1	P419M	0.507
Lucifuga_dentata_ece1	A524T	0.126
Lucifuga_dentata_ece1	A709T	0.224
Lucifuga_dentata_ece2b	A234T	0.182
Lucifuga_dentata_ece2b	V281I	0.141
Lucifuga_dentata_ece2b	Q308L	0.614
Lucifuga_dentata_ece2b	V420I	0.166
Lucifuga_dentata_ece2b	S596N	0.278
Lucifuga_dentata_ece2b	R699Q	0.324
Lucifuga_dentata_ece2b	R823Q	0.212
Lucifuga_dentata_ece2a	A260T	0.252
Lucifuga_dentata_edar	A232T	0.079
Lucifuga_dentata_edn3b	V11I	0.019
Lucifuga_dentata_edn3b	G102V	0.113
Lucifuga_dentata_edn3b	V118M	0.034
Lucifuga_dentata_edn3b	D209V	0.384
Lucifuga_dentata_edn3b	H225R	0.047
Lucifuga_dentata_edn3a	V15I	0.047
Lucifuga_dentata_edn3a	R131H	0.232
Lucifuga_dentata_edn3a	T199M	0.082
Lucifuga_dentata_ednrba	V78A	0.062
Lucifuga_dentata_ednrba	I247V	0.109
Lucifuga_dentata_ednrba	G333S	0.467
Lucifuga_dentata_ednrba	R370H	0.484
Lucifuga_dentata_ednrba	A474T	0.057
Lucifuga_dentata_ednrb2	G31S	0.192
Lucifuga_dentata_ednrb2	P102L	0.121
Lucifuga_dentata_ednrb2	T231K	0.685
Lucifuga_dentata_ednrb2	D381N	0.589
Lucifuga_dentata_ednrb2	C423F	0.652
Lucifuga_dentata_ednrb2	R445W	0.256
Lucifuga_dentata_ednrb2	R462H	0.236
Lucifuga_dentata_egfra	R116H	0.590
Lucifuga_dentata_egfra	R209Q	0.167
Lucifuga_dentata_egfra	D560Y	0.671
Lucifuga_dentata_egfra	P597S	0.492
Lucifuga_dentata_egfra	R1026H	0.189
Lucifuga_dentata_egfra	A1241T	0.306
Lucifuga_dentata_erbb3b	N306D	0.180
Lucifuga_dentata_erbb3b	R419H	0.288
Lucifuga_dentata_erbb3b	N529D	0.240
Lucifuga_dentata_erbb3b	A599T	0.149
Lucifuga_dentata_erbb3b	R939Q	0.420
Lucifuga_dentata_erbb3b	V1513L	0.066
Lucifuga_dentata_erbb3a	P219S	0.188
Lucifuga_dentata_erbb3a	R521H	0.127
Lucifuga_dentata_erbb3a	V636M	0.142
Lucifuga_dentata_erbb3a	G801E	0.434
Lucifuga_dentata_erbb3a	D1066A	0.345
Lucifuga_dentata_erbb3a	P1178R	0.270
Lucifuga_dentata_erbb3a	M1270I	0.081
Lucifuga_dentata_erbb3a	A1273T	0.061
Lucifuga_dentata_erbb3a	E1426D	0.169
Lucifuga_dentata_erbb3a	S1465A	0.116
Lucifuga_dentata_erbb3a	A1466R	0.260
Lucifuga_dentata_erbb3a	R1467I	0.158
Lucifuga_dentata_erbb3a	I1468G	0.222
Lucifuga_dentata_erbb3a	G1470E	0.154
Lucifuga_dentata_erbb3a	E1471M	0.185
Lucifuga_dentata_erbb3a	M1472E	0.110
Lucifuga_dentata_erbb3a	E1508Q	0.180
Lucifuga_dentata_erbb3a	G1578R	0.397
Lucifuga_dentata_fbxw4	Y30F	0.217
Lucifuga_dentata_fbxw4	A159T	0.161
Lucifuga_dentata_fgfr2	L112M	0.176
Lucifuga_dentata_fhl2b	M130V	0.232
Lucifuga_dentata_fhl2b	R152C	0.269
Lucifuga_dentata_fhl2b	P173S	0.399
Lucifuga_dentata_fhl2a	S95A	0.179
Lucifuga_dentata_fig4	M14I	0.260
Lucifuga_dentata_fig4	V313A	0.603
Lucifuga_dentata_fig4	P481S	0.213
Lucifuga_dentata_fig4	D897N	0.285
Lucifuga_dentata_fig4	R911K	0.124
Lucifuga_dentata_foxd3	T122M	0.047
Lucifuga_dentata_frem2b	P2103L	0.408
Lucifuga_dentata_frem2b	V2436I	0.138
Lucifuga_dentata_frem2b	R2446H	0.365
Lucifuga_dentata_frem2b	P2463S	0.488
Lucifuga_dentata_frem2a	V748M	0.164
Lucifuga_dentata_frem2a	R795H	0.232
Lucifuga_dentata_frem2a	T1018N	0.289
Lucifuga_dentata_frem2a	G1062R	0.323
Lucifuga_dentata_frem2a	T1330M	0.228
Lucifuga_dentata_frem2a	S1359F	0.322
Lucifuga_dentata_frem2a	D1375N	0.468
Lucifuga_dentata_frem2a	T1473M	0.215
Lucifuga_dentata_frem2a	V1588I	0.139
Lucifuga_dentata_fzd4	V221I	0.089
Lucifuga_dentata_fzd4	S523N	0.225
Lucifuga_dentata_fzd4	E535K	0.254
Lucifuga_dentata_gart	A94D	0.693
Lucifuga_dentata_gart	S718C	0.555
Lucifuga_dentata_gata3	S178A	0.123
Lucifuga_dentata_gch2	R275Q	0.740
Lucifuga_dentata_gch1	S99N	0.058
Lucifuga_dentata_gfpt1	M406L	0.209
Lucifuga_dentata_ghra	T94I	0.215
Lucifuga_dentata_ghra	A95S	0.092
Lucifuga_dentata_ghra	F139L	0.101
Lucifuga_dentata_ghra	V366I	0.108
Lucifuga_dentata_ghra	P545S	0.172
Lucifuga_dentata_ghrb	H141Q	0.075
Lucifuga_dentata_ghrb	T272M	0.171
Lucifuga_dentata_ghrb	V283I	0.061
Lucifuga_dentata_ghrb	P545S	0.131
Lucifuga_dentata_ghrb	A607V	0.096
Lucifuga_dentata_ghrb	L751F	0.446
Lucifuga_dentata_gja5b	P440L	0.111
Lucifuga_dentata_gja5a	R107Q	0.218
Lucifuga_dentata_gja5a	R118T	0.252
Lucifuga_dentata_gja5a	V288A	0.086
Lucifuga_dentata_gja5a	T289V	0.132
Lucifuga_dentata_gja5a	V290T	0.134
Lucifuga_dentata_gja5a	A291V	0.084
Lucifuga_dentata_gja5a	V292A	0.083
Lucifuga_dentata_gja5a	S293V	0.162
Lucifuga_dentata_gja5a	A294S	0.055
Lucifuga_dentata_gja5a	M331V	0.076
Lucifuga_dentata_gja5a	N399D	0.079
Lucifuga_dentata_gja5a	T408M	0.082
Lucifuga_dentata_gja5a	S440P	0.250
Lucifuga_dentata_gli3	V21M	0.084
Lucifuga_dentata_gli3	P857L	0.144
Lucifuga_dentata_gli3	G1018E	0.460
Lucifuga_dentata_gli3	Q1240R	0.404
Lucifuga_dentata_gli3	A1711V	0.070
Lucifuga_dentata_gnaq	P140L	0.320
Lucifuga_dentata_gpc3	P146L	0.261
Lucifuga_dentata_gpc3	G262S	0.206
Lucifuga_dentata_gpnmb	I10T	0.086
Lucifuga_dentata_gpnmb	L235V	0.177
Lucifuga_dentata_gpnmb	V241I	0.072
Lucifuga_dentata_gpnmb	A342V	0.042
Lucifuga_dentata_gpnmb	A394V	0.053
Lucifuga_dentata_gpnmb	P412S	0.081
Lucifuga_dentata_gpnmb	T435I	0.113
Lucifuga_dentata_gpnmb	G523S	0.173
Lucifuga_dentata_gpnmb	S538L	0.223
Lucifuga_dentata_gpr143	P234S	0.528
Lucifuga_dentata_gpr143	R424Q	0.092
Lucifuga_dentata_gpr161	A22T	0.110
Lucifuga_dentata_hdac1_1	Y240F	0.556
Lucifuga_dentata_hdac1_1	E362D	0.394
Lucifuga_dentata_hdac1_2	Y89H	0.557
Lucifuga_dentata_hdac1_2	T131A	0.457
Lucifuga_dentata_hdac1_2	H169F	0.891
Lucifuga_dentata_hdac1_2	M254V	0.248
Lucifuga_dentata_hdac1_2	T453R	0.223
Lucifuga_dentata_hdac1_2	V481L	0.158
Lucifuga_dentata_hdac1_2	T491I	0.086
Lucifuga_dentata_hps1	E139K	0.242
Lucifuga_dentata_hps1	I400V	0.094
Lucifuga_dentata_hps1	A432T	0.242
Lucifuga_dentata_hps1	D514A	0.253
Lucifuga_dentata_hps1	M536K	0.359
Lucifuga_dentata_hps3	V4I	0.262
Lucifuga_dentata_hps3	V16I	0.102
Lucifuga_dentata_hps3	V65A	0.369
Lucifuga_dentata_hps3	A99V	0.175
Lucifuga_dentata_hps3	T248A	0.073
Lucifuga_dentata_hps3	G302S	0.442
Lucifuga_dentata_hps3	G832R	0.348
Lucifuga_dentata_hps3	R934C	0.149
Lucifuga_dentata_hps3	R1047H	0.336
Lucifuga_dentata_hps3	I1053T	0.492
Lucifuga_dentata_hps4	M84V	0.115
Lucifuga_dentata_hps4	V225C	0.155
Lucifuga_dentata_hps4	K226G	0.194
Lucifuga_dentata_hps4	E227K	0.231
Lucifuga_dentata_hps4	P228A	0.214
Lucifuga_dentata_hps4	T235I	0.243
Lucifuga_dentata_hps4	L283P	0.166
Lucifuga_dentata_hps4	R318H	0.060
Lucifuga_dentata_hps4	P329L	0.097
Lucifuga_dentata_hps4	V374A	0.061
Lucifuga_dentata_hps4	T403A	0.061
Lucifuga_dentata_hps4	Q473R	0.048
Lucifuga_dentata_hps4	V479A	0.041
Lucifuga_dentata_hps5	I304V	0.073
Lucifuga_dentata_hps5	S564N	0.211
Lucifuga_dentata_hps5	R795Q	0.085
Lucifuga_dentata_hps5	R948Q	0.076
Lucifuga_dentata_hps5	Q1071E	0.162
Lucifuga_dentata_hps6	T281S	0.084
Lucifuga_dentata_hps6	L325F	0.169
Lucifuga_dentata_hps6	V363A	0.301
Lucifuga_dentata_hps6	E388K	0.167
Lucifuga_dentata_hps6	T774N	0.137
Lucifuga_dentata_hps6	T824A	0.069
Lucifuga_dentata_hsd3b1_1	A25T	0.263
Lucifuga_dentata_hsd3b1_1	G73S	0.334
Lucifuga_dentata_hsd3b1_1	V218I	0.142
Lucifuga_dentata_hsd3b1_2	R314H	0.366
Lucifuga_dentata_igsf11	G393R	0.174
Lucifuga_dentata_ikbkg	R67C	0.261
Lucifuga_dentata_impdh1b	R40W	0.100
Lucifuga_dentata_impdh1b	H61R	0.085
Lucifuga_dentata_impdh1b	R605Q	0.659
Lucifuga_dentata_impdh1a	R36H	0.080
Lucifuga_dentata_impdh1a	E80G	0.264
Lucifuga_dentata_impdh1a	T102P	0.500
Lucifuga_dentata_impdh1a	H234Y	0.299
Lucifuga_dentata_impdh1a	M289V	0.769
Lucifuga_dentata_impdh1a	A503T	0.860
Lucifuga_dentata_ippk	S318A	0.093
Lucifuga_dentata_ippk	H398R	0.375
Lucifuga_dentata_ippk	D425E	0.132
Lucifuga_dentata_irf4b	A149T	0.072
Lucifuga_dentata_irf4b	L433P	0.449
Lucifuga_dentata_irf4b	I583V	0.044
Lucifuga_dentata_irf4a	R46T	0.425
Lucifuga_dentata_irf4a	P267S	0.341
Lucifuga_dentata_irf4a	R374H	0.397
Lucifuga_dentata_irf4a	N439S	0.086
Lucifuga_dentata_irf4a	L544S	0.700
Lucifuga_dentata_irf4a	D575N	0.305
Lucifuga_dentata_kcnj13	V33I	0.188
Lucifuga_dentata_kcnj13	H241Y	0.180
Lucifuga_dentata_kif13a	R908Q	0.240
Lucifuga_dentata_kif13a	R950Q	0.114
Lucifuga_dentata_kif13a	I1267V	0.060
Lucifuga_dentata_kitb	R111H	0.277
Lucifuga_dentata_kitb	D165N	0.455
Lucifuga_dentata_kitb	V575L	0.240
Lucifuga_dentata_kitb	G699E	0.540
Lucifuga_dentata_kitb	R1003Q	0.072
Lucifuga_dentata_kita	R220S	0.283
Lucifuga_dentata_kita	A311T	0.290
Lucifuga_dentata_kita	S359F	0.231
Lucifuga_dentata_kita	R783S	0.256
Lucifuga_dentata_kita	T842N	0.737
Lucifuga_dentata_kita	C885Y	0.627
Lucifuga_dentata_kitlga	I45V	0.056
Lucifuga_dentata_kitlga	D164N	0.123
Lucifuga_dentata_leo1	G101S	0.060
Lucifuga_dentata_leo1	S705L	0.082
Lucifuga_dentata_ltk	I23T	0.146
Lucifuga_dentata_ltk	I236V	0.091
Lucifuga_dentata_ltk	D466N	0.275
Lucifuga_dentata_ltk	V656I	0.373
Lucifuga_dentata_ltk	A776S	0.582
Lucifuga_dentata_ltk	R975H	0.441
Lucifuga_dentata_ltk	R1090C	0.401
Lucifuga_dentata_ltk	M1201I	0.278
Lucifuga_dentata_ltk	L1463H	0.085
Lucifuga_dentata_ltk	A1511V	0.041
Lucifuga_dentata_ltk	S1549I	0.579
Lucifuga_dentata_ltk	V1601I	0.032
Lucifuga_dentata_lyst	C39Y	0.284
Lucifuga_dentata_lyst	R226Q	0.175
Lucifuga_dentata_lyst	A237T	0.051
Lucifuga_dentata_lyst	G668E	0.107
Lucifuga_dentata_lyst	I880V	0.082
Lucifuga_dentata_lyst	Y913C	0.466
Lucifuga_dentata_lyst	P935L	0.130
Lucifuga_dentata_lyst	G1000R	0.087
Lucifuga_dentata_lyst	H1014L	0.706
Lucifuga_dentata_lyst	E1274K	0.403
Lucifuga_dentata_lyst	R1565Q	0.124
Lucifuga_dentata_lyst	K1677R	0.177
Lucifuga_dentata_lyst	A1710V	0.138
Lucifuga_dentata_lyst	T1869M	0.099
Lucifuga_dentata_lyst	T2036M	0.149
Lucifuga_dentata_lyst	Y2188C	0.323
Lucifuga_dentata_lyst	A2222V	0.053
Lucifuga_dentata_lyst	T2326N	0.138
Lucifuga_dentata_lyst	E2438K	0.168
Lucifuga_dentata_lyst	I2535N	0.669
Lucifuga_dentata_lyst	N2586K	0.583
Lucifuga_dentata_lyst	A2847T	0.041
Lucifuga_dentata_lyst	R2908Q	0.364
Lucifuga_dentata_lyst	V3643M	0.353
Lucifuga_dentata_mbtps1	N849T	0.219
Lucifuga_dentata_mbtps1	P938L	0.363
Lucifuga_dentata_mc1r	V13M	0.035
Lucifuga_dentata_mcoln3b	D63E	0.101
Lucifuga_dentata_mcoln3b	N348S	0.405
Lucifuga_dentata_mcoln3a	N45K	0.076
Lucifuga_dentata_mcoln3a	T57P	0.240
Lucifuga_dentata_mcoln3a	I297T	0.676
Lucifuga_dentata_mcoln3a	V411D	0.847
Lucifuga_dentata_mcoln3a	K509Q	0.545
Lucifuga_dentata_mcoln3a	V593A	0.160
Lucifuga_dentata_med12	S409N	0.229
Lucifuga_dentata_med12	A657T	0.065
Lucifuga_dentata_med12	R1289C	0.301
Lucifuga_dentata_med12	P1478Q	0.546
Lucifuga_dentata_med12	V1814M	0.075
Lucifuga_dentata_med12	P1864A	0.322
Lucifuga_dentata_med12	N2027T	0.310
Lucifuga_dentata_med12	P2221H	0.537
Lucifuga_dentata_mgrn1b	S529N	0.100
Lucifuga_dentata_mib2	A27V	0.062
Lucifuga_dentata_mib2	R42W	0.314
Lucifuga_dentata_mib2	S57L	0.078
Lucifuga_dentata_mib2	G234Y	0.935
Lucifuga_dentata_mib2	V259M	0.513
Lucifuga_dentata_mib2	G301S	0.475
Lucifuga_dentata_mib2	G940S	0.247
Lucifuga_dentata_mitfb	I263L	0.169
Lucifuga_dentata_mitfb	P358L	0.375
Lucifuga_dentata_mitfa	S180N	0.142
Lucifuga_dentata_mitfa	E303K	0.245
Lucifuga_dentata_mitfa	N399S	0.447
Lucifuga_dentata_mitfa	H401R	0.257
Lucifuga_dentata_mitfa	K438Q	0.218
Lucifuga_dentata_mitfa	Q534L	0.137
Lucifuga_dentata_mlphb	F92L	0.299
Lucifuga_dentata_mlphb	E257H	0.177
Lucifuga_dentata_mlphb	H258S	0.083
Lucifuga_dentata_mlphb	M363T	0.043
Lucifuga_dentata_mlphb	A505D	0.090
Lucifuga_dentata_mlphb	S589T	0.051
Lucifuga_dentata_mlphb	V590A	0.059
Lucifuga_dentata_mlphb	R635Q	0.047
Lucifuga_dentata_mlphb	K637L	0.125
Lucifuga_dentata_mlphb	Q639F	0.121
Lucifuga_dentata_mlphb	Q640K	0.080
Lucifuga_dentata_mlphb	V649I	0.022
Lucifuga_dentata_mlpha	R145Q	0.326
Lucifuga_dentata_mlpha	M317V	0.112
Lucifuga_dentata_mlpha	Y331H	0.092
Lucifuga_dentata_mlpha	P332L	0.155
Lucifuga_dentata_mlpha	R390P	0.228
Lucifuga_dentata_mlpha	A464V	0.059
Lucifuga_dentata_mlpha	A654S	0.086
Lucifuga_dentata_mreg	D37E	0.118
Lucifuga_dentata_mreg	D103H	0.501
Lucifuga_dentata_mreg	R141C	0.126
Lucifuga_dentata_mreg	T155M	0.066
Lucifuga_dentata_mreg	R179C	0.859
Lucifuga_dentata_mreg	C242R	0.100
Lucifuga_dentata_mtrex	P116L	0.374
Lucifuga_dentata_mtrex	N975S	0.144
Lucifuga_dentata_mtrex	A977T	0.357
Lucifuga_dentata_mycbp2	M433L	0.162
Lucifuga_dentata_mycbp2	T2097I	0.314
Lucifuga_dentata_mycbp2	I2518L	0.518
Lucifuga_dentata_mycbp2	R2699C	0.343
Lucifuga_dentata_mycbp2	S2888L	0.118
Lucifuga_dentata_mycb	L112I	0.056
Lucifuga_dentata_mycb	P254R	0.087
Lucifuga_dentata_mycb	E291G	0.082
Lucifuga_dentata_mycb	A503E	0.053
Lucifuga_dentata_myg1	T232M	0.454
Lucifuga_dentata_myg1	S376I	0.585
Lucifuga_dentata_myo5ab	S91A	0.085
Lucifuga_dentata_myo5ab	V227I	0.533
Lucifuga_dentata_myo5ab	E586K	0.486
Lucifuga_dentata_myo5ab	R889Q	0.521
Lucifuga_dentata_myo5ab	K972Q	0.373
Lucifuga_dentata_myo5ab	H1069C	0.203
Lucifuga_dentata_myo5ab	R1143C	0.389
Lucifuga_dentata_myo5ab	R1225G	0.343
Lucifuga_dentata_myo5ab	R1569W	0.287
Lucifuga_dentata_myo5aa	A834V	0.446
Lucifuga_dentata_myo5aa	D1106N	0.121
Lucifuga_dentata_myo5aa	H1174R	0.119
Lucifuga_dentata_myo5aa	A1205T	0.072
Lucifuga_dentata_myo5aa	R1211H	0.143
Lucifuga_dentata_myo7ab	D161N	0.426
Lucifuga_dentata_myo7ab	P294L	0.260
Lucifuga_dentata_myo7ab	Q535K	0.502
Lucifuga_dentata_myo7ab	V632I	0.084
Lucifuga_dentata_myo7ab	P695L	0.753
Lucifuga_dentata_myo7ab	R699H	0.782
Lucifuga_dentata_myo7ab	Q1166E	0.170
Lucifuga_dentata_myo7aa	A649T	0.109
Lucifuga_dentata_myo7aa	K1068T	0.212
Lucifuga_dentata_oca2	V33G	0.238
Lucifuga_dentata_oca2	R41W	0.478
Lucifuga_dentata_oca2	T118I	0.114
Lucifuga_dentata_oca2	T330A	0.137
Lucifuga_dentata_oca2	A642T	0.399
Lucifuga_dentata_oca2	N765S	0.194
Lucifuga_dentata_ostm1	E264K	0.384
Lucifuga_dentata_pah	T72N	0.087
Lucifuga_dentata_pah	T160A	0.080
Lucifuga_dentata_pah	T179R	0.241
Lucifuga_dentata_pah	G336S	0.206
Lucifuga_dentata_pah	I471V	0.517
Lucifuga_dentata_pah	R478C	0.727
Lucifuga_dentata_paics	I842V	0.083
Lucifuga_dentata_paics	H965Q	0.615
Lucifuga_dentata_paics	A972S	0.120
Lucifuga_dentata_pax7b	P436S	0.217
Lucifuga_dentata_pax7b	S468T	0.087
Lucifuga_dentata_pax7b	P535A	0.152
Lucifuga_dentata_pax7b	S577N	0.172
Lucifuga_dentata_pcbd2	N107S	0.301
Lucifuga_dentata_pcbd1	R61H	0.145
Lucifuga_dentata_pmelb	A25T	0.119
Lucifuga_dentata_pmelb	P50A	0.303
Lucifuga_dentata_pmelb	G107E	0.568
Lucifuga_dentata_pmelb	T272I	0.521
Lucifuga_dentata_pmelb	P301S	0.077
Lucifuga_dentata_pmelb	Q454R	0.041
Lucifuga_dentata_pmelb	G723V	0.880
Lucifuga_dentata_pmelb	I729T	0.707
Lucifuga_dentata_pmelb	A827V	0.688
Lucifuga_dentata_pmelb	M837V	0.093
Lucifuga_dentata_pmelb	H895R	0.232
Lucifuga_dentata_pmela	R40Q	0.125
Lucifuga_dentata_pmela	E60V	0.445
Lucifuga_dentata_pmela	R155H	0.140
Lucifuga_dentata_pmela	D420H	0.079
Lucifuga_dentata_pmela	V587M	0.040
Lucifuga_dentata_pmela	A793T	0.132
Lucifuga_dentata_pmela	V854M	0.241
Lucifuga_dentata_pmela	Q910H	0.096
Lucifuga_dentata_pmela	R916H	0.072
Lucifuga_dentata_pnp4b	T35M	0.179
Lucifuga_dentata_pnp4b	A180V	0.633
Lucifuga_dentata_pnp4b	R186Q	0.456
Lucifuga_dentata_pnp4b	H273Y	0.845
Lucifuga_dentata_pomcb	V150I	0.029
Lucifuga_dentata_pomcb	D158E	0.214
Lucifuga_dentata_psen1	S28P	0.061
Lucifuga_dentata_psen1	R38T	0.175
Lucifuga_dentata_psen1	G45E	0.123
Lucifuga_dentata_psen1	G46V	0.259
Lucifuga_dentata_psen1	G55S	0.236
Lucifuga_dentata_psen1	S398L	0.194
Lucifuga_dentata_pts	I119V	0.215
Lucifuga_dentata_qdpra	G30E	0.874
Lucifuga_dentata_rab11ba_1	V201I	0.743
Lucifuga_dentata_rab11ba_1	N281H	0.114
Lucifuga_dentata_rab17	V192I	0.050
Lucifuga_dentata_rab38a	N133I	0.714
Lucifuga_dentata_rab38a	D150E	0.486
Lucifuga_dentata_rab38a	A196S	0.125
Lucifuga_dentata_rab3ip	A131V	0.074
Lucifuga_dentata_rab3ip	L151V	0.106
Lucifuga_dentata_rab3ip	I374V	0.050
Lucifuga_dentata_rabggta	R21Q	0.144
Lucifuga_dentata_rabggta	E90K	0.368
Lucifuga_dentata_rabggta	R122Q	0.163
Lucifuga_dentata_rabggta	P199L	0.132
Lucifuga_dentata_rabggta	A429T	0.083
Lucifuga_dentata_rabggta	R441H	0.356
Lucifuga_dentata_recql4	R758G	0.236
Lucifuga_dentata_recql4	E818N	0.160
Lucifuga_dentata_recql4	T1133P	0.193
Lucifuga_dentata_recql4	R1539C	0.361
Lucifuga_dentata_recql4	G1541S	0.543
Lucifuga_dentata_recql4	S1589I	0.189
Lucifuga_dentata_recql4	V1601I	0.080
Lucifuga_dentata_recql4	D1644E	0.099
Lucifuga_dentata_ric8b	E119Q	0.160
Lucifuga_dentata_ric8b	R163H	0.190
Lucifuga_dentata_scarb2b	T547A	0.066
Lucifuga_dentata_scarb2a	M178I	0.281
Lucifuga_dentata_scg2b	G19R	0.247
Lucifuga_dentata_scg2b	A405T	0.077
Lucifuga_dentata_scg2b	V835M	0.176
Lucifuga_dentata_scg2a	T12M	0.057
Lucifuga_dentata_scg2a	R142K	0.039
Lucifuga_dentata_scg2a	D244E	0.053
Lucifuga_dentata_scg2a	E249D	0.060
Lucifuga_dentata_scg2a	R471Q	0.131
Lucifuga_dentata_scg2a	V632I	0.029
Lucifuga_dentata_sfxn1	I64V	0.162
Lucifuga_dentata_shroom2b	R1831W	0.212
Lucifuga_dentata_shroom2b	R1921Q	0.088
Lucifuga_dentata_shroom2b	R1938H	0.347
Lucifuga_dentata_shroom2b	L1939R	0.711
Lucifuga_dentata_shroom2b	E1951G	0.343
Lucifuga_dentata_shroom2a	C20W	0.402
Lucifuga_dentata_shroom2a	A317T	0.052
Lucifuga_dentata_shroom2a	G335S	0.078
Lucifuga_dentata_shroom2a	S500P	0.216
Lucifuga_dentata_shroom2a	N506D	0.063
Lucifuga_dentata_shroom2a	T619H	0.072
Lucifuga_dentata_shroom2a	M774T	0.077
Lucifuga_dentata_shroom2a	A972T	0.160
Lucifuga_dentata_shroom2a	E987K	0.342
Lucifuga_dentata_shroom2a	F1073V	0.234
Lucifuga_dentata_shroom2a	R1117I	0.525
Lucifuga_dentata_shroom2a	P1265L	0.130
Lucifuga_dentata_shroom2a	L1266P	0.127
Lucifuga_dentata_shroom2a	P1267M	0.191
Lucifuga_dentata_shroom2a	M1268T	0.087
Lucifuga_dentata_shroom2a	D1322L	0.163
Lucifuga_dentata_shroom2a	T1323A	0.048
Lucifuga_dentata_shroom2a	T1324D	0.052
Lucifuga_dentata_shroom2a	P1325T	0.091
Lucifuga_dentata_shroom2a	A1353V	0.055
Lucifuga_dentata_shroom2a	P1359L	0.130
Lucifuga_dentata_shroom2a	S1396G	0.049
Lucifuga_dentata_shroom2a	P1554L	0.180
Lucifuga_dentata_shroom2a	V1589I	0.030
Lucifuga_dentata_shroom2a	Q1949K	0.195
Lucifuga_dentata_slc24a5	I137V	0.280
Lucifuga_dentata_slc24a5	G417D	0.434
Lucifuga_dentata_slc24a5	R459H	0.683
Lucifuga_dentata_slc24a5	A591V	0.463
Lucifuga_dentata_slc24a4b	R465H	0.781
Lucifuga_dentata_slc2a15a	G243S	0.670
Lucifuga_dentata_slc2a15a	M425I	0.365
Lucifuga_dentata_slc2a15b	T391I	0.460
Lucifuga_dentata_slc2a15b	A584T	0.077
Lucifuga_dentata_slc2a11b	V127G	0.415
Lucifuga_dentata_slc2a11b	T134I	0.500
Lucifuga_dentata_slc2a11b	T405I	0.350
Lucifuga_dentata_slc2a11b	L409F	0.642
Lucifuga_dentata_slc2a11b	R483C	0.839
Lucifuga_dentata_slc2a11b	L522V	0.369
Lucifuga_dentata_slc2a11b	T543I	0.699
Lucifuga_dentata_slc2a11l	V136I	0.668
Lucifuga_dentata_slc2a11l	K236R	0.267
Lucifuga_dentata_slc2a11l	L290P	0.349
Lucifuga_dentata_slc2a11l	R298K	0.260
Lucifuga_dentata_slc2a11l	R326H	0.098
Lucifuga_dentata_slc2a11l	A378E	0.348
Lucifuga_dentata_slc2a11l	L413V	0.226
Lucifuga_dentata_slc2a11l	R542C	0.690
Lucifuga_dentata_slc2a11l	T584R	0.231
Lucifuga_dentata_slc2a11l	Y585N	0.201
Lucifuga_dentata_slc2a11l	E586G	0.259
Lucifuga_dentata_slc2a11l	T587R	0.381
Lucifuga_dentata_slc2a11l	K588F	0.230
Lucifuga_dentata_slc2a11l	L589D	0.398
Lucifuga_dentata_slc2a11a	R286C	0.445
Lucifuga_dentata_slc2a11a	I381T	0.575
Lucifuga_dentata_slc2a11a	T453A	0.285
Lucifuga_dentata_slc2a11a	K563G	0.289
Lucifuga_dentata_slc45a2	R17W	0.116
Lucifuga_dentata_slc45a2	R126C	0.445
Lucifuga_dentata_slc45a2	A340V	0.137
Lucifuga_dentata_slc45a2	I367N	0.855
Lucifuga_dentata_slc45a2	A411V	0.166
Lucifuga_dentata_slc45a2	A534T	0.374
Lucifuga_dentata_slc45a2	M570V	0.256
Lucifuga_dentata_slc7a11	V373I	0.224
Lucifuga_dentata_smtla	E73D	0.168
Lucifuga_dentata_smtla	A83T	0.416
Lucifuga_dentata_smtla	N168S	0.118
Lucifuga_dentata_smtla	D200G	0.536
Lucifuga_dentata_sox10_1	A64V	0.114
Lucifuga_dentata_sox10_1	G237A	0.328
Lucifuga_dentata_sox10_1	G385S	0.119
Lucifuga_dentata_sox10_1	G439E	0.140
Lucifuga_dentata_sox10_1	A495S	0.122
Lucifuga_dentata_sox10_1	S526N	0.301
Lucifuga_dentata_sox18	D92A	0.148
Lucifuga_dentata_sox18	G93A	0.093
Lucifuga_dentata_sox18	K94A	0.116
Lucifuga_dentata_sox18	G98V	0.150
Lucifuga_dentata_sox18	L186V	0.106
Lucifuga_dentata_sox9b	P206L	0.116
Lucifuga_dentata_sox9b	T266P	0.287
Lucifuga_dentata_sox9b	G417E	0.225
Lucifuga_dentata_sox9b	E418Q	0.110
Lucifuga_dentata_sox9b	D504E	0.080
Lucifuga_dentata_spra	D236N	0.304
Lucifuga_dentata_spra	A257T	0.063
Lucifuga_dentata_tfap2e	F224L	0.188
Lucifuga_dentata_tfap2e	V397I	0.056
Lucifuga_dentata_th	S5R	0.216
Lucifuga_dentata_th	S94R	0.240
Lucifuga_dentata_th	I256T	0.259
Lucifuga_dentata_tmem33	P15L	0.192
Lucifuga_dentata_tmem33	A91V	0.269
Lucifuga_dentata_tpcn2	I485K	0.803
Lucifuga_dentata_trim33	V357M	0.182
Lucifuga_dentata_trim33	Q731H	0.193
Lucifuga_dentata_trim33	V1118L	0.057
Lucifuga_dentata_trim33	T1151S	0.038
Lucifuga_dentata_trim33	S1153G	0.058
Lucifuga_dentata_trim33	S1186L	0.059
Lucifuga_dentata_trpm7	L311F	0.275
Lucifuga_dentata_trpm7	V343I	0.122
Lucifuga_dentata_trpm7	R397H	0.093
Lucifuga_dentata_trpm7	N668S	0.228
Lucifuga_dentata_trpm7	N669S	0.246
Lucifuga_dentata_trpm7	D701N	0.185
Lucifuga_dentata_trpm7	Q931R	0.221
Lucifuga_dentata_trpm7	V968M	0.098
Lucifuga_dentata_trpm7	F1071L	0.814
Lucifuga_dentata_trpm7	A1225T	0.167
Lucifuga_dentata_trpm7	L1292I	0.101
Lucifuga_dentata_trpm7	R1390C	0.331
Lucifuga_dentata_trpm7	M1518I	0.035
Lucifuga_dentata_trpm7	H1538Y	0.072
Lucifuga_dentata_trpm7	V1549I	0.034
Lucifuga_dentata_trpm7	L1596V	0.041
Lucifuga_dentata_trpm7	N1598S	0.021
Lucifuga_dentata_trpm7	V1599S	0.075
Lucifuga_dentata_trpm7	P1600R	0.091
Lucifuga_dentata_trpm7	S1601A	0.033
Lucifuga_dentata_trpm7	S1603F	0.048
Lucifuga_dentata_trpm7	A1604H	0.057
Lucifuga_dentata_trpm7	L1605I	0.029
Lucifuga_dentata_trpm1a	K10M	0.136
Lucifuga_dentata_trpm1a	V16M	0.067
Lucifuga_dentata_trpm1a	V585I	0.308
Lucifuga_dentata_trpm1a	R721W	0.267
Lucifuga_dentata_trpm1a	M768L	0.726
Lucifuga_dentata_trpm1a	Q774H	0.562
Lucifuga_dentata_trpm1a	D937N	0.179
Lucifuga_dentata_trpm1a	N1301K	0.203
Lucifuga_dentata_trpm1a	E1331D	0.133
Lucifuga_dentata_trpm1a	D1756N	0.084
Lucifuga_dentata_trpm1a	A1960T	0.043
Lucifuga_dentata_trpm1b	G8K	0.246
Lucifuga_dentata_trpm1b	N92S	0.074
Lucifuga_dentata_trpm1b	T119R	0.795
Lucifuga_dentata_trpm1b	I129T	0.154
Lucifuga_dentata_trpm1b	N139S	0.119
Lucifuga_dentata_trpm1b	G177S	0.654
Lucifuga_dentata_trpm1b	V200I	0.187
Lucifuga_dentata_trpm1b	A244V	0.830
Lucifuga_dentata_trpm1b	S402N	0.126
Lucifuga_dentata_trpm1b	I456F	0.461
Lucifuga_dentata_trpm1b	A472T	0.118
Lucifuga_dentata_trpm1b	R511W	0.223
Lucifuga_dentata_trpm1b	A524R	0.220
Lucifuga_dentata_trpm1b	G527A	0.112
Lucifuga_dentata_tspan10	L111M	0.227
Lucifuga_dentata_tspan10	I150T	0.531
Lucifuga_dentata_tspan10	A215V	0.108
Lucifuga_dentata_txndc5	L394P	0.610
Lucifuga_dentata_tyr_2	G49D	0.397
Lucifuga_dentata_tyr_2	R58H	0.768
Lucifuga_dentata_tyr_2	S281L	0.408
Lucifuga_dentata_tyr_2	P320L	0.227
Lucifuga_dentata_tyr_2	R530W	0.153
Lucifuga_dentata_tyr_2	E552K	0.053
Lucifuga_dentata_tyr_1	N203T	0.214
Lucifuga_dentata_tyr_1	I232T	0.458
Lucifuga_dentata_tyr_1	G237R	0.756
Lucifuga_dentata_tyr_1	P306L	0.491
Lucifuga_dentata_tyr_1	R361Q	0.085
Lucifuga_dentata_tyr_1	P487S	0.285
Lucifuga_dentata_dct	N332S	0.092
Lucifuga_dentata_dct	R548G	0.312
Lucifuga_dentata_tyrp1a	S61T	0.161
Lucifuga_dentata_tyrp1a	S166T	0.345
Lucifuga_dentata_tyrp1a	T262M	0.202
Lucifuga_dentata_tyrp1a	A346V	0.156
Lucifuga_dentata_tyrp1a	A376D	0.168
Lucifuga_dentata_tyrp1a	D465V	0.482
Lucifuga_dentata_tyrp1b	G79R	0.576
Lucifuga_dentata_tyrp1b	E144G	0.656
Lucifuga_dentata_tyrp1b	P181L	0.825
Lucifuga_dentata_tyrp1b	T277M	0.157
Lucifuga_dentata_tyrp1b	P342S	0.098
Lucifuga_dentata_tyrp1b	Y359H	0.664
Lucifuga_dentata_tyrp1b	R515H	0.075
Lucifuga_dentata_tyrp1b	V550T	0.232
Lucifuga_dentata_usp13	A474V	0.118
Lucifuga_dentata_vat1	G166S	0.915
Lucifuga_dentata_vat1	S375N	0.124
Lucifuga_dentata_vps11	V41L	0.073
Lucifuga_dentata_vps11	T193I	0.293
Lucifuga_dentata_vps11	K356R	0.399
Lucifuga_dentata_vps11	N597S	0.235
Lucifuga_dentata_vps11	R803H	0.198
Lucifuga_dentata_vps11	Y808F	0.276
Lucifuga_dentata_vps11	S957N	0.091
Lucifuga_dentata_vps18	P92L	0.345
Lucifuga_dentata_vps18	A228T	0.677
Lucifuga_dentata_vps18	G532S	0.286
Lucifuga_dentata_vps18	V560M	0.230
Lucifuga_dentata_vps33a	A74S	0.135
Lucifuga_dentata_vps33a	R86K	0.200
Lucifuga_dentata_vps33a	A276E	0.194
Lucifuga_dentata_vps33a	I582T	0.508
Lucifuga_dentata_xdh	R123H	0.285
Lucifuga_dentata_xdh	V166M	0.266
Lucifuga_dentata_xdh	V192A	0.292
Lucifuga_dentata_xdh	G205S	0.682
Lucifuga_dentata_xdh	E681A	0.637
Lucifuga_dentata_xdh	E1029K	0.515
Lucifuga_dentata_xdh	A1041T	0.249
Lucifuga_dentata_xdh	S1171P	0.661
Lucifuga_dentata_xdh	K1371R	0.221
Lucifuga_dentata_xdh	A1376V	0.198
Lucifuga_dentata_zeb2b	E153D	0.119
Lucifuga_dentata_zeb2b	G244R	0.132
Lucifuga_dentata_zeb2b	S277N	0.146
Lucifuga_dentata_zeb2b	A906V	0.075
Lucifuga_dentata_zeb2b	D1396E	0.104
Lucifuga_dentata_zeb2a	E137D	0.284
Lucifuga_dentata_zeb2a	R193Q	0.064
Lucifuga_dentata_zeb2a	H209Q	0.148
Lucifuga_dentata_zeb2a	N215D	0.069
Lucifuga_dentata_zeb2a	T358M	0.112
Lucifuga_dentata_zeb2a	V1010I	0.036
Lucifuga_dentata_zeb2a	H1050L	0.262
Lucifuga_dentata_zeb2a	M1105I	0.152
Lucifuga_dentata_zeb2a	R1133W	0.299
Lucifuga_dentata_zeb2a	C1286R	0.794
Lucifuga_dentata_zeb2a	V1325I	0.033
