## Supplementary material for "Contrasted gene decay in subterranean vertebrates: insights from cavefishes and fossorial mammals": Lucifuga_dentata_vision.results.parsed_scores

ID	Substitution	MutPred2 score
Lucifuga_dentata_arr3a	K27R	0.641
Lucifuga_dentata_arr3a	M218V	0.314
Lucifuga_dentata_cryba1l1	V158L	0.612
Lucifuga_dentata_cryba1l1	M172R	0.737
Lucifuga_dentata_cryba1l1	R201H	0.801
Lucifuga_dentata_cryba1l1	H204Y	0.539
Lucifuga_dentata_cryba2b	P57L	0.582
Lucifuga_dentata_cryba2b	N193S	0.325
Lucifuga_dentata_cryba4	R28H	0.250
Lucifuga_dentata_cryba4	R47C	0.604
Lucifuga_dentata_cryba4	L124F	0.542
Lucifuga_dentata_cryba4	E140K	0.672
Lucifuga_dentata_cryba4	G142A	0.643
Lucifuga_dentata_cryba4	R195C	0.850
Lucifuga_dentata_crybb1	S75T	0.768
Lucifuga_dentata_crybb1	R92S	0.629
Lucifuga_dentata_crybb1	Q221E	0.368
Lucifuga_dentata_crybb1l1	M217L	0.490
Lucifuga_dentata_crybb1l2	G84D	0.923
Lucifuga_dentata_crybb1l2	M86K	0.791
Lucifuga_dentata_crybb1l2	C163G	0.626
Lucifuga_dentata_crybb1l2	D207A	0.806
Lucifuga_dentata_crybb1l3	P108S	0.169
Lucifuga_dentata_crybgx	D64N	0.337
Lucifuga_dentata_crybgx	G74E	0.875
Lucifuga_dentata_crybgx	A107T	0.315
Lucifuga_dentata_crybgx	A127D	0.682
Lucifuga_dentata_crybgx	H180R	0.702
Lucifuga_dentata_crybgx	R186H	0.324
Lucifuga_dentata_crygn2	R33C	0.301
Lucifuga_dentata_crygn2	R152C	0.754
Lucifuga_dentata_exorh	T335M	0.092
Lucifuga_dentata_exorh	A338T	0.056
Lucifuga_dentata_exorh	S351I	0.176
Lucifuga_dentata_gc2	S189R	0.644
Lucifuga_dentata_gc2	R210K	0.186
Lucifuga_dentata_gc2	V318M	0.713
Lucifuga_dentata_gc2	G375R	0.399
Lucifuga_dentata_gc2	R483H	0.284
Lucifuga_dentata_gc2	V527G	0.744
Lucifuga_dentata_gc2	I651V	0.262
Lucifuga_dentata_gc2	P826L	0.837
Lucifuga_dentata_gc2	V827A	0.155
Lucifuga_dentata_gc2	T896M	0.491
Lucifuga_dentata_gc2	G1092R	0.629
Lucifuga_dentata_gc2	A1165P	0.315
Lucifuga_dentata_gc3	R55H	0.088
Lucifuga_dentata_gc3	R138S	0.500
Lucifuga_dentata_gc3	K183T	0.620
Lucifuga_dentata_gc3	S203A	0.146
Lucifuga_dentata_gc3	R211H	0.348
Lucifuga_dentata_gc3	I246V	0.116
Lucifuga_dentata_gc3	R271W	0.755
Lucifuga_dentata_gc3	G402D	0.821
Lucifuga_dentata_gc3	D408N	0.540
Lucifuga_dentata_gc3	G416D	0.581
Lucifuga_dentata_gc3	A496T	0.555
Lucifuga_dentata_gc3	G649D	0.915
Lucifuga_dentata_gc3	I700V	0.230
Lucifuga_dentata_gc3	D987N	0.389
Lucifuga_dentata_gc3	G1066S	0.922
Lucifuga_dentata_gcap3	E29K	0.615
Lucifuga_dentata_gcap3	E114Q	0.639
Lucifuga_dentata_gcap3	G154R	0.457
Lucifuga_dentata_gcap3	V199I	0.057
Lucifuga_dentata_gcap4	D98N	0.815
Lucifuga_dentata_gcap4	V141M	0.214
Lucifuga_dentata_gcap5	E37K	0.736
Lucifuga_dentata_gcap5	G157R	0.750
Lucifuga_dentata_gcap7	P39L	0.746
Lucifuga_dentata_gcap7	R71Q	0.553
Lucifuga_dentata_gcap7	R95H	0.611
Lucifuga_dentata_gcap7	E149G	0.734
Lucifuga_dentata_gnat2	I77V	0.308
Lucifuga_dentata_gnat2	V136M	0.564
Lucifuga_dentata_gnat2	A152T	0.731
Lucifuga_dentata_gnat2	V341M	0.854
Lucifuga_dentata_gnb3b	F85S	0.460
Lucifuga_dentata_gnb3b	V179A	0.134
Lucifuga_dentata_gnb3b	I185T	0.081
Lucifuga_dentata_gnb3b	C219Y	0.744
Lucifuga_dentata_gnb3b	D248N	0.697
Lucifuga_dentata_gnb3b	G273S	0.345
Lucifuga_dentata_gnb3b	N294I	0.826
Lucifuga_dentata_gnb3b	W298R	0.961
Lucifuga_dentata_gnb3b	G307S	0.316
Lucifuga_dentata_gngt1	D16E	0.109
Lucifuga_dentata_gngt1	I76S	0.846
Lucifuga_dentata_grk1a	G21E	0.248
Lucifuga_dentata_grk1a	D148C	0.308
Lucifuga_dentata_grk1a	P296S	0.292
Lucifuga_dentata_grk1a	R297Q	0.555
Lucifuga_dentata_grk1a	V366I	0.085
Lucifuga_dentata_grk1a	L413V	0.758
Lucifuga_dentata_grk1a	V509M	0.238
Lucifuga_dentata_grk1b	R20C	0.676
Lucifuga_dentata_grk1b	A31V	0.216
Lucifuga_dentata_grk1b	N167K	0.147
Lucifuga_dentata_grk1b	V208M	0.802
Lucifuga_dentata_grk7a	R37C	0.203
Lucifuga_dentata_grk7a	A49V	0.059
Lucifuga_dentata_grk7a	D140H	0.130
Lucifuga_dentata_grk7a	A170T	0.162
Lucifuga_dentata_grk7a	R415C	0.679
Lucifuga_dentata_grk7b	N158G	0.192
Lucifuga_dentata_grk7b	M273K	0.939
Lucifuga_dentata_grk7b	R279K	0.272
Lucifuga_dentata_grk7b	Q337P	0.885
Lucifuga_dentata_grk7b	R339Q	0.796
Lucifuga_dentata_grk7b	A366S	0.818
Lucifuga_dentata_grk7b	A479V	0.295
Lucifuga_dentata_grk7b	S485F	0.363
Lucifuga_dentata_grk7b	N486I	0.527
Lucifuga_dentata_gucy2f	I4T	0.200
Lucifuga_dentata_gucy2f	G155S	0.688
Lucifuga_dentata_gucy2f	R189K	0.277
Lucifuga_dentata_gucy2f	D205N	0.363
Lucifuga_dentata_gucy2f	S403F	0.654
Lucifuga_dentata_gucy2f	R437H	0.355
Lucifuga_dentata_gucy2f	P772Q	0.502
Lucifuga_dentata_opn3	L32I	0.163
Lucifuga_dentata_opn3	T39I	0.391
Lucifuga_dentata_opn3	R222H	0.184
Lucifuga_dentata_opn3	R338H	0.086
Lucifuga_dentata_opn3	R386H	0.066
Lucifuga_dentata_opn4m1	A72T	0.258
Lucifuga_dentata_opn4m1	V81I	0.122
Lucifuga_dentata_opn4m1	M209L	0.188
Lucifuga_dentata_opn4m1	S408L	0.209
Lucifuga_dentata_opn4m1	R568Q	0.060
Lucifuga_dentata_opn4m1	A585V	0.030
Lucifuga_dentata_opn4m3	R8L	0.067
Lucifuga_dentata_opn4m3	R134Q	0.516
Lucifuga_dentata_opn4m3	G149R	0.950
Lucifuga_dentata_opn4m3	M157V	0.648
Lucifuga_dentata_opn4m3	S249A	0.186
Lucifuga_dentata_opn4m3	E432K	0.278
Lucifuga_dentata_opn4m3	Q453H	0.103
Lucifuga_dentata_opn4m3	R467C	0.102
Lucifuga_dentata_opn4m3	E536D	0.064
Lucifuga_dentata_opn4m3	K569N	0.132
Lucifuga_dentata_opn4m3	V591C	0.074
Lucifuga_dentata_opn4m3	P592H	0.127
Lucifuga_dentata_opn4x2	I42T	0.508
Lucifuga_dentata_opn4x2	G43E	0.835
Lucifuga_dentata_opn4x2	S164T	0.461
Lucifuga_dentata_opn4x2	P316T	0.847
Lucifuga_dentata_opn4x1	A249V	0.132
Lucifuga_dentata_opn5	F177L	0.676
Lucifuga_dentata_opn6a	T269M	0.473
Lucifuga_dentata_opn6a	R322C	0.772
Lucifuga_dentata_opn6a	V325I	0.162
Lucifuga_dentata_opn7d	V86I	0.123
Lucifuga_dentata_opn7d	N103S	0.777
Lucifuga_dentata_opn7d	V262I	0.114
Lucifuga_dentata_opn7d	A321V	0.361
Lucifuga_dentata_opn7d	L354F	0.384
Lucifuga_dentata_opn7d	R370C	0.075
Lucifuga_dentata_opn7b	C179R	0.658
Lucifuga_dentata_opn7b	P207L	0.568
Lucifuga_dentata_opn7b	R259C	0.231
Lucifuga_dentata_opn7b	T278A	0.146
Lucifuga_dentata_opn7a	L156Q	0.785
Lucifuga_dentata_opn7a	A293V	0.195
Lucifuga_dentata_opn7a	I310T	0.393
Lucifuga_dentata_opn7a	P368S	0.069
Lucifuga_dentata_opn7a	T388M	0.046
Lucifuga_dentata_opn7a	M478T	0.146
Lucifuga_dentata_opn8b	T105M	0.495
Lucifuga_dentata_opn8b	H125R	0.207
Lucifuga_dentata_opn8b	N164S	0.241
Lucifuga_dentata_opn8b	A190T	0.640
Lucifuga_dentata_opn8b	P208L	0.714
Lucifuga_dentata_opn8b	G251S	0.457
Lucifuga_dentata_opn8c	V185I	0.152
Lucifuga_dentata_opn8c	R258H	0.132
Lucifuga_dentata_opn8a	G251S	0.578
Lucifuga_dentata_opn8a	V289A	0.659
Lucifuga_dentata_parapinopsin-2	L67P	0.913
Lucifuga_dentata_parapinopsin-2	M74V	0.493
Lucifuga_dentata_parapinopsin-2	A193T	0.275
Lucifuga_dentata_parapinopsin-1	N8T	0.049
Lucifuga_dentata_parapinopsin-1	C77G	0.764
Lucifuga_dentata_parapinopsin-1	C136R	0.919
Lucifuga_dentata_parapinopsin-1	Y137C	0.607
Lucifuga_dentata_parapinopsin-1	T146M	0.190
Lucifuga_dentata_parietopsin	W15L	0.337
Lucifuga_dentata_parietopsin	S18G	0.130
Lucifuga_dentata_parietopsin	R36W	0.509
Lucifuga_dentata_parietopsin	W169R	0.807
Lucifuga_dentata_parietopsin	M292V	0.356
Lucifuga_dentata_parietopsin	R327H	0.210
Lucifuga_dentata_pde6a	A7V	0.088
Lucifuga_dentata_pde6a	D304N	0.330
Lucifuga_dentata_pde6a	A363V	0.541
Lucifuga_dentata_pde6a	R584C	0.366
Lucifuga_dentata_pde6a	R792H	0.288
Lucifuga_dentata_pde6a	A842V	0.116
Lucifuga_dentata_pde6b	R174Q	0.418
Lucifuga_dentata_pde6b	I223M	0.425
Lucifuga_dentata_pde6b	V305I	0.093
Lucifuga_dentata_pde6b	D337H	0.613
Lucifuga_dentata_pde6b	M580T	0.186
Lucifuga_dentata_pde6b	R630Q	0.382
Lucifuga_dentata_pde6b	M715V	0.717
Lucifuga_dentata_pde6c	N274S	0.243
Lucifuga_dentata_pde6c	G336D	0.392
Lucifuga_dentata_pde6c	D465N	0.301
Lucifuga_dentata_pde6c	N496T	0.189
Lucifuga_dentata_pde6c	E638D	0.330
Lucifuga_dentata_pde6c	L655I	0.354
Lucifuga_dentata_pde6c	I830N	0.487
Lucifuga_dentata_pde6gb	G35R	0.182
Lucifuga_dentata_pde6hb	R51H	0.140
Lucifuga_dentata_rcv1a	T4R	0.269
Lucifuga_dentata_rcv1a	N59S	0.143
Lucifuga_dentata_rcv2b	A8T	0.167
Lucifuga_dentata_rcv2b	E172K	0.752
Lucifuga_dentata_rcv2b	A182T	0.069
Lucifuga_dentata_rcv2b	L192F	0.241
Lucifuga_dentata_rgr2	V40I	0.091
Lucifuga_dentata_rgr2	C121Y	0.897
Lucifuga_dentata_rgr2	N206S	0.083
Lucifuga_dentata_rgr1	S59I	0.599
Lucifuga_dentata_rgr1	V242M	0.428
Lucifuga_dentata_rh1	M304V	0.249
Lucifuga_dentata_rh2	G200R	0.934
Lucifuga_dentata_rh2	I316V	0.219
Lucifuga_dentata_rpe65b	R32H	0.334
Lucifuga_dentata_rpe65b	H104R	0.105
Lucifuga_dentata_rpe65b	D186E	0.148
Lucifuga_dentata_rpe65b	V254I	0.071
Lucifuga_dentata_rrh	L257P	0.913
Lucifuga_dentata_rrh	M282T	0.641
Lucifuga_dentata_rrh	I313T	0.454
Lucifuga_dentata_sagb	D44N	0.558
Lucifuga_dentata_sagb	K107R	0.096
Lucifuga_dentata_sagb	A206P	0.693
Lucifuga_dentata_sagb	M261T	0.640
Lucifuga_dentata_saga	R114H	0.329
Lucifuga_dentata_saga	K179N	0.493
Lucifuga_dentata_saga	L263V	0.551
Lucifuga_dentata_sws2	G157S	0.379
Lucifuga_dentata_sws2	W188L	0.906
Lucifuga_dentata_tmt1b	G71S	0.529
Lucifuga_dentata_tmt1b	D160N	0.248
Lucifuga_dentata_tmt1b	V215M	0.491
Lucifuga_dentata_tmt1b	S224L	0.505
Lucifuga_dentata_tmt1b	V364G	0.085
Lucifuga_dentata_tmt1b	I374V	0.042
Lucifuga_dentata_tmt1a	F6I	0.245
Lucifuga_dentata_tmt1a	M100V	0.321
Lucifuga_dentata_tmt1a	R178H	0.134
Lucifuga_dentata_tmt1a	R262W	0.158
Lucifuga_dentata_tmt1a	C282Y	0.775
Lucifuga_dentata_tmt1a	V311M	0.194
Lucifuga_dentata_tmt1a	A355L	0.110
Lucifuga_dentata_tmt1a	E410P	0.060
Lucifuga_dentata_tmt2b	S16R	0.118
Lucifuga_dentata_tmt2b	V97I	0.384
Lucifuga_dentata_tmt2b	L216S	0.700
Lucifuga_dentata_tmt2b	R263Q	0.241
Lucifuga_dentata_tmt2a	V53M	0.287
Lucifuga_dentata_tmt2a	G65R	0.590
Lucifuga_dentata_tmt2a	G132S	0.876
Lucifuga_dentata_tmt2a	A156T	0.152
Lucifuga_dentata_tmt2a	M230I	0.198
Lucifuga_dentata_tmt2a	M274I	0.783
Lucifuga_dentata_tmt2a	V275T	0.786
Lucifuga_dentata_tmt2a	T276G	0.523
Lucifuga_dentata_tmt2a	G295C	0.817
Lucifuga_dentata_tmt3a	C348Y	0.879
Lucifuga_dentata_tmt3a	R377W	0.089
Lucifuga_dentata_tmt3a	L409P	0.205
Lucifuga_dentata_tmt3b	P22L	0.055
Lucifuga_dentata_tmt3b	P43L	0.048
Lucifuga_dentata_tmt3b	V69M	0.171
Lucifuga_dentata_tmt3b	D113E	0.630
Lucifuga_dentata_tmt3b	N179I	0.420
Lucifuga_dentata_tmt3b	P345L	0.214
