## Supplementary material for "Contrasted gene decay in subterranean vertebrates: insights from cavefishes and fossorial mammals": Lucifuga_holguinensis_circadian.results.parsed_scores

ID	Substitution	MutPred2 score
Lucifuga_holguinensis_aanat2	V130I	0.223
Lucifuga_holguinensis_aanat2	H176Y	0.289
Lucifuga_holguinensis_bmal2_1	A337T	0.168
Lucifuga_holguinensis_bmal2_1	E340Q	0.255
Lucifuga_holguinensis_bmal2_1	E342Q	0.202
Lucifuga_holguinensis_clock1	P399T	0.134
Lucifuga_holguinensis_clock1	S457T	0.055
Lucifuga_holguinensis_clock1	T862M	0.053
Lucifuga_holguinensis_clock2	H366N	0.391
Lucifuga_holguinensis_clock2	M595V	0.341
Lucifuga_holguinensis_clock2	L596T	0.474
Lucifuga_holguinensis_clock2	Q598K	0.466
Lucifuga_holguinensis_clock2	Q621P	0.357
Lucifuga_holguinensis_clock2	Q622R	0.209
Lucifuga_holguinensis_clock3	I640N	0.206
Lucifuga_holguinensis_cry1b	R26Q	0.117
Lucifuga_holguinensis_cry1b	I435V	0.072
Lucifuga_holguinensis_cry1b	R535H	0.065
Lucifuga_holguinensis_cry1b	G538E	0.103
Lucifuga_holguinensis_cry5	L443P	0.938
Lucifuga_holguinensis_cry-dash	K146N	0.320
Lucifuga_holguinensis_nfil3	N225S	0.047
Lucifuga_holguinensis_nfil3	Y234C	0.360
Lucifuga_holguinensis_nfil3	S329N	0.091
Lucifuga_holguinensis_nfil3	T413A	0.024
Lucifuga_holguinensis_nfil3	S420G	0.058
Lucifuga_holguinensis_nfil3	P430L	0.050
Lucifuga_holguinensis_nfil3	P494L	0.045
Lucifuga_holguinensis_nr1d2a	T664A	0.044
Lucifuga_holguinensis_nr1d2a	G668R	0.121
Lucifuga_holguinensis_nr1d2b	S266G	0.090
Lucifuga_holguinensis_nr1d2b	Q415R	0.091
Lucifuga_holguinensis_nr1d2b	D593Y	0.229
Lucifuga_holguinensis_nr1d2b	M875V	0.349
Lucifuga_holguinensis_nr1d4a	R618H	0.361
Lucifuga_holguinensis_per1b	V548I	0.027
Lucifuga_holguinensis_per1b	A618T	0.084
Lucifuga_holguinensis_per1b	A670T	0.095
Lucifuga_holguinensis_per1b	S717G	0.561
Lucifuga_holguinensis_per1b	R989C	0.133
Lucifuga_holguinensis_per1b	T1030G	0.102
Lucifuga_holguinensis_per1b	A1031T	0.082
Lucifuga_holguinensis_per1b	P1034A	0.106
Lucifuga_holguinensis_per2	R109H	0.063
Lucifuga_holguinensis_per2	V116M	0.083
Lucifuga_holguinensis_per2	G157D	0.070
Lucifuga_holguinensis_per2	A1123V	0.104
Lucifuga_holguinensis_per2	P1128L	0.209
Lucifuga_holguinensis_per2	S1412A	0.038
Lucifuga_holguinensis_per2	N1413S	0.042
Lucifuga_holguinensis_per2	T1553M	0.099
Lucifuga_holguinensis_per2	N1592S	0.028
Lucifuga_holguinensis_per2_2	G68S	0.047
Lucifuga_holguinensis_rorab	N482T	0.085
Lucifuga_holguinensis_rorcb	D268E	0.167
Lucifuga_holguinensis_rorca	S269N	0.194
