## Supplementary material for "Contrasted gene decay in subterranean vertebrates: insights from cavefishes and fossorial mammals": Lucifuga_holguinensis_pigment.results.parsed_results

ID	Substitution	MutPred2 score
Lucifuga_holguinensis_adamts20	A222V	0.063
Lucifuga_holguinensis_adamts20	N223D	0.065
Lucifuga_holguinensis_adamts20	P262A	0.110
Lucifuga_holguinensis_adamts20	R263G	0.145
Lucifuga_holguinensis_adamts20	I678V	0.087
Lucifuga_holguinensis_adamts20	V914I	0.238
Lucifuga_holguinensis_adamts20	D1222L	0.371
Lucifuga_holguinensis_adamts20	S1413N	0.128
Lucifuga_holguinensis_adam17b	F12L	0.176
Lucifuga_holguinensis_adam17b	V72A	0.097
Lucifuga_holguinensis_adam17b	Q75H	0.186
Lucifuga_holguinensis_adam17b	S1136L	0.255
Lucifuga_holguinensis_adam17b	C1493R	0.858
Lucifuga_holguinensis_adam17a	V323I	0.272
Lucifuga_holguinensis_adam17a	A1351T	0.055
Lucifuga_holguinensis_adam17a	A1372T	0.097
Lucifuga_holguinensis_adrb2b	M29H	0.118
Lucifuga_holguinensis_adrb2b	P306L	0.107
Lucifuga_holguinensis_adrb2a	S557G	0.195
Lucifuga_holguinensis_ankrd27	R64Q	0.277
Lucifuga_holguinensis_ankrd27	P131T	0.124
Lucifuga_holguinensis_ankrd27	V766I	0.087
Lucifuga_holguinensis_ap3b1	G16T	0.514
Lucifuga_holguinensis_ap3b1	Q22G	0.218
Lucifuga_holguinensis_ap3b1	E23G	0.203
Lucifuga_holguinensis_ap3b1	E277G	0.245
Lucifuga_holguinensis_ap3d1	L730M	0.148
Lucifuga_holguinensis_ap3d1	M830T	0.059
Lucifuga_holguinensis_ap3d1	V1131I	0.110
Lucifuga_holguinensis_ap3d1	T1259M	0.164
Lucifuga_holguinensis_atrn	V771I	0.140
Lucifuga_holguinensis_bloc1s6	N40Y	0.249
Lucifuga_holguinensis_bloc1s6	Q41P	0.851
Lucifuga_holguinensis_bnc2	T597N	0.072
Lucifuga_holguinensis_bnc2	T718A	0.049
Lucifuga_holguinensis_bnc2	C1141Y	0.245
Lucifuga_holguinensis_bnc2	I1144M	0.097
Lucifuga_holguinensis_brsk2a	P557L	0.101
Lucifuga_holguinensis_cd63	K52R	0.210
Lucifuga_holguinensis_cd63	S196N	0.270
Lucifuga_holguinensis_cdh2_2	T438M	0.312
Lucifuga_holguinensis_cdh2_2	T736A	0.184
Lucifuga_holguinensis_cdh2_2	H871N	0.162
Lucifuga_holguinensis_corin	P157L	0.078
Lucifuga_holguinensis_corin	P309S	0.163
Lucifuga_holguinensis_corin	S313M	0.158
Lucifuga_holguinensis_corin	R528Q	0.180
Lucifuga_holguinensis_corin	N815K	0.468
Lucifuga_holguinensis_corin	V1035I	0.129
Lucifuga_holguinensis_csf1ra	M179L	0.118
Lucifuga_holguinensis_csf1ra	T214S	0.143
Lucifuga_holguinensis_csf1ra	T837I	0.244
Lucifuga_holguinensis_csf1ra	D893E	0.090
Lucifuga_holguinensis_csf1b	F323L	0.411
Lucifuga_holguinensis_dctn1a	T168M	0.063
Lucifuga_holguinensis_dctn1a	Q355H	0.210
Lucifuga_holguinensis_dctn1a	A971T	0.074
Lucifuga_holguinensis_dctn1b	T15M	0.086
Lucifuga_holguinensis_dctn1b	T168A	0.069
Lucifuga_holguinensis_dctn1b	P257S	0.140
Lucifuga_holguinensis_dctn1b	A304S	0.064
Lucifuga_holguinensis_dctn1b	V488A	0.047
Lucifuga_holguinensis_dctn1b	L617M	0.071
Lucifuga_holguinensis_dctn1b	V1302I	0.051
Lucifuga_holguinensis_dock7	V1012I	0.169
Lucifuga_holguinensis_dtnbp1b	P195L	0.093
Lucifuga_holguinensis_dtnbp1a	R77K	0.332
Lucifuga_holguinensis_dtnbp1a	P247A	0.181
Lucifuga_holguinensis_dtnbp1a	V321M	0.040
Lucifuga_holguinensis_dtnbp1a	V346A	0.041
Lucifuga_holguinensis_dtnbp1a	I396V	0.031
Lucifuga_holguinensis_dtnbp1a	Q399R	0.058
Lucifuga_holguinensis_ece1	T436K	0.180
Lucifuga_holguinensis_ece2b	R195C	0.576
Lucifuga_holguinensis_ece2a	D103Y	0.252
Lucifuga_holguinensis_ece2a	I389V	0.160
Lucifuga_holguinensis_eda	S56F	0.172
Lucifuga_holguinensis_edar	S301K	0.123
Lucifuga_holguinensis_edar	K379R	0.086
Lucifuga_holguinensis_edn3b	R161H	0.082
Lucifuga_holguinensis_edn3a	N168D	0.176
Lucifuga_holguinensis_edn3a	R178C	0.457
Lucifuga_holguinensis_ednrba	V85A	0.079
Lucifuga_holguinensis_ednrba	R235H	0.385
Lucifuga_holguinensis_ednrb2	R28T	0.076
Lucifuga_holguinensis_ednrb2	P286A	0.563
Lucifuga_holguinensis_ednrb2	E386K	0.613
Lucifuga_holguinensis_egfra	D762N	0.205
Lucifuga_holguinensis_erbb3b	M114V	0.416
Lucifuga_holguinensis_erbb3b	P336L	0.269
Lucifuga_holguinensis_erbb3b	R371H	0.207
Lucifuga_holguinensis_erbb3b	R489Q	0.280
Lucifuga_holguinensis_erbb3b	R524C	0.361
Lucifuga_holguinensis_erbb3b	S799G	0.132
Lucifuga_holguinensis_erbb3b	E1005V	0.697
Lucifuga_holguinensis_erbb3b	T1120M	0.105
Lucifuga_holguinensis_erbb3b	T1360I	0.090
Lucifuga_holguinensis_erbb3b	S1536C	0.245
Lucifuga_holguinensis_erbb3a	N345K	0.442
Lucifuga_holguinensis_erbb3a	L488V	0.691
Lucifuga_holguinensis_erbb3a	P522S	0.124
Lucifuga_holguinensis_erbb3a	A833P	0.302
Lucifuga_holguinensis_erbb3a	E1069M	0.300
Lucifuga_holguinensis_erbb3a	E1070A	0.331
Lucifuga_holguinensis_erbb3a	S1464E	0.107
Lucifuga_holguinensis_erbb3a	R1563C	0.235
Lucifuga_holguinensis_fbxw4	H91N	0.224
Lucifuga_holguinensis_fgfr2	S556A	0.377
Lucifuga_holguinensis_fgfr2	E1050D	0.564
Lucifuga_holguinensis_fhl2b	E106A	0.409
Lucifuga_holguinensis_fhl2b	G251S	0.793
Lucifuga_holguinensis_fig4	R112C	0.733
Lucifuga_holguinensis_fig4	V812I	0.084
Lucifuga_holguinensis_frem2b	M2011T	0.244
Lucifuga_holguinensis_frem2b	D2012N	0.452
Lucifuga_holguinensis_frem2b	N2021D	0.226
Lucifuga_holguinensis_frem2b	R2404Q	0.159
Lucifuga_holguinensis_frem2b	A2782T	0.132
Lucifuga_holguinensis_frem2b	P2800T	0.299
Lucifuga_holguinensis_frem2b	I3000V	0.053
Lucifuga_holguinensis_frem2b	G3060R	0.455
Lucifuga_holguinensis_frem2b	V3174A	0.379
Lucifuga_holguinensis_frem2a	T119M	0.239
Lucifuga_holguinensis_frem2a	Q222H	0.329
Lucifuga_holguinensis_frem2a	A581T	0.423
Lucifuga_holguinensis_frem2a	V783I	0.097
Lucifuga_holguinensis_frem2a	G1064R	0.618
Lucifuga_holguinensis_frem2a	I1256T	0.310
Lucifuga_holguinensis_frem2a	V1635I	0.109
Lucifuga_holguinensis_gart	G115S	0.415
Lucifuga_holguinensis_gart	R234Q	0.206
Lucifuga_holguinensis_gart	R507C	0.283
Lucifuga_holguinensis_gart	G628R	0.374
Lucifuga_holguinensis_gch2	R284C	0.314
Lucifuga_holguinensis_gch1	E13K	0.143
Lucifuga_holguinensis_gchfr	T38R	0.457
Lucifuga_holguinensis_ghra	A458S	0.100
Lucifuga_holguinensis_ghra	N585T	0.301
Lucifuga_holguinensis_ghra	Q617H	0.328
Lucifuga_holguinensis_gja5a	Q428K	0.115
Lucifuga_holguinensis_gli3	H70R	0.067
Lucifuga_holguinensis_gli3	V480I	0.045
Lucifuga_holguinensis_gli3	R697H	0.069
Lucifuga_holguinensis_gli3	A805V	0.146
Lucifuga_holguinensis_gli3	A957T	0.075
Lucifuga_holguinensis_gli3	G1045D	0.425
Lucifuga_holguinensis_gli3	P1047T	0.431
Lucifuga_holguinensis_gli3	M1256T	0.170
Lucifuga_holguinensis_gli3	R1303W	0.230
Lucifuga_holguinensis_gli3	S1539N	0.132
Lucifuga_holguinensis_gli3	L1599F	0.146
Lucifuga_holguinensis_gpr143	E136G	0.412
Lucifuga_holguinensis_gpr143	A224T	0.261
Lucifuga_holguinensis_gpr143	R251W	0.328
Lucifuga_holguinensis_gpr143	T311S	0.265
Lucifuga_holguinensis_gpr143	R390T	0.159
Lucifuga_holguinensis_gpr161	A154V	0.506
Lucifuga_holguinensis_gpr161	R234Q	0.244
Lucifuga_holguinensis_gpr161	G247V	0.275
Lucifuga_holguinensis_gpr161	G319R	0.347
Lucifuga_holguinensis_gpr161	H388Q	0.236
Lucifuga_holguinensis_gpr161	G431S	0.261
Lucifuga_holguinensis_gpr161	A504V	0.394
Lucifuga_holguinensis_hps1	M245R	0.327
Lucifuga_holguinensis_hps1	A417T	0.161
Lucifuga_holguinensis_hps3	S185T	0.040
Lucifuga_holguinensis_hps3	M376T	0.046
Lucifuga_holguinensis_hps3	T647P	0.138
Lucifuga_holguinensis_hps3	A756V	0.056
Lucifuga_holguinensis_hps3	N869H	0.164
Lucifuga_holguinensis_hps3	D942H	0.096
Lucifuga_holguinensis_hps3	A968V	0.212
Lucifuga_holguinensis_hps3	P1001L	0.227
Lucifuga_holguinensis_hps5	P2S	0.369
Lucifuga_holguinensis_hps5	A136T	0.152
Lucifuga_holguinensis_hps5	I177V	0.085
Lucifuga_holguinensis_hps5	T399I	0.180
Lucifuga_holguinensis_hps5	N462S	0.034
Lucifuga_holguinensis_hps5	P684L	0.103
Lucifuga_holguinensis_hps5	T780M	0.231
Lucifuga_holguinensis_hps6	C113R	0.275
Lucifuga_holguinensis_hps6	T262A	0.048
Lucifuga_holguinensis_hps6	F329L	0.229
Lucifuga_holguinensis_hps6	A515V	0.159
Lucifuga_holguinensis_hps6	H630R	0.045
Lucifuga_holguinensis_hps6	P732L	0.086
Lucifuga_holguinensis_hps6	K736E	0.043
Lucifuga_holguinensis_hps6	K767E	0.188
Lucifuga_holguinensis_hps6	S840L	0.023
Lucifuga_holguinensis_hps6	G870S	0.212
Lucifuga_holguinensis_hps6	A877T	0.040
Lucifuga_holguinensis_hps6	R935G	0.041
Lucifuga_holguinensis_hps6	T951A	0.037
Lucifuga_holguinensis_hps6	M974T	0.094
Lucifuga_holguinensis_igsf11	C35Y	0.418
Lucifuga_holguinensis_ikbkg	Y152D	0.188
Lucifuga_holguinensis_ikbkg	C153Q	0.087
Lucifuga_holguinensis_ikbkg	S154Q	0.058
Lucifuga_holguinensis_ikbkg	Q177H	0.097
Lucifuga_holguinensis_impdh1a	D16G	0.160
Lucifuga_holguinensis_ippk	Q353K	0.404
Lucifuga_holguinensis_irf4b	L489V	0.306
Lucifuga_holguinensis_irf4a	S337N	0.228
Lucifuga_holguinensis_irf4a	R557Q	0.092
Lucifuga_holguinensis_itgb1b	S417F	0.344
Lucifuga_holguinensis_itgb1b	S632P	0.742
Lucifuga_holguinensis_itgb1b	Q695H	0.391
Lucifuga_holguinensis_kif13a	V572I	0.045
Lucifuga_holguinensis_kif13a	T669M	0.057
Lucifuga_holguinensis_kif13a	E1560K	0.126
Lucifuga_holguinensis_kif13a	T1577A	0.064
Lucifuga_holguinensis_kif13a	T1648A	0.092
Lucifuga_holguinensis_kif13a	P1868L	0.134
Lucifuga_holguinensis_kif13a	I1877N	0.114
Lucifuga_holguinensis_kif13a	G1878V	0.128
Lucifuga_holguinensis_kif13a	G1887D	0.105
Lucifuga_holguinensis_kitb	V23G	0.588
Lucifuga_holguinensis_kitb	H24K	0.468
Lucifuga_holguinensis_kitb	S25K	0.508
Lucifuga_holguinensis_kitb	R188C	0.283
Lucifuga_holguinensis_kitb	R336C	0.349
Lucifuga_holguinensis_kitb	N378S	0.215
Lucifuga_holguinensis_kitb	I403T	0.229
Lucifuga_holguinensis_kitb	S765P	0.350
Lucifuga_holguinensis_kitb	S909R	0.720
Lucifuga_holguinensis_kitb	A1000V	0.058
Lucifuga_holguinensis_kita	G45S	0.093
Lucifuga_holguinensis_kita	R59H	0.254
Lucifuga_holguinensis_kita	N148S	0.216
Lucifuga_holguinensis_kita	T188M	0.188
Lucifuga_holguinensis_kita	R500K	0.174
Lucifuga_holguinensis_kita	I789T	0.110
Lucifuga_holguinensis_leo1	M145I	0.033
Lucifuga_holguinensis_leo1	G261V	0.064
Lucifuga_holguinensis_ltk	T24I	0.182
Lucifuga_holguinensis_ltk	V178M	0.249
Lucifuga_holguinensis_ltk	D452N	0.614
Lucifuga_holguinensis_ltk	R1043H	0.365
Lucifuga_holguinensis_ltk	Y1101H	0.898
Lucifuga_holguinensis_ltk	P1295A	0.174
Lucifuga_holguinensis_lyst	G555S	0.190
Lucifuga_holguinensis_lyst	T1013I	0.323
Lucifuga_holguinensis_lyst	P1327Q	0.123
Lucifuga_holguinensis_lyst	Q1468R	0.449
Lucifuga_holguinensis_lyst	A1546V	0.081
Lucifuga_holguinensis_lyst	E1788D	0.131
Lucifuga_holguinensis_lyst	D2294N	0.161
Lucifuga_holguinensis_lyst	M2417V	0.075
Lucifuga_holguinensis_map2k1	S158G	0.470
Lucifuga_holguinensis_mbtps1	M19V	0.089
Lucifuga_holguinensis_mbtps1	S103N	0.219
Lucifuga_holguinensis_mcoln3b	L95F	0.291
Lucifuga_holguinensis_mcoln3a	N312S	0.266
Lucifuga_holguinensis_mcoln3a	N348S	0.303
Lucifuga_holguinensis_med12	Q2149R	0.352
Lucifuga_holguinensis_med12	Q2152A	0.533
Lucifuga_holguinensis_med12	Q2155V	0.430
Lucifuga_holguinensis_mib2	V644A	0.274
Lucifuga_holguinensis_mib1	L501F	0.323
Lucifuga_holguinensis_mib1	R907H	0.092
Lucifuga_holguinensis_mitfb	N356S	0.312
Lucifuga_holguinensis_mitfa	Y278H	0.327
Lucifuga_holguinensis_mitfa	D485N	0.259
Lucifuga_holguinensis_mlphb	C435R	0.216
Lucifuga_holguinensis_mlphb	A502D	0.101
Lucifuga_holguinensis_mlphb	E521K	0.126
Lucifuga_holguinensis_mlphb	S588A	0.046
Lucifuga_holguinensis_mlphb	H638E	0.098
Lucifuga_holguinensis_mlpha	T183M	0.515
Lucifuga_holguinensis_mlpha	R325W	0.200
Lucifuga_holguinensis_mlpha	A701T	0.125
Lucifuga_holguinensis_mlpha	G732M	0.097
Lucifuga_holguinensis_mlpha	A737V	0.056
Lucifuga_holguinensis_mreg	T89M	0.070
Lucifuga_holguinensis_mreg	P219L	0.321
Lucifuga_holguinensis_mtrex	V54I	0.035
Lucifuga_holguinensis_mtrex	D812N	0.278
Lucifuga_holguinensis_mtrex	T906A	0.088
Lucifuga_holguinensis_mycbp2	I2651T	0.635
Lucifuga_holguinensis_mycbp2	S2809P	0.064
Lucifuga_holguinensis_mycbp2	P4331L	0.301
Lucifuga_holguinensis_mycb	D293Y	0.157
Lucifuga_holguinensis_myg1	V262A	0.619
Lucifuga_holguinensis_myo5ab	F658L	0.405
Lucifuga_holguinensis_myo5ab	R777W	0.780
Lucifuga_holguinensis_myo5ab	L908F	0.334
Lucifuga_holguinensis_myo5ab	S1098N	0.079
Lucifuga_holguinensis_myo5ab	D1374N	0.128
Lucifuga_holguinensis_myo5ab	L1585F	0.288
Lucifuga_holguinensis_myo5ab	H1677R	0.153
Lucifuga_holguinensis_myo5ab	A1733V	0.276
Lucifuga_holguinensis_myo5ab	Q1788P	0.560
Lucifuga_holguinensis_myo5ab	T1816M	0.122
Lucifuga_holguinensis_myo5aa	I962T	0.729
Lucifuga_holguinensis_myo5aa	A1206T	0.084
Lucifuga_holguinensis_myo7ab	H177Q	0.776
Lucifuga_holguinensis_myo7ab	T323M	0.107
Lucifuga_holguinensis_myo7ab	T326A	0.187
Lucifuga_holguinensis_myo7ab	H797R	0.730
Lucifuga_holguinensis_myo7ab	R879Q	0.332
Lucifuga_holguinensis_myo7ab	R919C	0.394
Lucifuga_holguinensis_myo7ab	A956V	0.078
Lucifuga_holguinensis_myo7ab	E974K	0.309
Lucifuga_holguinensis_myo7ab	E980A	0.230
Lucifuga_holguinensis_myo7ab	R1040Q	0.067
Lucifuga_holguinensis_myo7ab	V1138I	0.197
Lucifuga_holguinensis_myo7aa	H1179P	0.282
Lucifuga_holguinensis_nrg1	T505I	0.071
Lucifuga_holguinensis_nrg1	A579N	0.063
Lucifuga_holguinensis_oca2	V67I	0.061
Lucifuga_holguinensis_oca2	V128M	0.080
Lucifuga_holguinensis_oca2	G249R	0.456
Lucifuga_holguinensis_oca2	T314M	0.216
Lucifuga_holguinensis_oca2	V433I	0.168
Lucifuga_holguinensis_ostm1	D85N	0.166
Lucifuga_holguinensis_ostm1	R180G	0.338
Lucifuga_holguinensis_ostm1	H300N	0.109
Lucifuga_holguinensis_paics	A866D	0.620
Lucifuga_holguinensis_pax3a	A435T	0.170
Lucifuga_holguinensis_pax7b	A412V	0.322
Lucifuga_holguinensis_pax7b	S438G	0.239
Lucifuga_holguinensis_pax7b	T549A	0.031
Lucifuga_holguinensis_pax7b	S562G	0.166
Lucifuga_holguinensis_pax7b	P595Q	0.139
Lucifuga_holguinensis_pmelb	P917L	0.301
Lucifuga_holguinensis_pmela	R35H	0.170
Lucifuga_holguinensis_pmela	A217T	0.150
Lucifuga_holguinensis_pmela	V222M	0.135
Lucifuga_holguinensis_pmela	R271H	0.129
Lucifuga_holguinensis_pmela	A498S	0.025
Lucifuga_holguinensis_pmela	A681E	0.149
Lucifuga_holguinensis_pnp4b	D54N	0.392
Lucifuga_holguinensis_pnp4a	G197A	0.566
Lucifuga_holguinensis_pomca	E235Q	0.103
Lucifuga_holguinensis_pomca	E236Q	0.142
Lucifuga_holguinensis_pomca	Q237E	0.137
Lucifuga_holguinensis_pomca	Q238E	0.138
Lucifuga_holguinensis_pomca	E240K	0.257
Lucifuga_holguinensis_pomca	E241Q	0.259
Lucifuga_holguinensis_pomca	K242Q	0.159
Lucifuga_holguinensis_pomca	Q244L	0.208
Lucifuga_holguinensis_pomca	Q245L	0.138
Lucifuga_holguinensis_qdpra	V183I	0.467
Lucifuga_holguinensis_rab1aa	G435A	0.240
Lucifuga_holguinensis_rab1ab	T234C	0.332
Lucifuga_holguinensis_rab1ab	G366A	0.260
Lucifuga_holguinensis_rab1ab	C705T	0.154
Lucifuga_holguinensis_rab27a	A224T	0.069
Lucifuga_holguinensis_rab38a	N260D	0.643
Lucifuga_holguinensis_rab8a	S202N	0.116
Lucifuga_holguinensis_rab8a	S208L	0.359
Lucifuga_holguinensis_rabggta	G114S	0.387
Lucifuga_holguinensis_rabggta	Q499H	0.243
Lucifuga_holguinensis_rabggta	R500Q	0.157
Lucifuga_holguinensis_recql4	V1115F	0.456
Lucifuga_holguinensis_recql4	D1460E	0.159
Lucifuga_holguinensis_ric8b	E234G	0.470
Lucifuga_holguinensis_scg2a	G239R	0.103
Lucifuga_holguinensis_sdcbp	I70L	0.072
Lucifuga_holguinensis_shroom2b	M1757V	0.042
Lucifuga_holguinensis_shroom2a	H528L	0.144
Lucifuga_holguinensis_shroom2a	P625H	0.078
Lucifuga_holguinensis_shroom2a	D1153E	0.081
Lucifuga_holguinensis_shroom2a	H1317R	0.095
Lucifuga_holguinensis_shroom2a	Q1654R	0.046
Lucifuga_holguinensis_slc24a5	H218Y	0.238
Lucifuga_holguinensis_slc24a5	I580M	0.702
Lucifuga_holguinensis_slc24a4b	R549G	0.769
Lucifuga_holguinensis_slc2a15a	S71L	0.124
Lucifuga_holguinensis_slc2a15b	R338Q	0.274
Lucifuga_holguinensis_slc2a11b	T183A	0.151
Lucifuga_holguinensis_slc2a11b	G414R	0.872
Lucifuga_holguinensis_slc2a11b	T470M	0.320
Lucifuga_holguinensis_slc2a11l	M234T	0.188
Lucifuga_holguinensis_slc2a11l	M426V	0.676
Lucifuga_holguinensis_slc2a11a	A62T	0.075
Lucifuga_holguinensis_slc2a11a	L437V	0.676
Lucifuga_holguinensis_slc45a2	R62W	0.201
Lucifuga_holguinensis_slc45a2	G292D	0.430
Lucifuga_holguinensis_slc45a2	V307I	0.082
Lucifuga_holguinensis_slc45a2	E521K	0.273
Lucifuga_holguinensis_smtla	M100T	0.186
Lucifuga_holguinensis_sox18	G97A	0.095
Lucifuga_holguinensis_sox5	P423S	0.083
Lucifuga_holguinensis_spra	P13L	0.325
Lucifuga_holguinensis_spra	V171M	0.668
Lucifuga_holguinensis_tfap2e	I95L	0.062
Lucifuga_holguinensis_tpcn2	C50Y	0.243
Lucifuga_holguinensis_trpm7	T428I	0.146
Lucifuga_holguinensis_trpm7	T618A	0.168
Lucifuga_holguinensis_trpm7	M1306T	0.192
Lucifuga_holguinensis_trpm7	R1363H	0.367
Lucifuga_holguinensis_trpm7	Q1602S	0.078
Lucifuga_holguinensis_trpm7	S1603R	0.077
Lucifuga_holguinensis_trpm7	L1605Q	0.092
Lucifuga_holguinensis_trpm7	S1606F	0.059
Lucifuga_holguinensis_trpm7	T1607R	0.142
Lucifuga_holguinensis_trpm7	S2147C	0.167
Lucifuga_holguinensis_trpm1a	Q1401R	0.208
Lucifuga_holguinensis_trpm1a	T1624K	0.193
Lucifuga_holguinensis_trpm1a	T1842S	0.046
Lucifuga_holguinensis_trpm1a	M1973V	0.102
Lucifuga_holguinensis_trpm1b	G7M	0.196
Lucifuga_holguinensis_trpm1b	G136S	0.350
Lucifuga_holguinensis_trpm1b	V409D	0.304
Lucifuga_holguinensis_trpm1b	K517A	0.132
Lucifuga_holguinensis_trpm1b	S518T	0.055
Lucifuga_holguinensis_trpm1b	P519L	0.089
Lucifuga_holguinensis_trpm1b	A520R	0.158
Lucifuga_holguinensis_trpm1b	P523A	0.188
Lucifuga_holguinensis_trpm1b	A525V	0.079
Lucifuga_holguinensis_trpm1b	A528K	0.143
Lucifuga_holguinensis_tspan10	V112A	0.275
Lucifuga_holguinensis_txndc5	T141S	0.091
Lucifuga_holguinensis_txndc5	A331D	0.353
Lucifuga_holguinensis_tyr_2	G47A	0.506
Lucifuga_holguinensis_tyr_2	R122Q	0.596
Lucifuga_holguinensis_tyr_2	T161M	0.351
Lucifuga_holguinensis_tyr_1	V184I	0.256
Lucifuga_holguinensis_tyr_1	L272I	0.233
Lucifuga_holguinensis_dct	L14G	0.637
Lucifuga_holguinensis_dct	C15L	0.362
Lucifuga_holguinensis_dct	L16C	0.395
Lucifuga_holguinensis_dct	E153G	0.647
Lucifuga_holguinensis_tyrp1a	D305N	0.377
Lucifuga_holguinensis_tyrp1a	D577N	0.305
Lucifuga_holguinensis_tyrp1b	V54I	0.039
Lucifuga_holguinensis_tyrp1b	V292F	0.211
Lucifuga_holguinensis_tyrp1b	D382N	0.352
Lucifuga_holguinensis_vps11	E191K	0.540
Lucifuga_holguinensis_vps11	S300T	0.187
Lucifuga_holguinensis_vps11	S902G	0.089
Lucifuga_holguinensis_vps39	A654V	0.195
Lucifuga_holguinensis_wnt1	A304S	0.069
Lucifuga_holguinensis_xdh	R363S	0.240
Lucifuga_holguinensis_xdh	R559Q	0.571
Lucifuga_holguinensis_xdh	A926V	0.775
Lucifuga_holguinensis_xdh	E999K	0.491
Lucifuga_holguinensis_xdh	S1213T	0.278
Lucifuga_holguinensis_zeb2b	L641F	0.123
Lucifuga_holguinensis_zeb2a	G458S	0.066
Lucifuga_holguinensis_zeb2a	N479T	0.114
Lucifuga_holguinensis_zeb2a	V762D	0.165
Lucifuga_holguinensis_zeb2a	S899C	0.200
Lucifuga_holguinensis_zeb2a	A1367S	0.043
Lucifuga_holguinensis_zeb2a	E1401K	0.228
