## Supplementary material for "Contrasted gene decay in subterranean vertebrates: insights from cavefishes and fossorial mammals": Lucifuga_holguinensis_vision.results.parsed_scores

ID	Substitution	MutPred2 score
Lucifuga_holguinensis_arr3a	E366D	0.337
Lucifuga_holguinensis_cryba1l1	R125C	0.567
Lucifuga_holguinensis_crybb1l2	R116H	0.236
Lucifuga_holguinensis_crybb1l2	R195C	0.537
Lucifuga_holguinensis_crybb1l3	R201L	0.654
Lucifuga_holguinensis_crybgx	D193N	0.593
Lucifuga_holguinensis_crybgx	R208C	0.497
Lucifuga_holguinensis_gc2	I163V	0.326
Lucifuga_holguinensis_gc2	I268V	0.127
Lucifuga_holguinensis_gc2	V283A	0.522
Lucifuga_holguinensis_gc2	V362L	0.111
Lucifuga_holguinensis_gc2	R477Q	0.426
Lucifuga_holguinensis_gc2	D557A	0.590
Lucifuga_holguinensis_gc2	E954K	0.712
Lucifuga_holguinensis_gc2	R1001C	0.569
Lucifuga_holguinensis_gc2	R1154C	0.234
Lucifuga_holguinensis_gc3	G175R	0.746
Lucifuga_holguinensis_gc3	H531R	0.629
Lucifuga_holguinensis_gc3	M724L	0.614
Lucifuga_holguinensis_gc3	R735Q	0.302
Lucifuga_holguinensis_gcap4	S52R	0.285
Lucifuga_holguinensis_gcap4	A156T	0.281
Lucifuga_holguinensis_gnat1	R129H	0.343
Lucifuga_holguinensis_gnb3a	T38A	0.190
Lucifuga_holguinensis_gnb3a	Y290C	0.789
Lucifuga_holguinensis_gnb3b	I242V	0.218
Lucifuga_holguinensis_grk1a	G190E	0.546
Lucifuga_holguinensis_grk1a	G574D	0.434
Lucifuga_holguinensis_grk1b	R41C	0.267
Lucifuga_holguinensis_grk1b	R74C	0.538
Lucifuga_holguinensis_grk1b	T216M	0.572
Lucifuga_holguinensis_grk1b	G308R	0.859
Lucifuga_holguinensis_grk7a	M532I	0.555
Lucifuga_holguinensis_grk7b	H37R	0.062
Lucifuga_holguinensis_grk7b	A52V	0.117
Lucifuga_holguinensis_grk7b	N410D	0.204
Lucifuga_holguinensis_opn3	L379F	0.073
Lucifuga_holguinensis_opn4m1	A10V	0.054
Lucifuga_holguinensis_opn4m1	V333M	0.397
Lucifuga_holguinensis_opn4m1	A445T	0.061
Lucifuga_holguinensis_opn4x2	A267V	0.829
Lucifuga_holguinensis_opn4x2	Y314C	0.648
Lucifuga_holguinensis_opn4x1	Y215C	0.774
Lucifuga_holguinensis_opn4x1	S468T	0.040
Lucifuga_holguinensis_opn5	R149Q	0.893
Lucifuga_holguinensis_opn5	A193T	0.370
Lucifuga_holguinensis_opn6a	G191S	0.680
Lucifuga_holguinensis_opn6a	L301F	0.116
Lucifuga_holguinensis_opn7d	A409V	0.092
Lucifuga_holguinensis_opn7b	S377L	0.085
Lucifuga_holguinensis_opn7b	N397D	0.069
Lucifuga_holguinensis_opn7b	N494S	0.078
Lucifuga_holguinensis_opn7a	T112I	0.464
Lucifuga_holguinensis_opn7a	R179C	0.500
Lucifuga_holguinensis_opn7a	R226C	0.523
Lucifuga_holguinensis_opn8b	F141L	0.560
Lucifuga_holguinensis_opn8a	I145V	0.293
Lucifuga_holguinensis_opn8a	G191S	0.313
Lucifuga_holguinensis_parapinopsin-2	V107M	0.478
Lucifuga_holguinensis_parapinopsin-2	S351T	0.064
Lucifuga_holguinensis_parapinopsin-1	V135A	0.739
Lucifuga_holguinensis_parapinopsin-1	I199V	0.455
Lucifuga_holguinensis_parapinopsin-1	S335A	0.059
Lucifuga_holguinensis_parietopsin	V279M	0.198
Lucifuga_holguinensis_parietopsin	G326S	0.706
Lucifuga_holguinensis_pde6a	V79I	0.072
Lucifuga_holguinensis_pde6a	M89T	0.495
Lucifuga_holguinensis_pde6a	D437N	0.420
Lucifuga_holguinensis_pde6b	V457I	0.102
Lucifuga_holguinensis_pde6b	D700E	0.160
Lucifuga_holguinensis_pde6b	G854R	0.391
Lucifuga_holguinensis_pde6c	V352I	0.629
Lucifuga_holguinensis_pde6c	N502D	0.142
Lucifuga_holguinensis_pde6c	N504S	0.193
Lucifuga_holguinensis_pde6c	V690I	0.227
Lucifuga_holguinensis_pde6gb	P22S	0.068
Lucifuga_holguinensis_pde6ga	R53C	0.204
Lucifuga_holguinensis_rcv2b	K36N	0.411
Lucifuga_holguinensis_rcv2b	R43H	0.163
Lucifuga_holguinensis_rcv2b	D74N	0.807
Lucifuga_holguinensis_rcv2a	A62S	0.227
Lucifuga_holguinensis_rcv2a	E170K	0.646
Lucifuga_holguinensis_rgr2	A131T	0.666
Lucifuga_holguinensis_rgr1	Y82H	0.388
Lucifuga_holguinensis_rgr1	W83S	0.619
Lucifuga_holguinensis_rgr1	T168S	0.286
Lucifuga_holguinensis_rgr1	L235F	0.207
Lucifuga_holguinensis_rpe65b	N549S	0.347
Lucifuga_holguinensis_rpe65b	R563G	0.462
Lucifuga_holguinensis_rpe65a	E408D	0.282
Lucifuga_holguinensis_rrh	K24E	0.192
Lucifuga_holguinensis_rrh	R64H	0.681
Lucifuga_holguinensis_rrh	A191V	0.182
Lucifuga_holguinensis_saga	A120T	0.577
Lucifuga_holguinensis_saga	P135S	0.452
Lucifuga_holguinensis_saga	A143G	0.098
Lucifuga_holguinensis_saga	V238I	0.297
Lucifuga_holguinensis_sws2	R7C	0.172
Lucifuga_holguinensis_sws2	I321V	0.260
Lucifuga_holguinensis_tmt1b	F63W	0.559
Lucifuga_holguinensis_tmt1b	R266W	0.265
Lucifuga_holguinensis_tmt1b	T403M	0.034
Lucifuga_holguinensis_tmt1a	T194M	0.359
Lucifuga_holguinensis_tmt1a	G210E	0.580
Lucifuga_holguinensis_tmt1a	R301Q	0.148
Lucifuga_holguinensis_tmt1a	L411I	0.030
Lucifuga_holguinensis_tmt1a	E413S	0.071
Lucifuga_holguinensis_tmt2b	R146H	0.704
Lucifuga_holguinensis_tmt2a	S12I	0.369
Lucifuga_holguinensis_tmt2a	G112S	0.602
Lucifuga_holguinensis_tmt2a	A149F	0.417
Lucifuga_holguinensis_tmt2a	V271A	0.646
Lucifuga_holguinensis_tmt3a	V39A	0.139
Lucifuga_holguinensis_tmt3a	I187V	0.132
Lucifuga_holguinensis_tmt3a	A266T	0.131
Lucifuga_holguinensis_tmt3a	R275H	0.155
Lucifuga_holguinensis_tmt3a	P305L	0.478
Lucifuga_holguinensis_tmt3a	S368F	0.146
Lucifuga_holguinensis_va2	V22A	0.103
Lucifuga_holguinensis_va2	R257Q	0.600
