## Supplementary material for "Contrasted gene decay in subterranean vertebrates: insights from cavefishes and fossorial mammals": Pygocentrus_nattereri_circadian.results.parsed_scores

ID	Substitution	MutPred2 score
Pygocentrus_nattereri_aanat1	G36D	0.071
Pygocentrus_nattereri_aanat1	Q197H	0.290
Pygocentrus_nattereri_aanat2	I26L	0.063
Pygocentrus_nattereri_aanat2	M89L	0.145
Pygocentrus_nattereri_aanat2	E109D	0.253
Pygocentrus_nattereri_aanat2	M116L	0.468
Pygocentrus_nattereri_aanat2	H136Q	0.169
Pygocentrus_nattereri_bmal1b	S121G	0.075
Pygocentrus_nattereri_bmal1b	I144V	0.041
Pygocentrus_nattereri_bmal1b	P333A	0.266
Pygocentrus_nattereri_bmal1b	R507K	0.265
Pygocentrus_nattereri_bmal1b	G649S	0.101
Pygocentrus_nattereri_bmal1a	M51L	0.197
Pygocentrus_nattereri_bmal1a	D470E	0.227
Pygocentrus_nattereri_bmal1a	E477D	0.130
Pygocentrus_nattereri_bmal1a	E537D	0.133
Pygocentrus_nattereri_bmal1a	A548S	0.051
Pygocentrus_nattereri_bmal1a	K565R	0.078
Pygocentrus_nattereri_bmal1a	V593M	0.163
Pygocentrus_nattereri_bmal1a	G608S	0.081
Pygocentrus_nattereri_bmal1a	E679D	0.143
Pygocentrus_nattereri_bmal2	N12S	0.182
Pygocentrus_nattereri_bmal2	E32D	0.086
Pygocentrus_nattereri_bmal2	Q92H	0.094
Pygocentrus_nattereri_bmal2	G336C	0.521
Pygocentrus_nattereri_bmal2	D429E	0.103
Pygocentrus_nattereri_ck1db	A300V	0.160
Pygocentrus_nattereri_clock1	S485P	0.198
Pygocentrus_nattereri_clock1	S606T	0.075
Pygocentrus_nattereri_clock1	A623T	0.079
Pygocentrus_nattereri_clock1	T676R	0.135
Pygocentrus_nattereri_clock1	Q686S	0.182
Pygocentrus_nattereri_clock1	G815S	0.078
Pygocentrus_nattereri_clock1	Q877A	0.083
Pygocentrus_nattereri_clock1	Q885H	0.068
Pygocentrus_nattereri_clock1	Q900H	0.075
Pygocentrus_nattereri_clock1	H926L	0.104
Pygocentrus_nattereri_clock3	A92T	0.182
Pygocentrus_nattereri_clock3	E95D	0.152
Pygocentrus_nattereri_clock3	P106L	0.373
Pygocentrus_nattereri_clock3	A167T	0.111
Pygocentrus_nattereri_clock3	E168D	0.224
Pygocentrus_nattereri_clock3	V169I	0.077
Pygocentrus_nattereri_clock3	D179E	0.135
Pygocentrus_nattereri_clock3	C180G	0.165
Pygocentrus_nattereri_clock3	D186E	0.161
Pygocentrus_nattereri_clock3	L188F	0.270
Pygocentrus_nattereri_clock3	N192S	0.388
Pygocentrus_nattereri_clock3	M200V	0.581
Pygocentrus_nattereri_clock3	E209D	0.298
Pygocentrus_nattereri_clock3	F218V	0.780
Pygocentrus_nattereri_clock3	T226S	0.168
Pygocentrus_nattereri_clock3	T232H	0.420
Pygocentrus_nattereri_clock3	R246C	0.319
Pygocentrus_nattereri_clock3	T403I	0.105
Pygocentrus_nattereri_clock3	S431N	0.224
Pygocentrus_nattereri_clock3	T482A	0.104
Pygocentrus_nattereri_clock3	T504S	0.074
Pygocentrus_nattereri_clock3	S571P	0.454
Pygocentrus_nattereri_clock3	Q577P	0.573
Pygocentrus_nattereri_clock3	N579S	0.109
Pygocentrus_nattereri_clock3	I621L	0.077
Pygocentrus_nattereri_clock3	I636V	0.082
Pygocentrus_nattereri_clock3	A655S	0.133
Pygocentrus_nattereri_clock3	S685N	0.185
Pygocentrus_nattereri_clock3	I693L	0.102
Pygocentrus_nattereri_clock3	P695Q	0.127
Pygocentrus_nattereri_clock3	Q698A	0.270
Pygocentrus_nattereri_clock3	A699P	0.103
Pygocentrus_nattereri_clock3	A702Q	0.070
Pygocentrus_nattereri_clock3	N725Y	0.202
Pygocentrus_nattereri_clock3	Q726T	0.226
Pygocentrus_nattereri_clock3	I769V	0.045
Pygocentrus_nattereri_clock3	T830A	0.115
Pygocentrus_nattereri_clock3	A841T	0.049
Pygocentrus_nattereri_clock3	V852I	0.026
Pygocentrus_nattereri_clock3	S855G	0.074
Pygocentrus_nattereri_clock3	S883P	0.207
Pygocentrus_nattereri_clock3	G900S	0.080
Pygocentrus_nattereri_clock3	T903G	0.092
Pygocentrus_nattereri_clock3	P973R	0.045
Pygocentrus_nattereri_clock3	S979A	0.050
Pygocentrus_nattereri_clock3	S985N	0.032
Pygocentrus_nattereri_clock3	A988G	0.062
Pygocentrus_nattereri_cry1b	I6V	0.284
Pygocentrus_nattereri_cry1b	V281I	0.063
Pygocentrus_nattereri_cry1b	C305R	0.494
Pygocentrus_nattereri_cry1b	S509G	0.104
Pygocentrus_nattereri_cry1b	S537P	0.074
Pygocentrus_nattereri_cry1b	S545N	0.039
Pygocentrus_nattereri_cry1b	F574L	0.041
Pygocentrus_nattereri_cry1b	T578P	0.064
Pygocentrus_nattereri_cry1b	N598I	0.074
Pygocentrus_nattereri_cry1b	G605S	0.097
Pygocentrus_nattereri_cry1b	S615H	0.078
Pygocentrus_nattereri_cry1b	H616R	0.048
Pygocentrus_nattereri_cry1b	R617E	0.061
Pygocentrus_nattereri_cry1b	Q618D	0.072
Pygocentrus_nattereri_cry1b	S620K	0.092
Pygocentrus_nattereri_cry1b	Q622T	0.107
Pygocentrus_nattereri_cry1b	S637F	0.114
Pygocentrus_nattereri_cry1b	T638H	0.103
Pygocentrus_nattereri_cry1b	D697E	0.058
Pygocentrus_nattereri_cry1b	S710N	0.060
Pygocentrus_nattereri_cry2b	H18Y	0.544
Pygocentrus_nattereri_cry2b	A75S	0.098
Pygocentrus_nattereri_cry2b	K138R	0.326
Pygocentrus_nattereri_cry2b	V195I	0.035
Pygocentrus_nattereri_cry2b	D201E	0.134
Pygocentrus_nattereri_cry2b	Y203F	0.155
Pygocentrus_nattereri_cry2b	L272F	0.056
Pygocentrus_nattereri_cry2b	Y289H	0.686
Pygocentrus_nattereri_cry2b	S303G	0.137
Pygocentrus_nattereri_cry2b	R473H	0.517
Pygocentrus_nattereri_cry2b	Y485F	0.388
Pygocentrus_nattereri_cry2b	D495E	0.174
Pygocentrus_nattereri_cry2b	A498V	0.221
Pygocentrus_nattereri_cry2b	P594H	0.090
Pygocentrus_nattereri_cry2b	K610R	0.061
Pygocentrus_nattereri_cry2b	A614V	0.064
Pygocentrus_nattereri_cry2b	R644K	0.037
Pygocentrus_nattereri_cry2b	A645L	0.045
Pygocentrus_nattereri_cry2b	Q671H	0.094
Pygocentrus_nattereri_cry2b	H672N	0.069
Pygocentrus_nattereri_cry2b	G689A	0.179
Pygocentrus_nattereri_cry2b	G699S	0.062
Pygocentrus_nattereri_cry2b	G705H	0.081
Pygocentrus_nattereri_cry2b	Q716H	0.069
Pygocentrus_nattereri_cry2b	S726P	0.083
Pygocentrus_nattereri_cry3	S69C	0.363
Pygocentrus_nattereri_cry3	A121S	0.433
Pygocentrus_nattereri_cry3	S187A	0.076
Pygocentrus_nattereri_cry3	R193H	0.160
Pygocentrus_nattereri_cry3	G208P	0.311
Pygocentrus_nattereri_cry3	S212P	0.560
Pygocentrus_nattereri_cry3	S251N	0.285
Pygocentrus_nattereri_cry3	R343C	0.670
Pygocentrus_nattereri_cry3	M387T	0.518
Pygocentrus_nattereri_cry3	A534V	0.070
Pygocentrus_nattereri_cry3	T580S	0.030
Pygocentrus_nattereri_cry3	S587Q	0.061
Pygocentrus_nattereri_cry3	Q589T	0.067
Pygocentrus_nattereri_cry3	P603Q	0.069
Pygocentrus_nattereri_cry3	S606P	0.051
Pygocentrus_nattereri_cry3	E614D	0.031
Pygocentrus_nattereri_cry3	S617L	0.045
Pygocentrus_nattereri_cry3	T621A	0.057
Pygocentrus_nattereri_cry3	P651H	0.069
Pygocentrus_nattereri_cry3	S660P	0.080
Pygocentrus_nattereri_cry3	A671S	0.035
Pygocentrus_nattereri_cry3	A675P	0.069
Pygocentrus_nattereri_cry3	A678T	0.048
Pygocentrus_nattereri_cry3	D679N	0.055
Pygocentrus_nattereri_cry5	N9K	0.337
Pygocentrus_nattereri_cry5	K34E	0.422
Pygocentrus_nattereri_cry5	V39I	0.299
Pygocentrus_nattereri_cry5	I61V	0.136
Pygocentrus_nattereri_cry5	R72K	0.224
Pygocentrus_nattereri_cry5	N75K	0.610
Pygocentrus_nattereri_cry5	E87D	0.221
Pygocentrus_nattereri_cry5	S113I	0.386
Pygocentrus_nattereri_cry5	P167T	0.239
Pygocentrus_nattereri_cry5	V183I	0.068
Pygocentrus_nattereri_cry5	S184L	0.194
Pygocentrus_nattereri_cry5	E189D	0.129
Pygocentrus_nattereri_cry5	N190K	0.151
Pygocentrus_nattereri_cry5	E192D	0.105
Pygocentrus_nattereri_cry5	E202K	0.315
Pygocentrus_nattereri_cry5	A223S	0.698
Pygocentrus_nattereri_cry5	D228E	0.229
Pygocentrus_nattereri_cry5	R274G	0.664
Pygocentrus_nattereri_cry5	K282R	0.184
Pygocentrus_nattereri_cry5	N312S	0.351
Pygocentrus_nattereri_cry5	I319N	0.684
Pygocentrus_nattereri_cry5	R336K	0.356
Pygocentrus_nattereri_cry5	Y439F	0.326
Pygocentrus_nattereri_cry5	A448P	0.502
Pygocentrus_nattereri_cry5	E463Q	0.464
Pygocentrus_nattereri_cry5	I483V	0.142
Pygocentrus_nattereri_cry5	K486R	0.128
Pygocentrus_nattereri_cry5	S499H	0.191
Pygocentrus_nattereri_cry5	P502G	0.199
Pygocentrus_nattereri_cry5	S504P	0.148
Pygocentrus_nattereri_cry5	D506S	0.197
Pygocentrus_nattereri_cry5	K515L	0.292
Pygocentrus_nattereri_cry5	R516H	0.108
Pygocentrus_nattereri_cry5	K517S	0.210
Pygocentrus_nattereri_cry5	S521G	0.104
Pygocentrus_nattereri_cry5	I522C	0.132
Pygocentrus_nattereri_cry5	M523R	0.163
Pygocentrus_nattereri_cry5	M525R	0.130
Pygocentrus_nattereri_cry5	L526V	0.094
Pygocentrus_nattereri_cry5	K528G	0.194
Pygocentrus_nattereri_cry5	K529P	0.222
Pygocentrus_nattereri_cry5	A530V	0.077
Pygocentrus_nattereri_cry5	K531S	0.178
Pygocentrus_nattereri_cry-dash	H47N	0.475
Pygocentrus_nattereri_cry-dash	H66Q	0.340
Pygocentrus_nattereri_cry-dash	L86I	0.337
Pygocentrus_nattereri_cry-dash	T96I	0.182
Pygocentrus_nattereri_cry-dash	R108C	0.506
Pygocentrus_nattereri_cry-dash	K143M	0.331
Pygocentrus_nattereri_cry-dash	P202A	0.387
Pygocentrus_nattereri_cry-dash	Q204H	0.206
Pygocentrus_nattereri_cry-dash	G230E	0.256
Pygocentrus_nattereri_cry-dash	D269E	0.178
Pygocentrus_nattereri_cry-dash	Y288C	0.802
Pygocentrus_nattereri_cry-dash	I315L	0.213
Pygocentrus_nattereri_cry-dash	I332V	0.114
Pygocentrus_nattereri_cry-dash	N350D	0.382
Pygocentrus_nattereri_cry-dash	T499A	0.079
Pygocentrus_nattereri_cry-dash	H507R	0.086
Pygocentrus_nattereri_cry-dash	T522K	0.424
Pygocentrus_nattereri_cry-dash	K532M	0.438
Pygocentrus_nattereri_dbpa	H36P	0.390
Pygocentrus_nattereri_dbpa	D72E	0.025
Pygocentrus_nattereri_dbpa	T98A	0.046
Pygocentrus_nattereri_dbpa	A240P	0.220
Pygocentrus_nattereri_dbpa	E299D	0.084
Pygocentrus_nattereri_dbpa	A343T	0.106
Pygocentrus_nattereri_dbpa	D371G	0.202
Pygocentrus_nattereri_dbpb	L91V	0.047
Pygocentrus_nattereri_dbpb	N106S	0.068
Pygocentrus_nattereri_dbpb	M178T	0.064
Pygocentrus_nattereri_dbpb	L185V	0.052
Pygocentrus_nattereri_dbpb	L235Q	0.142
Pygocentrus_nattereri_dbpb	C252T	0.139
Pygocentrus_nattereri_dbpb	A275V	0.131
Pygocentrus_nattereri_dbpb	D297E	0.068
Pygocentrus_nattereri_dbpb	L313I	0.066
Pygocentrus_nattereri_dbpb	N317H	0.094
Pygocentrus_nattereri_nfil3	A16T	0.082
Pygocentrus_nattereri_nfil3	G28N	0.260
Pygocentrus_nattereri_nfil3	P55S	0.118
Pygocentrus_nattereri_nfil3	S60T	0.082
Pygocentrus_nattereri_nfil3	S62M	0.159
Pygocentrus_nattereri_nfil3	E68V	0.212
Pygocentrus_nattereri_nfil3	A136V	0.094
Pygocentrus_nattereri_nfil3	Q142H	0.132
Pygocentrus_nattereri_nfil3	T161D	0.129
Pygocentrus_nattereri_nfil3	S167A	0.058
Pygocentrus_nattereri_nfil3	A330G	0.082
Pygocentrus_nattereri_nfil3	S358L	0.086
Pygocentrus_nattereri_nfil3	S361P	0.169
Pygocentrus_nattereri_nfil3	V433A	0.054
Pygocentrus_nattereri_nfil3	N435S	0.062
Pygocentrus_nattereri_nfil3	I438V	0.033
Pygocentrus_nattereri_nfil3	S445L	0.164
Pygocentrus_nattereri_nfil3	S451C	0.177
Pygocentrus_nattereri_nfil3	T475A	0.081
Pygocentrus_nattereri_nfil3	D490E	0.058
Pygocentrus_nattereri_nfil3	S494L	0.064
Pygocentrus_nattereri_nfil3-2	S3I	0.122
Pygocentrus_nattereri_nfil3-2	T5N	0.059
Pygocentrus_nattereri_nfil3-2	T10A	0.054
Pygocentrus_nattereri_nfil3-2	N16D	0.053
Pygocentrus_nattereri_nfil3-2	E23D	0.074
Pygocentrus_nattereri_nfil3-2	T24N	0.084
Pygocentrus_nattereri_nfil3-2	P31S	0.066
Pygocentrus_nattereri_nfil3-2	Q36K	0.099
Pygocentrus_nattereri_nfil3-2	S149A	0.037
Pygocentrus_nattereri_nfil3-2	G151N	0.068
Pygocentrus_nattereri_nfil3-2	G152A	0.061
Pygocentrus_nattereri_nfil3-2	S156A	0.055
Pygocentrus_nattereri_nfil3-2	S177G	0.061
Pygocentrus_nattereri_nfil3-2	T189A	0.034
Pygocentrus_nattereri_nfil3-2	D196E	0.036
Pygocentrus_nattereri_nfil3-2	A202V	0.041
Pygocentrus_nattereri_nfil3-2	N251S	0.092
Pygocentrus_nattereri_nfil3-2	H281N	0.057
Pygocentrus_nattereri_nfil3-2	Q346E	0.049
Pygocentrus_nattereri_nfil3-2	E347M	0.060
Pygocentrus_nattereri_nfil3-2	T364L	0.044
Pygocentrus_nattereri_nfil3-2	S371A	0.019
Pygocentrus_nattereri_nfil3-2	S403T	0.027
Pygocentrus_nattereri_nfil3-2	A409E	0.215
Pygocentrus_nattereri_nfil3-2	Y415F	0.092
Pygocentrus_nattereri_nfil3-2	H426L	0.067
Pygocentrus_nattereri_nfil3-2	Q427D	0.062
Pygocentrus_nattereri_nfil3-2	R430K	0.031
Pygocentrus_nattereri_nfil3-2	L434M	0.035
Pygocentrus_nattereri_nfil3-2	D447E	0.040
Pygocentrus_nattereri_nfil3-2	T449I	0.030
Pygocentrus_nattereri_nfil3-2	Q466H	0.059
Pygocentrus_nattereri_nfil3-2	K481I	0.140
Pygocentrus_nattereri_nfil3-2	G483R	0.180
Pygocentrus_nattereri_nfil3-2	P518L	0.047
Pygocentrus_nattereri_nfil3-2	A538E	0.085
Pygocentrus_nattereri_nfil3-2	E539G	0.069
Pygocentrus_nattereri_nfil3-2	N546Q	0.036
Pygocentrus_nattereri_nfil3-2	G558S	0.083
Pygocentrus_nattereri_nfil3-2	P595S	0.072
Pygocentrus_nattereri_nfil3-2	P605Q	0.059
Pygocentrus_nattereri_nfil3-2	A615P	0.045
Pygocentrus_nattereri_nfil3-2	S632D	0.045
Pygocentrus_nattereri_nfil3-2	A633V	0.035
Pygocentrus_nattereri_nfil3-2	S640G	0.046
Pygocentrus_nattereri_nfil3-2	E643D	0.121
Pygocentrus_nattereri_nfil3-2	R645K	0.026
Pygocentrus_nattereri_nfil3-2	I647M	0.038
Pygocentrus_nattereri_nfil3-4	A3G	0.110
Pygocentrus_nattereri_nfil3-4	I12L	0.060
Pygocentrus_nattereri_nfil3-4	E23D	0.069
Pygocentrus_nattereri_nfil3-4	S26P	0.298
Pygocentrus_nattereri_nfil3-4	E28D	0.081
Pygocentrus_nattereri_nfil3-4	P107S	0.078
Pygocentrus_nattereri_nfil3-4	A109P	0.375
Pygocentrus_nattereri_nfil3-4	P110S	0.106
Pygocentrus_nattereri_nfil3-4	A113V	0.110
Pygocentrus_nattereri_nfil3-4	P127Q	0.194
Pygocentrus_nattereri_nfil3-4	S129T	0.084
Pygocentrus_nattereri_nfil3-4	S132T	0.137
Pygocentrus_nattereri_nfil3-4	G141D	0.324
Pygocentrus_nattereri_nfil3-4	A152P	0.266
Pygocentrus_nattereri_nfil3-4	A159S	0.067
Pygocentrus_nattereri_nfil3-4	A189P	0.501
Pygocentrus_nattereri_nfil3-4	I217F	0.193
Pygocentrus_nattereri_nfil3-4	K231R	0.080
Pygocentrus_nattereri_nfil3-4	G233R	0.212
Pygocentrus_nattereri_nfil3-4	L237A	0.148
Pygocentrus_nattereri_nfil3-4	M238T	0.066
Pygocentrus_nattereri_nfil3-4	S258A	0.093
Pygocentrus_nattereri_nfil3-4	A282T	0.052
Pygocentrus_nattereri_nfil3-4	R296S	0.127
Pygocentrus_nattereri_nfil3-4	A300T	0.082
Pygocentrus_nattereri_nfil3-4	S303G	0.110
Pygocentrus_nattereri_nfil3-6	G32L	0.106
Pygocentrus_nattereri_nfil3-6	L33D	0.164
Pygocentrus_nattereri_nfil3-6	M42A	0.100
Pygocentrus_nattereri_nfil3-6	S75E	0.076
Pygocentrus_nattereri_nfil3-6	P76S	0.136
Pygocentrus_nattereri_nfil3-6	S77P	0.213
Pygocentrus_nattereri_nfil3-6	N78G	0.123
Pygocentrus_nattereri_nfil3-6	S81A	0.078
Pygocentrus_nattereri_nfil3-6	V118M	0.201
Pygocentrus_nattereri_nfil3-6	T165S	0.083
Pygocentrus_nattereri_nfil3-6	V170G	0.193
Pygocentrus_nattereri_nfil3-6	R194H	0.072
Pygocentrus_nattereri_nfil3-6	A201T	0.075
Pygocentrus_nattereri_nfil3-6	P208H	0.134
Pygocentrus_nattereri_nfil3-6	M230I	0.081
Pygocentrus_nattereri_nfil3-6	D266E	0.065
Pygocentrus_nattereri_nfil3-6	S281T	0.088
Pygocentrus_nattereri_nfil3-6	P285Q	0.187
Pygocentrus_nattereri_nfil3-6	V286G	0.099
Pygocentrus_nattereri_nfil3-6	A298G	0.112
Pygocentrus_nattereri_nfil3-6	E299D	0.119
Pygocentrus_nattereri_nfil3-6	H300P	0.191
Pygocentrus_nattereri_nfil3-6	P341S	0.120
Pygocentrus_nattereri_nfil3-6	Q347G	0.161
Pygocentrus_nattereri_nfil3-6	P379Q	0.152
Pygocentrus_nattereri_nfil3-6	P393T	0.118
Pygocentrus_nattereri_nfil3-6	S405G	0.118
Pygocentrus_nattereri_nfil3-6	S406N	0.081
Pygocentrus_nattereri_nfil3-6	P410L	0.067
Pygocentrus_nattereri_nfil3-6	H414Y	0.087
Pygocentrus_nattereri_nfil3-6	S417T	0.040
Pygocentrus_nattereri_nfil3-6	Q418Y	0.135
Pygocentrus_nattereri_nfil3-6	A421T	0.041
Pygocentrus_nattereri_nr1d1	Q73L	0.206
Pygocentrus_nattereri_nr1d1	P328L	0.106
Pygocentrus_nattereri_nr1d1	S353T	0.103
Pygocentrus_nattereri_nr1d1	L387I	0.078
Pygocentrus_nattereri_nr1d1	V422A	0.114
Pygocentrus_nattereri_nr1d1	A423G	0.143
Pygocentrus_nattereri_nr1d1	P424L	0.158
Pygocentrus_nattereri_nr1d1	H425Q	0.118
Pygocentrus_nattereri_nr1d1	H438N	0.141
Pygocentrus_nattereri_nr1d1	F439L	0.122
Pygocentrus_nattereri_nr1d1	S446I	0.134
Pygocentrus_nattereri_nr1d1	V469D	0.584
Pygocentrus_nattereri_nr1d1	S473G	0.132
Pygocentrus_nattereri_nr1d1	Q474K	0.164
Pygocentrus_nattereri_nr1d1	E492D	0.223
Pygocentrus_nattereri_nr1d1	A669G	0.083
Pygocentrus_nattereri_nr1d2a	T219A	0.093
Pygocentrus_nattereri_nr1d2a	S235P	0.041
Pygocentrus_nattereri_nr1d2a	M241L	0.059
Pygocentrus_nattereri_nr1d2a	Q248N	0.082
Pygocentrus_nattereri_nr1d2a	P255L	0.062
Pygocentrus_nattereri_nr1d2a	P256T	0.068
Pygocentrus_nattereri_nr1d2a	P258V	0.101
Pygocentrus_nattereri_nr1d2a	A260G	0.039
Pygocentrus_nattereri_nr1d2a	P262L	0.089
Pygocentrus_nattereri_nr1d2a	R263T	0.076
Pygocentrus_nattereri_nr1d2a	R264V	0.093
Pygocentrus_nattereri_nr1d2a	E266K	0.108
Pygocentrus_nattereri_nr1d2a	P287H	0.135
Pygocentrus_nattereri_nr1d2a	S290P	0.179
Pygocentrus_nattereri_nr1d2a	E291N	0.101
Pygocentrus_nattereri_nr1d2a	R292K	0.077
Pygocentrus_nattereri_nr1d2a	T297S	0.063
Pygocentrus_nattereri_nr1d2a	K299R	0.113
Pygocentrus_nattereri_nr1d2a	T352A	0.214
Pygocentrus_nattereri_nr1d2a	S442C	0.095
Pygocentrus_nattereri_nr1d2a	S459L	0.104
Pygocentrus_nattereri_nr1d2a	P464S	0.142
Pygocentrus_nattereri_nr1d2a	S466P	0.083
Pygocentrus_nattereri_nr1d2a	S478P	0.054
Pygocentrus_nattereri_nr1d2a	S481A	0.038
Pygocentrus_nattereri_nr1d2a	G505I	0.504
Pygocentrus_nattereri_nr1d2a	A525R	0.092
Pygocentrus_nattereri_nr1d2a	G527A	0.066
Pygocentrus_nattereri_nr1d2a	A528L	0.105
Pygocentrus_nattereri_nr1d2a	L529S	0.089
Pygocentrus_nattereri_nr1d2a	S530P	0.131
Pygocentrus_nattereri_nr1d2a	D553E	0.067
Pygocentrus_nattereri_nr1d2a	P561Q	0.254
Pygocentrus_nattereri_nr1d2a	N563I	0.215
Pygocentrus_nattereri_nr1d2a	N564S	0.062
Pygocentrus_nattereri_nr1d2a	A568I	0.096
Pygocentrus_nattereri_nr1d2a	A570D	0.311
Pygocentrus_nattereri_nr1d2a	T571N	0.126
Pygocentrus_nattereri_nr1d2a	S572R	0.186
Pygocentrus_nattereri_nr1d2a	D573E	0.091
Pygocentrus_nattereri_nr1d2a	H574T	0.309
Pygocentrus_nattereri_nr1d2a	Q575P	0.270
Pygocentrus_nattereri_nr1d2a	S576G	0.069
Pygocentrus_nattereri_nr1d2a	P577E	0.114
Pygocentrus_nattereri_nr1d2a	T622I	0.179
Pygocentrus_nattereri_nr1d2a	S623T	0.152
Pygocentrus_nattereri_nr1d2a	H626Y	0.162
Pygocentrus_nattereri_nr1d2a	A629T	0.099
Pygocentrus_nattereri_nr1d2a	P641A	0.089
Pygocentrus_nattereri_nr1d2a	P642Q	0.105
Pygocentrus_nattereri_nr1d2a	D654V	0.443
Pygocentrus_nattereri_nr1d2a	S656A	0.098
Pygocentrus_nattereri_nr1d2a	A657T	0.083
Pygocentrus_nattereri_nr1d2a	Q660H	0.153
Pygocentrus_nattereri_nr1d2a	A671G	0.180
Pygocentrus_nattereri_nr1d2a	N678H	0.424
Pygocentrus_nattereri_nr1d2a	E720D	0.368
Pygocentrus_nattereri_nr1d2a	T780V	0.171
Pygocentrus_nattereri_nr1d2a	A801M	0.346
Pygocentrus_nattereri_nr1d2a	A856S	0.094
Pygocentrus_nattereri_nr1d2a	V858I	0.049
Pygocentrus_nattereri_nr1d2a	E868D	0.120
Pygocentrus_nattereri_nr1d2b	T219A	0.087
Pygocentrus_nattereri_nr1d2b	Q263R	0.113
Pygocentrus_nattereri_nr1d2b	P275G	0.107
Pygocentrus_nattereri_nr1d2b	Q276D	0.067
Pygocentrus_nattereri_nr1d2b	G277A	0.098
Pygocentrus_nattereri_nr1d2b	Q280H	0.124
Pygocentrus_nattereri_nr1d2b	H415Q	0.074
Pygocentrus_nattereri_nr1d2b	Q417H	0.071
Pygocentrus_nattereri_nr1d2b	P431L	0.065
Pygocentrus_nattereri_nr1d2b	P432A	0.081
Pygocentrus_nattereri_nr1d2b	A435N	0.065
Pygocentrus_nattereri_nr1d2b	K437T	0.090
Pygocentrus_nattereri_nr1d2b	P438L	0.140
Pygocentrus_nattereri_nr1d2b	T439S	0.058
Pygocentrus_nattereri_nr1d2b	E441P	0.111
Pygocentrus_nattereri_nr1d2b	D442P	0.151
Pygocentrus_nattereri_nr1d2b	S443K	0.127
Pygocentrus_nattereri_nr1d2b	P445A	0.106
Pygocentrus_nattereri_nr1d2b	S447E	0.103
Pygocentrus_nattereri_nr1d2b	S448D	0.165
Pygocentrus_nattereri_nr1d2b	S449P	0.094
Pygocentrus_nattereri_nr1d2b	P475R	0.104
Pygocentrus_nattereri_nr1d2b	Q479L	0.124
Pygocentrus_nattereri_nr1d2b	S488L	0.052
Pygocentrus_nattereri_nr1d2b	S506T	0.134
Pygocentrus_nattereri_nr1d2b	G522A	0.100
Pygocentrus_nattereri_nr1d2b	D523E	0.058
Pygocentrus_nattereri_nr1d2b	N550D	0.109
Pygocentrus_nattereri_nr1d2b	S573T	0.072
Pygocentrus_nattereri_nr1d2b	S574R	0.149
Pygocentrus_nattereri_nr1d2b	P576L	0.104
Pygocentrus_nattereri_nr1d2b	L586F	0.069
Pygocentrus_nattereri_nr1d2b	S594G	0.087
Pygocentrus_nattereri_nr1d2b	R596S	0.220
Pygocentrus_nattereri_nr1d2b	E597L	0.393
Pygocentrus_nattereri_nr1d2b	E598S	0.249
Pygocentrus_nattereri_nr1d2b	S599H	0.130
Pygocentrus_nattereri_nr1d2b	L622V	0.110
Pygocentrus_nattereri_nr1d2b	P623A	0.183
Pygocentrus_nattereri_nr1d2b	S628G	0.137
Pygocentrus_nattereri_nr1d2b	P643S	0.138
Pygocentrus_nattereri_nr1d2b	S645P	0.281
Pygocentrus_nattereri_nr1d2b	A646V	0.058
Pygocentrus_nattereri_nr1d2b	T647I	0.111
Pygocentrus_nattereri_nr1d2b	S649H	0.206
Pygocentrus_nattereri_nr1d2b	Q651M	0.300
Pygocentrus_nattereri_nr1d2b	H652Q	0.107
Pygocentrus_nattereri_nr1d2b	R653G	0.322
Pygocentrus_nattereri_nr1d2b	H655Y	0.194
Pygocentrus_nattereri_nr1d2b	P661L	0.332
Pygocentrus_nattereri_nr1d2b	S702T	0.077
Pygocentrus_nattereri_nr1d2b	D731E	0.124
Pygocentrus_nattereri_nr1d2b	V763M	0.363
Pygocentrus_nattereri_nr1d2b	E765D	0.405
Pygocentrus_nattereri_nr1d2b	A780V	0.098
Pygocentrus_nattereri_nr1d2b	R801S	0.160
Pygocentrus_nattereri_nr1d2b	N804H	0.117
Pygocentrus_nattereri_nr1d4b	G70S	0.107
Pygocentrus_nattereri_nr1d4b	S75A	0.075
Pygocentrus_nattereri_nr1d4b	G76A	0.113
Pygocentrus_nattereri_nr1d4b	T79A	0.070
Pygocentrus_nattereri_nr1d4b	V101I	0.040
Pygocentrus_nattereri_nr1d4b	N111S	0.047
Pygocentrus_nattereri_nr1d4b	S297T	0.081
Pygocentrus_nattereri_nr1d4b	N325S	0.078
Pygocentrus_nattereri_nr1d4b	P327Q	0.265
Pygocentrus_nattereri_nr1d4b	P344A	0.119
Pygocentrus_nattereri_nr1d4b	T350A	0.070
Pygocentrus_nattereri_nr1d4b	P354L	0.144
Pygocentrus_nattereri_nr1d4b	T356A	0.112
Pygocentrus_nattereri_nr1d4b	N374I	0.180
Pygocentrus_nattereri_nr1d4b	V381I	0.056
Pygocentrus_nattereri_nr1d4b	A419G	0.159
Pygocentrus_nattereri_nr1d4b	A531P	0.406
Pygocentrus_nattereri_nr1d4a	N3S	0.061
Pygocentrus_nattereri_nr1d4a	S69N	0.123
Pygocentrus_nattereri_nr1d4a	A98T	0.069
Pygocentrus_nattereri_nr1d4a	A243T	0.056
Pygocentrus_nattereri_nr1d4a	P247S	0.101
Pygocentrus_nattereri_nr1d4a	P251S	0.088
Pygocentrus_nattereri_nr1d4a	A252T	0.047
Pygocentrus_nattereri_nr1d4a	S278G	0.141
Pygocentrus_nattereri_nr1d4a	T301A	0.094
Pygocentrus_nattereri_nr1d4a	S306T	0.139
Pygocentrus_nattereri_nr1d4a	M319V	0.091
Pygocentrus_nattereri_nr1d4a	S322C	0.138
Pygocentrus_nattereri_nr1d4a	P328L	0.150
Pygocentrus_nattereri_nr1d4a	S331N	0.108
Pygocentrus_nattereri_nr1d4a	A334N	0.156
Pygocentrus_nattereri_nr1d4a	P345S	0.151
Pygocentrus_nattereri_nr1d4a	A346T	0.093
Pygocentrus_nattereri_nr1d4a	A356V	0.086
Pygocentrus_nattereri_nr1d4a	S387N	0.135
Pygocentrus_nattereri_nr1d4a	Y388F	0.123
Pygocentrus_nattereri_nr1d4a	P406L	0.110
Pygocentrus_nattereri_nr1d4a	S425T	0.083
Pygocentrus_nattereri_nr1d4a	E487D	0.343
Pygocentrus_nattereri_nr1d4a	A544T	0.320
Pygocentrus_nattereri_nr1d4a	D582E	0.105
Pygocentrus_nattereri_nr1d4a	M583T	0.082
Pygocentrus_nattereri_nr1d4a	R605H	0.135
Pygocentrus_nattereri_per1b	S2N	0.192
Pygocentrus_nattereri_per1b	E23D	0.060
Pygocentrus_nattereri_per1b	G35T	0.084
Pygocentrus_nattereri_per1b	P54R	0.071
Pygocentrus_nattereri_per1b	S55A	0.021
Pygocentrus_nattereri_per1b	N56D	0.037
Pygocentrus_nattereri_per1b	L96M	0.071
Pygocentrus_nattereri_per1b	G116S	0.084
Pygocentrus_nattereri_per1b	S129Y	0.116
Pygocentrus_nattereri_per1b	S130Q	0.080
Pygocentrus_nattereri_per1b	Q133S	0.124
Pygocentrus_nattereri_per1b	H158Q	0.056
Pygocentrus_nattereri_per1b	T395M	0.100
Pygocentrus_nattereri_per1b	A520S	0.122
Pygocentrus_nattereri_per1b	T539A	0.124
Pygocentrus_nattereri_per1b	D543T	0.265
Pygocentrus_nattereri_per1b	H595L	0.154
Pygocentrus_nattereri_per1b	G680A	0.097
Pygocentrus_nattereri_per1b	N692E	0.194
Pygocentrus_nattereri_per1b	V731M	0.197
Pygocentrus_nattereri_per1b	A754V	0.063
Pygocentrus_nattereri_per1b	G774V	0.083
Pygocentrus_nattereri_per1b	P775S	0.139
Pygocentrus_nattereri_per1b	S784N	0.057
Pygocentrus_nattereri_per1b	P868S	0.081
Pygocentrus_nattereri_per1b	P873T	0.081
Pygocentrus_nattereri_per1b	T875A	0.055
Pygocentrus_nattereri_per1b	P891L	0.083
Pygocentrus_nattereri_per1b	D896E	0.052
Pygocentrus_nattereri_per1b	G913R	0.223
Pygocentrus_nattereri_per1b	R958Q	0.062
Pygocentrus_nattereri_per1b	T969N	0.104
Pygocentrus_nattereri_per1b	G986S	0.167
Pygocentrus_nattereri_per1b	L1019C	0.134
Pygocentrus_nattereri_per1b	S1023G	0.065
Pygocentrus_nattereri_per1b	P1088H	0.184
Pygocentrus_nattereri_per1b	R1108H	0.077
Pygocentrus_nattereri_per1b	M1120I	0.133
Pygocentrus_nattereri_per1b	P1231Q	0.160
Pygocentrus_nattereri_per1b	A1232V	0.102
Pygocentrus_nattereri_per1b	P1239S	0.110
Pygocentrus_nattereri_per1b	P1241Q	0.197
Pygocentrus_nattereri_per1b	D1264E	0.077
Pygocentrus_nattereri_per1b	V1298A	0.046
Pygocentrus_nattereri_per1b	A1299V	0.170
Pygocentrus_nattereri_per1b	A1334P	0.104
Pygocentrus_nattereri_per1b	S1377A	0.142
Pygocentrus_nattereri_per1b	V1484I	0.224
Pygocentrus_nattereri_per1b	T1546V	0.162
Pygocentrus_nattereri_per1b	S1553P	0.342
Pygocentrus_nattereri_per1b	P1555L	0.141
Pygocentrus_nattereri_per1b	D1584N	0.060
Pygocentrus_nattereri_per1b	N1613E	0.109
Pygocentrus_nattereri_per1b	E1616Q	0.090
Pygocentrus_nattereri_per1b	V1618G	0.076
Pygocentrus_nattereri_per1b	T1621V	0.211
Pygocentrus_nattereri_per1b	I1624T	0.113
Pygocentrus_nattereri_per1b	T1633I	0.061
Pygocentrus_nattereri_per1b	E1646D	0.122
Pygocentrus_nattereri_per1b	S1650N	0.095
Pygocentrus_nattereri_per1b	E1653D	0.064
Pygocentrus_nattereri_per1a	Q4V	0.126
Pygocentrus_nattereri_per1a	T6L	0.083
Pygocentrus_nattereri_per1a	I8A	0.050
Pygocentrus_nattereri_per1a	C9A	0.055
Pygocentrus_nattereri_per1a	N10V	0.048
Pygocentrus_nattereri_per1a	N61R	0.092
Pygocentrus_nattereri_per1a	R63V	0.148
Pygocentrus_nattereri_per1a	G64T	0.134
Pygocentrus_nattereri_per1a	V66S	0.067
Pygocentrus_nattereri_per1a	Q68G	0.097
Pygocentrus_nattereri_per1a	S69T	0.036
Pygocentrus_nattereri_per1a	A95V	0.109
Pygocentrus_nattereri_per1a	A103P	0.155
Pygocentrus_nattereri_per1a	T111A	0.042
Pygocentrus_nattereri_per1a	M140I	0.048
Pygocentrus_nattereri_per1a	T149A	0.038
Pygocentrus_nattereri_per1a	P191S	0.037
Pygocentrus_nattereri_per1a	Q195R	0.046
Pygocentrus_nattereri_per1a	S252N	0.084
Pygocentrus_nattereri_per1a	I264V	0.041
Pygocentrus_nattereri_per1a	R310V	0.243
Pygocentrus_nattereri_per1a	A347D	0.126
Pygocentrus_nattereri_per1a	M373L	0.193
Pygocentrus_nattereri_per1a	Y375F	0.215
Pygocentrus_nattereri_per1a	Q387R	0.524
Pygocentrus_nattereri_per1a	T389I	0.223
Pygocentrus_nattereri_per1a	A408T	0.719
Pygocentrus_nattereri_per1a	V440I	0.096
Pygocentrus_nattereri_per1a	L461M	0.293
Pygocentrus_nattereri_per1a	P470S	0.257
Pygocentrus_nattereri_per1a	E474D	0.196
Pygocentrus_nattereri_per1a	F487I	0.322
Pygocentrus_nattereri_per1a	S490T	0.157
Pygocentrus_nattereri_per1a	I512V	0.092
Pygocentrus_nattereri_per1a	G544E	0.072
Pygocentrus_nattereri_per1a	A548P	0.183
Pygocentrus_nattereri_per1a	R562K	0.168
Pygocentrus_nattereri_per1a	H569Y	0.159
Pygocentrus_nattereri_per1a	Q596H	0.055
Pygocentrus_nattereri_per1a	E608D	0.060
Pygocentrus_nattereri_per1a	V623A	0.051
Pygocentrus_nattereri_per1a	R624N	0.161
Pygocentrus_nattereri_per1a	V636A	0.307
Pygocentrus_nattereri_per1a	V639L	0.209
Pygocentrus_nattereri_per1a	Q645H	0.247
Pygocentrus_nattereri_per1a	P655A	0.111
Pygocentrus_nattereri_per1a	E665G	0.206
Pygocentrus_nattereri_per1a	V682S	0.097
Pygocentrus_nattereri_per1a	A686V	0.075
Pygocentrus_nattereri_per1a	T706A	0.120
Pygocentrus_nattereri_per1a	N726K	0.598
Pygocentrus_nattereri_per1a	K750R	0.096
Pygocentrus_nattereri_per1a	E773G	0.174
Pygocentrus_nattereri_per1a	A881Q	0.080
Pygocentrus_nattereri_per1a	K884A	0.087
Pygocentrus_nattereri_per1a	E885S	0.139
Pygocentrus_nattereri_per1a	E894D	0.107
Pygocentrus_nattereri_per1a	P955T	0.105
Pygocentrus_nattereri_per1a	P956E	0.143
Pygocentrus_nattereri_per1a	R957H	0.080
Pygocentrus_nattereri_per1a	T969A	0.041
Pygocentrus_nattereri_per1a	Q976K	0.204
Pygocentrus_nattereri_per1a	N977D	0.096
Pygocentrus_nattereri_per1a	S980A	0.116
Pygocentrus_nattereri_per1a	S1013A	0.042
Pygocentrus_nattereri_per1a	I1021M	0.052
Pygocentrus_nattereri_per1a	E1028D	0.067
Pygocentrus_nattereri_per1a	A1032I	0.124
Pygocentrus_nattereri_per1a	S1034V	0.129
Pygocentrus_nattereri_per1a	M1074T	0.325
Pygocentrus_nattereri_per1a	M1079L	0.061
Pygocentrus_nattereri_per1a	M1090V	0.076
Pygocentrus_nattereri_per1a	T1092V	0.066
Pygocentrus_nattereri_per1a	Q1105P	0.327
Pygocentrus_nattereri_per1a	M1111V	0.094
Pygocentrus_nattereri_per1a	M1120V	0.194
Pygocentrus_nattereri_per1a	M1155V	0.093
Pygocentrus_nattereri_per1a	M1157L	0.054
Pygocentrus_nattereri_per1a	V1169L	0.069
Pygocentrus_nattereri_per1a	A1170S	0.091
Pygocentrus_nattereri_per1a	A1190V	0.127
Pygocentrus_nattereri_per1a	M1193L	0.082
Pygocentrus_nattereri_per1a	V1201L	0.112
Pygocentrus_nattereri_per1a	Q1203P	0.321
Pygocentrus_nattereri_per1a	A1235P	0.227
Pygocentrus_nattereri_per1a	P1237A	0.209
Pygocentrus_nattereri_per1a	P1261T	0.142
Pygocentrus_nattereri_per1a	G1263P	0.134
Pygocentrus_nattereri_per1a	D1449G	0.108
Pygocentrus_nattereri_per1a	S1450A	0.041
Pygocentrus_nattereri_per1a	T1497A	0.070
Pygocentrus_nattereri_per1a	T1546R	0.570
Pygocentrus_nattereri_per1a	S1555L	0.103
Pygocentrus_nattereri_per1a	E1579D	0.109
Pygocentrus_nattereri_per1a	E1581S	0.123
Pygocentrus_nattereri_per1a	H1582N	0.056
Pygocentrus_nattereri_per1a	T1584I	0.105
Pygocentrus_nattereri_per1a	V1586T	0.070
Pygocentrus_nattereri_per1a	I1587V	0.032
Pygocentrus_nattereri_per1a	Q1610T	0.122
Pygocentrus_nattereri_per1a	K1611A	0.110
Pygocentrus_nattereri_per1a	E1612H	0.158
Pygocentrus_nattereri_per1a	A1613R	0.123
Pygocentrus_nattereri_per1a	Q1614E	0.088
Pygocentrus_nattereri_per1a	N1616P	0.109
Pygocentrus_nattereri_per1a	A1618D	0.085
Pygocentrus_nattereri_per1a	T1621N	0.088
Pygocentrus_nattereri_per1a	N1625L	0.106
Pygocentrus_nattereri_per1a	E1635K	0.142
Pygocentrus_nattereri_per1a	V1644S	0.082
Pygocentrus_nattereri_per1a	E1645S	0.112
Pygocentrus_nattereri_per1a	K1647V	0.146
Pygocentrus_nattereri_per1a	D1649V	0.106
Pygocentrus_nattereri_per2	P9Q	0.083
Pygocentrus_nattereri_per2	H64R	0.091
Pygocentrus_nattereri_per2	G67S	0.094
Pygocentrus_nattereri_per2	S326Y	0.492
Pygocentrus_nattereri_per2	I524V	0.125
Pygocentrus_nattereri_per2	T567I	0.094
Pygocentrus_nattereri_per2	D638N	0.223
Pygocentrus_nattereri_per2	S642N	0.191
Pygocentrus_nattereri_per2	Q660L	0.165
Pygocentrus_nattereri_per2	S671N	0.084
Pygocentrus_nattereri_per2	P672S	0.064
Pygocentrus_nattereri_per2	S676L	0.092
Pygocentrus_nattereri_per2	Y699C	0.237
Pygocentrus_nattereri_per2	E711D	0.140
Pygocentrus_nattereri_per2	Q758P	0.366
Pygocentrus_nattereri_per2	S783A	0.031
Pygocentrus_nattereri_per2	S795P	0.111
Pygocentrus_nattereri_per2	K807E	0.106
Pygocentrus_nattereri_per2	G811S	0.121
Pygocentrus_nattereri_per2	P854H	0.150
Pygocentrus_nattereri_per2	V949G	0.219
Pygocentrus_nattereri_per2	I982V	0.048
Pygocentrus_nattereri_per2	V1036M	0.241
Pygocentrus_nattereri_per2	T1051I	0.183
Pygocentrus_nattereri_per2	L1060I	0.116
Pygocentrus_nattereri_per2	D1072V	0.239
Pygocentrus_nattereri_per2	A1082P	0.464
Pygocentrus_nattereri_per2	A1128T	0.070
Pygocentrus_nattereri_per2	F1139Y	0.102
Pygocentrus_nattereri_per2	P1181S	0.137
Pygocentrus_nattereri_per2	F1184Y	0.120
Pygocentrus_nattereri_per2	P1185T	0.244
Pygocentrus_nattereri_per2	P1187T	0.212
Pygocentrus_nattereri_per2	P1196T	0.100
Pygocentrus_nattereri_per2	E1197V	0.153
Pygocentrus_nattereri_per2	M1212V	0.065
Pygocentrus_nattereri_per2	P1218S	0.107
Pygocentrus_nattereri_per2	N1268T	0.099
Pygocentrus_nattereri_per2	S1270T	0.101
Pygocentrus_nattereri_per2	S1278N	0.105
Pygocentrus_nattereri_per2	T1280G	0.128
Pygocentrus_nattereri_per2	D1281T	0.165
Pygocentrus_nattereri_per2	Q1282H	0.125
Pygocentrus_nattereri_per2	D1334N	0.112
Pygocentrus_nattereri_per2	A1340T	0.176
Pygocentrus_nattereri_per2	S1372C	0.140
Pygocentrus_nattereri_per2	S1451P	0.169
Pygocentrus_nattereri_per2	T1474A	0.629
Pygocentrus_nattereri_per2	I1554L	0.128
Pygocentrus_nattereri_per2	S1575N	0.030
Pygocentrus_nattereri_per2	P1580A	0.054
Pygocentrus_nattereri_per3	G16S	0.029
Pygocentrus_nattereri_per3	Q18E	0.076
Pygocentrus_nattereri_per3	K23N	0.100
Pygocentrus_nattereri_per3	Q43P	0.067
Pygocentrus_nattereri_per3	P45L	0.056
Pygocentrus_nattereri_per3	A47P	0.121
Pygocentrus_nattereri_per3	R51A	0.101
Pygocentrus_nattereri_per3	G73R	0.076
Pygocentrus_nattereri_per3	K75P	0.073
Pygocentrus_nattereri_per3	T77I	0.055
Pygocentrus_nattereri_per3	A82V	0.039
Pygocentrus_nattereri_per3	A83T	0.038
Pygocentrus_nattereri_per3	I116M	0.054
Pygocentrus_nattereri_per3	G128R	0.146
Pygocentrus_nattereri_per3	T143S	0.031
Pygocentrus_nattereri_per3	G147A	0.111
Pygocentrus_nattereri_per3	T149A	0.046
Pygocentrus_nattereri_per3	F163I	0.107
Pygocentrus_nattereri_per3	H164R	0.100
Pygocentrus_nattereri_per3	G167A	0.076
Pygocentrus_nattereri_per3	S178N	0.060
Pygocentrus_nattereri_per3	E186G	0.131
Pygocentrus_nattereri_per3	L255Q	0.305
Pygocentrus_nattereri_per3	V285I	0.171
Pygocentrus_nattereri_per3	G334D	0.489
Pygocentrus_nattereri_per3	C344S	0.276
Pygocentrus_nattereri_per3	Q379R	0.156
Pygocentrus_nattereri_per3	S382G	0.137
Pygocentrus_nattereri_per3	A466T	0.118
Pygocentrus_nattereri_per3	I471V	0.093
Pygocentrus_nattereri_per3	C489S	0.645
Pygocentrus_nattereri_per3	T499S	0.301
Pygocentrus_nattereri_per3	R534Q	0.130
Pygocentrus_nattereri_per3	S535N	0.107
Pygocentrus_nattereri_per3	E537V	0.271
Pygocentrus_nattereri_per3	L539P	0.274
Pygocentrus_nattereri_per3	P540L	0.105
Pygocentrus_nattereri_per3	M552I	0.191
Pygocentrus_nattereri_per3	T617R	0.353
Pygocentrus_nattereri_per3	T631R	0.191
Pygocentrus_nattereri_per3	I633V	0.033
Pygocentrus_nattereri_per3	H647R	0.071
Pygocentrus_nattereri_per3	R651V	0.122
Pygocentrus_nattereri_per3	G653S	0.104
Pygocentrus_nattereri_per3	V654L	0.059
Pygocentrus_nattereri_per3	G656A	0.119
Pygocentrus_nattereri_per3	P669T	0.121
Pygocentrus_nattereri_per3	T706A	0.059
Pygocentrus_nattereri_per3	A720P	0.152
Pygocentrus_nattereri_per3	P808S	0.059
Pygocentrus_nattereri_per3	P823L	0.074
Pygocentrus_nattereri_per3	Y869F	0.120
Pygocentrus_nattereri_per3	S879G	0.103
Pygocentrus_nattereri_per3	M880W	0.087
Pygocentrus_nattereri_per3	A881N	0.131
Pygocentrus_nattereri_per3	H882T	0.098
Pygocentrus_nattereri_per3	H885S	0.121
Pygocentrus_nattereri_per3	R886G	0.143
Pygocentrus_nattereri_per3	A916C	0.067
Pygocentrus_nattereri_per3	G923V	0.091
Pygocentrus_nattereri_per3	S933C	0.094
Pygocentrus_nattereri_per3	G960N	0.156
Pygocentrus_nattereri_per3	Q966L	0.296
Pygocentrus_nattereri_per3	M969V	0.044
Pygocentrus_nattereri_per3	V999A	0.086
Pygocentrus_nattereri_per3	G1023S	0.234
Pygocentrus_nattereri_per3	A1024T	0.099
Pygocentrus_nattereri_per3	Y1058N	0.536
Pygocentrus_nattereri_per3	M1059P	0.450
Pygocentrus_nattereri_per3	S1060F	0.306
Pygocentrus_nattereri_per3	V1062I	0.121
Pygocentrus_nattereri_per3	M1063V	0.346
Pygocentrus_nattereri_per3	L1066I	0.109
Pygocentrus_nattereri_per3	V1088I	0.047
Pygocentrus_nattereri_per3	V1091I	0.048
Pygocentrus_nattereri_per3	V1104G	0.221
Pygocentrus_nattereri_per3	P1106H	0.265
Pygocentrus_nattereri_per3	P1111F	0.342
Pygocentrus_nattereri_per3	F1112H	0.242
Pygocentrus_nattereri_per3	F1119C	0.263
Pygocentrus_nattereri_per3	A1125T	0.074
Pygocentrus_nattereri_per3	P1126S	0.107
Pygocentrus_nattereri_per3	A1161G	0.046
Pygocentrus_nattereri_per3	H1200R	0.074
Pygocentrus_nattereri_per3	D1215V	0.165
Pygocentrus_nattereri_per3	F1323Y	0.364
Pygocentrus_nattereri_per3	N1329S	0.190
Pygocentrus_nattereri_per3	T1375S	0.053
Pygocentrus_nattereri_per3	H1392R	0.163
Pygocentrus_nattereri_per3	V1415G	0.107
Pygocentrus_nattereri_per3	D1416E	0.065
Pygocentrus_nattereri_per3	H1420D	0.138
Pygocentrus_nattereri_per3	N1423D	0.054
Pygocentrus_nattereri_per3	P1425T	0.155
Pygocentrus_nattereri_per3	D1434N	0.071
Pygocentrus_nattereri_per3	Q1439E	0.040
Pygocentrus_nattereri_per3	S1442T	0.035
Pygocentrus_nattereri_rorb	M5V	0.175
Pygocentrus_nattereri_rorb	R6V	0.347
Pygocentrus_nattereri_rorb	A150S	0.162
Pygocentrus_nattereri_rorcb	P125T	0.104
Pygocentrus_nattereri_rorcb	L196P	0.463
Pygocentrus_nattereri_rorcb	L197F	0.168
Pygocentrus_nattereri_rorcb	G199S	0.314
Pygocentrus_nattereri_rorcb	N223T	0.124
Pygocentrus_nattereri_rorcb	F303H	0.681
Pygocentrus_nattereri_rorcb	S348N	0.386
Pygocentrus_nattereri_rorcb	D389N	0.412
Pygocentrus_nattereri_rorcb	V458L	0.062
Pygocentrus_nattereri_rorcb	S529C	0.218
Pygocentrus_nattereri_rorca	P116T	0.316
Pygocentrus_nattereri_rorca	G118A	0.124
Pygocentrus_nattereri_rorca	S126P	0.297
Pygocentrus_nattereri_rorca	V128G	0.147
Pygocentrus_nattereri_rorca	D186G	0.211
Pygocentrus_nattereri_rorca	L196M	0.122
Pygocentrus_nattereri_rorca	G201R	0.321
Pygocentrus_nattereri_rorca	S236N	0.094
Pygocentrus_nattereri_rorca	Q247E	0.344
Pygocentrus_nattereri_rorca	N264S	0.179
Pygocentrus_nattereri_rorca	E268D	0.235
Pygocentrus_nattereri_rorca	L308F	0.306
Pygocentrus_nattereri_rorca	S311A	0.126
Pygocentrus_nattereri_rorca	A378V	0.543
Pygocentrus_nattereri_rorca	T505M	0.284
