## Supplementary material for "Contrasted gene decay in subterranean vertebrates: insights from cavefishes and fossorial mammals": rhinocerous_vision.results.parsed_scores

ID	Substitution	MutPred2 score
Sinocyclocheilus_rhinocerous_arr3b-2	C68R	0.927
Sinocyclocheilus_rhinocerous_arr3b-2	R180L	0.663
Sinocyclocheilus_rhinocerous_arr3b-2	K247N	0.566
Sinocyclocheilus_rhinocerous_arr3b-1	H254Q	0.170
Sinocyclocheilus_rhinocerous_arr3a-1	V34I	0.116
Sinocyclocheilus_rhinocerous_arr3a-1	V49L	0.578
Sinocyclocheilus_rhinocerous_arr3a-1	E119G	0.546
Sinocyclocheilus_rhinocerous_arr3a-1	M346V	0.208
Sinocyclocheilus_rhinocerous_arr3a-1	A360N	0.273
Sinocyclocheilus_rhinocerous_arr3a-2	L21F	0.562
Sinocyclocheilus_rhinocerous_arr3a-2	P374S	0.524
Sinocyclocheilus_rhinocerous_cryaa-1	R166W	0.285
Sinocyclocheilus_rhinocerous_cryaa-2	H103R	0.897
Sinocyclocheilus_rhinocerous_cryba1l1-2	A60V	0.565
Sinocyclocheilus_rhinocerous_cryba1l1-1	M99V	0.363
Sinocyclocheilus_rhinocerous_cryba2a-2	R49C	0.686
Sinocyclocheilus_rhinocerous_cryba2a-2	R181K	0.413
Sinocyclocheilus_rhinocerous_cryba2a-1	R17K	0.097
Sinocyclocheilus_rhinocerous_cryba2b-2	E22D	0.599
Sinocyclocheilus_rhinocerous_cryba2b-2	D42N	0.363
Sinocyclocheilus_rhinocerous_crybb1	A8T	0.127
Sinocyclocheilus_rhinocerous_crybb1l2-1	P14T	0.158
Sinocyclocheilus_rhinocerous_crybb1l2-1	R65C	0.630
Sinocyclocheilus_rhinocerous_crybb1l2-2	E26K	0.190
Sinocyclocheilus_rhinocerous_crybb1l2-2	K33R	0.471
Sinocyclocheilus_rhinocerous_crybb1l2-2	G92A	0.921
Sinocyclocheilus_rhinocerous_crybb1l3	W137C	0.704
Sinocyclocheilus_rhinocerous_crybgx-2	A75E	0.713
Sinocyclocheilus_rhinocerous_crybgx-1	R85C	0.493
Sinocyclocheilus_rhinocerous_crybgx-1	K185N	0.489
Sinocyclocheilus_rhinocerous_crybgx-1	R208C	0.548
Sinocyclocheilus_rhinocerous_crygm5	P28S	0.230
Sinocyclocheilus_rhinocerous_crygm5	S32T	0.177
Sinocyclocheilus_rhinocerous_crygm5	P89S	0.513
Sinocyclocheilus_rhinocerous_crygm5	H91F	0.612
Sinocyclocheilus_rhinocerous_crygm5	S126T	0.207
Sinocyclocheilus_rhinocerous_exorh-2	V162I	0.169
Sinocyclocheilus_rhinocerous_exorh-2	V310I	0.276
Sinocyclocheilus_rhinocerous_gc2-1	P49T	0.079
Sinocyclocheilus_rhinocerous_gc2-1	H54N	0.093
Sinocyclocheilus_rhinocerous_gc2-1	S101T	0.274
Sinocyclocheilus_rhinocerous_gc2-1	T157R	0.563
Sinocyclocheilus_rhinocerous_gc2-1	R206H	0.652
Sinocyclocheilus_rhinocerous_gc2-1	A247D	0.700
Sinocyclocheilus_rhinocerous_gc2-1	L427I	0.220
Sinocyclocheilus_rhinocerous_gc2-1	Y1054F	0.781
Sinocyclocheilus_rhinocerous_gc2-2	R223L	0.464
Sinocyclocheilus_rhinocerous_gc2-2	R590Q	0.119
Sinocyclocheilus_rhinocerous_gc2-2	E738K	0.661
Sinocyclocheilus_rhinocerous_gc3-2	D187N	0.369
Sinocyclocheilus_rhinocerous_gc3-2	G468A	0.320
Sinocyclocheilus_rhinocerous_gc3-2	L561Q	0.646
Sinocyclocheilus_rhinocerous_gc3-2	D668E	0.127
Sinocyclocheilus_rhinocerous_gc3-2	R826C	0.816
Sinocyclocheilus_rhinocerous_gc3-2	K1048Q	0.377
Sinocyclocheilus_rhinocerous_gc3-2	V1055I	0.121
Sinocyclocheilus_rhinocerous_gc3-2	K1120R	0.210
Sinocyclocheilus_rhinocerous_gc3-1	S14A	0.069
Sinocyclocheilus_rhinocerous_gc3-1	R18Q	0.096
Sinocyclocheilus_rhinocerous_gc3-1	A78T	0.196
Sinocyclocheilus_rhinocerous_gc3-1	R261Q	0.275
Sinocyclocheilus_rhinocerous_gc3-1	I302T	0.407
Sinocyclocheilus_rhinocerous_gc3-1	R336Q	0.261
Sinocyclocheilus_rhinocerous_gc3-1	R438C	0.594
Sinocyclocheilus_rhinocerous_gc3-1	V588G	0.265
Sinocyclocheilus_rhinocerous_gc3-1	T590A	0.132
Sinocyclocheilus_rhinocerous_gc3-1	R749H	0.244
Sinocyclocheilus_rhinocerous_gc3-1	I779V	0.069
Sinocyclocheilus_rhinocerous_gc3-1	S815R	0.896
Sinocyclocheilus_rhinocerous_gc3-1	N1166S	0.060
Sinocyclocheilus_rhinocerous_gcap1-2	V17I	0.038
Sinocyclocheilus_rhinocerous_gcap1-2	A53T	0.556
Sinocyclocheilus_rhinocerous_gcap1-1	L175S	0.535
Sinocyclocheilus_rhinocerous_gcap2-1	D55A	0.531
Sinocyclocheilus_rhinocerous_gcap2-1	N67I	0.893
Sinocyclocheilus_rhinocerous_gcap2-2	V78I	0.237
Sinocyclocheilus_rhinocerous_gcap3-2	K25P	0.433
Sinocyclocheilus_rhinocerous_gcap3-2	M27R	0.657
Sinocyclocheilus_rhinocerous_gcap3-2	T42S	0.116
Sinocyclocheilus_rhinocerous_gcap3-2	R133W	0.299
Sinocyclocheilus_rhinocerous_gcap3-2	S144T	0.198
Sinocyclocheilus_rhinocerous_gcap3-1	E198G	0.241
Sinocyclocheilus_rhinocerous_gcap4-1	N47T	0.255
Sinocyclocheilus_rhinocerous_gcap4-1	L96F	0.716
Sinocyclocheilus_rhinocerous_gcap4-1	E137D	0.344
Sinocyclocheilus_rhinocerous_gcap4-1	M163T	0.400
Sinocyclocheilus_rhinocerous_gcap4-2	E26G	0.666
Sinocyclocheilus_rhinocerous_gcap4-2	D140Y	0.899
Sinocyclocheilus_rhinocerous_gcap5-2	V178A	0.346
Sinocyclocheilus_rhinocerous_gcap5-1	I185M	0.051
Sinocyclocheilus_rhinocerous_gcap7-2	D112N	0.621
Sinocyclocheilus_rhinocerous_gcap7-2	D146A	0.447
Sinocyclocheilus_rhinocerous_gcap7-2	I147V	0.074
Sinocyclocheilus_rhinocerous_gcap7-1	Q12P	0.310
Sinocyclocheilus_rhinocerous_gcap7-1	L132F	0.504
Sinocyclocheilus_rhinocerous_gnat1-2	K54R	0.369
Sinocyclocheilus_rhinocerous_gnat2-1	Y298V	0.747
Sinocyclocheilus_rhinocerous_gnat2-2	V50I	0.249
Sinocyclocheilus_rhinocerous_gnb1a-1	T243S	0.317
Sinocyclocheilus_rhinocerous_gnb3a-2	M1L	0.595
Sinocyclocheilus_rhinocerous_gnb3a-2	R42H	0.258
Sinocyclocheilus_rhinocerous_gnb3a-2	K302N	0.560
Sinocyclocheilus_rhinocerous_gnb3a-2	R305K	0.424
Sinocyclocheilus_rhinocerous_gnb3b-1	T50N	0.586
Sinocyclocheilus_rhinocerous_gngt2a-1	D16E	0.100
Sinocyclocheilus_rhinocerous_gngt2a-2	K15N	0.453
Sinocyclocheilus_rhinocerous_gngt2b-1	V60I	0.077
Sinocyclocheilus_rhinocerous_grk1a-2	K385N	0.290
Sinocyclocheilus_rhinocerous_grk1a-2	T481M	0.181
Sinocyclocheilus_rhinocerous_grk1a-1	G425V	0.631
Sinocyclocheilus_rhinocerous_grk1a-1	G574S	0.253
Sinocyclocheilus_rhinocerous_grk1a-1	P590L	0.187
Sinocyclocheilus_rhinocerous_grk1b	E458V	0.343
Sinocyclocheilus_rhinocerous_grk1b	V550E	0.839
Sinocyclocheilus_rhinocerous_grk7a-2	L71M	0.435
Sinocyclocheilus_rhinocerous_grk7a-2	T170S	0.070
Sinocyclocheilus_rhinocerous_grk7a-2	E184K	0.701
Sinocyclocheilus_rhinocerous_grk7a-2	Y304C	0.813
Sinocyclocheilus_rhinocerous_grk7a-2	N428D	0.090
Sinocyclocheilus_rhinocerous_grk7a-2	R546Q	0.155
Sinocyclocheilus_rhinocerous_grk7a-1	A17V	0.245
Sinocyclocheilus_rhinocerous_grk7a-1	A21T	0.711
Sinocyclocheilus_rhinocerous_grk7a-1	Y75C	0.677
Sinocyclocheilus_rhinocerous_grk7a-1	T170S	0.069
Sinocyclocheilus_rhinocerous_grk7a-1	F173L	0.493
Sinocyclocheilus_rhinocerous_grk7a-1	K236N	0.536
Sinocyclocheilus_rhinocerous_grk7b-1	A87T	0.165
Sinocyclocheilus_rhinocerous_grk7b-1	F429V	0.620
Sinocyclocheilus_rhinocerous_grk7b-2	C2I	0.775
Sinocyclocheilus_rhinocerous_grk7b-2	D3E	0.791
Sinocyclocheilus_rhinocerous_grk7b-2	G5E	0.694
Sinocyclocheilus_rhinocerous_grk7b-2	G6R	0.618
Sinocyclocheilus_rhinocerous_grk7b-2	L7I	0.398
Sinocyclocheilus_rhinocerous_grk7b-2	D8I	0.761
Sinocyclocheilus_rhinocerous_grk7b-2	N9H	0.670
Sinocyclocheilus_rhinocerous_grk7b-2	L10Y	0.749
Sinocyclocheilus_rhinocerous_grk7b-2	V11T	0.764
Sinocyclocheilus_rhinocerous_grk7b-2	N13Q	0.735
Sinocyclocheilus_rhinocerous_grk7b-2	A17G	0.517
Sinocyclocheilus_rhinocerous_grk7b-2	Y18I	0.847
Sinocyclocheilus_rhinocerous_grk7b-2	K20L	0.666
Sinocyclocheilus_rhinocerous_grk7b-2	A21L	0.832
Sinocyclocheilus_rhinocerous_grk7b-2	Q22H	0.469
Sinocyclocheilus_rhinocerous_grk7b-2	S24A	0.160
Sinocyclocheilus_rhinocerous_grk7b-2	L27M	0.103
Sinocyclocheilus_rhinocerous_grk7b-2	N28D	0.097
Sinocyclocheilus_rhinocerous_grk7b-2	D29I	0.291
Sinocyclocheilus_rhinocerous_grk7b-2	K30V	0.361
Sinocyclocheilus_rhinocerous_grk7b-2	H37Y	0.114
Sinocyclocheilus_rhinocerous_grk7b-2	S38R	0.222
Sinocyclocheilus_rhinocerous_grk7b-2	L39D	0.843
Sinocyclocheilus_rhinocerous_grk7b-2	I40M	0.094
Sinocyclocheilus_rhinocerous_grk7b-2	L41K	0.745
Sinocyclocheilus_rhinocerous_grk7b-2	K43E	0.201
Sinocyclocheilus_rhinocerous_grk7b-2	T53N	0.225
Sinocyclocheilus_rhinocerous_grk7b-2	I54V	0.187
Sinocyclocheilus_rhinocerous_grk7b-2	P55L	0.181
Sinocyclocheilus_rhinocerous_grk7b-2	K56L	0.324
Sinocyclocheilus_rhinocerous_grk7b-2	F58N	0.847
Sinocyclocheilus_rhinocerous_grk7b-2	E59Q	0.280
Sinocyclocheilus_rhinocerous_grk7b-2	D60G	0.435
Sinocyclocheilus_rhinocerous_grk7b-2	I61Q	0.778
Sinocyclocheilus_rhinocerous_grk7b-2	E63R	0.500
Sinocyclocheilus_rhinocerous_grk7b-2	Q64L	0.583
Sinocyclocheilus_rhinocerous_grk7b-2	E65S	0.552
Sinocyclocheilus_rhinocerous_grk7b-2	P66D	0.638
Sinocyclocheilus_rhinocerous_grk7b-2	I67L	0.420
Sinocyclocheilus_rhinocerous_grk7b-2	L77A	0.339
Sinocyclocheilus_rhinocerous_grk7b-2	A78V	0.282
Sinocyclocheilus_rhinocerous_grk7b-2	S79E	0.226
Sinocyclocheilus_rhinocerous_grk7b-2	S80L	0.164
Sinocyclocheilus_rhinocerous_grk7b-2	E82N	0.407
Sinocyclocheilus_rhinocerous_grk7b-2	Y83G	0.676
Sinocyclocheilus_rhinocerous_grk7b-2	L84K	0.408
Sinocyclocheilus_rhinocerous_grk7b-2	A85T	0.084
Sinocyclocheilus_rhinocerous_grk7b-2	A86I	0.448
Sinocyclocheilus_rhinocerous_grk7b-2	A87T	0.183
Sinocyclocheilus_rhinocerous_grk7b-2	E88Q	0.159
Sinocyclocheilus_rhinocerous_grk7b-2	E100K	0.440
Sinocyclocheilus_rhinocerous_grk7b-2	A103T	0.079
Sinocyclocheilus_rhinocerous_grk7b-2	D105G	0.316
Sinocyclocheilus_rhinocerous_grk7b-2	K106Y	0.335
Sinocyclocheilus_rhinocerous_grk7b-2	A107M	0.297
Sinocyclocheilus_rhinocerous_grk7b-2	R108A	0.204
Sinocyclocheilus_rhinocerous_grk7b-2	Q109P	0.644
Sinocyclocheilus_rhinocerous_grk7b-2	N110E	0.215
Sinocyclocheilus_rhinocerous_grk7b-2	I112L	0.207
Sinocyclocheilus_rhinocerous_grk7b-2	N113K	0.365
Sinocyclocheilus_rhinocerous_grk7b-2	K117Q	0.216
Sinocyclocheilus_rhinocerous_grk7b-2	A118E	0.195
Sinocyclocheilus_rhinocerous_grk7b-2	D119P	0.301
Sinocyclocheilus_rhinocerous_grk7b-2	S120Y	0.520
Sinocyclocheilus_rhinocerous_grk7b-2	K121R	0.175
Sinocyclocheilus_rhinocerous_grk7b-2	S122T	0.135
Sinocyclocheilus_rhinocerous_grk7b-2	F123S	0.477
Sinocyclocheilus_rhinocerous_grk7b-2	M124V	0.116
Sinocyclocheilus_rhinocerous_grk7b-2	A125D	0.307
Sinocyclocheilus_rhinocerous_grk7b-2	Y126W	0.203
Sinocyclocheilus_rhinocerous_grk7b-2	L127W	0.546
Sinocyclocheilus_rhinocerous_grk7b-2	T128A	0.129
Sinocyclocheilus_rhinocerous_grk7b-2	E129L	0.342
Sinocyclocheilus_rhinocerous_grk7b-2	D130G	0.201
Sinocyclocheilus_rhinocerous_grk7b-2	I131C	0.145
Sinocyclocheilus_rhinocerous_grk7b-2	A132S	0.117
Sinocyclocheilus_rhinocerous_grk7b-2	K133I	0.197
Sinocyclocheilus_rhinocerous_grk7b-2	C135Y	0.500
Sinocyclocheilus_rhinocerous_grk7b-2	K136E	0.132
Sinocyclocheilus_rhinocerous_grk7b-2	A137M	0.088
Sinocyclocheilus_rhinocerous_grk7b-2	S139A	0.075
Sinocyclocheilus_rhinocerous_grk7b-2	E140G	0.185
Sinocyclocheilus_rhinocerous_grk7b-2	K141H	0.202
Sinocyclocheilus_rhinocerous_grk7b-2	D143P	0.114
Sinocyclocheilus_rhinocerous_grk7b-2	E145R	0.156
Sinocyclocheilus_rhinocerous_grk7b-2	E146D	0.081
Sinocyclocheilus_rhinocerous_grk7b-2	G150H	0.220
Sinocyclocheilus_rhinocerous_grk7b-2	Q151K	0.126
Sinocyclocheilus_rhinocerous_grk7b-2	V152E	0.473
Sinocyclocheilus_rhinocerous_grk7b-2	E154V	0.318
Sinocyclocheilus_rhinocerous_grk7b-2	A155T	0.129
Sinocyclocheilus_rhinocerous_grk7b-2	T156K	0.393
Sinocyclocheilus_rhinocerous_grk7b-2	Q157E	0.220
Sinocyclocheilus_rhinocerous_grk7b-2	L160V	0.364
Sinocyclocheilus_rhinocerous_grk7b-2	G162R	0.497
Sinocyclocheilus_rhinocerous_grk7b-2	V187T	0.356
Sinocyclocheilus_rhinocerous_grk7b-2	I188L	0.299
Sinocyclocheilus_rhinocerous_grk7b-2	S189E	0.495
Sinocyclocheilus_rhinocerous_grk7b-2	K191E	0.514
Sinocyclocheilus_rhinocerous_grk7b-2	F193K	0.946
Sinocyclocheilus_rhinocerous_grk7b-2	Y194F	0.327
Sinocyclocheilus_rhinocerous_grk7b-2	F196H	0.713
Sinocyclocheilus_rhinocerous_grk7b-2	R197K	0.697
Sinocyclocheilus_rhinocerous_grk7b-2	T198N	0.745
Sinocyclocheilus_rhinocerous_grk7b-2	L199V	0.791
Sinocyclocheilus_rhinocerous_grk7b-2	G200D	0.952
Sinocyclocheilus_rhinocerous_grk7b-2	K201A	0.883
Sinocyclocheilus_rhinocerous_grk7b-2	G202P	0.934
Sinocyclocheilus_rhinocerous_grk7b-2	G203S	0.715
Sinocyclocheilus_rhinocerous_grk7b-2	F204K	0.932
Sinocyclocheilus_rhinocerous_grk7b-2	G205D	0.952
Sinocyclocheilus_rhinocerous_grk7b-2	E206I	0.913
Sinocyclocheilus_rhinocerous_grk7b-2	V207I	0.756
Sinocyclocheilus_rhinocerous_grk7b-2	C208S	0.859
Sinocyclocheilus_rhinocerous_grk7b-2	A209L	0.831
Sinocyclocheilus_rhinocerous_grk7b-2	V210F	0.924
Sinocyclocheilus_rhinocerous_grk7b-2	Q211L	0.931
Sinocyclocheilus_rhinocerous_grk7b-2	V212K	0.793
Sinocyclocheilus_rhinocerous_grk7b-2	H214N	0.575
Sinocyclocheilus_rhinocerous_grk7b-2	T215I	0.905
Sinocyclocheilus_rhinocerous_grk7b-2	G216E	0.860
Sinocyclocheilus_rhinocerous_grk7b-2	Q217D	0.626
Sinocyclocheilus_rhinocerous_grk7b-2	M218H	0.843
Sinocyclocheilus_rhinocerous_grk7b-2	Y219L	0.929
Sinocyclocheilus_rhinocerous_grk7b-2	A220G	0.800
Sinocyclocheilus_rhinocerous_grk7b-2	K223D	0.713
Sinocyclocheilus_rhinocerous_grk7b-2	L224D	0.903
Sinocyclocheilus_rhinocerous_grk7b-2	D225P	0.583
Sinocyclocheilus_rhinocerous_grk7b-2	R228H	0.460
Sinocyclocheilus_rhinocerous_grk7b-2	L229E	0.750
Sinocyclocheilus_rhinocerous_grk7b-2	K230F	0.755
Sinocyclocheilus_rhinocerous_grk7b-2	K231F	0.786
Sinocyclocheilus_rhinocerous_grk7b-2	G233S	0.287
Sinocyclocheilus_rhinocerous_grk7b-2	G234I	0.822
Sinocyclocheilus_rhinocerous_grk7b-2	E235N	0.724
Sinocyclocheilus_rhinocerous_grk7b-2	K236I	0.643
Sinocyclocheilus_rhinocerous_grk7b-2	M237P	0.748
Sinocyclocheilus_rhinocerous_grk7b-2	A238R	0.817
Sinocyclocheilus_rhinocerous_grk7b-2	L240I	0.246
Sinocyclocheilus_rhinocerous_grk7b-2	E241A	0.811
Sinocyclocheilus_rhinocerous_grk7b-2	K242P	0.776
Sinocyclocheilus_rhinocerous_grk7b-2	K243P	0.584
Sinocyclocheilus_rhinocerous_grk7b-2	I244W	0.845
Sinocyclocheilus_rhinocerous_grk7b-2	L245V	0.713
Sinocyclocheilus_rhinocerous_grk7b-2	E246P	0.684
Sinocyclocheilus_rhinocerous_grk7b-2	V248P	0.840
Sinocyclocheilus_rhinocerous_grk7b-2	S250V	0.728
Sinocyclocheilus_rhinocerous_grk7b-2	L251V	0.233
Sinocyclocheilus_rhinocerous_grk7b-2	F252Y	0.787
Sinocyclocheilus_rhinocerous_grk7b-2	L253A	0.752
Sinocyclocheilus_rhinocerous_grk7b-2	V254K	0.917
Sinocyclocheilus_rhinocerous_grk7b-2	N255D	0.426
Sinocyclocheilus_rhinocerous_grk7b-2	L256T	0.896
Sinocyclocheilus_rhinocerous_grk7b-2	A257G	0.560
Sinocyclocheilus_rhinocerous_grk7b-2	Y258N	0.912
Sinocyclocheilus_rhinocerous_grk7b-2	A259I	0.729
Sinocyclocheilus_rhinocerous_grk7b-2	F260R	0.900
Sinocyclocheilus_rhinocerous_grk7b-2	T262F	0.783
Sinocyclocheilus_rhinocerous_grk7b-2	T263S	0.203
Sinocyclocheilus_rhinocerous_grk7b-2	T264E	0.583
Sinocyclocheilus_rhinocerous_grk7b-2	H265V	0.641
Sinocyclocheilus_rhinocerous_grk7b-2	L266K	0.942
Sinocyclocheilus_rhinocerous_grk7b-2	C267G	0.881
Sinocyclocheilus_rhinocerous_grk7b-2	L268V	0.699
Sinocyclocheilus_rhinocerous_grk7b-2	V269E	0.941
Sinocyclocheilus_rhinocerous_grk7b-2	M270F	0.839
Sinocyclocheilus_rhinocerous_grk7b-2	T271D	0.741
Sinocyclocheilus_rhinocerous_grk7b-2	L272V	0.690
Sinocyclocheilus_rhinocerous_grk7b-2	G275D	0.938
Sinocyclocheilus_rhinocerous_grk7b-2	G276E	0.951
Sinocyclocheilus_rhinocerous_grk7b-2	D277K	0.907
Sinocyclocheilus_rhinocerous_grk7b-2	L278F	0.806
Sinocyclocheilus_rhinocerous_grk7b-2	Y280F	0.312
Sinocyclocheilus_rhinocerous_gucy2f-1	A11D	0.241
Sinocyclocheilus_rhinocerous_gucy2f-1	W13R	0.685
Sinocyclocheilus_rhinocerous_gucy2f-1	Q54K	0.420
Sinocyclocheilus_rhinocerous_gucy2f-1	P131L	0.914
Sinocyclocheilus_rhinocerous_lws1	S24A	0.118
Sinocyclocheilus_rhinocerous_lws1	F113V	0.451
Sinocyclocheilus_rhinocerous_opn3-1	S3Y	0.378
Sinocyclocheilus_rhinocerous_opn3-1	T169K	0.530
Sinocyclocheilus_rhinocerous_opn3-1	N386S	0.036
Sinocyclocheilus_rhinocerous_opn3-2	A26S	0.104
Sinocyclocheilus_rhinocerous_opn3-2	A156V	0.551
Sinocyclocheilus_rhinocerous_opn3-2	I206V	0.107
Sinocyclocheilus_rhinocerous_opn3-2	T299A	0.247
Sinocyclocheilus_rhinocerous_opn4m1-1	A44S	0.124
Sinocyclocheilus_rhinocerous_opn4m1-1	M68L	0.124
Sinocyclocheilus_rhinocerous_opn4m1-1	I131K	0.912
Sinocyclocheilus_rhinocerous_opn4m1-1	S460L	0.093
Sinocyclocheilus_rhinocerous_opn4m1-1	R568L	0.056
Sinocyclocheilus_rhinocerous_opn4m1-1	A585P	0.104
Sinocyclocheilus_rhinocerous_opn4m1-2	A8V	0.063
Sinocyclocheilus_rhinocerous_opn4m1-2	L32H	0.595
Sinocyclocheilus_rhinocerous_opn4m1-2	V421I	0.034
Sinocyclocheilus_rhinocerous_opn4m1-2	P610H	0.092
Sinocyclocheilus_rhinocerous_opn4m2-1	G22S	0.173
Sinocyclocheilus_rhinocerous_opn4m2-1	R30K	0.173
Sinocyclocheilus_rhinocerous_opn4m2-1	P42L	0.472
Sinocyclocheilus_rhinocerous_opn4m2-1	V192I	0.115
Sinocyclocheilus_rhinocerous_opn4m2-1	L294F	0.694
Sinocyclocheilus_rhinocerous_opn4m2-1	S308C	0.623
Sinocyclocheilus_rhinocerous_opn4m2-1	V332A	0.765
Sinocyclocheilus_rhinocerous_opn4m2-1	S381N	0.154
Sinocyclocheilus_rhinocerous_opn4m2-1	A407S	0.051
Sinocyclocheilus_rhinocerous_opn4m2-1	G505R	0.279
Sinocyclocheilus_rhinocerous_opn4m2-2	G22S	0.180
Sinocyclocheilus_rhinocerous_opn4m2-2	R30K	0.184
Sinocyclocheilus_rhinocerous_opn4m2-2	P42L	0.445
Sinocyclocheilus_rhinocerous_opn4m2-2	R101H	0.651
Sinocyclocheilus_rhinocerous_opn4m2-2	T128A	0.408
Sinocyclocheilus_rhinocerous_opn4m2-2	G248D	0.546
Sinocyclocheilus_rhinocerous_opn4m2-2	G265W	0.757
Sinocyclocheilus_rhinocerous_opn4m2-2	A290P	0.934
Sinocyclocheilus_rhinocerous_opn4m2-2	V309M	0.676
Sinocyclocheilus_rhinocerous_opn4m2-2	G409S	0.092
Sinocyclocheilus_rhinocerous_opn4m3-1	V20M	0.089
Sinocyclocheilus_rhinocerous_opn4m3-1	R183C	0.405
Sinocyclocheilus_rhinocerous_opn4m3-1	P388Q	0.211
Sinocyclocheilus_rhinocerous_opn4m3-1	A420D	0.112
Sinocyclocheilus_rhinocerous_opn4m3-1	A492T	0.039
Sinocyclocheilus_rhinocerous_opn4m3-1	G586E	0.037
Sinocyclocheilus_rhinocerous_opn4m3-2	S8R	0.099
Sinocyclocheilus_rhinocerous_opn4m3-2	R45W	0.161
Sinocyclocheilus_rhinocerous_opn4m3-2	N105D	0.820
Sinocyclocheilus_rhinocerous_opn4m3-2	T123M	0.344
Sinocyclocheilus_rhinocerous_opn4m3-2	S221L	0.863
Sinocyclocheilus_rhinocerous_opn4m3-2	A353S	0.552
Sinocyclocheilus_rhinocerous_opn4m3-2	N359Y	0.739
Sinocyclocheilus_rhinocerous_opn4m3-2	H467Y	0.079
Sinocyclocheilus_rhinocerous_opn4m3-2	A492T	0.039
Sinocyclocheilus_rhinocerous_opn4m3-2	S551T	0.189
Sinocyclocheilus_rhinocerous_opn4m3-2	E583K	0.079
Sinocyclocheilus_rhinocerous_opn4x2	N92S	0.663
Sinocyclocheilus_rhinocerous_opn4x2	I158L	0.204
Sinocyclocheilus_rhinocerous_opn4x2	F384L	0.089
Sinocyclocheilus_rhinocerous_opn4x2	I496V	0.029
Sinocyclocheilus_rhinocerous_opn4x2	I546V	0.049
Sinocyclocheilus_rhinocerous_opn4x2	T598A	0.165
Sinocyclocheilus_rhinocerous_opn4x1	P335S	0.682
Sinocyclocheilus_rhinocerous_opn4x1	Q368H	0.250
Sinocyclocheilus_rhinocerous_opn5-1	C170G	0.328
Sinocyclocheilus_rhinocerous_opn6b-1	I111V	0.099
Sinocyclocheilus_rhinocerous_opn6b-1	I138V	0.255
Sinocyclocheilus_rhinocerous_opn6b-1	V384I	0.023
Sinocyclocheilus_rhinocerous_opn6b-1	D385N	0.030
Sinocyclocheilus_rhinocerous_opn6b-1	D403A	0.058
Sinocyclocheilus_rhinocerous_opn6b-1	P418R	0.113
Sinocyclocheilus_rhinocerous_opn6b-2	N80K	0.855
Sinocyclocheilus_rhinocerous_opn6b-2	V119M	0.536
Sinocyclocheilus_rhinocerous_opn6b-2	A165T	0.277
Sinocyclocheilus_rhinocerous_opn6b-2	P205L	0.404
Sinocyclocheilus_rhinocerous_opn6b-2	I291M	0.394
Sinocyclocheilus_rhinocerous_opn6b-2	Q376R	0.070
Sinocyclocheilus_rhinocerous_opn6b-2	D385N	0.030
Sinocyclocheilus_rhinocerous_opn6b-2	N450D	0.091
Sinocyclocheilus_rhinocerous_opn6a-1	A158S	0.109
Sinocyclocheilus_rhinocerous_opn6a-1	D364E	0.031
Sinocyclocheilus_rhinocerous_opn6a-1	E381D	0.056
Sinocyclocheilus_rhinocerous_opn6a-2	T7N	0.139
Sinocyclocheilus_rhinocerous_opn6a-2	P33L	0.429
Sinocyclocheilus_rhinocerous_opn6a-2	Y185W	0.743
Sinocyclocheilus_rhinocerous_opn6a-2	T186S	0.177
Sinocyclocheilus_rhinocerous_opn6a-2	R188H	0.310
Sinocyclocheilus_rhinocerous_opn6a-2	L249V	0.105
Sinocyclocheilus_rhinocerous_opn6a-2	V279T	0.421
Sinocyclocheilus_rhinocerous_opn6a-2	T417N	0.050
Sinocyclocheilus_rhinocerous_opn7c-1	F233I	0.666
Sinocyclocheilus_rhinocerous_opn7c-1	V262I	0.064
Sinocyclocheilus_rhinocerous_opn7c-2	L147T	0.683
Sinocyclocheilus_rhinocerous_opn7c-2	C148S	0.708
Sinocyclocheilus_rhinocerous_opn7c-2	I166V	0.145
Sinocyclocheilus_rhinocerous_opn7c-2	P297T	0.845
Sinocyclocheilus_rhinocerous_opn7c-2	A309T	0.136
Sinocyclocheilus_rhinocerous_opn7c-2	V313I	0.089
Sinocyclocheilus_rhinocerous_opn7c-2	K340R	0.427
Sinocyclocheilus_rhinocerous_opn7d-2	L150M	0.321
Sinocyclocheilus_rhinocerous_opn7d-2	H177R	0.205
Sinocyclocheilus_rhinocerous_opn7d-2	T392A	0.064
Sinocyclocheilus_rhinocerous_opn7d-2	T488N	0.174
Sinocyclocheilus_rhinocerous_opn7d-1	C148S	0.708
Sinocyclocheilus_rhinocerous_opn7d-1	T474A	0.181
Sinocyclocheilus_rhinocerous_opn7a-2	R250H	0.253
Sinocyclocheilus_rhinocerous_opn7a-2	R352H	0.247
Sinocyclocheilus_rhinocerous_opn7a-2	G356R	0.104
Sinocyclocheilus_rhinocerous_opn7a-2	G396R	0.137
Sinocyclocheilus_rhinocerous_opn7a-2	D415N	0.131
Sinocyclocheilus_rhinocerous_opn7a-2	G507A	0.139
Sinocyclocheilus_rhinocerous_opn8b-1	G377D	0.084
Sinocyclocheilus_rhinocerous_opn8b-2	S250P	0.561
Sinocyclocheilus_rhinocerous_opn8a	A91I	0.224
Sinocyclocheilus_rhinocerous_opn8a	W217R	0.840
Sinocyclocheilus_rhinocerous_opn8a	V276I	0.055
Sinocyclocheilus_rhinocerous_opn8a	P339R	0.880
Sinocyclocheilus_rhinocerous_opn9-1	F191S	0.735
Sinocyclocheilus_rhinocerous_opn9-1	A282V	0.703
Sinocyclocheilus_rhinocerous_opn9-1	G307A	0.115
Sinocyclocheilus_rhinocerous_opn9-1	M309V	0.132
Sinocyclocheilus_rhinocerous_opn9-1	T519N	0.063
Sinocyclocheilus_rhinocerous_opn9-1	T524A	0.140
Sinocyclocheilus_rhinocerous_opn9-2	T229S	0.317
Sinocyclocheilus_rhinocerous_opn9-2	R243W	0.445
Sinocyclocheilus_rhinocerous_opn9-2	A282V	0.689
Sinocyclocheilus_rhinocerous_opn9-2	M309V	0.145
Sinocyclocheilus_rhinocerous_parapinopsin-2-1	F144L	0.833
Sinocyclocheilus_rhinocerous_parapinopsin-2-2	A120V	0.498
Sinocyclocheilus_rhinocerous_parapinopsin-2-2	S203L	0.565
Sinocyclocheilus_rhinocerous_parapinopsin-2-2	F210S	0.507
Sinocyclocheilus_rhinocerous_parapinopsin-2-2	T237V	0.458
Sinocyclocheilus_rhinocerous_parapinopsin-2-2	A239V	0.146
Sinocyclocheilus_rhinocerous_parapinopsin-2-2	M252I	0.872
Sinocyclocheilus_rhinocerous_parapinopsin-2-2	Q309L	0.831
Sinocyclocheilus_rhinocerous_parapinopsin-2-2	V340A	0.037
Sinocyclocheilus_rhinocerous_parapinopsin-1-2	K6T	0.234
Sinocyclocheilus_rhinocerous_parapinopsin-1-2	I198M	0.421
Sinocyclocheilus_rhinocerous_parapinopsin-1-2	K229R	0.186
Sinocyclocheilus_rhinocerous_parapinopsin-1-2	E328V	0.313
Sinocyclocheilus_rhinocerous_parapinopsin-1-2	S351F	0.066
Sinocyclocheilus_rhinocerous_parapinopsin-1-1	R29S	0.499
Sinocyclocheilus_rhinocerous_parapinopsin-1-1	G31D	0.468
Sinocyclocheilus_rhinocerous_parapinopsin-1-1	V91A	0.387
Sinocyclocheilus_rhinocerous_parapinopsin-1-1	T259I	0.757
Sinocyclocheilus_rhinocerous_parapinopsin-1-1	M287V	0.429
Sinocyclocheilus_rhinocerous_parapinopsin-1-1	E328A	0.231
Sinocyclocheilus_rhinocerous_parapinopsin-1-1	S351F	0.084
Sinocyclocheilus_rhinocerous_parietopsin-2	D15N	0.139
Sinocyclocheilus_rhinocerous_parietopsin-2	R137Q	0.784
Sinocyclocheilus_rhinocerous_parietopsin-2	V141I	0.476
Sinocyclocheilus_rhinocerous_parietopsin-2	R153H	0.359
Sinocyclocheilus_rhinocerous_parietopsin-2	S199N	0.123
Sinocyclocheilus_rhinocerous_parietopsin-2	A272T	0.176
Sinocyclocheilus_rhinocerous_parietopsin-1	L52H	0.650
Sinocyclocheilus_rhinocerous_parietopsin-1	I78V	0.176
Sinocyclocheilus_rhinocerous_parietopsin-1	T90A	0.252
Sinocyclocheilus_rhinocerous_parietopsin-1	A146V	0.556
Sinocyclocheilus_rhinocerous_parietopsin-1	A252V	0.080
Sinocyclocheilus_rhinocerous_parietopsin-1	M259T	0.895
Sinocyclocheilus_rhinocerous_pde6a-1	A2T	0.300
Sinocyclocheilus_rhinocerous_pde6a-1	I384V	0.235
Sinocyclocheilus_rhinocerous_pde6a-1	Y494F	0.196
Sinocyclocheilus_rhinocerous_pde6a-1	G495D	0.432
Sinocyclocheilus_rhinocerous_pde6a-2	P376S	0.270
Sinocyclocheilus_rhinocerous_pde6a-2	V393I	0.223
Sinocyclocheilus_rhinocerous_pde6a-2	S424L	0.331
Sinocyclocheilus_rhinocerous_pde6a-2	F506V	0.571
Sinocyclocheilus_rhinocerous_pde6a-2	T608I	0.569
Sinocyclocheilus_rhinocerous_pde6a-2	S698G	0.130
Sinocyclocheilus_rhinocerous_pde6a-2	G837D	0.115
Sinocyclocheilus_rhinocerous_pde6b-2	F133Y	0.514
Sinocyclocheilus_rhinocerous_pde6c-2	Q616K	0.767
Sinocyclocheilus_rhinocerous_pde6c-2	E699D	0.159
Sinocyclocheilus_rhinocerous_pde6c-2	E701D	0.274
Sinocyclocheilus_rhinocerous_rcv1b	A107V	0.319
Sinocyclocheilus_rhinocerous_rcv1a-1	S118N	0.591
Sinocyclocheilus_rhinocerous_rcv1a-2	R67Q	0.161
Sinocyclocheilus_rhinocerous_rcv1a-2	I125T	0.873
Sinocyclocheilus_rhinocerous_rcv2a-2	E33Q	0.214
Sinocyclocheilus_rhinocerous_rcv2b-1	E25D	0.143
Sinocyclocheilus_rhinocerous_rcv2b-1	N132D	0.244
Sinocyclocheilus_rhinocerous_rcv2b-1	D161N	0.608
Sinocyclocheilus_rhinocerous_rgr2-2	T6K	0.168
Sinocyclocheilus_rhinocerous_rgr2-2	F19L	0.293
Sinocyclocheilus_rhinocerous_rgr2-2	G20R	0.862
Sinocyclocheilus_rhinocerous_rgr2-2	S21C	0.605
Sinocyclocheilus_rhinocerous_rgr2-2	A22W	0.807
Sinocyclocheilus_rhinocerous_rgr2-2	L23W	0.859
Sinocyclocheilus_rhinocerous_rgr2-2	L24A	0.822
Sinocyclocheilus_rhinocerous_rgr2-2	G29S	0.564
Sinocyclocheilus_rhinocerous_rgr2-2	R47Q	0.184
Sinocyclocheilus_rhinocerous_rgr2-2	A110T	0.266
Sinocyclocheilus_rhinocerous_rgr2-2	R177W	0.285
Sinocyclocheilus_rhinocerous_rgr2-2	V255I	0.134
Sinocyclocheilus_rhinocerous_rgr2-2	K301M	0.130
Sinocyclocheilus_rhinocerous_rgr2-1	S12G	0.112
Sinocyclocheilus_rhinocerous_rgr2-1	Y76F	0.229
Sinocyclocheilus_rhinocerous_rgr2-1	V255I	0.141
Sinocyclocheilus_rhinocerous_rgr1-1	N299S	0.029
Sinocyclocheilus_rhinocerous_rh1.2-1	R107P	0.659
Sinocyclocheilus_rhinocerous_rh1.2-2	A82V	0.843
Sinocyclocheilus_rhinocerous_rh1.2-2	G121S	0.829
Sinocyclocheilus_rhinocerous_rh1.2-2	S213L	0.221
Sinocyclocheilus_rhinocerous_rh1.2-2	I290V	0.155
Sinocyclocheilus_rhinocerous_rh1.2-2	S338L	0.088
Sinocyclocheilus_rhinocerous_rh1.1-2	V104I	0.480
Sinocyclocheilus_rhinocerous_rh2-2	T93N	0.455
Sinocyclocheilus_rhinocerous_rh2-2	F289C	0.644
Sinocyclocheilus_rhinocerous_rh2-2	R326C	0.893
Sinocyclocheilus_rhinocerous_rh2-2	C335R	0.909
Sinocyclocheilus_rhinocerous_rh2-3	E34K	0.688
Sinocyclocheilus_rhinocerous_rh2-3	A120T	0.623
Sinocyclocheilus_rhinocerous_rh2-3	G167A	0.221
Sinocyclocheilus_rhinocerous_rh2-3	C176Y	0.912
Sinocyclocheilus_rhinocerous_rh2-3	Y190L	0.842
Sinocyclocheilus_rhinocerous_rh2-3	G336R	0.900
Sinocyclocheilus_rhinocerous_rh2-3	D342V	0.458
Sinocyclocheilus_rhinocerous_rh2-1	R264K	0.799
Sinocyclocheilus_rhinocerous_rh2-1	T309S	0.119
Sinocyclocheilus_rhinocerous_rh2-4	V96A	0.778
Sinocyclocheilus_rhinocerous_rh2-4	D342E	0.090
Sinocyclocheilus_rhinocerous_rpe65b-2	S296Y	0.777
Sinocyclocheilus_rhinocerous_rrh-1	A26T	0.115
Sinocyclocheilus_rhinocerous_rrh-2	R61M	0.357
Sinocyclocheilus_rhinocerous_rrh-2	E62M	0.452
Sinocyclocheilus_rhinocerous_rrh-2	A118T	0.310
Sinocyclocheilus_rhinocerous_rrh-2	Y173C	0.789
Sinocyclocheilus_rhinocerous_rrh-2	D244G	0.337
Sinocyclocheilus_rhinocerous_rrh-2	M248L	0.679
Sinocyclocheilus_rhinocerous_saga-3	K55T	0.423
Sinocyclocheilus_rhinocerous_saga-3	R342K	0.241
Sinocyclocheilus_rhinocerous_saga-1	D73N	0.636
Sinocyclocheilus_rhinocerous_saga-1	A81T	0.122
Sinocyclocheilus_rhinocerous_saga-1	P96T	0.451
Sinocyclocheilus_rhinocerous_saga-1	P149S	0.503
Sinocyclocheilus_rhinocerous_saga-1	A175T	0.106
Sinocyclocheilus_rhinocerous_saga-1	S260N	0.257
Sinocyclocheilus_rhinocerous_sws1-1	L122F	0.415
Sinocyclocheilus_rhinocerous_sws1-1	G138E	0.616
Sinocyclocheilus_rhinocerous_sws1-1	A145P	0.901
Sinocyclocheilus_rhinocerous_sws1-1	I233L	0.449
Sinocyclocheilus_rhinocerous_sws1-1	G280S	0.522
Sinocyclocheilus_rhinocerous_sws1-2	T231M	0.234
Sinocyclocheilus_rhinocerous_sws2-1	M219I	0.298
Sinocyclocheilus_rhinocerous_sws2-1	E263G	0.799
Sinocyclocheilus_rhinocerous_sws2-1	L276S	0.853
Sinocyclocheilus_rhinocerous_tmt1a-2	A173T	0.191
Sinocyclocheilus_rhinocerous_tmt1a-2	S355A	0.058
Sinocyclocheilus_rhinocerous_tmt1a-1	R126H	0.148
Sinocyclocheilus_rhinocerous_tmt1a-1	I341V	0.198
Sinocyclocheilus_rhinocerous_tmt1b-2	M18L	0.105
Sinocyclocheilus_rhinocerous_tmt1b-2	N99Y	0.849
Sinocyclocheilus_rhinocerous_tmt1b-2	L119M	0.259
Sinocyclocheilus_rhinocerous_tmt1b-2	G353S	0.082
Sinocyclocheilus_rhinocerous_tmt1b-1	T34P	0.095
Sinocyclocheilus_rhinocerous_tmt1b-1	A56T	0.062
Sinocyclocheilus_rhinocerous_tmt1b-1	G127E	0.806
Sinocyclocheilus_rhinocerous_tmt1b-1	G147S	0.806
Sinocyclocheilus_rhinocerous_tmt1b-1	I192V	0.115
Sinocyclocheilus_rhinocerous_tmt1b-1	R266W	0.254
Sinocyclocheilus_rhinocerous_tmt1b-1	P325L	0.851
Sinocyclocheilus_rhinocerous_tmt1b-1	M357T	0.040
Sinocyclocheilus_rhinocerous_tmt2b-1	Y214C	0.800
Sinocyclocheilus_rhinocerous_tmt2b-1	M228K	0.463
Sinocyclocheilus_rhinocerous_tmt2b-1	Y323C	0.873
Sinocyclocheilus_rhinocerous_tmt2b-1	S405A	0.113
Sinocyclocheilus_rhinocerous_tmt2a-1	L130M	0.550
Sinocyclocheilus_rhinocerous_tmt2a-1	F131T	0.801
Sinocyclocheilus_rhinocerous_tmt2a-1	S208A	0.083
Sinocyclocheilus_rhinocerous_tmt3a-2	Y95H	0.228
Sinocyclocheilus_rhinocerous_tmt3a-2	T173M	0.149
Sinocyclocheilus_rhinocerous_tmt3a-2	Y208N	0.895
Sinocyclocheilus_rhinocerous_tmt3a-2	G209D	0.626
Sinocyclocheilus_rhinocerous_tmt3a-2	Y231C	0.903
Sinocyclocheilus_rhinocerous_tmt3a-2	V409M	0.034
Sinocyclocheilus_rhinocerous_tmt3a-2	A417V	0.020
Sinocyclocheilus_rhinocerous_tmt3a-1	E53Q	0.065
Sinocyclocheilus_rhinocerous_tmt3a-1	L89F	0.736
Sinocyclocheilus_rhinocerous_tmt3a-1	Y95C	0.648
Sinocyclocheilus_rhinocerous_tmt3a-1	T138S	0.234
Sinocyclocheilus_rhinocerous_tmt3a-1	T215S	0.618
Sinocyclocheilus_rhinocerous_tmt3a-1	G263E	0.191
Sinocyclocheilus_rhinocerous_tmt3a-1	V264T	0.215
Sinocyclocheilus_rhinocerous_tmt3a-1	N265L	0.289
Sinocyclocheilus_rhinocerous_tmt3a-1	T266S	0.050
Sinocyclocheilus_rhinocerous_tmt3a-1	P267T	0.229
Sinocyclocheilus_rhinocerous_tmt3a-1	M268V	0.133
Sinocyclocheilus_rhinocerous_tmt3b-1	V160L	0.610
Sinocyclocheilus_rhinocerous_tmt3b-1	G209S	0.431
Sinocyclocheilus_rhinocerous_tmt3b-1	V245M	0.150
Sinocyclocheilus_rhinocerous_tmt3b-2	Q274R	0.092
Sinocyclocheilus_rhinocerous_tmt3b-2	G304R	0.609
Sinocyclocheilus_rhinocerous_va2-2	E365V	0.314
Sinocyclocheilus_rhinocerous_va2-2	E386D	0.045
Sinocyclocheilus_rhinocerous_va2-1	T61I	0.328
Sinocyclocheilus_rhinocerous_va2-1	Y204F	0.208
Sinocyclocheilus_rhinocerous_va2-1	M380I	0.034
Sinocyclocheilus_rhinocerous_va1-2	H108N	0.464
Sinocyclocheilus_rhinocerous_va1-2	V303I	0.071
Sinocyclocheilus_rhinocerous_va1-2	A311T	0.535
Sinocyclocheilus_rhinocerous_va1-2	S378T	0.029
Sinocyclocheilus_rhinocerous_va1-1	N9S	0.202
Sinocyclocheilus_rhinocerous_va1-1	G10R	0.580
Sinocyclocheilus_rhinocerous_va1-1	R46G	0.425
Sinocyclocheilus_rhinocerous_va1-1	R352H	0.049
Sinocyclocheilus_rhinocerous_va1-1	V373I	0.022
