## Supplementary material for "Contrasted gene decay in subterranean vertebrates: insights from cavefishes and fossorial mammals": Sinocyclocheilus_anshuiensis_circadian.results.parsed_scores

ID	Substitution	MutPred2 score
Sinocyclocheilus_anshuiensis_aanat1	S9I	0.135
Sinocyclocheilus_anshuiensis_aanat1	L101F	0.322
Sinocyclocheilus_anshuiensis_aanat1	A146G	0.521
Sinocyclocheilus_anshuiensis_bmal1b_2	P291A	0.253
Sinocyclocheilus_anshuiensis_bmal1b_2	M386I	0.220
Sinocyclocheilus_anshuiensis_bmal1b_2	I672F	0.271
Sinocyclocheilus_anshuiensis_bmal1b_1	S43C	0.169
Sinocyclocheilus_anshuiensis_bmal1b_1	G47D	0.317
Sinocyclocheilus_anshuiensis_bmal1b_1	R424W	0.479
Sinocyclocheilus_anshuiensis_bmal1b_1	T618K	0.144
Sinocyclocheilus_anshuiensis_bmal1b_1	I694V	0.163
Sinocyclocheilus_anshuiensis_bmal1a-2	Q260R	0.543
Sinocyclocheilus_anshuiensis_bmal1a-2	K336R	0.167
Sinocyclocheilus_anshuiensis_bmal1a-2	M337L	0.083
Sinocyclocheilus_anshuiensis_bmal1a-2	E338M	0.379
Sinocyclocheilus_anshuiensis_bmal1a-2	D351S	0.184
Sinocyclocheilus_anshuiensis_bmal1a-2	F352L	0.087
Sinocyclocheilus_anshuiensis_bmal1a-2	S354L	0.151
Sinocyclocheilus_anshuiensis_bmal1a-2	T355S	0.087
Sinocyclocheilus_anshuiensis_bmal1a-2	C356T	0.227
Sinocyclocheilus_anshuiensis_bmal1a-2	Q545R	0.220
Sinocyclocheilus_anshuiensis_bmal2_2	P177L	0.685
Sinocyclocheilus_anshuiensis_bmal2_2	D303V	0.412
Sinocyclocheilus_anshuiensis_bmal2_2	K312N	0.322
Sinocyclocheilus_anshuiensis_bmal2_2	R333H	0.206
Sinocyclocheilus_anshuiensis_bmal2_2	V343A	0.128
Sinocyclocheilus_anshuiensis_bmal2_2	M361T	0.375
Sinocyclocheilus_anshuiensis_bmal2_2	R432Q	0.135
Sinocyclocheilus_anshuiensis_bmal2_2	P570S	0.176
Sinocyclocheilus_anshuiensis_bmal2_1	D102N	0.074
Sinocyclocheilus_anshuiensis_ck1da_1	E312D	0.097
Sinocyclocheilus_anshuiensis_ck1da_2	L240M	0.609
Sinocyclocheilus_anshuiensis_ck1da_2	A297V	0.222
Sinocyclocheilus_anshuiensis_ck1db_1	P342A	0.131
Sinocyclocheilus_anshuiensis_clock1_2	G163V	0.297
Sinocyclocheilus_anshuiensis_clock1_2	L506P	0.403
Sinocyclocheilus_anshuiensis_clock1_2	T640I	0.086
Sinocyclocheilus_anshuiensis_clock1_2	A691T	0.206
Sinocyclocheilus_anshuiensis_clock1_1	A126G	0.634
Sinocyclocheilus_anshuiensis_clock1_1	E397D	0.112
Sinocyclocheilus_anshuiensis_clock1_1	I477N	0.162
Sinocyclocheilus_anshuiensis_clock1_1	P685L	0.090
Sinocyclocheilus_anshuiensis_clock1_1	T712S	0.086
Sinocyclocheilus_anshuiensis_clock1_1	M753V	0.138
Sinocyclocheilus_anshuiensis_clock1_1	P775S	0.162
Sinocyclocheilus_anshuiensis_clock2_2	P508T	0.150
Sinocyclocheilus_anshuiensis_clock2_2	Q602E	0.254
Sinocyclocheilus_anshuiensis_clock2_2	P625L	0.224
Sinocyclocheilus_anshuiensis_clock2_2	V811I	0.088
Sinocyclocheilus_anshuiensis_clock2_2	Q901R	0.064
Sinocyclocheilus_anshuiensis_clock2_1	E12A	0.173
Sinocyclocheilus_anshuiensis_clock2_1	R108W	0.382
Sinocyclocheilus_anshuiensis_clock2_1	I214T	0.351
Sinocyclocheilus_anshuiensis_clock2_1	R433Q	0.110
Sinocyclocheilus_anshuiensis_clock2_1	D580N	0.249
Sinocyclocheilus_anshuiensis_clock2_1	Q599P	0.571
Sinocyclocheilus_anshuiensis_clock2_1	H670R	0.153
Sinocyclocheilus_anshuiensis_clock2_1	P722S	0.473
Sinocyclocheilus_anshuiensis_clock2_1	L762P	0.568
Sinocyclocheilus_anshuiensis_clock3_2	R85S	0.561
Sinocyclocheilus_anshuiensis_clock3_2	P106L	0.339
Sinocyclocheilus_anshuiensis_clock3_2	I135V	0.144
Sinocyclocheilus_anshuiensis_clock3_2	K406R	0.123
Sinocyclocheilus_anshuiensis_clock3_2	A576V	0.185
Sinocyclocheilus_anshuiensis_clock3_2	Q647R	0.176
Sinocyclocheilus_anshuiensis_clock3_2	L694V	0.093
Sinocyclocheilus_anshuiensis_clock3_2	K762R	0.186
Sinocyclocheilus_anshuiensis_clock3_2	L786V	0.279
Sinocyclocheilus_anshuiensis_clock3_2	Q869L	0.344
Sinocyclocheilus_anshuiensis_clock3_2	P870C	0.186
Sinocyclocheilus_anshuiensis_clock3_2	F871I	0.174
Sinocyclocheilus_anshuiensis_clock3_2	L872C	0.258
Sinocyclocheilus_anshuiensis_clock3_1	K189R	0.129
Sinocyclocheilus_anshuiensis_clock3_1	M229I	0.174
Sinocyclocheilus_anshuiensis_clock3_1	A262T	0.459
Sinocyclocheilus_anshuiensis_clock3_1	P483H	0.280
Sinocyclocheilus_anshuiensis_clock3_1	P510L	0.186
Sinocyclocheilus_anshuiensis_clock3_1	P700S	0.091
Sinocyclocheilus_anshuiensis_clock3_1	Q867L	0.174
Sinocyclocheilus_anshuiensis_clock3_1	Q869L	0.169
Sinocyclocheilus_anshuiensis_clock3_1	P870C	0.088
Sinocyclocheilus_anshuiensis_clock3_1	F871I	0.210
Sinocyclocheilus_anshuiensis_clock3_1	L872C	0.265
Sinocyclocheilus_anshuiensis_clock3_1	R877C	0.095
Sinocyclocheilus_anshuiensis_clock3_1	Q909P	0.246
Sinocyclocheilus_anshuiensis_cry1a_2	G27E	0.181
Sinocyclocheilus_anshuiensis_cry1a_2	R152C	0.558
Sinocyclocheilus_anshuiensis_cry1a_2	V392M	0.590
Sinocyclocheilus_anshuiensis_cry1a_2	V416M	0.548
Sinocyclocheilus_anshuiensis_cry1a_2	G419A	0.648
Sinocyclocheilus_anshuiensis_cry1a_2	R420F	0.589
Sinocyclocheilus_anshuiensis_cry1a_2	R421Q	0.432
Sinocyclocheilus_anshuiensis_cry1a_2	T422I	0.618
Sinocyclocheilus_anshuiensis_cry1a_2	D423S	0.885
Sinocyclocheilus_anshuiensis_cry1a_2	P424L	0.731
Sinocyclocheilus_anshuiensis_cry1a_2	G426R	0.886
Sinocyclocheilus_anshuiensis_cry1a_2	D427I	0.457
Sinocyclocheilus_anshuiensis_cry1a_2	Y428H	0.818
Sinocyclocheilus_anshuiensis_cry1a_2	E429G	0.789
Sinocyclocheilus_anshuiensis_cry1a_2	G549D	0.122
Sinocyclocheilus_anshuiensis_cry1a_2	I600N	0.083
Sinocyclocheilus_anshuiensis_cry1a_2	G699S	0.316
Sinocyclocheilus_anshuiensis_cry1a_1	V392A	0.541
Sinocyclocheilus_anshuiensis_cry1a_1	R420H	0.402
Sinocyclocheilus_anshuiensis_cry1a_1	H472L	0.719
Sinocyclocheilus_anshuiensis_cry1a_1	A546G	0.057
Sinocyclocheilus_anshuiensis_cry1a_1	P603L	0.079
Sinocyclocheilus_anshuiensis_cry1b_2	I6M	0.517
Sinocyclocheilus_anshuiensis_cry1b_2	A162T	0.100
Sinocyclocheilus_anshuiensis_cry1b_2	T179A	0.076
Sinocyclocheilus_anshuiensis_cry1b_2	Y266C	0.862
Sinocyclocheilus_anshuiensis_cry1b_2	E332K	0.558
Sinocyclocheilus_anshuiensis_cry1b_2	K379Q	0.505
Sinocyclocheilus_anshuiensis_cry1b_2	S711R	0.203
Sinocyclocheilus_anshuiensis_cry2b_2	R148Q	0.157
Sinocyclocheilus_anshuiensis_cry2b_2	A351V	0.312
Sinocyclocheilus_anshuiensis_cry2b_2	R371C	0.822
Sinocyclocheilus_anshuiensis_cry2b_2	D488N	0.346
Sinocyclocheilus_anshuiensis_cry2b_2	D495E	0.219
Sinocyclocheilus_anshuiensis_cry2b_2	S734T	0.065
Sinocyclocheilus_anshuiensis_cry2b_1	N198H	0.141
Sinocyclocheilus_anshuiensis_cry2b_1	R236Q	0.122
Sinocyclocheilus_anshuiensis_cry2b_1	L475I	0.336
Sinocyclocheilus_anshuiensis_cry2b_1	A589T	0.044
Sinocyclocheilus_anshuiensis_cry2b_1	R608M	0.096
Sinocyclocheilus_anshuiensis_cry2b_1	R691G	0.314
Sinocyclocheilus_anshuiensis_cry2a_2	R37C	0.406
Sinocyclocheilus_anshuiensis_cry2a_2	A53S	0.410
Sinocyclocheilus_anshuiensis_cry2a_2	K103E	0.464
Sinocyclocheilus_anshuiensis_cry2a_2	K148R	0.225
Sinocyclocheilus_anshuiensis_cry2a_2	P347L	0.416
Sinocyclocheilus_anshuiensis_cry2a_2	E414A	0.640
Sinocyclocheilus_anshuiensis_cry2a_2	R463C	0.705
Sinocyclocheilus_anshuiensis_cry2a_2	E610V	0.078
Sinocyclocheilus_anshuiensis_cry2a_2	H611Y	0.044
Sinocyclocheilus_anshuiensis_cry2a_2	Q625R	0.058
Sinocyclocheilus_anshuiensis_cry2a_2	Q628L	0.075
Sinocyclocheilus_anshuiensis_cry2a_2	Q629A	0.073
Sinocyclocheilus_anshuiensis_cry2a_2	R630C	0.059
Sinocyclocheilus_anshuiensis_cry2a_2	Q631F	0.069
Sinocyclocheilus_anshuiensis_cry2a_2	Q632P	0.089
Sinocyclocheilus_anshuiensis_cry2a_2	L633G	0.086
Sinocyclocheilus_anshuiensis_cry2a_2	G634Y	0.144
Sinocyclocheilus_anshuiensis_cry2a_2	T685R	0.077
Sinocyclocheilus_anshuiensis_cry2a_2	R697Q	0.046
Sinocyclocheilus_anshuiensis_cry2a_1	Q625Y	0.124
Sinocyclocheilus_anshuiensis_cry2a_1	G701S	0.084
Sinocyclocheilus_anshuiensis_cry3_1	V320I	0.083
Sinocyclocheilus_anshuiensis_cry3_1	S649P	0.155
Sinocyclocheilus_anshuiensis_cry3_2	V97I	0.158
Sinocyclocheilus_anshuiensis_cry3_2	A121V	0.530
Sinocyclocheilus_anshuiensis_cry3_2	G125S	0.575
Sinocyclocheilus_anshuiensis_cry3_2	R281W	0.247
Sinocyclocheilus_anshuiensis_cry3_2	R357K	0.588
Sinocyclocheilus_anshuiensis_cry3_2	P618T	0.050
Sinocyclocheilus_anshuiensis_cry3_2	A639V	0.077
Sinocyclocheilus_anshuiensis_cry5_2	A25T	0.817
Sinocyclocheilus_anshuiensis_cry5_2	S69Y	0.199
Sinocyclocheilus_anshuiensis_cry5_2	P173L	0.330
Sinocyclocheilus_anshuiensis_cry5_2	S460N	0.309
Sinocyclocheilus_anshuiensis_cry5_2	K486N	0.507
Sinocyclocheilus_anshuiensis_cry5_2	A494V	0.234
Sinocyclocheilus_anshuiensis_cry-dash_1	I57V	0.144
Sinocyclocheilus_anshuiensis_cry-dash_1	T78M	0.389
Sinocyclocheilus_anshuiensis_cry-dash_1	R82H	0.782
Sinocyclocheilus_anshuiensis_cry-dash_1	A147V	0.110
Sinocyclocheilus_anshuiensis_cry-dash_1	T201I	0.155
Sinocyclocheilus_anshuiensis_cry-dash_1	L210F	0.078
Sinocyclocheilus_anshuiensis_cry-dash_1	R338S	0.925
Sinocyclocheilus_anshuiensis_cry-dash_1	P491L	0.797
Sinocyclocheilus_anshuiensis_cry-dash_1	W492L	0.841
Sinocyclocheilus_anshuiensis_cry-dash_1	S501T	0.085
Sinocyclocheilus_anshuiensis_cry-dash_1	N502R	0.143
Sinocyclocheilus_anshuiensis_cry-dash_1	S503P	0.252
Sinocyclocheilus_anshuiensis_cry-dash_1	A504G	0.135
Sinocyclocheilus_anshuiensis_cry-dash_1	L505F	0.351
Sinocyclocheilus_anshuiensis_cry-dash_1	S506A	0.084
Sinocyclocheilus_anshuiensis_cry-dash_1	H507Q	0.118
Sinocyclocheilus_anshuiensis_cry-dash_1	A508R	0.612
Sinocyclocheilus_anshuiensis_cry-dash_1	Q509N	0.240
Sinocyclocheilus_anshuiensis_cry-dash_1	V510I	0.103
Sinocyclocheilus_anshuiensis_cry-dash_1	S511P	0.405
Sinocyclocheilus_anshuiensis_cry-dash_1	L512F	0.453
Sinocyclocheilus_anshuiensis_cry-dash_1	N513P	0.642
Sinocyclocheilus_anshuiensis_cry-dash_1	E514L	0.499
Sinocyclocheilus_anshuiensis_cry-dash_1	T515S	0.229
Sinocyclocheilus_anshuiensis_cry-dash_1	Y516R	0.924
Sinocyclocheilus_anshuiensis_cry-dash_1	P519G	0.852
Sinocyclocheilus_anshuiensis_cry-dash_1	I521G	0.778
Sinocyclocheilus_anshuiensis_cry-dash_1	I522M	0.190
Sinocyclocheilus_anshuiensis_cry-dash_1	A523S	0.309
Sinocyclocheilus_anshuiensis_cry-dash_1	P524T	0.284
Sinocyclocheilus_anshuiensis_cry-dash_1	S527T	0.239
Sinocyclocheilus_anshuiensis_cry-dash_1	R528N	0.427
Sinocyclocheilus_anshuiensis_cry-dash_1	V530L	0.205
Sinocyclocheilus_anshuiensis_cry-dash_1	N531V	0.400
Sinocyclocheilus_anshuiensis_cry-dash_1	N532R	0.184
Sinocyclocheilus_anshuiensis_cry-dash_1	K533Q	0.377
Sinocyclocheilus_anshuiensis_cry-dash_1	S534K	0.374
Sinocyclocheilus_anshuiensis_cry-dash_1	S535E	0.261
Sinocyclocheilus_anshuiensis_cry-dash_1	G548R	0.120
Sinocyclocheilus_anshuiensis_cry-dash_1	S549A	0.059
Sinocyclocheilus_anshuiensis_cry-dash_1	S550H	0.156
Sinocyclocheilus_anshuiensis_cry-dash_1	Y551L	0.134
Sinocyclocheilus_anshuiensis_cry-dash_1	P553H	0.186
Sinocyclocheilus_anshuiensis_cry-dash_1	R554Q	0.142
Sinocyclocheilus_anshuiensis_cry-dash_1	Q555D	0.225
Sinocyclocheilus_anshuiensis_cry-dash_1	H556N	0.153
Sinocyclocheilus_anshuiensis_cry-dash_2	R65Q	0.359
Sinocyclocheilus_anshuiensis_cry-dash_2	E213D	0.126
Sinocyclocheilus_anshuiensis_cry-dash_2	C246F	0.349
Sinocyclocheilus_anshuiensis_cry-dash_2	T279N	0.631
Sinocyclocheilus_anshuiensis_cry-dash_2	K316N	0.399
Sinocyclocheilus_anshuiensis_cry-dash_2	A324T	0.206
Sinocyclocheilus_anshuiensis_cry-dash_2	G381R	0.939
Sinocyclocheilus_anshuiensis_cry-dash_2	I561T	0.243
Sinocyclocheilus_anshuiensis_dbpa_1	L75P	0.280
Sinocyclocheilus_anshuiensis_dbpa_1	D202A	0.151
Sinocyclocheilus_anshuiensis_dbpa_1	E366D	0.294
Sinocyclocheilus_anshuiensis_dbpa_2	T19A	0.044
Sinocyclocheilus_anshuiensis_dbpa_2	E347Q	0.252
Sinocyclocheilus_anshuiensis_dbpb_2	L71V	0.105
Sinocyclocheilus_anshuiensis_dbpb_2	R80H	0.054
Sinocyclocheilus_anshuiensis_dbpb_1	S79G	0.048
Sinocyclocheilus_anshuiensis_dbpb_1	A275K	0.165
Sinocyclocheilus_anshuiensis_dbpb_1	A353V	0.158
Sinocyclocheilus_anshuiensis_nfil3_1	R84C	0.603
Sinocyclocheilus_anshuiensis_nfil3_1	Y153F	0.112
Sinocyclocheilus_anshuiensis_nfil3_1	P205S	0.088
Sinocyclocheilus_anshuiensis_nfil3_1	A369T	0.057
Sinocyclocheilus_anshuiensis_nfil3_1	Q413H	0.078
Sinocyclocheilus_anshuiensis_nfil3_1	Y455H	0.608
Sinocyclocheilus_anshuiensis_nfil3_2	R84H	0.500
Sinocyclocheilus_anshuiensis_nfil3_2	S204R	0.144
Sinocyclocheilus_anshuiensis_nfil3_2	S215G	0.130
Sinocyclocheilus_anshuiensis_nfil3_2	V276I	0.031
Sinocyclocheilus_anshuiensis_nfil3_2	A369V	0.047
Sinocyclocheilus_anshuiensis_nfil3_2	V481L	0.072
Sinocyclocheilus_anshuiensis_nfil3-2_1	T156I	0.071
Sinocyclocheilus_anshuiensis_nfil3-2_1	T245A	0.072
Sinocyclocheilus_anshuiensis_nfil3-2_1	L368I	0.035
Sinocyclocheilus_anshuiensis_nfil3-2_1	Q418P	0.196
Sinocyclocheilus_anshuiensis_nfil3-2_1	R426Q	0.027
Sinocyclocheilus_anshuiensis_nfil3-2_1	S631L	0.065
Sinocyclocheilus_anshuiensis_nfil3-4_1	E28D	0.082
Sinocyclocheilus_anshuiensis_nfil3-4_1	R143Q	0.092
Sinocyclocheilus_anshuiensis_nfil3-4_1	L212F	0.104
Sinocyclocheilus_anshuiensis_nfil3-4_1	L238F	0.077
Sinocyclocheilus_anshuiensis_nfil3-4_2	R11Q	0.062
Sinocyclocheilus_anshuiensis_nfil3-4_2	T51N	0.157
Sinocyclocheilus_anshuiensis_nfil3-4_2	V82F	0.380
Sinocyclocheilus_anshuiensis_nfil3-4_2	T109M	0.076
Sinocyclocheilus_anshuiensis_nfil3-4_2	A218T	0.059
Sinocyclocheilus_anshuiensis_nfil3-6_2	M42I	0.059
Sinocyclocheilus_anshuiensis_nfil3-6_2	K152R	0.136
Sinocyclocheilus_anshuiensis_nfil3-6_2	H353Y	0.106
Sinocyclocheilus_anshuiensis_nfil3-6_1	C71N	0.218
Sinocyclocheilus_anshuiensis_nfil3-6_1	R147H	0.171
Sinocyclocheilus_anshuiensis_nfil3-6_1	G322S	0.103
Sinocyclocheilus_anshuiensis_nfil3-6_1	A386T	0.065
Sinocyclocheilus_anshuiensis_nr1d1_2	G53S	0.046
Sinocyclocheilus_anshuiensis_nr1d1_2	S104T	0.170
Sinocyclocheilus_anshuiensis_nr1d1_2	R239H	0.107
Sinocyclocheilus_anshuiensis_nr1d1_2	C275S	0.168
Sinocyclocheilus_anshuiensis_nr1d1_2	T339S	0.057
Sinocyclocheilus_anshuiensis_nr1d1_2	L466R	0.461
Sinocyclocheilus_anshuiensis_nr1d1_1	G53V	0.232
Sinocyclocheilus_anshuiensis_nr1d1_1	I309V	0.036
Sinocyclocheilus_anshuiensis_nr1d1_1	L388V	0.109
Sinocyclocheilus_anshuiensis_nr1d1_1	G468S	0.100
Sinocyclocheilus_anshuiensis_nr1d1_1	V635M	0.197
Sinocyclocheilus_anshuiensis_nr1d2a_1	A278T	0.059
Sinocyclocheilus_anshuiensis_nr1d2a_1	N306S	0.129
Sinocyclocheilus_anshuiensis_nr1d2a_1	A509T	0.071
Sinocyclocheilus_anshuiensis_nr1d2a_1	E669K	0.241
Sinocyclocheilus_anshuiensis_nr1d2a_2	E476D	0.082
Sinocyclocheilus_anshuiensis_nr1d2a_2	T520M	0.098
Sinocyclocheilus_anshuiensis_nr1d2a_2	S522R	0.272
Sinocyclocheilus_anshuiensis_nr1d2a_2	K764T	0.699
Sinocyclocheilus_anshuiensis_nr1d2b_2	F218L	0.165
Sinocyclocheilus_anshuiensis_nr1d2b_2	A231V	0.102
Sinocyclocheilus_anshuiensis_nr1d2b_2	H413Q	0.086
Sinocyclocheilus_anshuiensis_nr1d2b_2	G414L	0.284
Sinocyclocheilus_anshuiensis_nr1d2b_2	S415L	0.092
Sinocyclocheilus_anshuiensis_nr1d2b_2	Q416S	0.189
Sinocyclocheilus_anshuiensis_nr1d2b_2	P417S	0.107
Sinocyclocheilus_anshuiensis_nr1d2b_2	L418Q	0.164
Sinocyclocheilus_anshuiensis_nr1d2b_2	S419P	0.097
Sinocyclocheilus_anshuiensis_nr1d2b_2	S480I	0.074
Sinocyclocheilus_anshuiensis_nr1d2b_2	V526M	0.057
Sinocyclocheilus_anshuiensis_nr1d2b_2	Q559P	0.467
Sinocyclocheilus_anshuiensis_nr1d2b_2	E574K	0.188
Sinocyclocheilus_anshuiensis_nr1d2b_2	S649P	0.088
Sinocyclocheilus_anshuiensis_nr1d2b_2	D736N	0.295
Sinocyclocheilus_anshuiensis_nr1d2b_2	L862V	0.494
Sinocyclocheilus_anshuiensis_nr1d2b_2	K897R	0.088
Sinocyclocheilus_anshuiensis_nr1d4b_1	T104M	0.072
Sinocyclocheilus_anshuiensis_nr1d4b_1	T250S	0.048
Sinocyclocheilus_anshuiensis_nr1d4b_1	R273H	0.093
Sinocyclocheilus_anshuiensis_nr1d4b_1	S334C	0.123
Sinocyclocheilus_anshuiensis_nr1d4b_1	V571A	0.376
Sinocyclocheilus_anshuiensis_nr1d4b_2	G3C	0.138
Sinocyclocheilus_anshuiensis_nr1d4b_2	H67R	0.114
Sinocyclocheilus_anshuiensis_nr1d4b_2	E91K	0.195
Sinocyclocheilus_anshuiensis_nr1d4b_2	N243T	0.090
Sinocyclocheilus_anshuiensis_nr1d4b_2	H337N	0.119
Sinocyclocheilus_anshuiensis_nr1d4b_2	S344L	0.100
Sinocyclocheilus_anshuiensis_nr1d4b_2	N446S	0.150
Sinocyclocheilus_anshuiensis_nr1d4b_2	D560N	0.158
Sinocyclocheilus_anshuiensis_nr1d4a_2	G525R	0.805
Sinocyclocheilus_anshuiensis_nr1d4a_2	S540F	0.170
Sinocyclocheilus_anshuiensis_nr1d4a_1	N95S	0.075
Sinocyclocheilus_anshuiensis_nr1d4a_1	S96T	0.227
Sinocyclocheilus_anshuiensis_nr1d4a_1	T98V	0.093
Sinocyclocheilus_anshuiensis_nr1d4a_1	G99S	0.125
Sinocyclocheilus_anshuiensis_nr1d4a_1	S100N	0.193
Sinocyclocheilus_anshuiensis_nr1d4a_1	H111Q	0.065
Sinocyclocheilus_anshuiensis_nr1d4a_1	M240V	0.071
Sinocyclocheilus_anshuiensis_nr1d4a_1	A271V	0.168
Sinocyclocheilus_anshuiensis_nr1d4a_1	G300S	0.223
Sinocyclocheilus_anshuiensis_nr1d4a_1	N332S	0.104
Sinocyclocheilus_anshuiensis_nr1d4a_1	A352T	0.067
Sinocyclocheilus_anshuiensis_nr1d4a_1	E356K	0.239
Sinocyclocheilus_anshuiensis_nr1d4a_1	R385Q	0.192
Sinocyclocheilus_anshuiensis_nr1d4a_1	D413I	0.314
Sinocyclocheilus_anshuiensis_nr1d4a_1	G592A	0.231
Sinocyclocheilus_anshuiensis_nr1d4a_1	R605H	0.116
Sinocyclocheilus_anshuiensis_per1b_1	V55I	0.024
Sinocyclocheilus_anshuiensis_per1b_1	G71V	0.127
Sinocyclocheilus_anshuiensis_per1b_1	R125Q	0.058
Sinocyclocheilus_anshuiensis_per1b_1	C186W	0.403
Sinocyclocheilus_anshuiensis_per1b_1	V395S	0.243
Sinocyclocheilus_anshuiensis_per1b_1	V528I	0.184
Sinocyclocheilus_anshuiensis_per1b_1	P541S	0.367
Sinocyclocheilus_anshuiensis_per1b_1	E594K	0.155
Sinocyclocheilus_anshuiensis_per1b_1	S685R	0.090
Sinocyclocheilus_anshuiensis_per1b_1	C735R	0.797
Sinocyclocheilus_anshuiensis_per1b_1	H1027Y	0.079
Sinocyclocheilus_anshuiensis_per1b_1	V1225L	0.061
Sinocyclocheilus_anshuiensis_per1b_1	A1246V	0.106
Sinocyclocheilus_anshuiensis_per1b_1	S1377P	0.406
Sinocyclocheilus_anshuiensis_per1b_1	G1410S	0.083
Sinocyclocheilus_anshuiensis_per1b_1	G1449S	0.093
Sinocyclocheilus_anshuiensis_per1b_1	Q1642R	0.077
Sinocyclocheilus_anshuiensis_per1b_2	P160L	0.064
Sinocyclocheilus_anshuiensis_per1b_2	P180L	0.055
Sinocyclocheilus_anshuiensis_per1b_2	A341T	0.112
Sinocyclocheilus_anshuiensis_per1b_2	T422M	0.198
Sinocyclocheilus_anshuiensis_per1b_2	Q481K	0.114
Sinocyclocheilus_anshuiensis_per1b_2	S531C	0.369
Sinocyclocheilus_anshuiensis_per1b_2	P541T	0.499
Sinocyclocheilus_anshuiensis_per1b_2	A554T	0.074
Sinocyclocheilus_anshuiensis_per1b_2	H559Y	0.144
Sinocyclocheilus_anshuiensis_per1b_2	H624Q	0.108
Sinocyclocheilus_anshuiensis_per1b_2	P684A	0.069
Sinocyclocheilus_anshuiensis_per1b_2	T868A	0.060
Sinocyclocheilus_anshuiensis_per1b_2	T876M	0.053
Sinocyclocheilus_anshuiensis_per1b_2	R959Q	0.104
Sinocyclocheilus_anshuiensis_per1b_2	R973C	0.292
Sinocyclocheilus_anshuiensis_per1b_2	A1032T	0.040
Sinocyclocheilus_anshuiensis_per1b_2	R1108H	0.080
Sinocyclocheilus_anshuiensis_per1b_2	P1271L	0.161
Sinocyclocheilus_anshuiensis_per1b_2	N1294S	0.056
Sinocyclocheilus_anshuiensis_per1b_2	R1295W	0.129
Sinocyclocheilus_anshuiensis_per1b_2	S1336Y	0.093
Sinocyclocheilus_anshuiensis_per1b_2	N1354K	0.064
Sinocyclocheilus_anshuiensis_per1b_2	A1384S	0.122
Sinocyclocheilus_anshuiensis_per1b_2	A1385G	0.115
Sinocyclocheilus_anshuiensis_per1b_2	S1386T	0.162
Sinocyclocheilus_anshuiensis_per1b_2	G1389S	0.114
Sinocyclocheilus_anshuiensis_per1b_2	S1390G	0.047
Sinocyclocheilus_anshuiensis_per1b_2	T1393S	0.045
Sinocyclocheilus_anshuiensis_per1b_2	G1449S	0.074
Sinocyclocheilus_anshuiensis_per1b_2	V1554A	0.050
Sinocyclocheilus_anshuiensis_per1b_2	P1560S	0.138
Sinocyclocheilus_anshuiensis_per1b_2	D1597N	0.047
Sinocyclocheilus_anshuiensis_per1b_2	D1610A	0.126
Sinocyclocheilus_anshuiensis_per1b_2	D1616N	0.059
Sinocyclocheilus_anshuiensis_per1b_2	Q1653P	0.190
Sinocyclocheilus_anshuiensis_per1a_1	D91Y	0.160
Sinocyclocheilus_anshuiensis_per1a_1	T93M	0.050
Sinocyclocheilus_anshuiensis_per1a_1	T332S	0.232
Sinocyclocheilus_anshuiensis_per1a_1	F511Y	0.235
Sinocyclocheilus_anshuiensis_per1a_1	A603S	0.040
Sinocyclocheilus_anshuiensis_per1a_1	T604A	0.039
Sinocyclocheilus_anshuiensis_per1a_1	S605T	0.113
Sinocyclocheilus_anshuiensis_per1a_1	S884K	0.071
Sinocyclocheilus_anshuiensis_per1a_1	E898R	0.169
Sinocyclocheilus_anshuiensis_per1a_1	A923V	0.131
Sinocyclocheilus_anshuiensis_per1a_1	S938G	0.240
Sinocyclocheilus_anshuiensis_per1a_1	R939C	0.472
Sinocyclocheilus_anshuiensis_per1a_1	R941G	0.558
Sinocyclocheilus_anshuiensis_per1a_1	R947H	0.100
Sinocyclocheilus_anshuiensis_per1a_1	R958C	0.099
Sinocyclocheilus_anshuiensis_per1a_1	S985R	0.298
Sinocyclocheilus_anshuiensis_per1a_1	R987C	0.135
Sinocyclocheilus_anshuiensis_per1a_1	N1038I	0.183
Sinocyclocheilus_anshuiensis_per1a_1	S1055F	0.218
Sinocyclocheilus_anshuiensis_per1a_1	A1056V	0.067
Sinocyclocheilus_anshuiensis_per1a_1	S1058A	0.118
Sinocyclocheilus_anshuiensis_per1a_1	M1087I	0.054
Sinocyclocheilus_anshuiensis_per1a_1	H1094P	0.211
Sinocyclocheilus_anshuiensis_per1a_1	P1274Q	0.119
Sinocyclocheilus_anshuiensis_per1a_1	S1571G	0.168
Sinocyclocheilus_anshuiensis_per1a_1	Q1610P	0.165
Sinocyclocheilus_anshuiensis_per1a_2	A65G	0.046
Sinocyclocheilus_anshuiensis_per1a_2	R198G	0.137
Sinocyclocheilus_anshuiensis_per1a_2	V249M	0.066
Sinocyclocheilus_anshuiensis_per1a_2	E309K	0.360
Sinocyclocheilus_anshuiensis_per1a_2	S317L	0.292
Sinocyclocheilus_anshuiensis_per1a_2	D352E	0.120
Sinocyclocheilus_anshuiensis_per1a_2	E372D	0.381
Sinocyclocheilus_anshuiensis_per1a_2	A408T	0.711
Sinocyclocheilus_anshuiensis_per1a_2	D488N	0.321
Sinocyclocheilus_anshuiensis_per1a_2	A603T	0.082
Sinocyclocheilus_anshuiensis_per1a_2	A641T	0.042
Sinocyclocheilus_anshuiensis_per1a_2	Q659K	0.096
Sinocyclocheilus_anshuiensis_per1a_2	E723G	0.742
Sinocyclocheilus_anshuiensis_per1a_2	S739A	0.181
Sinocyclocheilus_anshuiensis_per1a_2	S944N	0.131
Sinocyclocheilus_anshuiensis_per1a_2	V1035A	0.084
Sinocyclocheilus_anshuiensis_per1a_2	S1068F	0.201
Sinocyclocheilus_anshuiensis_per1a_2	A1268T	0.051
Sinocyclocheilus_anshuiensis_per1a_2	L1563M	0.065
Sinocyclocheilus_anshuiensis_per1a_2	R1575G	0.114
Sinocyclocheilus_anshuiensis_per2_2	S162L	0.106
Sinocyclocheilus_anshuiensis_per2_2	F165L	0.067
Sinocyclocheilus_anshuiensis_per2_2	S168L	0.100
Sinocyclocheilus_anshuiensis_per2_2	T185M	0.047
Sinocyclocheilus_anshuiensis_per2_2	S354R	0.737
Sinocyclocheilus_anshuiensis_per2_2	L424P	0.852
Sinocyclocheilus_anshuiensis_per2_2	R633H	0.082
Sinocyclocheilus_anshuiensis_per2_2	M691V	0.055
Sinocyclocheilus_anshuiensis_per2_2	V692A	0.070
Sinocyclocheilus_anshuiensis_per2_2	V703L	0.060
Sinocyclocheilus_anshuiensis_per2_2	S812F	0.142
Sinocyclocheilus_anshuiensis_per2_2	G874V	0.078
Sinocyclocheilus_anshuiensis_per2_2	R892Q	0.096
Sinocyclocheilus_anshuiensis_per2_2	L935F	0.079
Sinocyclocheilus_anshuiensis_per2_2	E986K	0.083
Sinocyclocheilus_anshuiensis_per2_2	F1028L	0.268
Sinocyclocheilus_anshuiensis_per2_2	G1051S	0.154
Sinocyclocheilus_anshuiensis_per2_2	T1082A	0.078
Sinocyclocheilus_anshuiensis_per2_2	R1359H	0.073
Sinocyclocheilus_anshuiensis_per2_2	G1395V	0.111
Sinocyclocheilus_anshuiensis_per2_2	E1396F	0.133
Sinocyclocheilus_anshuiensis_per2_2	G1399W	0.163
Sinocyclocheilus_anshuiensis_per2_2	S1411L	0.090
Sinocyclocheilus_anshuiensis_per2_2	N1412I	0.077
Sinocyclocheilus_anshuiensis_per2_2	V1441G	0.075
Sinocyclocheilus_anshuiensis_per2_2	A1451V	0.068
Sinocyclocheilus_anshuiensis_per2_1	F12L	0.154
Sinocyclocheilus_anshuiensis_per2_1	A82V	0.069
Sinocyclocheilus_anshuiensis_per2_1	E135D	0.054
Sinocyclocheilus_anshuiensis_per2_1	G143E	0.166
Sinocyclocheilus_anshuiensis_per2_1	L165I	0.052
Sinocyclocheilus_anshuiensis_per2_1	T185M	0.054
Sinocyclocheilus_anshuiensis_per2_1	L277F	0.221
Sinocyclocheilus_anshuiensis_per2_1	A715V	0.175
Sinocyclocheilus_anshuiensis_per2_1	N985S	0.041
Sinocyclocheilus_anshuiensis_per2_1	R1074H	0.092
Sinocyclocheilus_anshuiensis_per2_1	A1161T	0.054
Sinocyclocheilus_anshuiensis_per2_1	P1162A	0.108
Sinocyclocheilus_anshuiensis_per2_1	N1164A	0.160
Sinocyclocheilus_anshuiensis_per2_1	T1167P	0.150
Sinocyclocheilus_anshuiensis_per2_1	P1193L	0.165
Sinocyclocheilus_anshuiensis_per2_1	V1212G	0.119
Sinocyclocheilus_anshuiensis_per2_1	G1277T	0.202
Sinocyclocheilus_anshuiensis_per2_1	S1278D	0.167
Sinocyclocheilus_anshuiensis_per2_1	T1279K	0.127
Sinocyclocheilus_anshuiensis_per2_1	A1280D	0.119
Sinocyclocheilus_anshuiensis_per2_1	G1281V	0.149
Sinocyclocheilus_anshuiensis_per2_1	Q1282P	0.313
Sinocyclocheilus_anshuiensis_per2_1	A1283Q	0.098
Sinocyclocheilus_anshuiensis_per2_1	K1284V	0.251
Sinocyclocheilus_anshuiensis_per2_1	T1285G	0.177
Sinocyclocheilus_anshuiensis_per2_1	D1286N	0.129
Sinocyclocheilus_anshuiensis_per2_1	K1287L	0.303
Sinocyclocheilus_anshuiensis_per2_1	D1288I	0.272
Sinocyclocheilus_anshuiensis_per2_1	V1289T	0.142
Sinocyclocheilus_anshuiensis_per2_1	P1290V	0.482
Sinocyclocheilus_anshuiensis_per2_1	Q1291H	0.215
Sinocyclocheilus_anshuiensis_per2_1	H1337Y	0.219
Sinocyclocheilus_anshuiensis_per2_1	G1383E	0.119
Sinocyclocheilus_anshuiensis_per2_1	K1438T	0.140
Sinocyclocheilus_anshuiensis_per2_1	C1575G	0.045
Sinocyclocheilus_anshuiensis_per2_1	R1591M	0.040
Sinocyclocheilus_anshuiensis_per2_1	T1593S	0.018
Sinocyclocheilus_anshuiensis_per2_1	S1597G	0.051
Sinocyclocheilus_anshuiensis_per2_1	C1598F	0.044
Sinocyclocheilus_anshuiensis_per2_1	P1599L	0.037
Sinocyclocheilus_anshuiensis_per3_2	D37N	0.050
Sinocyclocheilus_anshuiensis_per3_2	G93R	0.078
Sinocyclocheilus_anshuiensis_per3_2	E198Q	0.316
Sinocyclocheilus_anshuiensis_per3_2	V274A	0.290
Sinocyclocheilus_anshuiensis_per3_2	A287T	0.130
Sinocyclocheilus_anshuiensis_per3_2	Q290K	0.525
Sinocyclocheilus_anshuiensis_per3_2	G327S	0.227
Sinocyclocheilus_anshuiensis_per3_2	R355I	0.829
Sinocyclocheilus_anshuiensis_per3_2	E387V	0.640
Sinocyclocheilus_anshuiensis_per3_2	Y442H	0.697
Sinocyclocheilus_anshuiensis_per3_2	A822T	0.060
Sinocyclocheilus_anshuiensis_per3_2	P823S	0.078
Sinocyclocheilus_anshuiensis_per3_2	T825A	0.051
Sinocyclocheilus_anshuiensis_per3_2	S917T	0.073
Sinocyclocheilus_anshuiensis_per3_2	P933L	0.193
Sinocyclocheilus_anshuiensis_per3_2	G1083E	0.167
Sinocyclocheilus_anshuiensis_per3_2	V1086I	0.037
Sinocyclocheilus_anshuiensis_per3_2	E1146Q	0.073
Sinocyclocheilus_anshuiensis_per3_2	D1148N	0.084
Sinocyclocheilus_anshuiensis_per3_2	D1160H	0.083
Sinocyclocheilus_anshuiensis_per3_2	S1293C	0.443
Sinocyclocheilus_anshuiensis_per3_2	V1404A	0.515
Sinocyclocheilus_anshuiensis_per3_2	T1447S	0.038
Sinocyclocheilus_anshuiensis_per3_1	G34E	0.045
Sinocyclocheilus_anshuiensis_per3_1	T181M	0.037
Sinocyclocheilus_anshuiensis_per3_1	T195M	0.121
Sinocyclocheilus_anshuiensis_per3_1	L279Q	0.867
Sinocyclocheilus_anshuiensis_per3_1	E528D	0.259
Sinocyclocheilus_anshuiensis_per3_1	Q668R	0.232
Sinocyclocheilus_anshuiensis_per3_1	A691V	0.158
Sinocyclocheilus_anshuiensis_per3_1	D700E	0.060
Sinocyclocheilus_anshuiensis_per3_1	E714G	0.097
Sinocyclocheilus_anshuiensis_per3_1	E843K	0.347
Sinocyclocheilus_anshuiensis_per3_1	A881D	0.153
Sinocyclocheilus_anshuiensis_per3_1	A887S	0.062
Sinocyclocheilus_anshuiensis_per3_1	S917L	0.112
Sinocyclocheilus_anshuiensis_per3_1	T976S	0.088
Sinocyclocheilus_anshuiensis_per3_1	V977L	0.107
Sinocyclocheilus_anshuiensis_roraa_2	V19I	0.022
Sinocyclocheilus_anshuiensis_roraa_2	A56V	0.080
Sinocyclocheilus_anshuiensis_roraa_2	M431V	0.336
Sinocyclocheilus_anshuiensis_roraa_2	I484M	0.118
Sinocyclocheilus_anshuiensis_roraa_2	V550I	0.026
Sinocyclocheilus_anshuiensis_roraa_1	D391E	0.480
Sinocyclocheilus_anshuiensis_roraa_1	V550I	0.023
Sinocyclocheilus_anshuiensis_rorab_2	E6K	0.090
Sinocyclocheilus_anshuiensis_rorab_2	R12C	0.064
Sinocyclocheilus_anshuiensis_rorab_2	D242E	0.188
Sinocyclocheilus_anshuiensis_rorab_2	G280R	0.477
Sinocyclocheilus_anshuiensis_rorab_2	A328T	0.259
Sinocyclocheilus_anshuiensis_rorab_2	P406S	0.437
Sinocyclocheilus_anshuiensis_rorab_2	S420P	0.715
Sinocyclocheilus_anshuiensis_rorab_2	L488P	0.918
Sinocyclocheilus_anshuiensis_rorab_2	V489I	0.070
Sinocyclocheilus_anshuiensis_rorab_2	S493T	0.179
Sinocyclocheilus_anshuiensis_rorab_2	R501H	0.436
Sinocyclocheilus_anshuiensis_rorab_2	I553T	0.058
Sinocyclocheilus_anshuiensis_rorab_2	L565P	0.173
Sinocyclocheilus_anshuiensis_rorab_2	E568L	0.104
Sinocyclocheilus_anshuiensis_rorb_2	G167S	0.206
Sinocyclocheilus_anshuiensis_rorb_2	I363T	0.633
Sinocyclocheilus_anshuiensis_rorb_2	A472T	0.065
Sinocyclocheilus_anshuiensis_rorb_1	L203F	0.178
Sinocyclocheilus_anshuiensis_rorb_1	D217E	0.169
Sinocyclocheilus_anshuiensis_rorb_1	T433M	0.120
Sinocyclocheilus_anshuiensis_rorb_1	A472V	0.095
Sinocyclocheilus_anshuiensis_rorcb_2	E6D	0.545
Sinocyclocheilus_anshuiensis_rorcb_2	V24I	0.174
Sinocyclocheilus_anshuiensis_rorcb_2	A188T	0.097
Sinocyclocheilus_anshuiensis_rorcb_2	T193A	0.174
Sinocyclocheilus_anshuiensis_rorcb_2	G402W	0.679
Sinocyclocheilus_anshuiensis_rorcb_2	A518D	0.123
Sinocyclocheilus_anshuiensis_rorcb_1	P152T	0.133
Sinocyclocheilus_anshuiensis_rorcb_1	A188E	0.185
Sinocyclocheilus_anshuiensis_rorcb_1	A232P	0.369
Sinocyclocheilus_anshuiensis_rorcb_1	M236I	0.121
Sinocyclocheilus_anshuiensis_rorcb_1	S250Y	0.355
Sinocyclocheilus_anshuiensis_rorcb_1	A428S	0.296
Sinocyclocheilus_anshuiensis_rorcb_1	G518S	0.078
Sinocyclocheilus_anshuiensis_rorca_1	R108W	0.180
Sinocyclocheilus_anshuiensis_rorca_1	G145V	0.161
Sinocyclocheilus_anshuiensis_rorca_1	F178L	0.275
Sinocyclocheilus_anshuiensis_rorca_1	A432T	0.698
Sinocyclocheilus_anshuiensis_rorca_1	F497I	0.460
Sinocyclocheilus_anshuiensis_rorca_1	A506T	0.364
