## Supplementary material for "Contrasted gene decay in subterranean vertebrates: insights from cavefishes and fossorial mammals": Sinocyclocheilus_grahami_circadian.results.parsed_scores

ID	Substitution	MutPred2 score
Sinocyclocheilus_grahami_aanat2_1	I101V	0.275
Sinocyclocheilus_grahami_aanat2_1	E109D	0.258
Sinocyclocheilus_grahami_aanat2_1	E112K	0.622
Sinocyclocheilus_grahami_aanat2_1	T194A	0.208
Sinocyclocheilus_grahami_aanat2_2	V12I	0.039
Sinocyclocheilus_grahami_aanat2_2	V120I	0.085
Sinocyclocheilus_grahami_aanat2_2	P185L	0.279
Sinocyclocheilus_grahami_aanat2_2	T189A	0.353
Sinocyclocheilus_grahami_bmal1b_2	D120H	0.218
Sinocyclocheilus_grahami_bmal1b_2	L458M	0.446
Sinocyclocheilus_grahami_bmal1b_2	V556I	0.038
Sinocyclocheilus_grahami_bmal1b_2	M594I	0.149
Sinocyclocheilus_grahami_bmal1b_2	P626L	0.173
Sinocyclocheilus_grahami_bmal1b_2	N667H	0.248
Sinocyclocheilus_grahami_bmal1b_1	T175N	0.590
Sinocyclocheilus_grahami_bmal1b_1	D339E	0.142
Sinocyclocheilus_grahami_bmal1b_1	G533S	0.291
Sinocyclocheilus_grahami_bmal1b_1	M594I	0.174
Sinocyclocheilus_grahami_bmal1b_1	G634S	0.110
Sinocyclocheilus_grahami_bmal1b_1	I639V	0.034
Sinocyclocheilus_grahami_bmal1b_1	V662G	0.225
Sinocyclocheilus_grahami_bmal1a_2	A617P	0.146
Sinocyclocheilus_grahami_bmal1a_2	I631V	0.045
Sinocyclocheilus_grahami_bmal1a_2	Q632R	0.135
Sinocyclocheilus_grahami_bmal1a_1	K630R	0.084
Sinocyclocheilus_grahami_bmal2_2	Q268E	0.267
Sinocyclocheilus_grahami_bmal2_2	S597N	0.096
Sinocyclocheilus_grahami_bmal2_1	A29T	0.081
Sinocyclocheilus_grahami_clock1_2	Q941K	0.110
Sinocyclocheilus_grahami_clock1_1	E32D	0.105
Sinocyclocheilus_grahami_clock1_1	P209S	0.173
Sinocyclocheilus_grahami_clock1_1	T231R	0.593
Sinocyclocheilus_grahami_clock1_1	V238A	0.139
Sinocyclocheilus_grahami_clock1_1	R258K	0.573
Sinocyclocheilus_grahami_clock1_1	E401D	0.193
Sinocyclocheilus_grahami_clock1_1	M540I	0.082
Sinocyclocheilus_grahami_clock1_1	T727N	0.415
Sinocyclocheilus_grahami_clock1_1	Q824H	0.129
Sinocyclocheilus_grahami_clock2_2	R251H	0.248
Sinocyclocheilus_grahami_clock2_2	A395T	0.142
Sinocyclocheilus_grahami_clock2_2	V665A	0.056
Sinocyclocheilus_grahami_clock2_2	T671A	0.072
Sinocyclocheilus_grahami_clock2_2	G685A	0.155
Sinocyclocheilus_grahami_clock2_2	D744N	0.225
Sinocyclocheilus_grahami_clock2_2	N873S	0.060
Sinocyclocheilus_grahami_clock2_1	A248T	0.173
Sinocyclocheilus_grahami_clock2_1	F422L	0.076
Sinocyclocheilus_grahami_clock2_1	D424E	0.091
Sinocyclocheilus_grahami_clock2_1	H736Q	0.217
Sinocyclocheilus_grahami_clock2_1	H740N	0.168
Sinocyclocheilus_grahami_clock2_1	M817V	0.187
Sinocyclocheilus_grahami_clock2_1	T833A	0.066
Sinocyclocheilus_grahami_clock3_2	A120G	0.776
Sinocyclocheilus_grahami_clock3_2	A572T	0.105
Sinocyclocheilus_grahami_clock3_2	S637G	0.208
Sinocyclocheilus_grahami_clock3_2	A749T	0.219
Sinocyclocheilus_grahami_clock3_2	T840K	0.082
Sinocyclocheilus_grahami_clock3_2	T986S	0.045
Sinocyclocheilus_grahami_clock3_1	E30G	0.350
Sinocyclocheilus_grahami_clock3_1	N43V	0.500
Sinocyclocheilus_grahami_clock3_1	P149A	0.364
Sinocyclocheilus_grahami_clock3_1	S190C	0.465
Sinocyclocheilus_grahami_clock3_1	I256L	0.598
Sinocyclocheilus_grahami_clock3_1	M272I	0.085
Sinocyclocheilus_grahami_clock3_1	E388V	0.587
Sinocyclocheilus_grahami_clock3_1	P400L	0.118
Sinocyclocheilus_grahami_clock3_1	Q497H	0.188
Sinocyclocheilus_grahami_clock3_1	N503K	0.174
Sinocyclocheilus_grahami_clock3_1	T504N	0.152
Sinocyclocheilus_grahami_clock3_1	R593C	0.381
Sinocyclocheilus_grahami_clock3_1	V663I	0.093
Sinocyclocheilus_grahami_clock3_1	N725G	0.117
Sinocyclocheilus_grahami_clock3_1	Q726S	0.127
Sinocyclocheilus_grahami_clock3_1	Q727S	0.128
Sinocyclocheilus_grahami_clock3_1	V787I	0.093
Sinocyclocheilus_grahami_clock3_1	M795V	0.445
Sinocyclocheilus_grahami_clock3_1	S839Q	0.068
Sinocyclocheilus_grahami_clock3_1	T840S	0.055
Sinocyclocheilus_grahami_clock3_1	V841T	0.089
Sinocyclocheilus_grahami_clock3_1	P842V	0.105
Sinocyclocheilus_grahami_clock3_1	A843P	0.083
Sinocyclocheilus_grahami_clock3_1	E844A	0.078
Sinocyclocheilus_grahami_clock3_1	Q845E	0.085
Sinocyclocheilus_grahami_clock3_1	S874V	0.167
Sinocyclocheilus_grahami_clock3_1	R876K	0.100
Sinocyclocheilus_grahami_clock3_1	R877H	0.063
Sinocyclocheilus_grahami_clock3_1	L878A	0.617
Sinocyclocheilus_grahami_clock3_1	G880S	0.064
Sinocyclocheilus_grahami_clock3_1	L886F	0.265
Sinocyclocheilus_grahami_clock3_1	Q889S	0.054
Sinocyclocheilus_grahami_clock3_1	A890L	0.257
Sinocyclocheilus_grahami_clock3_1	F893L	0.227
Sinocyclocheilus_grahami_clock3_1	P894R	0.276
Sinocyclocheilus_grahami_clock3_1	I895T	0.203
Sinocyclocheilus_grahami_clock3_1	Q897M	0.287
Sinocyclocheilus_grahami_clock3_1	Q898I	0.381
Sinocyclocheilus_grahami_cry1a_2	E164K	0.224
Sinocyclocheilus_grahami_cry1a_2	P181L	0.287
Sinocyclocheilus_grahami_cry1a_2	V182I	0.035
Sinocyclocheilus_grahami_cry1a_2	D446E	0.151
Sinocyclocheilus_grahami_cry1a_2	P508T	0.155
Sinocyclocheilus_grahami_cry1a_2	G538E	0.061
Sinocyclocheilus_grahami_cry1a_2	S636C	0.096
Sinocyclocheilus_grahami_cry1b_2	I25V	0.098
Sinocyclocheilus_grahami_cry1b_2	L56P	0.800
Sinocyclocheilus_grahami_cry1b_2	A64S	0.096
Sinocyclocheilus_grahami_cry1b_2	Y150C	0.861
Sinocyclocheilus_grahami_cry1b_2	D184N	0.181
Sinocyclocheilus_grahami_cry1b_2	A299V	0.485
Sinocyclocheilus_grahami_cry1b_2	E325D	0.240
Sinocyclocheilus_grahami_cry1b_2	M344L	0.932
Sinocyclocheilus_grahami_cry1b_2	Y445D	0.875
Sinocyclocheilus_grahami_cry1b_2	I457F	0.264
Sinocyclocheilus_grahami_cry1b_2	K490N	0.514
Sinocyclocheilus_grahami_cry1b_1	T155M	0.178
Sinocyclocheilus_grahami_cry1b_1	P162L	0.224
Sinocyclocheilus_grahami_cry1b_1	S280C	0.335
Sinocyclocheilus_grahami_cry1b_1	T298M	0.448
Sinocyclocheilus_grahami_cry1b_1	A299T	0.633
Sinocyclocheilus_grahami_cry1b_1	R431H	0.465
Sinocyclocheilus_grahami_cry1b_1	M611I	0.034
Sinocyclocheilus_grahami_cry1b_1	G633A	0.082
Sinocyclocheilus_grahami_cry1b_1	R634P	0.171
Sinocyclocheilus_grahami_cry1b_1	T636N	0.052
Sinocyclocheilus_grahami_cry1b_1	S637I	0.097
Sinocyclocheilus_grahami_cry1b_1	T638S	0.063
Sinocyclocheilus_grahami_cry1b_1	L639I	0.044
Sinocyclocheilus_grahami_cry1b_1	K640L	0.122
Sinocyclocheilus_grahami_cry1b_1	R693K	0.076
Sinocyclocheilus_grahami_cry1b_1	S695V	0.098
Sinocyclocheilus_grahami_cry1b_1	D697Q	0.085
Sinocyclocheilus_grahami_cry1b_1	A699T	0.069
Sinocyclocheilus_grahami_cry1b_1	S700D	0.089
Sinocyclocheilus_grahami_cry1b_1	D701H	0.068
Sinocyclocheilus_grahami_cry1b_1	G702F	0.076
Sinocyclocheilus_grahami_cry1b_1	L703H	0.162
Sinocyclocheilus_grahami_cry1b_1	S704F	0.068
Sinocyclocheilus_grahami_cry1b_1	K705N	0.107
Sinocyclocheilus_grahami_cry1b_1	I706L	0.047
Sinocyclocheilus_grahami_cry1b_1	Q707A	0.091
Sinocyclocheilus_grahami_cry1b_1	H709V	0.153
Sinocyclocheilus_grahami_cry1b_1	D710Q	0.121
Sinocyclocheilus_grahami_cry1b_1	S711A	0.071
Sinocyclocheilus_grahami_cry1b_1	N712L	0.122
Sinocyclocheilus_grahami_cry2a_2	R165Q	0.220
Sinocyclocheilus_grahami_cry2a_2	R340H	0.315
Sinocyclocheilus_grahami_cry2a_2	W353L	0.899
Sinocyclocheilus_grahami_cry2a_2	L379F	0.598
Sinocyclocheilus_grahami_cry2a_2	H554N	0.143
Sinocyclocheilus_grahami_cry2a_2	P587L	0.068
Sinocyclocheilus_grahami_cry2a_2	S598G	0.053
Sinocyclocheilus_grahami_cry2a_2	Q627L	0.060
Sinocyclocheilus_grahami_cry2a_2	Q628G	0.098
Sinocyclocheilus_grahami_cry2a_1	L676M	0.047
Sinocyclocheilus_grahami_cry3_1	A580V	0.029
Sinocyclocheilus_grahami_cry3_1	Q589H	0.050
Sinocyclocheilus_grahami_cry3_1	T641I	0.076
Sinocyclocheilus_grahami_cry3_1	G650E	0.072
Sinocyclocheilus_grahami_cry3_2	I40V	0.146
Sinocyclocheilus_grahami_cry3_2	T133I	0.442
Sinocyclocheilus_grahami_cry3_2	Q528E	0.091
Sinocyclocheilus_grahami_cry3_2	A529P	0.094
Sinocyclocheilus_grahami_cry3_2	A534P	0.175
Sinocyclocheilus_grahami_cry3_2	P607L	0.049
Sinocyclocheilus_grahami_cry3_2	R647Q	0.194
Sinocyclocheilus_grahami_cry5	K116E	0.438
Sinocyclocheilus_grahami_cry5	P167L	0.202
Sinocyclocheilus_grahami_cry5	A268S	0.275
Sinocyclocheilus_grahami_cry5	W273L	0.682
Sinocyclocheilus_grahami_cry5	T520P	0.189
Sinocyclocheilus_grahami_cry5	I522T	0.107
Sinocyclocheilus_grahami_cry5	K529A	0.217
Sinocyclocheilus_grahami_cry-dash_1	D168A	0.584
Sinocyclocheilus_grahami_cry-dash_1	G415C	0.619
Sinocyclocheilus_grahami_cry-dash_1	T490M	0.145
Sinocyclocheilus_grahami_cry-dash_1	H556Q	0.132
Sinocyclocheilus_grahami_cry-dash_1	K557R	0.066
Sinocyclocheilus_grahami_cry-dash_1	D558Q	0.208
Sinocyclocheilus_grahami_cry-dash_1	G560H	0.635
Sinocyclocheilus_grahami_cry-dash_1	I561L	0.313
Sinocyclocheilus_grahami_cry-dash_1	D562L	0.612
Sinocyclocheilus_grahami_cry-dash_1	F563L	0.449
Sinocyclocheilus_grahami_cry-dash_1	S568L	0.220
Sinocyclocheilus_grahami_cry-dash_1	K569Q	0.171
Sinocyclocheilus_grahami_cry-dash_1	N571E	0.139
Sinocyclocheilus_grahami_cry-dash_1	K572E	0.110
Sinocyclocheilus_grahami_cry-dash_1	S573F	0.274
Sinocyclocheilus_grahami_cry-dash_1	F574L	0.148
Sinocyclocheilus_grahami_cry-dash_2	A95D	0.204
Sinocyclocheilus_grahami_cry-dash_2	S116R	0.206
Sinocyclocheilus_grahami_cry-dash_2	L145I	0.094
Sinocyclocheilus_grahami_cry-dash_2	Q204K	0.148
Sinocyclocheilus_grahami_cry-dash_2	P294D	0.793
Sinocyclocheilus_grahami_cry-dash_2	W295Y	0.516
Sinocyclocheilus_grahami_cry-dash_2	G415C	0.640
Sinocyclocheilus_grahami_cry-dash_2	G543V	0.195
Sinocyclocheilus_grahami_dbpa_1	V240A	0.055
Sinocyclocheilus_grahami_dbpa_1	A342S	0.223
Sinocyclocheilus_grahami_dbpa_2	I5V	0.032
Sinocyclocheilus_grahami_dbpa_2	L13H	0.179
Sinocyclocheilus_grahami_dbpa_2	T102A	0.102
Sinocyclocheilus_grahami_dbpa_2	V248G	0.223
Sinocyclocheilus_grahami_dbpa_2	K304R	0.121
Sinocyclocheilus_grahami_dbpb_1	L91Q	0.122
Sinocyclocheilus_grahami_dbpb_1	L235M	0.051
Sinocyclocheilus_grahami_nfil3_1	Y27F	0.118
Sinocyclocheilus_grahami_nfil3_1	Q40P	0.250
Sinocyclocheilus_grahami_nfil3_1	S77N	0.133
Sinocyclocheilus_grahami_nfil3_1	S232I	0.338
Sinocyclocheilus_grahami_nfil3_1	V276I	0.035
Sinocyclocheilus_grahami_nfil3_1	A312V	0.031
Sinocyclocheilus_grahami_nfil3_1	P405A	0.070
Sinocyclocheilus_grahami_nfil3_1	N423K	0.128
Sinocyclocheilus_grahami_nfil3_2	S77R	0.254
Sinocyclocheilus_grahami_nfil3_2	Y226C	0.553
Sinocyclocheilus_grahami_nfil3_2	A297T	0.039
Sinocyclocheilus_grahami_nfil3_2	S329N	0.056
Sinocyclocheilus_grahami_nfil3_2	D352E	0.135
Sinocyclocheilus_grahami_nfil3_2	V379D	0.067
Sinocyclocheilus_grahami_nfil3_2	T396A	0.150
Sinocyclocheilus_grahami_nfil3_2	D411N	0.047
Sinocyclocheilus_grahami_nfil3_2	L437H	0.282
Sinocyclocheilus_grahami_nfil3_2	A439V	0.045
Sinocyclocheilus_grahami_nfil3_2	N443T	0.211
Sinocyclocheilus_grahami_nfil3_2	S448N	0.131
Sinocyclocheilus_grahami_nfil3_2	A461V	0.411
Sinocyclocheilus_grahami_nfil3_2	A465T	0.408
Sinocyclocheilus_grahami_nfil3_2	I492M	0.034
Sinocyclocheilus_grahami_nfil3-2_1	V199G	0.091
Sinocyclocheilus_grahami_nfil3-2_1	L271F	0.047
Sinocyclocheilus_grahami_nfil3-2_1	S591F	0.060
Sinocyclocheilus_grahami_nfil3-2_2	Q297P	0.109
Sinocyclocheilus_grahami_nfil3-2_2	S333C	0.276
Sinocyclocheilus_grahami_nfil3-2_2	E385V	0.293
Sinocyclocheilus_grahami_nfil3-2_2	V431A	0.041
Sinocyclocheilus_grahami_nfil3-2_2	P436L	0.193
Sinocyclocheilus_grahami_nfil3-2_2	R588G	0.086
Sinocyclocheilus_grahami_nfil3-4_1	M5I	0.081
Sinocyclocheilus_grahami_nfil3-4_1	S73G	0.113
Sinocyclocheilus_grahami_nfil3-4_1	R90C	0.403
Sinocyclocheilus_grahami_nfil3-4_1	S149F	0.365
Sinocyclocheilus_grahami_nfil3-4_1	V159I	0.055
Sinocyclocheilus_grahami_nfil3-4_1	L193H	0.376
Sinocyclocheilus_grahami_nfil3-4_1	S206F	0.197
Sinocyclocheilus_grahami_nfil3-4_1	R292H	0.062
Sinocyclocheilus_grahami_nfil3-6_2	S358P	0.160
Sinocyclocheilus_grahami_nfil3-6_1	A37D	0.271
Sinocyclocheilus_grahami_nfil3-6_1	S80N	0.110
Sinocyclocheilus_grahami_nfil3-6_1	E133D	0.644
Sinocyclocheilus_grahami_nfil3-6_1	Q200H	0.126
Sinocyclocheilus_grahami_nfil3-6_1	S228N	0.160
Sinocyclocheilus_grahami_nfil3-6_1	A386G	0.104
Sinocyclocheilus_grahami_nr1d1_2	L75Q	0.186
Sinocyclocheilus_grahami_nr1d1_2	A423T	0.271
Sinocyclocheilus_grahami_nr1d1_2	Q449H	0.171
Sinocyclocheilus_grahami_nr1d1_1	I205V	0.194
Sinocyclocheilus_grahami_nr1d1_1	P311L	0.102
Sinocyclocheilus_grahami_nr1d1_1	T320S	0.071
Sinocyclocheilus_grahami_nr1d1_1	N410S	0.159
Sinocyclocheilus_grahami_nr1d1_1	A423T	0.223
Sinocyclocheilus_grahami_nr1d1_1	P445A	0.153
Sinocyclocheilus_grahami_nr1d2a_1	Q438K	0.114
Sinocyclocheilus_grahami_nr1d2a_1	S444P	0.187
Sinocyclocheilus_grahami_nr1d2a_1	A575T	0.095
Sinocyclocheilus_grahami_nr1d2a_1	S656I	0.119
Sinocyclocheilus_grahami_nr1d2a_1	M667L	0.063
Sinocyclocheilus_grahami_nr1d2a_1	S830N	0.076
Sinocyclocheilus_grahami_nr1d2a_1	N850K	0.641
Sinocyclocheilus_grahami_nr1d2a_2	P504L	0.115
Sinocyclocheilus_grahami_nr1d2a_2	E669K	0.229
Sinocyclocheilus_grahami_nr1d2a_2	V715I	0.078
Sinocyclocheilus_grahami_nr1d2b_2	M216S	0.238
Sinocyclocheilus_grahami_nr1d2b_2	D217V	0.367
Sinocyclocheilus_grahami_nr1d2b_2	F218C	0.359
Sinocyclocheilus_grahami_nr1d2b_2	T219H	0.212
Sinocyclocheilus_grahami_nr1d2b_2	K220P	0.488
Sinocyclocheilus_grahami_nr1d2b_2	S251F	0.123
Sinocyclocheilus_grahami_nr1d2b_2	G289P	0.110
Sinocyclocheilus_grahami_nr1d2b_2	K290S	0.082
Sinocyclocheilus_grahami_nr1d2b_2	T291A	0.046
Sinocyclocheilus_grahami_nr1d2b_2	R292A	0.112
Sinocyclocheilus_grahami_nr1d2b_2	S293K	0.101
Sinocyclocheilus_grahami_nr1d2b_2	P294S	0.110
Sinocyclocheilus_grahami_nr1d2b_2	S295G	0.072
Sinocyclocheilus_grahami_nr1d2b_2	A296I	0.098
Sinocyclocheilus_grahami_nr1d2b_2	A297T	0.063
Sinocyclocheilus_grahami_nr1d2b_2	P356S	0.122
Sinocyclocheilus_grahami_nr1d2b_2	T433P	0.084
Sinocyclocheilus_grahami_nr1d2b_2	S445P	0.076
Sinocyclocheilus_grahami_nr1d2b_2	G446S	0.079
Sinocyclocheilus_grahami_nr1d2b_2	P447S	0.064
Sinocyclocheilus_grahami_nr1d2b_2	S448R	0.080
Sinocyclocheilus_grahami_nr1d2b_2	G505S	0.182
Sinocyclocheilus_grahami_nr1d2b_2	G595V	0.116
Sinocyclocheilus_grahami_nr1d2b_2	E807K	0.507
Sinocyclocheilus_grahami_nr1d2b_2	A857T	0.082
Sinocyclocheilus_grahami_nr1d4b_1	T59N	0.110
Sinocyclocheilus_grahami_nr1d4b_1	I291S	0.201
Sinocyclocheilus_grahami_nr1d4b_1	H325P	0.365
Sinocyclocheilus_grahami_nr1d4b_1	Q335H	0.146
Sinocyclocheilus_grahami_nr1d4b_1	A367T	0.097
Sinocyclocheilus_grahami_nr1d4b_1	K374Q	0.188
Sinocyclocheilus_grahami_nr1d4b_1	G540S	0.211
Sinocyclocheilus_grahami_nr1d4b_1	E558K	0.283
Sinocyclocheilus_grahami_nr1d4b_1	V583M	0.090
Sinocyclocheilus_grahami_nr1d4b_2	S24C	0.139
Sinocyclocheilus_grahami_nr1d4b_2	P27L	0.073
Sinocyclocheilus_grahami_nr1d4b_2	T80N	0.187
Sinocyclocheilus_grahami_nr1d4b_2	D256G	0.190
Sinocyclocheilus_grahami_nr1d4b_2	N319S	0.092
Sinocyclocheilus_grahami_nr1d4b_2	H371Y	0.181
Sinocyclocheilus_grahami_nr1d4b_2	N383S	0.071
Sinocyclocheilus_grahami_nr1d4b_2	S384Q	0.119
Sinocyclocheilus_grahami_nr1d4b_2	L434R	0.393
Sinocyclocheilus_grahami_nr1d4b_2	G595A	0.132
Sinocyclocheilus_grahami_nr1d4a_2	S44F	0.083
Sinocyclocheilus_grahami_nr1d4a_2	H111D	0.138
Sinocyclocheilus_grahami_nr1d4a_2	H248Y	0.089
Sinocyclocheilus_grahami_nr1d4a_2	E261K	0.253
Sinocyclocheilus_grahami_nr1d4a_2	R291C	0.163
Sinocyclocheilus_grahami_nr1d4a_2	A292V	0.087
Sinocyclocheilus_grahami_nr1d4a_2	R363H	0.122
Sinocyclocheilus_grahami_nr1d4a_2	A367T	0.084
Sinocyclocheilus_grahami_nr1d4a_2	D413N	0.136
Sinocyclocheilus_grahami_nr1d4a_2	I416V	0.053
Sinocyclocheilus_grahami_nr1d4a_2	G454A	0.159
Sinocyclocheilus_grahami_nr1d4a_1	A15T	0.164
Sinocyclocheilus_grahami_nr1d4a_1	G99V	0.212
Sinocyclocheilus_grahami_nr1d4a_1	I263T	0.162
Sinocyclocheilus_grahami_nr1d4a_1	N325K	0.282
Sinocyclocheilus_grahami_nr1d4a_1	P344T	0.246
Sinocyclocheilus_grahami_nr1d4a_1	P362L	0.187
Sinocyclocheilus_grahami_nr1d4a_1	R385G	0.256
Sinocyclocheilus_grahami_nr1d4a_1	V403I	0.043
Sinocyclocheilus_grahami_nr1d4a_1	S404R	0.148
Sinocyclocheilus_grahami_nr1d4a_1	P405L	0.163
Sinocyclocheilus_grahami_nr1d4a_1	L531F	0.199
Sinocyclocheilus_grahami_per1b_1	D7E	0.063
Sinocyclocheilus_grahami_per1b_1	S8A	0.085
Sinocyclocheilus_grahami_per1b_1	N134H	0.103
Sinocyclocheilus_grahami_per1b_1	D372N	0.307
Sinocyclocheilus_grahami_per1b_1	P684L	0.105
Sinocyclocheilus_grahami_per1b_1	D748E	0.053
Sinocyclocheilus_grahami_per1b_1	D1034N	0.082
Sinocyclocheilus_grahami_per1b_1	G1044D	0.253
Sinocyclocheilus_grahami_per1b_1	M1116L	0.121
Sinocyclocheilus_grahami_per1b_1	E1269V	0.258
Sinocyclocheilus_grahami_per1b_1	E1645V	0.136
Sinocyclocheilus_grahami_per1b_2	D7E	0.052
Sinocyclocheilus_grahami_per1b_2	S8A	0.054
Sinocyclocheilus_grahami_per1b_2	S48C	0.062
Sinocyclocheilus_grahami_per1b_2	G65V	0.118
Sinocyclocheilus_grahami_per1b_2	V66D	0.130
Sinocyclocheilus_grahami_per1b_2	S67T	0.038
Sinocyclocheilus_grahami_per1b_2	D68G	0.097
Sinocyclocheilus_grahami_per1b_2	P69D	0.104
Sinocyclocheilus_grahami_per1b_2	K70N	0.071
Sinocyclocheilus_grahami_per1b_2	E106G	0.105
Sinocyclocheilus_grahami_per1b_2	R305C	0.241
Sinocyclocheilus_grahami_per1b_2	P612Q	0.127
Sinocyclocheilus_grahami_per1b_2	K677E	0.129
Sinocyclocheilus_grahami_per1b_2	S692C	0.133
Sinocyclocheilus_grahami_per1b_2	S717N	0.295
Sinocyclocheilus_grahami_per1b_2	T868A	0.069
Sinocyclocheilus_grahami_per1b_2	I872V	0.029
Sinocyclocheilus_grahami_per1b_2	R917W	0.107
Sinocyclocheilus_grahami_per1b_2	R973H	0.150
Sinocyclocheilus_grahami_per1b_2	E1007D	0.038
Sinocyclocheilus_grahami_per1b_2	A1126T	0.124
Sinocyclocheilus_grahami_per1b_2	A1232V	0.069
Sinocyclocheilus_grahami_per1b_2	P1263L	0.096
Sinocyclocheilus_grahami_per1b_2	A1268T	0.058
Sinocyclocheilus_grahami_per1b_2	E1269V	0.179
Sinocyclocheilus_grahami_per1b_2	C1467S	0.407
Sinocyclocheilus_grahami_per1b_2	H1586R	0.035
Sinocyclocheilus_grahami_per1b_2	S1596N	0.044
Sinocyclocheilus_grahami_per1b_2	E1614K	0.151
Sinocyclocheilus_grahami_per1b_2	M1633T	0.118
Sinocyclocheilus_grahami_per1b_2	S1650L	0.148
Sinocyclocheilus_grahami_per1b_2	L1651T	0.133
Sinocyclocheilus_grahami_per1b_2	T1652P	0.114
Sinocyclocheilus_grahami_per1b_2	Q1653M	0.167
Sinocyclocheilus_grahami_per1b_2	M1654T	0.096
Sinocyclocheilus_grahami_per1b_2	T1655H	0.121
Sinocyclocheilus_grahami_per1a_1	T3I	0.045
Sinocyclocheilus_grahami_per1a_1	G99E	0.280
Sinocyclocheilus_grahami_per1a_1	E177S	0.263
Sinocyclocheilus_grahami_per1a_1	D179A	0.091
Sinocyclocheilus_grahami_per1a_1	Q180P	0.132
Sinocyclocheilus_grahami_per1a_1	R219G	0.083
Sinocyclocheilus_grahami_per1a_1	D268H	0.348
Sinocyclocheilus_grahami_per1a_1	S272P	0.706
Sinocyclocheilus_grahami_per1a_1	T279M	0.097
Sinocyclocheilus_grahami_per1a_1	A351V	0.053
Sinocyclocheilus_grahami_per1a_1	N677S	0.040
Sinocyclocheilus_grahami_per1a_1	P882G	0.098
Sinocyclocheilus_grahami_per1a_1	E883R	0.085
Sinocyclocheilus_grahami_per1a_1	E885K	0.089
Sinocyclocheilus_grahami_per1a_1	R947Q	0.135
Sinocyclocheilus_grahami_per1a_1	R988Q	0.090
Sinocyclocheilus_grahami_per1a_1	T1008I	0.055
Sinocyclocheilus_grahami_per1a_1	P1042L	0.128
Sinocyclocheilus_grahami_per1a_1	G1062S	0.135
Sinocyclocheilus_grahami_per1a_1	V1174I	0.046
Sinocyclocheilus_grahami_per1a_1	N1209S	0.074
Sinocyclocheilus_grahami_per1a_1	S1447P	0.143
Sinocyclocheilus_grahami_per1a_1	C1535S	0.139
Sinocyclocheilus_grahami_per1a_1	T1619A	0.040
Sinocyclocheilus_grahami_per1a_2	S154R	0.069
Sinocyclocheilus_grahami_per1a_2	P302T	0.174
Sinocyclocheilus_grahami_per1a_2	E318K	0.572
Sinocyclocheilus_grahami_per1a_2	F360W	0.736
Sinocyclocheilus_grahami_per1a_2	Y375F	0.292
Sinocyclocheilus_grahami_per1a_2	Y376F	0.299
Sinocyclocheilus_grahami_per1a_2	R425I	0.514
Sinocyclocheilus_grahami_per1a_2	R469G	0.585
Sinocyclocheilus_grahami_per1a_2	S510F	0.351
Sinocyclocheilus_grahami_per1a_2	R529Q	0.328
Sinocyclocheilus_grahami_per1a_2	P623S	0.130
Sinocyclocheilus_grahami_per1a_2	K734T	0.636
Sinocyclocheilus_grahami_per1a_2	D748Y	0.216
Sinocyclocheilus_grahami_per1a_2	E773K	0.136
Sinocyclocheilus_grahami_per1a_2	V813L	0.221
Sinocyclocheilus_grahami_per1a_2	S986C	0.324
Sinocyclocheilus_grahami_per1a_2	P1009Q	0.097
Sinocyclocheilus_grahami_per1a_2	P1019S	0.102
Sinocyclocheilus_grahami_per1a_2	P1026L	0.120
Sinocyclocheilus_grahami_per1a_2	A1056T	0.068
Sinocyclocheilus_grahami_per1a_2	G1072D	0.401
Sinocyclocheilus_grahami_per1a_2	T1092I	0.079
Sinocyclocheilus_grahami_per1a_2	D1093Y	0.310
Sinocyclocheilus_grahami_per1a_2	P1188Q	0.297
Sinocyclocheilus_grahami_per1a_2	Q1247P	0.119
Sinocyclocheilus_grahami_per1a_2	S1278A	0.206
Sinocyclocheilus_grahami_per1a_2	L1288F	0.111
Sinocyclocheilus_grahami_per1a_2	T1311E	0.122
Sinocyclocheilus_grahami_per1a_2	P1312R	0.166
Sinocyclocheilus_grahami_per1a_2	P1313K	0.190
Sinocyclocheilus_grahami_per1a_2	P1314G	0.234
Sinocyclocheilus_grahami_per1a_2	G1327A	0.128
Sinocyclocheilus_grahami_per1a_2	S1424F	0.281
Sinocyclocheilus_grahami_per1a_2	R1575G	0.117
Sinocyclocheilus_grahami_per1a_2	A1580V	0.054
Sinocyclocheilus_grahami_per2_2	A70V	0.046
Sinocyclocheilus_grahami_per2_2	A97T	0.048
Sinocyclocheilus_grahami_per2_2	P358T	0.403
Sinocyclocheilus_grahami_per2_2	V458L	0.151
Sinocyclocheilus_grahami_per2_2	L591V	0.384
Sinocyclocheilus_grahami_per2_2	S599L	0.309
Sinocyclocheilus_grahami_per2_2	P689S	0.100
Sinocyclocheilus_grahami_per2_2	Q726K	0.421
Sinocyclocheilus_grahami_per2_2	S783P	0.071
Sinocyclocheilus_grahami_per2_2	A867T	0.050
Sinocyclocheilus_grahami_per2_2	S1138R	0.220
Sinocyclocheilus_grahami_per2_2	P1145A	0.127
Sinocyclocheilus_grahami_per2_2	A1185V	0.149
Sinocyclocheilus_grahami_per2_2	E1195Q	0.108
Sinocyclocheilus_grahami_per2_2	V1263I	0.026
Sinocyclocheilus_grahami_per2_2	D1288V	0.234
Sinocyclocheilus_grahami_per2_2	P1290C	0.221
Sinocyclocheilus_grahami_per2_2	Q1291L	0.195
Sinocyclocheilus_grahami_per2_2	T1384M	0.068
Sinocyclocheilus_grahami_per2_2	A1437D	0.128
Sinocyclocheilus_grahami_per2_2	E1479K	0.670
Sinocyclocheilus_grahami_per2_1	V351M	0.280
Sinocyclocheilus_grahami_per2_1	C367F	0.404
Sinocyclocheilus_grahami_per2_1	G598S	0.216
Sinocyclocheilus_grahami_per2_1	A790V	0.032
Sinocyclocheilus_grahami_per2_1	A962G	0.144
Sinocyclocheilus_grahami_per2_1	Q963T	0.214
Sinocyclocheilus_grahami_per2_1	I1031M	0.141
Sinocyclocheilus_grahami_per2_1	P1054S	0.258
Sinocyclocheilus_grahami_per2_1	R1074L	0.108
Sinocyclocheilus_grahami_per2_1	M1077V	0.076
Sinocyclocheilus_grahami_per2_1	P1193R	0.290
Sinocyclocheilus_grahami_per2_1	P1217S	0.119
Sinocyclocheilus_grahami_per2_1	T1258I	0.107
Sinocyclocheilus_grahami_per2_1	P1260S	0.133
Sinocyclocheilus_grahami_per2_1	V1263A	0.037
Sinocyclocheilus_grahami_per2_1	S1271R	0.143
Sinocyclocheilus_grahami_per2_1	V1465A	0.368
Sinocyclocheilus_grahami_per2_1	A1541V	0.442
Sinocyclocheilus_grahami_per2_1	E1546D	0.160
Sinocyclocheilus_grahami_per2_1	L1586E	0.060
Sinocyclocheilus_grahami_per2_1	E1587D	0.050
Sinocyclocheilus_grahami_per2_1	T1588Y	0.050
Sinocyclocheilus_grahami_per2_1	D1589A	0.056
Sinocyclocheilus_grahami_per2_1	S1590L	0.033
Sinocyclocheilus_grahami_per2_1	H1592N	0.028
Sinocyclocheilus_grahami_per2_1	E1594Q	0.044
Sinocyclocheilus_grahami_per2_1	H1596L	0.052
Sinocyclocheilus_grahami_per2_1	P1599S	0.035
Sinocyclocheilus_grahami_per2_1	E1600M	0.058
Sinocyclocheilus_grahami_per2_1	P1601T	0.074
Sinocyclocheilus_grahami_per2_1	V1602I	0.019
Sinocyclocheilus_grahami_per3_2	S48G	0.052
Sinocyclocheilus_grahami_per3_2	R72Q	0.041
Sinocyclocheilus_grahami_per3_2	S115G	0.170
Sinocyclocheilus_grahami_per3_2	S135L	0.075
Sinocyclocheilus_grahami_per3_2	R247T	0.154
Sinocyclocheilus_grahami_per3_2	T254M	0.113
Sinocyclocheilus_grahami_per3_2	D336G	0.446
Sinocyclocheilus_grahami_per3_2	Q346E	0.380
Sinocyclocheilus_grahami_per3_2	D359N	0.360
Sinocyclocheilus_grahami_per3_2	V378F	0.471
Sinocyclocheilus_grahami_per3_2	T454A	0.138
Sinocyclocheilus_grahami_per3_2	S483T	0.222
Sinocyclocheilus_grahami_per3_2	E538K	0.070
Sinocyclocheilus_grahami_per3_2	E548D	0.229
Sinocyclocheilus_grahami_per3_2	M552K	0.480
Sinocyclocheilus_grahami_per3_2	T604A	0.111
Sinocyclocheilus_grahami_per3_2	A640V	0.135
Sinocyclocheilus_grahami_per3_2	L734F	0.123
Sinocyclocheilus_grahami_per3_2	A737T	0.044
Sinocyclocheilus_grahami_per3_2	T785N	0.476
Sinocyclocheilus_grahami_per3_2	I786T	0.299
Sinocyclocheilus_grahami_per3_2	S794P	0.212
Sinocyclocheilus_grahami_per3_2	R859H	0.186
Sinocyclocheilus_grahami_per3_2	K1311N	0.169
Sinocyclocheilus_grahami_per3_2	M1338T	0.167
Sinocyclocheilus_grahami_per3_2	E1384D	0.126
Sinocyclocheilus_grahami_per3_2	S1405R	0.328
Sinocyclocheilus_grahami_per3_2	M1409V	0.067
Sinocyclocheilus_grahami_per3_2	T1447A	0.097
Sinocyclocheilus_grahami_per3_1	S48T	0.041
Sinocyclocheilus_grahami_per3_1	G59R	0.194
Sinocyclocheilus_grahami_per3_1	E64S	0.093
Sinocyclocheilus_grahami_per3_1	H107Y	0.086
Sinocyclocheilus_grahami_per3_1	S142G	0.050
Sinocyclocheilus_grahami_per3_1	S148R	0.092
Sinocyclocheilus_grahami_per3_1	H164E	0.110
Sinocyclocheilus_grahami_per3_1	S165C	0.140
Sinocyclocheilus_grahami_per3_1	A166S	0.058
Sinocyclocheilus_grahami_per3_1	H173V	0.074
Sinocyclocheilus_grahami_per3_1	H174C	0.092
Sinocyclocheilus_grahami_per3_1	T175M	0.044
Sinocyclocheilus_grahami_per3_1	T266M	0.221
Sinocyclocheilus_grahami_per3_1	M364L	0.256
Sinocyclocheilus_grahami_per3_1	A551V	0.168
Sinocyclocheilus_grahami_per3_1	D801N	0.217
Sinocyclocheilus_grahami_per3_1	G839D	0.327
Sinocyclocheilus_grahami_per3_1	W930C	0.211
Sinocyclocheilus_grahami_per3_1	V967A	0.263
Sinocyclocheilus_grahami_per3_1	G979S	0.137
Sinocyclocheilus_grahami_per3_1	M1072V	0.121
Sinocyclocheilus_grahami_per3_1	A1088V	0.132
Sinocyclocheilus_grahami_per3_1	P1106S	0.162
Sinocyclocheilus_grahami_per3_1	G1115R	0.097
Sinocyclocheilus_grahami_per3_1	P1123A	0.113
Sinocyclocheilus_grahami_per3_1	H1207P	0.116
Sinocyclocheilus_grahami_per3_1	G1252D	0.216
Sinocyclocheilus_grahami_per3_1	S1305L	0.098
Sinocyclocheilus_grahami_per3_1	D1420G	0.291
Sinocyclocheilus_grahami_roraa_2	V22A	0.041
Sinocyclocheilus_grahami_roraa_2	A140V	0.161
Sinocyclocheilus_grahami_roraa_2	V141K	0.725
Sinocyclocheilus_grahami_roraa_2	K142I	0.464
Sinocyclocheilus_grahami_roraa_2	G144K	0.429
Sinocyclocheilus_grahami_roraa_2	R145H	0.423
Sinocyclocheilus_grahami_roraa_2	M146C	0.241
Sinocyclocheilus_grahami_roraa_2	S147P	0.278
Sinocyclocheilus_grahami_roraa_1	D170E	0.142
Sinocyclocheilus_grahami_rorab_2	P5L	0.134
Sinocyclocheilus_grahami_rorab_2	G238R	0.491
Sinocyclocheilus_grahami_rorab_2	L241V	0.123
Sinocyclocheilus_grahami_rorab_2	V547Q	0.097
Sinocyclocheilus_grahami_rorab_2	L548S	0.068
Sinocyclocheilus_grahami_rorab_2	Q550A	0.102
Sinocyclocheilus_grahami_rorab_2	E551T	0.074
Sinocyclocheilus_grahami_rorab_1	V27L	0.035
Sinocyclocheilus_grahami_rorab_1	G214C	0.393
Sinocyclocheilus_grahami_rorab_1	E218V	0.375
Sinocyclocheilus_grahami_rorab_1	D233N	0.259
Sinocyclocheilus_grahami_rorb_2	A287S	0.390
Sinocyclocheilus_grahami_rorb_1	S381T	0.325
Sinocyclocheilus_grahami_rorb_1	A423V	0.079
Sinocyclocheilus_grahami_rorcb_2	Y95F	0.120
Sinocyclocheilus_grahami_rorcb_2	R138H	0.074
Sinocyclocheilus_grahami_rorcb_2	T183S	0.100
Sinocyclocheilus_grahami_rorcb_2	Q224R	0.351
Sinocyclocheilus_grahami_rorcb_2	I248M	0.169
Sinocyclocheilus_grahami_rorcb_2	A459G	0.628
Sinocyclocheilus_grahami_rorcb_2	S479V	0.266
Sinocyclocheilus_grahami_rorcb_1	A114V	0.105
Sinocyclocheilus_grahami_rorcb_1	E228A	0.196
Sinocyclocheilus_grahami_rorcb_1	V233A	0.095
Sinocyclocheilus_grahami_rorcb_1	S394I	0.364
Sinocyclocheilus_grahami_rorca_2	E143G	0.180
Sinocyclocheilus_grahami_rorca_2	S150G	0.155
Sinocyclocheilus_grahami_rorca_2	T159S	0.112
Sinocyclocheilus_grahami_rorca_2	A393T	0.474
Sinocyclocheilus_grahami_rorca_2	A432T	0.698
Sinocyclocheilus_grahami_rorca_1	T416I	0.289
Sinocyclocheilus_grahami_rorca_1	P482A	0.438
