## Supplementary material for "Contrasted gene decay in subterranean vertebrates: insights from cavefishes and fossorial mammals": Sinocyclocheilus_rhinocerous_circadian.results.parsed_scores

ID	Substitution	MutPred2 score
Sinocyclocheilus_rhinocerous_aanat1_1	P215S	0.362
Sinocyclocheilus_rhinocerous_aanat1_2	M222I	0.235
Sinocyclocheilus_rhinocerous_aanat2_1	H129L	0.734
Sinocyclocheilus_rhinocerous_aanat2_1	R155H	0.419
Sinocyclocheilus_rhinocerous_aanat2_1	T194S	0.218
Sinocyclocheilus_rhinocerous_bmal1b_2	S164C	0.369
Sinocyclocheilus_rhinocerous_bmal1b_2	Y253N	0.508
Sinocyclocheilus_rhinocerous_bmal1b_2	N400T	0.320
Sinocyclocheilus_rhinocerous_bmal1b_2	M419T	0.255
Sinocyclocheilus_rhinocerous_bmal1b_1	F69C	0.301
Sinocyclocheilus_rhinocerous_bmal1b_1	S259C	0.269
Sinocyclocheilus_rhinocerous_bmal1b_1	L454P	0.715
Sinocyclocheilus_rhinocerous_bmal1b_1	G704C	0.904
Sinocyclocheilus_rhinocerous_bmal1a_2	H434Y	0.791
Sinocyclocheilus_rhinocerous_bmal1a_2	V556A	0.055
Sinocyclocheilus_rhinocerous_bmal1a_1	E390D	0.219
Sinocyclocheilus_rhinocerous_bmal1a_1	G421S	0.286
Sinocyclocheilus_rhinocerous_bmal1a_1	D561N	0.105
Sinocyclocheilus_rhinocerous_bmal2_2	G16D	0.729
Sinocyclocheilus_rhinocerous_bmal2_2	T51A	0.060
Sinocyclocheilus_rhinocerous_bmal2_2	N74S	0.089
Sinocyclocheilus_rhinocerous_bmal2_2	D91N	0.115
Sinocyclocheilus_rhinocerous_bmal2_2	R277Q	0.471
Sinocyclocheilus_rhinocerous_bmal2_2	R283W	0.810
Sinocyclocheilus_rhinocerous_bmal2_2	W330C	0.822
Sinocyclocheilus_rhinocerous_bmal2_2	S352N	0.249
Sinocyclocheilus_rhinocerous_bmal2_2	C354S	0.881
Sinocyclocheilus_rhinocerous_bmal2_2	V356L	0.730
Sinocyclocheilus_rhinocerous_bmal2_2	A357L	0.841
Sinocyclocheilus_rhinocerous_bmal2_2	V358L	0.425
Sinocyclocheilus_rhinocerous_bmal2_2	V381I	0.162
Sinocyclocheilus_rhinocerous_bmal2_2	T382V	0.706
Sinocyclocheilus_rhinocerous_bmal2_2	C384N	0.886
Sinocyclocheilus_rhinocerous_bmal2_2	A385V	0.720
Sinocyclocheilus_rhinocerous_bmal2_2	M386I	0.416
Sinocyclocheilus_rhinocerous_bmal2_2	D389T	0.833
Sinocyclocheilus_rhinocerous_bmal2_2	G390A	0.835
Sinocyclocheilus_rhinocerous_bmal2_2	K391F	0.880
Sinocyclocheilus_rhinocerous_bmal2_2	F392Y	0.716
Sinocyclocheilus_rhinocerous_bmal2_2	T393L	0.712
Sinocyclocheilus_rhinocerous_bmal2_2	F394Y	0.661
Sinocyclocheilus_rhinocerous_bmal2_2	V395C	0.775
Sinocyclocheilus_rhinocerous_bmal2_2	D396A	0.932
Sinocyclocheilus_rhinocerous_bmal2_2	Q397Y	0.843
Sinocyclocheilus_rhinocerous_bmal2_2	S514P	0.236
Sinocyclocheilus_rhinocerous_bmal2_2	I540T	0.364
Sinocyclocheilus_rhinocerous_bmal2_2	Y547H	0.194
Sinocyclocheilus_rhinocerous_bmal2_2	R606T	0.151
Sinocyclocheilus_rhinocerous_bmal2_2	M670L	0.093
Sinocyclocheilus_rhinocerous_bmal2_1	P26Q	0.199
Sinocyclocheilus_rhinocerous_bmal2_1	G52S	0.111
Sinocyclocheilus_rhinocerous_bmal2_1	M135I	0.613
Sinocyclocheilus_rhinocerous_ck1da_1	V63D	0.794
Sinocyclocheilus_rhinocerous_ck1da_1	I65V	0.532
Sinocyclocheilus_rhinocerous_ck1da_1	P66T	0.889
Sinocyclocheilus_rhinocerous_ck1da_1	T67E	0.694
Sinocyclocheilus_rhinocerous_ck1da_1	I68Y	0.888
Sinocyclocheilus_rhinocerous_ck1da_1	K69C	0.880
Sinocyclocheilus_rhinocerous_ck1da_1	W70F	0.912
Sinocyclocheilus_rhinocerous_ck1da_1	C71Y	0.689
Sinocyclocheilus_rhinocerous_ck1da_1	G72R	0.939
Sinocyclocheilus_rhinocerous_ck1da_1	A73R	0.659
Sinocyclocheilus_rhinocerous_ck1da_1	E74S	0.877
Sinocyclocheilus_rhinocerous_ck1da_1	G75R	0.849
Sinocyclocheilus_rhinocerous_ck1da_1	Y77T	0.936
Sinocyclocheilus_rhinocerous_ck1da_1	V79I	0.538
Sinocyclocheilus_rhinocerous_ck1da_1	M82C	0.893
Sinocyclocheilus_rhinocerous_ck1da_1	E83L	0.924
Sinocyclocheilus_rhinocerous_ck1da_1	L84A	0.940
Sinocyclocheilus_rhinocerous_ck1da_1	L85T	0.948
Sinocyclocheilus_rhinocerous_ck1da_1	G86T	0.938
Sinocyclocheilus_rhinocerous_ck1da_1	P87F	0.895
Sinocyclocheilus_rhinocerous_ck1da_1	S88K	0.883
Sinocyclocheilus_rhinocerous_ck1da_1	L89V	0.763
Sinocyclocheilus_rhinocerous_ck1db_2	P342S	0.084
Sinocyclocheilus_rhinocerous_ck1db_2	G376A	0.186
Sinocyclocheilus_rhinocerous_ck1db_2	A377F	0.181
Sinocyclocheilus_rhinocerous_ck1db_1	G296V	0.454
Sinocyclocheilus_rhinocerous_ck1db_1	A297S	0.215
Sinocyclocheilus_rhinocerous_ck1db_1	N298T	0.341
Sinocyclocheilus_rhinocerous_ck1db_1	R299C	0.460
Sinocyclocheilus_rhinocerous_ck1db_1	T300L	0.231
Sinocyclocheilus_rhinocerous_ck1db_1	A301D	0.306
Sinocyclocheilus_rhinocerous_ck1db_1	E305K	0.204
Sinocyclocheilus_rhinocerous_ck1db_1	R306L	0.204
Sinocyclocheilus_rhinocerous_clock1_1	S456C	0.272
Sinocyclocheilus_rhinocerous_clock1_1	H634P	0.355
Sinocyclocheilus_rhinocerous_clock1_1	Q885H	0.066
Sinocyclocheilus_rhinocerous_clock1_1	Q894H	0.042
Sinocyclocheilus_rhinocerous_clock1_1	H907L	0.058
Sinocyclocheilus_rhinocerous_clock2_2	Q95R	0.127
Sinocyclocheilus_rhinocerous_clock2_2	E558D	0.130
Sinocyclocheilus_rhinocerous_clock2_2	Q780L	0.144
Sinocyclocheilus_rhinocerous_clock2_2	A839V	0.068
Sinocyclocheilus_rhinocerous_clock2_1	R41K	0.068
Sinocyclocheilus_rhinocerous_clock2_1	S242C	0.289
Sinocyclocheilus_rhinocerous_clock2_1	L596S	0.396
Sinocyclocheilus_rhinocerous_clock2_1	K654Q	0.132
Sinocyclocheilus_rhinocerous_clock2_1	M718V	0.150
Sinocyclocheilus_rhinocerous_clock2_1	T728N	0.154
Sinocyclocheilus_rhinocerous_cry1a_2	F410W	0.783
Sinocyclocheilus_rhinocerous_cry1a_2	H411E	0.613
Sinocyclocheilus_rhinocerous_cry1a_2	C412T	0.811
Sinocyclocheilus_rhinocerous_cry1a_2	Y413L	0.842
Sinocyclocheilus_rhinocerous_cry1a_2	P415S	0.817
Sinocyclocheilus_rhinocerous_cry1a_2	G417S	0.205
Sinocyclocheilus_rhinocerous_cry1a_2	F418N	0.800
Sinocyclocheilus_rhinocerous_cry1a_2	G419W	0.821
Sinocyclocheilus_rhinocerous_cry1a_2	R421K	0.161
Sinocyclocheilus_rhinocerous_cry1a_2	D423E	0.750
Sinocyclocheilus_rhinocerous_cry1a_2	N425R	0.388
Sinocyclocheilus_rhinocerous_cry1a_2	G426V	0.894
Sinocyclocheilus_rhinocerous_cry1a_2	D427R	0.484
Sinocyclocheilus_rhinocerous_cry1a_2	Y428K	0.919
Sinocyclocheilus_rhinocerous_cry1a_2	Y488C	0.725
Sinocyclocheilus_rhinocerous_cry1a_2	R495H	0.278
Sinocyclocheilus_rhinocerous_cry1a_1	T180S	0.089
Sinocyclocheilus_rhinocerous_cry1a_1	S206A	0.094
Sinocyclocheilus_rhinocerous_cry1a_1	T298M	0.457
Sinocyclocheilus_rhinocerous_cry1b_2	R53E	0.574
Sinocyclocheilus_rhinocerous_cry1b_2	K92R	0.234
Sinocyclocheilus_rhinocerous_cry1b_2	G121E	0.775
Sinocyclocheilus_rhinocerous_cry1b_2	R256Q	0.289
Sinocyclocheilus_rhinocerous_cry1b_2	L284P	0.577
Sinocyclocheilus_rhinocerous_cry1b_2	G610D	0.123
Sinocyclocheilus_rhinocerous_cry1b_1	L255F	0.551
Sinocyclocheilus_rhinocerous_cry1b_1	V316M	0.190
Sinocyclocheilus_rhinocerous_cry1b_1	P319S	0.677
Sinocyclocheilus_rhinocerous_cry1b_1	G534D	0.095
Sinocyclocheilus_rhinocerous_cry1b_1	Q707P	0.211
Sinocyclocheilus_rhinocerous_cry2b_2	E186C	0.286
Sinocyclocheilus_rhinocerous_cry2b_2	H237Q	0.298
Sinocyclocheilus_rhinocerous_cry2b_2	T247A	0.058
Sinocyclocheilus_rhinocerous_cry2b_2	W428A	0.958
Sinocyclocheilus_rhinocerous_cry2b_2	H431P	0.761
Sinocyclocheilus_rhinocerous_cry2b_2	H611C	0.081
Sinocyclocheilus_rhinocerous_cry2b_2	P612L	0.074
Sinocyclocheilus_rhinocerous_cry2b_2	G613K	0.102
Sinocyclocheilus_rhinocerous_cry2b_2	P614S	0.077
Sinocyclocheilus_rhinocerous_cry2b_2	S615Y	0.154
Sinocyclocheilus_rhinocerous_cry2b_2	G616V	0.078
Sinocyclocheilus_rhinocerous_cry2b_2	K618I	0.126
Sinocyclocheilus_rhinocerous_cry2b_2	H619N	0.095
Sinocyclocheilus_rhinocerous_cry2b_2	H620S	0.064
Sinocyclocheilus_rhinocerous_cry2b_2	G621D	0.079
Sinocyclocheilus_rhinocerous_cry2b_2	S622R	0.067
Sinocyclocheilus_rhinocerous_cry2b_2	I623N	0.121
Sinocyclocheilus_rhinocerous_cry2b_2	H624E	0.087
Sinocyclocheilus_rhinocerous_cry2b_2	R625S	0.106
Sinocyclocheilus_rhinocerous_cry2b_2	H626F	0.097
Sinocyclocheilus_rhinocerous_cry2b_2	A627P	0.121
Sinocyclocheilus_rhinocerous_cry2b_2	L628I	0.056
Sinocyclocheilus_rhinocerous_cry2b_1	F65V	0.829
Sinocyclocheilus_rhinocerous_cry3_1	T206I	0.298
Sinocyclocheilus_rhinocerous_cry3_1	Q207R	0.317
Sinocyclocheilus_rhinocerous_cry3_1	A459T	0.721
Sinocyclocheilus_rhinocerous_cry3_1	R647Q	0.162
Sinocyclocheilus_rhinocerous_cry3_1	K680M	0.114
Sinocyclocheilus_rhinocerous_cry3_2	R267C	0.878
Sinocyclocheilus_rhinocerous_cry3_2	A580E	0.061
Sinocyclocheilus_rhinocerous_cry3_2	R645M	0.238
Sinocyclocheilus_rhinocerous_cry3_2	G646S	0.150
Sinocyclocheilus_rhinocerous_cry3_2	N659F	0.054
Sinocyclocheilus_rhinocerous_cry3_2	S660K	0.079
Sinocyclocheilus_rhinocerous_cry3_2	K661S	0.092
Sinocyclocheilus_rhinocerous_cry3_2	V662Q	0.087
Sinocyclocheilus_rhinocerous_cry3_2	K663A	0.072
Sinocyclocheilus_rhinocerous_cry3_2	T665Q	0.061
Sinocyclocheilus_rhinocerous_cry3_2	Q667S	0.096
Sinocyclocheilus_rhinocerous_cry3_2	A668Q	0.059
Sinocyclocheilus_rhinocerous_cry3_2	K669R	0.026
Sinocyclocheilus_rhinocerous_cry3_2	G670S	0.059
Sinocyclocheilus_rhinocerous_cry3_2	K676R	0.043
Sinocyclocheilus_rhinocerous_cry3_2	T677A	0.029
Sinocyclocheilus_rhinocerous_cry3_2	D678E	0.037
Sinocyclocheilus_rhinocerous_cry3_2	K680Q	0.112
Sinocyclocheilus_rhinocerous_cry3_2	Q681A	0.079
Sinocyclocheilus_rhinocerous_cry5_2	L71P	0.910
Sinocyclocheilus_rhinocerous_cry5_2	E389K	0.648
Sinocyclocheilus_rhinocerous_cry5_1	R15H	0.765
Sinocyclocheilus_rhinocerous_cry5_1	H21Y	0.651
Sinocyclocheilus_rhinocerous_cry5_1	A29T	0.838
Sinocyclocheilus_rhinocerous_cry5_1	R100L	0.604
Sinocyclocheilus_rhinocerous_cry5_1	Q221P	0.726
Sinocyclocheilus_rhinocerous_cry5_1	A334T	0.663
Sinocyclocheilus_rhinocerous_cry5_1	T511D	0.121
Sinocyclocheilus_rhinocerous_cry5_1	R516L	0.362
Sinocyclocheilus_rhinocerous_cry-dash_1	F75C	0.685
Sinocyclocheilus_rhinocerous_cry-dash_1	V141L	0.156
Sinocyclocheilus_rhinocerous_cry-dash_1	R167I	0.433
Sinocyclocheilus_rhinocerous_cry-dash_1	G215D	0.185
Sinocyclocheilus_rhinocerous_cry-dash_1	L303V	0.272
Sinocyclocheilus_rhinocerous_cry-dash_1	M369T	0.203
Sinocyclocheilus_rhinocerous_cry-dash_1	R401G	0.888
Sinocyclocheilus_rhinocerous_cry-dash_1	P553T	0.192
Sinocyclocheilus_rhinocerous_cry-dash_2	S27C	0.443
Sinocyclocheilus_rhinocerous_cry-dash_2	Q108E	0.284
Sinocyclocheilus_rhinocerous_cry-dash_2	P111T	0.529
Sinocyclocheilus_rhinocerous_cry-dash_2	Q151K	0.153
Sinocyclocheilus_rhinocerous_cry-dash_2	C252W	0.727
Sinocyclocheilus_rhinocerous_cry-dash_2	R253V	0.370
Sinocyclocheilus_rhinocerous_cry-dash_2	G254E	0.858
Sinocyclocheilus_rhinocerous_cry-dash_2	G255R	0.922
Sinocyclocheilus_rhinocerous_cry-dash_2	E256L	0.880
Sinocyclocheilus_rhinocerous_cry-dash_2	T257R	0.551
Sinocyclocheilus_rhinocerous_cry-dash_2	E258L	0.805
Sinocyclocheilus_rhinocerous_cry-dash_2	A259L	0.894
Sinocyclocheilus_rhinocerous_cry-dash_2	A261G	0.304
Sinocyclocheilus_rhinocerous_cry-dash_2	R262N	0.781
Sinocyclocheilus_rhinocerous_cry-dash_2	L263I	0.392
Sinocyclocheilus_rhinocerous_cry-dash_2	K264T	0.381
Sinocyclocheilus_rhinocerous_cry-dash_2	W268F	0.365
Sinocyclocheilus_rhinocerous_cry-dash_2	D269G	0.381
Sinocyclocheilus_rhinocerous_cry-dash_2	T270I	0.232
Sinocyclocheilus_rhinocerous_cry-dash_2	N271Q	0.211
Sinocyclocheilus_rhinocerous_cry-dash_2	A272M	0.403
Sinocyclocheilus_rhinocerous_cry-dash_2	V273L	0.221
Sinocyclocheilus_rhinocerous_cry-dash_2	A274L	0.565
Sinocyclocheilus_rhinocerous_cry-dash_2	T275Q	0.393
Sinocyclocheilus_rhinocerous_cry-dash_2	Y276L	0.938
Sinocyclocheilus_rhinocerous_cry-dash_2	K277R	0.508
Sinocyclocheilus_rhinocerous_cry-dash_2	E278R	0.643
Sinocyclocheilus_rhinocerous_cry-dash_2	T279R	0.758
Sinocyclocheilus_rhinocerous_cry-dash_2	R280P	0.956
Sinocyclocheilus_rhinocerous_cry-dash_2	N281G	0.795
Sinocyclocheilus_rhinocerous_cry-dash_2	G282M	0.785
Sinocyclocheilus_rhinocerous_cry-dash_2	M283A	0.663
Sinocyclocheilus_rhinocerous_cry-dash_2	I284S	0.726
Sinocyclocheilus_rhinocerous_cry-dash_2	G285E	0.837
Sinocyclocheilus_rhinocerous_cry-dash_2	V286L	0.243
Sinocyclocheilus_rhinocerous_cry-dash_2	D287T	0.790
Sinocyclocheilus_rhinocerous_cry-dash_2	Y288I	0.778
Sinocyclocheilus_rhinocerous_cry-dash_2	S289P	0.854
Sinocyclocheilus_rhinocerous_cry-dash_2	T290Q	0.786
Sinocyclocheilus_rhinocerous_cry-dash_2	K291N	0.735
Sinocyclocheilus_rhinocerous_cry-dash_2	S293L	0.761
Sinocyclocheilus_rhinocerous_cry-dash_2	P294H	0.654
Sinocyclocheilus_rhinocerous_cry-dash_2	W295G	0.787
Sinocyclocheilus_rhinocerous_cry-dash_2	A302R	0.551
Sinocyclocheilus_rhinocerous_cry-dash_2	L303W	0.640
Sinocyclocheilus_rhinocerous_cry-dash_2	G304A	0.885
Sinocyclocheilus_rhinocerous_cry-dash_2	C305A	0.786
Sinocyclocheilus_rhinocerous_cry-dash_2	I306Y	0.700
Sinocyclocheilus_rhinocerous_cry-dash_2	S307Q	0.877
Sinocyclocheilus_rhinocerous_cry-dash_2	R309G	0.901
Sinocyclocheilus_rhinocerous_cry-dash_2	L346I	0.299
Sinocyclocheilus_rhinocerous_cry-dash_2	T552A	0.078
Sinocyclocheilus_rhinocerous_dbpa_1	G94V	0.167
Sinocyclocheilus_rhinocerous_dbpa_1	T98V	0.098
Sinocyclocheilus_rhinocerous_dbpa_1	A342G	0.339
Sinocyclocheilus_rhinocerous_dbpa_2	A335S	0.171
Sinocyclocheilus_rhinocerous_dbpb_1	D68E	0.034
Sinocyclocheilus_rhinocerous_dbpb_1	F114L	0.419
Sinocyclocheilus_rhinocerous_dbpb_1	Q176K	0.083
Sinocyclocheilus_rhinocerous_nfil3_1	V37L	0.093
Sinocyclocheilus_rhinocerous_nfil3_1	L236R	0.808
Sinocyclocheilus_rhinocerous_nfil3_1	G271C	0.123
Sinocyclocheilus_rhinocerous_nfil3_1	A341S	0.070
Sinocyclocheilus_rhinocerous_nfil3_1	A439V	0.049
Sinocyclocheilus_rhinocerous_nfil3_1	A461S	0.314
Sinocyclocheilus_rhinocerous_nfil3_2	Q40P	0.373
Sinocyclocheilus_rhinocerous_nfil3_2	G41V	0.272
Sinocyclocheilus_rhinocerous_nfil3_2	R44K	0.138
Sinocyclocheilus_rhinocerous_nfil3_2	P55S	0.106
Sinocyclocheilus_rhinocerous_nfil3_2	P71S	0.239
Sinocyclocheilus_rhinocerous_nfil3_2	S77G	0.150
Sinocyclocheilus_rhinocerous_nfil3_2	A120T	0.136
Sinocyclocheilus_rhinocerous_nfil3_2	A190T	0.053
Sinocyclocheilus_rhinocerous_nfil3_2	I351T	0.155
Sinocyclocheilus_rhinocerous_nfil3-2_1	K346N	0.038
Sinocyclocheilus_rhinocerous_nfil3-2_1	P546L	0.050
Sinocyclocheilus_rhinocerous_nfil3-2_1	T596M	0.034
Sinocyclocheilus_rhinocerous_nfil3-2_2	S16G	0.072
Sinocyclocheilus_rhinocerous_nfil3-2_2	V146G	0.058
Sinocyclocheilus_rhinocerous_nfil3-2_2	R302H	0.025
Sinocyclocheilus_rhinocerous_nfil3-2_2	M343I	0.023
Sinocyclocheilus_rhinocerous_nfil3-2_2	P371S	0.040
Sinocyclocheilus_rhinocerous_nfil3-2_2	K381I	0.093
Sinocyclocheilus_rhinocerous_nfil3-2_2	D639A	0.056
Sinocyclocheilus_rhinocerous_nfil3-2_2	S646N	0.051
Sinocyclocheilus_rhinocerous_nfil3-2_2	R660H	0.255
Sinocyclocheilus_rhinocerous_nfil3-4_1	L105F	0.293
Sinocyclocheilus_rhinocerous_nfil3-4_1	A124T	0.092
Sinocyclocheilus_rhinocerous_nfil3-4_2	T124A	0.107
Sinocyclocheilus_rhinocerous_nfil3-4_2	V131L	0.086
Sinocyclocheilus_rhinocerous_nfil3-4_2	R143W	0.146
Sinocyclocheilus_rhinocerous_nfil3-4_2	M184T	0.182
Sinocyclocheilus_rhinocerous_nfil3-6_2	G240S	0.105
Sinocyclocheilus_rhinocerous_nfil3-6_2	G333R	0.230
Sinocyclocheilus_rhinocerous_nfil3-6_2	D334Y	0.245
Sinocyclocheilus_rhinocerous_nfil3-6_2	G370S	0.253
Sinocyclocheilus_rhinocerous_nfil3-6_1	S158T	0.139
Sinocyclocheilus_rhinocerous_nfil3-6_1	V412A	0.048
Sinocyclocheilus_rhinocerous_nr1d1_2	S103T	0.169
Sinocyclocheilus_rhinocerous_nr1d1_2	Q215H	0.188
Sinocyclocheilus_rhinocerous_nr1d1_2	R490H	0.217
Sinocyclocheilus_rhinocerous_nr1d1_2	V653I	0.065
Sinocyclocheilus_rhinocerous_nr1d1_1	N39S	0.406
Sinocyclocheilus_rhinocerous_nr1d1_1	N144H	0.083
Sinocyclocheilus_rhinocerous_nr1d1_1	N258I	0.172
Sinocyclocheilus_rhinocerous_nr1d1_1	G294R	0.242
Sinocyclocheilus_rhinocerous_nr1d1_1	P299L	0.139
Sinocyclocheilus_rhinocerous_nr1d1_1	P331L	0.128
Sinocyclocheilus_rhinocerous_nr1d1_1	Q333R	0.120
Sinocyclocheilus_rhinocerous_nr1d1_1	P344L	0.110
Sinocyclocheilus_rhinocerous_nr1d1_1	S400R	0.433
Sinocyclocheilus_rhinocerous_nr1d1_1	A405T	0.160
Sinocyclocheilus_rhinocerous_nr1d1_1	G406E	0.449
Sinocyclocheilus_rhinocerous_nr1d1_1	Q449H	0.109
Sinocyclocheilus_rhinocerous_nr1d1_1	T580I	0.328
Sinocyclocheilus_rhinocerous_nr1d1_1	A671T	0.056
Sinocyclocheilus_rhinocerous_nr1d2a_1	Q567E	0.221
Sinocyclocheilus_rhinocerous_nr1d2a_1	H666Y	0.195
Sinocyclocheilus_rhinocerous_nr1d2a_2	G222R	0.771
Sinocyclocheilus_rhinocerous_nr1d2a_2	P258L	0.104
Sinocyclocheilus_rhinocerous_nr1d2a_2	L305F	0.110
Sinocyclocheilus_rhinocerous_nr1d2a_2	I357V	0.157
Sinocyclocheilus_rhinocerous_nr1d2a_2	L446P	0.156
Sinocyclocheilus_rhinocerous_nr1d2a_2	H663R	0.142
Sinocyclocheilus_rhinocerous_nr1d2a_2	D762N	0.373
Sinocyclocheilus_rhinocerous_nr1d2a_2	N850T	0.455
Sinocyclocheilus_rhinocerous_nr1d2b_2	N246S	0.053
Sinocyclocheilus_rhinocerous_nr1d2b_2	R359N	0.580
Sinocyclocheilus_rhinocerous_nr1d2b_2	N361D	0.439
Sinocyclocheilus_rhinocerous_nr1d2b_2	D437E	0.045
Sinocyclocheilus_rhinocerous_nr1d2b_2	E476K	0.126
Sinocyclocheilus_rhinocerous_nr1d2b_2	E513K	0.347
Sinocyclocheilus_rhinocerous_nr1d2b_2	A522G	0.075
Sinocyclocheilus_rhinocerous_nr1d2b_2	C554Y	0.301
Sinocyclocheilus_rhinocerous_nr1d2b_2	E560A	0.181
Sinocyclocheilus_rhinocerous_nr1d2b_2	N830Y	0.256
Sinocyclocheilus_rhinocerous_nr1d2b_1	Q280L	0.077
Sinocyclocheilus_rhinocerous_nr1d2b_1	S281A	0.044
Sinocyclocheilus_rhinocerous_nr1d2b_1	R282V	0.065
Sinocyclocheilus_rhinocerous_nr1d2b_1	P283A	0.062
Sinocyclocheilus_rhinocerous_nr1d2b_1	R284P	0.129
Sinocyclocheilus_rhinocerous_nr1d2b_1	H286F	0.086
Sinocyclocheilus_rhinocerous_nr1d2b_1	R287L	0.063
Sinocyclocheilus_rhinocerous_nr1d2b_1	S288P	0.072
Sinocyclocheilus_rhinocerous_nr1d2b_1	G289W	0.119
Sinocyclocheilus_rhinocerous_nr1d2b_1	S436N	0.049
Sinocyclocheilus_rhinocerous_nr1d2b_1	D437Q	0.091
Sinocyclocheilus_rhinocerous_nr1d2b_1	A438T	0.052
Sinocyclocheilus_rhinocerous_nr1d2b_1	A439S	0.051
Sinocyclocheilus_rhinocerous_nr1d2b_1	S440A	0.051
Sinocyclocheilus_rhinocerous_nr1d2b_1	E441S	0.114
Sinocyclocheilus_rhinocerous_nr1d2b_1	H442D	0.130
Sinocyclocheilus_rhinocerous_nr1d2b_1	S443A	0.057
Sinocyclocheilus_rhinocerous_nr1d2b_1	G444A	0.077
Sinocyclocheilus_rhinocerous_nr1d2b_1	G446E	0.119
Sinocyclocheilus_rhinocerous_nr1d2b_1	T484K	0.186
Sinocyclocheilus_rhinocerous_nr1d2b_1	M516I	0.117
Sinocyclocheilus_rhinocerous_nr1d2b_1	N532K	0.302
Sinocyclocheilus_rhinocerous_nr1d2b_1	A654S	0.084
Sinocyclocheilus_rhinocerous_nr1d2b_1	R679G	0.557
Sinocyclocheilus_rhinocerous_nr1d4b_1	Q228R	0.137
Sinocyclocheilus_rhinocerous_nr1d4b_1	S266N	0.085
Sinocyclocheilus_rhinocerous_nr1d4b_1	V289M	0.053
Sinocyclocheilus_rhinocerous_nr1d4b_1	I306T	0.205
Sinocyclocheilus_rhinocerous_nr1d4b_1	N319D	0.109
Sinocyclocheilus_rhinocerous_nr1d4b_1	H372N	0.132
Sinocyclocheilus_rhinocerous_nr1d4b_1	T376R	0.509
Sinocyclocheilus_rhinocerous_nr1d4b_1	C448Y	0.229
Sinocyclocheilus_rhinocerous_nr1d4b_1	S451F	0.227
Sinocyclocheilus_rhinocerous_nr1d4b_1	Q459R	0.103
Sinocyclocheilus_rhinocerous_nr1d4b_2	T97I	0.064
Sinocyclocheilus_rhinocerous_nr1d4b_2	V101A	0.071
Sinocyclocheilus_rhinocerous_nr1d4b_2	T132A	0.095
Sinocyclocheilus_rhinocerous_nr1d4b_2	Y173L	0.784
Sinocyclocheilus_rhinocerous_nr1d4b_2	A209I	0.514
Sinocyclocheilus_rhinocerous_nr1d4b_2	G266S	0.158
Sinocyclocheilus_rhinocerous_nr1d4b_2	H348Y	0.142
Sinocyclocheilus_rhinocerous_nr1d4b_2	S395R	0.174
Sinocyclocheilus_rhinocerous_nr1d4b_2	S407T	0.109
Sinocyclocheilus_rhinocerous_nr1d4b_2	V520L	0.682
Sinocyclocheilus_rhinocerous_nr1d4b_2	R577L	0.523
Sinocyclocheilus_rhinocerous_nr1d4b_2	G595S	0.139
Sinocyclocheilus_rhinocerous_nr1d4a_2	E256K	0.123
Sinocyclocheilus_rhinocerous_nr1d4a_2	R385W	0.209
Sinocyclocheilus_rhinocerous_nr1d4a_2	P409H	0.209
Sinocyclocheilus_rhinocerous_nr1d4a_2	S425N	0.106
Sinocyclocheilus_rhinocerous_nr1d4a_2	C448Y	0.161
Sinocyclocheilus_rhinocerous_nr1d4a_2	R623H	0.608
Sinocyclocheilus_rhinocerous_nr1d4a_1	S69R	0.192
Sinocyclocheilus_rhinocerous_nr1d4a_1	R291H	0.136
Sinocyclocheilus_rhinocerous_nr1d4a_1	N306T	0.246
Sinocyclocheilus_rhinocerous_nr1d4a_1	P409L	0.157
Sinocyclocheilus_rhinocerous_nr1d4a_1	T410A	0.081
Sinocyclocheilus_rhinocerous_nr1d4a_1	V460L	0.117
Sinocyclocheilus_rhinocerous_nr1d4a_1	R618L	0.570
Sinocyclocheilus_rhinocerous_per1b_1	R547W	0.112
Sinocyclocheilus_rhinocerous_per1b_1	A927T	0.318
Sinocyclocheilus_rhinocerous_per1b_1	S1005A	0.058
Sinocyclocheilus_rhinocerous_per1b_1	H1027Q	0.077
Sinocyclocheilus_rhinocerous_per1b_1	V1079I	0.059
Sinocyclocheilus_rhinocerous_per1b_1	S1237L	0.149
Sinocyclocheilus_rhinocerous_per1b_1	A1263T	0.077
Sinocyclocheilus_rhinocerous_per1b_1	N1294K	0.139
Sinocyclocheilus_rhinocerous_per1b_1	T1484A	0.511
Sinocyclocheilus_rhinocerous_per1b_1	E1595D	0.040
Sinocyclocheilus_rhinocerous_per1b_1	E1599K	0.060
Sinocyclocheilus_rhinocerous_per1b_1	L1651I	0.053
Sinocyclocheilus_rhinocerous_per1b_1	Q1653R	0.157
Sinocyclocheilus_rhinocerous_per1b_2	V21G	0.087
Sinocyclocheilus_rhinocerous_per1b_2	P50T	0.083
Sinocyclocheilus_rhinocerous_per1b_2	P63L	0.116
Sinocyclocheilus_rhinocerous_per1b_2	G120S	0.035
Sinocyclocheilus_rhinocerous_per1b_2	E265D	0.201
Sinocyclocheilus_rhinocerous_per1b_2	R305H	0.125
Sinocyclocheilus_rhinocerous_per1b_2	R525L	0.589
Sinocyclocheilus_rhinocerous_per1b_2	V568I	0.118
Sinocyclocheilus_rhinocerous_per1b_2	S692I	0.111
Sinocyclocheilus_rhinocerous_per1b_2	L715V	0.270
Sinocyclocheilus_rhinocerous_per1b_2	G774A	0.076
Sinocyclocheilus_rhinocerous_per1b_2	S776P	0.067
Sinocyclocheilus_rhinocerous_per1b_2	H865N	0.054
Sinocyclocheilus_rhinocerous_per1b_2	E932A	0.576
Sinocyclocheilus_rhinocerous_per1b_2	G1010V	0.088
Sinocyclocheilus_rhinocerous_per1b_2	G1044S	0.105
Sinocyclocheilus_rhinocerous_per1b_2	A1117V	0.119
Sinocyclocheilus_rhinocerous_per1b_2	P1253S	0.179
Sinocyclocheilus_rhinocerous_per1b_2	R1265K	0.068
Sinocyclocheilus_rhinocerous_per1b_2	S1293A	0.059
Sinocyclocheilus_rhinocerous_per1b_2	G1402S	0.063
Sinocyclocheilus_rhinocerous_per1b_2	S1403G	0.055
Sinocyclocheilus_rhinocerous_per1b_2	Q1512R	0.116
Sinocyclocheilus_rhinocerous_per1b_2	V1563E	0.140
Sinocyclocheilus_rhinocerous_per1b_2	F1570L	0.040
Sinocyclocheilus_rhinocerous_per1b_2	M1620T	0.044
Sinocyclocheilus_rhinocerous_per1b_2	E1628G	0.182
Sinocyclocheilus_rhinocerous_per1b_2	E1644V	0.075
Sinocyclocheilus_rhinocerous_per1a_1	S7P	0.072
Sinocyclocheilus_rhinocerous_per1a_1	R367W	0.701
Sinocyclocheilus_rhinocerous_per1a_1	Q711R	0.800
Sinocyclocheilus_rhinocerous_per1a_1	E773K	0.125
Sinocyclocheilus_rhinocerous_per1a_1	E894K	0.148
Sinocyclocheilus_rhinocerous_per1a_1	N977Y	0.176
Sinocyclocheilus_rhinocerous_per1a_1	S1043P	0.067
Sinocyclocheilus_rhinocerous_per1a_1	T1067N	0.179
Sinocyclocheilus_rhinocerous_per1a_1	T1140I	0.087
Sinocyclocheilus_rhinocerous_per1a_1	P1314S	0.141
Sinocyclocheilus_rhinocerous_per1a_2	M2L	0.077
Sinocyclocheilus_rhinocerous_per1a_2	R216H	0.134
Sinocyclocheilus_rhinocerous_per1a_2	T281M	0.254
Sinocyclocheilus_rhinocerous_per1a_2	P322S	0.483
Sinocyclocheilus_rhinocerous_per1a_2	I479L	0.194
Sinocyclocheilus_rhinocerous_per1a_2	G484R	0.585
Sinocyclocheilus_rhinocerous_per1a_2	S576N	0.137
Sinocyclocheilus_rhinocerous_per1a_2	Q578L	0.113
Sinocyclocheilus_rhinocerous_per1a_2	I621F	0.150
Sinocyclocheilus_rhinocerous_per1a_2	G689D	0.112
Sinocyclocheilus_rhinocerous_per1a_2	S746C	0.344
Sinocyclocheilus_rhinocerous_per1a_2	V815A	0.164
Sinocyclocheilus_rhinocerous_per1a_2	R947W	0.236
Sinocyclocheilus_rhinocerous_per1a_2	S975C	0.163
Sinocyclocheilus_rhinocerous_per1a_2	G1328R	0.166
Sinocyclocheilus_rhinocerous_per1a_2	N1556I	0.223
Sinocyclocheilus_rhinocerous_per1a_2	Q1614E	0.072
Sinocyclocheilus_rhinocerous_per2_2	S152A	0.034
Sinocyclocheilus_rhinocerous_per2_2	S289R	0.215
Sinocyclocheilus_rhinocerous_per2_2	P646L	0.101
Sinocyclocheilus_rhinocerous_per2_2	S778C	0.058
Sinocyclocheilus_rhinocerous_per2_2	S806P	0.055
Sinocyclocheilus_rhinocerous_per2_2	R1074H	0.076
Sinocyclocheilus_rhinocerous_per2_2	P1171L	0.110
Sinocyclocheilus_rhinocerous_per2_2	G1281E	0.145
Sinocyclocheilus_rhinocerous_per2_2	E1439Q	0.071
Sinocyclocheilus_rhinocerous_per2_2	V1539I	0.085
Sinocyclocheilus_rhinocerous_per2_1	C41Y	0.078
Sinocyclocheilus_rhinocerous_per2_1	G80D	0.156
Sinocyclocheilus_rhinocerous_per2_1	S168L	0.142
Sinocyclocheilus_rhinocerous_per2_1	P179L	0.054
Sinocyclocheilus_rhinocerous_per2_1	T185S	0.029
Sinocyclocheilus_rhinocerous_per2_1	K221R	0.124
Sinocyclocheilus_rhinocerous_per2_1	G238R	0.319
Sinocyclocheilus_rhinocerous_per2_1	Q265E	0.314
Sinocyclocheilus_rhinocerous_per2_1	T291S	0.182
Sinocyclocheilus_rhinocerous_per2_1	M378V	0.099
Sinocyclocheilus_rhinocerous_per2_1	E415A	0.277
Sinocyclocheilus_rhinocerous_per2_1	A566S	0.077
Sinocyclocheilus_rhinocerous_per2_1	R588K	0.270
Sinocyclocheilus_rhinocerous_per2_1	L615Q	0.321
Sinocyclocheilus_rhinocerous_per2_1	D696A	0.352
Sinocyclocheilus_rhinocerous_per2_1	G791D	0.094
Sinocyclocheilus_rhinocerous_per2_1	T969I	0.058
Sinocyclocheilus_rhinocerous_per2_1	L1009Q	0.219
Sinocyclocheilus_rhinocerous_per2_1	D1072V	0.141
Sinocyclocheilus_rhinocerous_per2_1	G1112S	0.210
Sinocyclocheilus_rhinocerous_per2_1	Q1180P	0.351
Sinocyclocheilus_rhinocerous_per2_1	Q1210H	0.160
Sinocyclocheilus_rhinocerous_per2_1	E1573D	0.051
Sinocyclocheilus_rhinocerous_per2_1	S1584Q	0.053
Sinocyclocheilus_rhinocerous_per2_1	S1585R	0.025
Sinocyclocheilus_rhinocerous_per2_1	E1587R	0.077
Sinocyclocheilus_rhinocerous_per2_1	D1589Q	0.035
Sinocyclocheilus_rhinocerous_per2_1	S1590K	0.041
Sinocyclocheilus_rhinocerous_per2_1	R1591H	0.029
Sinocyclocheilus_rhinocerous_per2_1	H1592V	0.040
Sinocyclocheilus_rhinocerous_per2_1	E1594F	0.088
Sinocyclocheilus_rhinocerous_per2_1	T1595S	0.026
Sinocyclocheilus_rhinocerous_per2_1	H1596N	0.038
Sinocyclocheilus_rhinocerous_per2_1	S1597P	0.057
Sinocyclocheilus_rhinocerous_per2_1	C1598S	0.048
Sinocyclocheilus_rhinocerous_per2_1	P1601L	0.072
Sinocyclocheilus_rhinocerous_per2_1	V1602N	0.035
Sinocyclocheilus_rhinocerous_per3_2	G63S	0.117
Sinocyclocheilus_rhinocerous_per3_2	E64V	0.084
Sinocyclocheilus_rhinocerous_per3_2	S178R	0.052
Sinocyclocheilus_rhinocerous_per3_2	E179F	0.062
Sinocyclocheilus_rhinocerous_per3_2	Q180K	0.068
Sinocyclocheilus_rhinocerous_per3_2	T181M	0.037
Sinocyclocheilus_rhinocerous_per3_2	E182D	0.071
Sinocyclocheilus_rhinocerous_per3_2	H183S	0.032
Sinocyclocheilus_rhinocerous_per3_2	G184K	0.071
Sinocyclocheilus_rhinocerous_per3_2	R185V	0.101
Sinocyclocheilus_rhinocerous_per3_2	F277Y	0.516
Sinocyclocheilus_rhinocerous_per3_2	A280T	0.186
Sinocyclocheilus_rhinocerous_per3_2	A305V	0.250
Sinocyclocheilus_rhinocerous_per3_2	R327W	0.347
Sinocyclocheilus_rhinocerous_per3_2	V437L	0.584
Sinocyclocheilus_rhinocerous_per3_2	T454S	0.124
Sinocyclocheilus_rhinocerous_per3_2	T523I	0.289
Sinocyclocheilus_rhinocerous_per3_2	V530I	0.170
Sinocyclocheilus_rhinocerous_per3_2	E538K	0.074
Sinocyclocheilus_rhinocerous_per3_2	E548K	0.191
Sinocyclocheilus_rhinocerous_per3_2	N564K	0.309
Sinocyclocheilus_rhinocerous_per3_2	G568D	0.419
Sinocyclocheilus_rhinocerous_per3_2	F860Y	0.400
Sinocyclocheilus_rhinocerous_per3_2	Q861S	0.381
Sinocyclocheilus_rhinocerous_per3_2	H862L	0.256
Sinocyclocheilus_rhinocerous_per3_2	R863T	0.271
Sinocyclocheilus_rhinocerous_per3_2	I864L	0.158
Sinocyclocheilus_rhinocerous_per3_2	S871F	0.148
Sinocyclocheilus_rhinocerous_per3_2	Q874L	0.216
Sinocyclocheilus_rhinocerous_per3_2	Q875S	0.116
Sinocyclocheilus_rhinocerous_per3_2	V889A	0.044
Sinocyclocheilus_rhinocerous_per3_2	P963Q	0.233
Sinocyclocheilus_rhinocerous_per3_2	M1112V	0.114
Sinocyclocheilus_rhinocerous_per3_2	N1249H	0.099
Sinocyclocheilus_rhinocerous_per3_2	P1425L	0.080
Sinocyclocheilus_rhinocerous_per3_2	T1438F	0.049
Sinocyclocheilus_rhinocerous_per3_2	R1441A	0.065
Sinocyclocheilus_rhinocerous_per3_1	G14R	0.453
Sinocyclocheilus_rhinocerous_per3_1	R32C	0.075
Sinocyclocheilus_rhinocerous_per3_1	N137S	0.049
Sinocyclocheilus_rhinocerous_per3_1	L238V	0.143
Sinocyclocheilus_rhinocerous_per3_1	E249K	0.236
Sinocyclocheilus_rhinocerous_per3_1	T262A	0.091
Sinocyclocheilus_rhinocerous_per3_1	K536T	0.194
Sinocyclocheilus_rhinocerous_per3_1	S586L	0.410
Sinocyclocheilus_rhinocerous_per3_1	L594F	0.266
Sinocyclocheilus_rhinocerous_per3_1	Q663R	0.236
Sinocyclocheilus_rhinocerous_per3_1	S742N	0.109
Sinocyclocheilus_rhinocerous_per3_1	I864V	0.047
Sinocyclocheilus_rhinocerous_per3_1	G960S	0.100
Sinocyclocheilus_rhinocerous_per3_1	G1273E	0.104
Sinocyclocheilus_rhinocerous_per3_1	M1370R	0.282
Sinocyclocheilus_rhinocerous_per3_1	H1392Y	0.174
Sinocyclocheilus_rhinocerous_roraa_2	A320T	0.160
Sinocyclocheilus_rhinocerous_roraa_2	N395S	0.222
Sinocyclocheilus_rhinocerous_roraa_1	A133T	0.154
Sinocyclocheilus_rhinocerous_rorab_2	T9M	0.046
Sinocyclocheilus_rhinocerous_rorab_2	V55M	0.050
Sinocyclocheilus_rhinocerous_rorab_2	P514L	0.750
Sinocyclocheilus_rhinocerous_rorab_2	Y554E	0.142
Sinocyclocheilus_rhinocerous_rorab_2	S556Y	0.110
Sinocyclocheilus_rhinocerous_rorab_2	F557P	0.190
Sinocyclocheilus_rhinocerous_rorab_2	S558N	0.091
Sinocyclocheilus_rhinocerous_rorab_2	Q559T	0.132
Sinocyclocheilus_rhinocerous_rorab_2	S560A	0.085
Sinocyclocheilus_rhinocerous_rorab_2	S561Q	0.086
Sinocyclocheilus_rhinocerous_rorab_2	S562I	0.060
Sinocyclocheilus_rhinocerous_rorab_2	S564K	0.079
Sinocyclocheilus_rhinocerous_rorab_2	L565I	0.042
Sinocyclocheilus_rhinocerous_rorab_2	A566E	0.149
Sinocyclocheilus_rhinocerous_rorab_2	T567M	0.050
Sinocyclocheilus_rhinocerous_rorab_1	C48Y	0.105
Sinocyclocheilus_rhinocerous_rorab_1	T198A	0.096
Sinocyclocheilus_rhinocerous_rorab_1	V201I	0.033
Sinocyclocheilus_rhinocerous_rorab_1	D206N	0.143
Sinocyclocheilus_rhinocerous_rorab_1	R310Q	0.077
Sinocyclocheilus_rhinocerous_rorb_2	A180V	0.111
Sinocyclocheilus_rhinocerous_rorcb_2	T146P	0.135
Sinocyclocheilus_rhinocerous_rorcb_1	Y95C	0.140
Sinocyclocheilus_rhinocerous_rorcb_1	G157S	0.117
Sinocyclocheilus_rhinocerous_rorcb_1	D174N	0.121
Sinocyclocheilus_rhinocerous_rorcb_1	T258M	0.227
Sinocyclocheilus_rhinocerous_rorcb_1	S260A	0.152
Sinocyclocheilus_rhinocerous_rorcb_1	I308V	0.076
Sinocyclocheilus_rhinocerous_rorcb_1	D389G	0.664
Sinocyclocheilus_rhinocerous_rorcb_1	H462R	0.399
Sinocyclocheilus_rhinocerous_rorca_2	S467I	0.209
Sinocyclocheilus_rhinocerous_rorca_1	S260L	0.368
Sinocyclocheilus_rhinocerous_rorca_1	T306M	0.216
