## Supplementary material for "Contrasted gene decay in subterranean vertebrates: insights from cavefishes and fossorial mammals": Data_Supp1

### Sheet: Data_Supp2
Summary of the number of genes, pseudogenes and LoF mutations found for Vision, Pigmentation and Circadian clock datasets. Brotula, Carapus and Lamprogrammus pseudogenes not taken into account for LoF statistics.
Also displayed : Calculation of theoretical proportion of each LoF, observed number of each LoF, and calculation of the probability of LoF for the L.dentata datation
Set of 257 danio rerio genes
Pigmentation	Complete	Truncated	Pseudogene	Total	Base number	Number of Lof mutations	Number of introns	Number of pairs inactivated
Lucifuga_dentata	199	30	8	237	447532	10	2688
Lucifuga_holguinensis	198	32	7	237	447241	10	2688
Sinocyclocheilus_anshuiensis	362	90	35	487	936516	46	5297	2
Sinocyclocheilus_grahami	317	152	15	484	885272	24	4897	0
Sinocyclocheilus_rhinocerous	342	120	28	490	926131	36	5123	2
Astyanax Surface	244	5	0	249	505804	0	2842
Astyanax Cave	246	1	2	249	503292	2	2821
Brotula barbata	168	67	1	236	432692	6	2477
Carapus acus	113	109	2	224	382663	2	2247
Lamprogrammus exutus	57	167	6	230	317054	6	1684
Set of 95 danio rerio genes
Vision	Complete	Truncated	Pseudogene	Total	Base number	Number of Lof mutations	Number of introns	Number of pairs inactivated
Lucifuga_dentata	52	5	19	76	82844	22	441
Lucifuga_holguinensis	64	7	5	76	82936	7	441
Sinocyclocheilus_anshuiensis	105	18	48	171	179282	67	929	7
Sinocyclocheilus_grahami	116	39	18	173	171879	33	856	1
Sinocyclocheilus_rhinocerous	111	26	32	169	171822	44	866	1
Astyanax Surface	83	3	0	86	93003	0	459
Astyanax Cave	65	19	1	85	91945	1	450
Brotula barbata	63	12	0	75	74394	0	397
Carapus acus	58	14	0	72	74535	0	397
Lamprogrammus exutus	35	37	1	73	59931	1	277
Set of 42 danio rerio genes
Circadian clock	Complete	Truncated	Pseudogene	Total	Base number	Number of Lof mutations	Number of introns	Number of pairs inactivated
Lucifuga_dentata	24	12	0	36	58800	0	333
Lucifuga_holguinensis	24	12	0	36	58803	0	333
Sinocyclocheilus_anshuiensis	60	12	9	81	139603	15	751	1
Sinocyclocheilus_grahami	57	18	5	80	131378	8	696	0
Sinocyclocheilus_rhinocerous	57	11	15	83	141444	25	758	4
Astyanax Surface	37	1	0	38	66135	0	342
Astyanax Cave	37	1	0	38	65973	0	342
Brotula barbata	23	14	0	37	63405	0	361
Carapus acus	17	18	0	35	56535	0	316
Lamprogrammus exutus	8	27	0	35	46650	0	257
Number of each LoF in the three datasets	STOP codon	Frameshift	Splice site mutation	Loss of start	Loss of stop	Deletions	Insertions	TOTAL
Pigmentation	42	56	12	6	1	31	25	117
Vision	60	68	26	4	3	39	29	161
Circadian clock	16	24	2	3	1	14	10	46
Total	118	148	40	13	5	84	64	324
Theoretical repartition of each LoF	STOP codon	Frameshift	Splice site mutation	Loss of start	Loss of stop	Total
Pigmentation	0.307223	0.474572	0.193406	0.0133904	0.0114086	1
Vision	0.351383	0.398234	0.198494	0.028018	0.0238714	1
Circadian clock	0.317287	0.475931	0.179317	0.0148296	0.0126348	1
Total	0.337561	0.423382	0.208233	0.0166436	0.0141803	1
Observed repartition of each LoF	STOP codon	Frameshift	Splice site mutation	Loss of start	Loss of stop	Total	Deletions	Insertions
Pigmentation	0.358974	0.478632	0.102564	0.0512821	0.00854701	1	0.264957	0.213675
Vision	0.372671	0.42236	0.161491	0.0248447	0.0186335	1	0.242236	0.180124
Circadian clock	0.347826	0.521739	0.0434783	0.0652174	0.0217391	1	0.304348	0.217391
Total	0.364198	0.45679	0.123457	0.0401235	0.0154321	1	0.259259	0.197531
Probability of each LoF for L.dentata datation (vision genes)	STOP codon	Frameshift	Splice site mutation	Loss of start	Loss of stop	Total				Vision	Lucifuga species	Sincocyclocheilus species			Circadian	Lucifuga species	Sincocyclocheilus species			Pigmentation	Lucifuga species	Sincocyclocheilus species
Taking into account CDS lengths, number of introns, codon usage of vision genes and a transition/transversion ratio of 4.5 (observed between L.hol and L.dent)	0.031	0.0143077	0.021293	0.00275216	0.00234484	0.0716977	#=> Value used for the simulation			Number of STOP codon	13	47			Number of STOP codon	0	16			Number of STOP codon	7	35
										Ts/Tv	4.57	1.95	STOP proba		Ts/Tv	4.03	2.39	STOP proba		Ts/Tv	4.63	2.39	STOP proba
										Probaiblity of STOP appearence	0.031	0.037	0.0357		Probaiblity of STOP appearence	0.034	0.038	0.038		Probaiblity of STOP appearence	0.0321	0.036	0.03535
										Globa value for f (stop probability)
Theoretical probability of each LoF	STOP codon	Frameshift	Splice site mutation	Loss of start	Loss of stop	Total				0.0356885
Pigmentation	0.04	0.0556098	0.0226631	0.00156907	0.00133685	0.121179
Vision	0.04	0.0453333	0.0203362	0.00287051	0.00244568	0.110986
Circadian clock	0.04	0.06	0.021476	0.00177607	0.00151321	0.124765
Total	0.04	0.0501695	0.0222075	0.00177499	0.00151229	0.115664
nb of genes per nb of Lof (Pigmentation)	1	2	3	4		nb of genes per nb of Lof (Vision)	1	2	3	4	5	6	7		nb of genes per nb of Lof (Circadian clock)	1	2	3
S.anshuiensis	27	5	3	0		S.anshuiensis	36	8	2	1	1	0	0		S.anshuiensis	5	2	2
S.grahami	10	2	2	1		S.grahami	12	2	2	1	0	0	1		S.grahami	3	1	1
S.rhinocerous	22	4	2	0		S.rhinocerous	26	3	2	0	1	0	0		S.rhinocerous	8	2	4
L.dentata	7	0	1	0		L.dentata	16	3	0	0	0	0	0		L.dentata	0	0	0
L.holguinensis	5	1	1	0		L.holguinensis	3	2	0	0	0	0	0		L.holguinensis	0	0	0
A. mexicanus	2	0	0	0		A. mexicanus	1	0	0	0	0	0	0		A. mexicanus	0	0	0
Subterannean mamals	STOP codon	Frameshift	Splice site mutation	Loss of start	Loss of stop	Total	Deletions	Insertions
Observed number of each LoF	76	176	51	NA	NA	303	137	39
Observed repartition of each LoF	0.250825	0.580858	0.168317	NA	NA	1	0.452145	0.128713
				number of LoF
Number of LoF mutations		Nb of genes	Nb of pseudogene	0	1	2	3	4	5	6	7	8	9	10	11	12	16	18	28	54
Chrysochloris asiatica	Golden mole	63	18	45	4	0	1	0	3	2	1		1	1	0	1	1	1	2	0
Heterocephalus glaber	Naked mole rat	65	11	54	2	2	2	1	1	0	1	1	0	0	1	0	0	0	0	0
Condylura cristata	Star-nosed mole	60	7	53	2	0	0	1	0	1	0	0	0	0	0	1	1	0	0	1
Golden mole	ABCA4	28	GNAT2	6
	C2orf71	1	GRK7	5
	CNGB3	16	GUCA1B	5
	CRB1	18	GUCY2F	28
	IMPG2	3	PDE6C	6
	RDH5	10	PDE6H	1
	ROM1	12	RGR	9
	RP1L1	5	SWS1	1
	SLC24A1	1	LWS	7
Naked mole rat	BEST1	3	GNAT2	2
	CRB1	5	GRK7	7
	RBP3	2	GUCA1B	3
	RP1L1	4	GUCY2F	11
	PDE6H	1	PDE6C	1
	ARR3	8
Star-nosed mole	BEST1	1	ARR3	16
	CNGB3	1	GUCA1B	4
	CRB1	54	SLC24A1	6
	ROM1	12

### Sheet: Transition_Transversion_per_gene_Lucifuga_Vision
Mutations between Lucifuga dentata and Lucifuga gibarensis
Gene	N(transition)	N(transversion)
exorh	7	1
arr3a	8	2
opn3	10	2
opn4m1	16	1
opn4m3	15	13
opn4x1	8	1
opn4x2	7	4
opn5	10	0
opn6a	7	0
opn7a	12	1
opn7b	9	1
opn7d	11	2
opn8a	13	5
opn8b	6	1
opn8c	12	3
parapinopsin-1	9	3
parapinopsin-2	6	2
parietopsin	8	2
rgr1	7	4
rgr2	6	0
rh1	7	0
rh2	3	0
rrh	14	0
sws2	6	1
tmt1a	18	3
tmt1b	11	5
tmt2a	16	3
tmt2b	7	1
tmt3a	15	0
tmt3b	11	5
va2	8	1
cryaa	1	0
cryba1l1	6	2
cryba2b	4	0
cryba4	6	1
crybb1	6	3
crybb1l1	1	1
crybb1l2	8	3
crybb1l3	5	1
crybgx	13	2
crygn2	3	0
rpe65a	8	1
rpe65b	14	1
saga	8	4
sagb	5	1
gcap1	4	0
gcap2	2	1
gcap3	7	1
gcap4	5	1
gcap5	2	1
gcap7	7	2
grk1a	13	2
grk1b	11	3
grk7a	10	1
grk7b	14	5
pde6a	23	2
pde6b	12	4
pde6c	13	6
pde6ga	4	1
pde6gb	2	0
pde6ha	1	0
pde6hb	4	0
rcv1a	3	1
rcv2a	7	1
rcv2b	6	2
gc2	34	6
gc3	18	6
gucy2f	23	3
gnat1	9	2
gnat2	8	1
gnb1a	4	0
gnb1b	4	0
gnb3a	7	0
gnb3b	11	3
gngt1	1	2
gngt2b	1	0
