## Supplementary material for "Contrasted gene decay in subterranean vertebrates: insights from cavefishes and fossorial mammals": Data_Supp3

### Sheet: Feuille 5
Li and Nei 1981
p-distances
pAB1	0.0095526		dAB1	0.00961396		A = Lucifuga dentata
pAB2	0.0074982		dAB2	0.00753593		B = Lucifuga gibarensis
pAB3	0.0139466		dAB3	0.0140779		C = Brotula barbata
pAC1	0.0862547		dAC1	0.091631
pAC2	0.0580054		dAC2	0.0603713
pAC3	0.26763		dAC3	0.331021
pBC1	0.0838845		dBC1	0.0889576
pBC2	0.054838		dBC2	0.0569462
pBC3	0.267206		dBC3	0.330362
L1	0.0061437		a1	5.55985e-10
L2	0.0054805		a2	3.55914e-10
L3	0.0073682		a3	2.06476e-09
M1	0.00347026
M2	0.00205543		y1	0.00267344
M3	0.00670971		y2	0.00342507
N1	0.0854873		y3	0.000658489
N2	0.0548908		y12	0.00304926
N3	0.323652		a12	4.55949e-10
B	2.50788e-09
T	80000000
Tn	1.48604e+06			Td/Tn	2.76603
Td	4.11044e+06			Tn/Td	0.361529
Meredith et al. 2009			MutPred2 admixture method
dN/dS of a relaxed branch	1		f1	0.34
L.dentata dN/dS (mixed branch)	0.502		f2	0.66	Amount of neutral mutations
L.gibarensis dN/dS (functionnal branch)	0.271		w1	0.27
			w2	1
T : length of dentata branch	4.11044e+06		t2	0,524 * t1
Tf : amont of time of functionnal gene	2.80796e+06
Tp : amont of time of pseudogene	1.30249e+06
T/Tp	3.15584
